# T cell dysregulation and remodeling in pediatric obesity and weight loss

**DOI:** 10.64898/2026.05.19.722395

**Authors:** Ceire A. Hay, Samir U. Sayed, Diego A. Espinoza, Montana Knight, Eric D. Abrams, Jose S. Campos Duran, Maté Z. Nagy, Molly A. Nelson, Sydney A. Sheetz, Pooja Gunnala, Elena N.M. Gonzalez, Jarad Beers, Colleen Tewksbury, Joy L. Collins, Noel N. Williams, Robert B. Lindell, Melanie A. Ruffner, Edward M. Behrens, Kristoffel R. Dumon, Elizabeth Parks Prout, Jorge Henao-Mejia, Sarah E. Henrickson

**Author notes:** Corresponding author: Sarah E. Henrickson.

## Abstract

Obesity is a chronic inflammatory disease associated with immune dysregulation. However, alterations in adaptive immune function remain unclear, particularly in the setting of childhood obesity and weight loss. We defined peripheral T cell dysregulation in a cross-sectional cohort of pediatric participants across weight categories and in a longitudinal cohort of adolescents with severe obesity undergoing bariatric surgery. We found increased expression of activation markers (including PD-1 and CD69) in non-naive CD8^+^ T cells whereas non-naive CD4^+^ T cells were skewed towards Tfh, Th17, and mixed Th2/Th17 populations. Consistent with a hyperactive state, T cells had enhanced capacity for inflammatory cytokine production (including IFN-γ and TNF-α), along with enrichment of gene sets associated with cytokine signaling, cell proliferation, and cell death. Notably, these phenotypic, functional, and transcriptional alterations were not fully resolved after bariatric surgery, despite clinically meaningful weight loss. Together, these findings demonstrate that pediatric obesity leads to dysregulation of adaptive immune function with incomplete normalization after weight loss.

**SUMMARY:** The impact of pediatric obesity on immune cell function is not well understood. This study demonstrates that both CD4^+^ and CD8^+^ T cells are dysregulated in children living with obesity and further identifies that this dysregulated state persists following clinically significant weight loss.
