## Supplementary material for "T cell dysregulation and remodeling in pediatric obesity and weight loss": hay_supplemental_tables: s06_hcob_cd4_cluster_annotation.xlsx

### Sheet: Table S6
Table S6. Cluster annotations for CD4+ T cells derived from CITE-seq analysis of healthy control and obese paricipants
cluster_number	cluster_name	group_name
0	0: CD4+ T Naive 1	CD4+ T Naive
1	1: CD4+ T Naive 2	CD4+ T Naive
2	2: CD4+ T Naive 3	CD4+ T Naive
3	3: CD4+ T Naive 4	CD4+ T Naive
4	4: CD4+ T Naive SOX4hi	CD4+ T Naive
5	5: CD4+ T Naive 5	CD4+ T Naive
6	6: CD4+ T Memory CXCR5hi	CD4+ T Helper
7	7: CD4+ T Naive 6	CD4+ T Naive
8	8: CD4+ T Naive 7	CD4+ T Naive
9	9: CD4+ Treg CD39lo	CD4+ Treg
10	10: CD4+ T Memory CXCR5hiICOShi	CD4+ T Helper
11	11: CD4+ T Memory CCR6hi	CD4+ T Helper
12	12: CD4+ T Memory CCR4hi	CD4+ T Helper
13	13: CD4+ T Naive 8	CD4+ T Naive
14	14: CD4+ T Memory KLRB1hi	CD4+ T Helper
15	15: CD4+ T Memory GATA3hi	CD4+ T Helper
16	16: CD4+ Treg CD39hi	CD4+ Treg
17	17: CD4+ T Naive ISGhi	CD4+ T Naive
18	18: CD4+ T Memory PD1hi	CD4+ T Helper
19	19: CD4+ T PLZFhi	CD4+ T PLZFhi
20	20: CD4+ T Memory GZMBhi	CD4+ T Helper
21	21: CD4+ T Memory CD226hi	CD4+ T Helper
22	22: CD4+ Tgd	CD4+ Tgd
23	23: CD4+ T Cycling	CD4+ T Cycling
