## Supplementary material for "T cell dysregulation and remodeling in pediatric obesity and weight loss": hay_supplemental_tables: s07_hcob_cd4_citeseq_unique_cluster_genes.xlsx

### Sheet: Table S7
Table S7. Genes (tf-idf > 0.5) per CD4+ T cell cluster from CITE-seq analysis of HC and O participants
gene	tfidf	qval	geneFrequency	cluster_name
AIF1	0.503008	3.00175e-81	0.313734	0: CD4+ T Naive 1
RILPL2	0.901347	9.73133e-252	0.477981	10: CD4+ T Memory CXCR5hiICOShi
AHNAK	0.851145	8.96709e-271	0.662191	10: CD4+ T Memory CXCR5hiICOShi
ITGB1	0.821497	4.16594e-214	0.567132	10: CD4+ T Memory CXCR5hiICOShi
SAMSN1	0.799838	7.86071e-198	0.558539	10: CD4+ T Memory CXCR5hiICOShi
PASK	0.785334	1.5599e-172	0.4087	10: CD4+ T Memory CXCR5hiICOShi
ATXN1	0.775127	1.62196e-167	0.388292	10: CD4+ T Memory CXCR5hiICOShi
TENT5C	0.754615	5.209e-173	0.571966	10: CD4+ T Memory CXCR5hiICOShi
ANXA1	0.722162	0	0.863588	10: CD4+ T Memory CXCR5hiICOShi
PHACTR2	0.698217	1.88531e-118	0.423201	10: CD4+ T Memory CXCR5hiICOShi
ARID5B	0.698104	1.52632e-131	0.541353	10: CD4+ T Memory CXCR5hiICOShi
PIK3R1	0.696738	4.00299e-179	0.682062	10: CD4+ T Memory CXCR5hiICOShi
PREX1	0.690599	1.01624e-122	0.331901	10: CD4+ T Memory CXCR5hiICOShi
GPRIN3	0.68579	4.61271e-112	0.447368	10: CD4+ T Memory CXCR5hiICOShi
CSRNP1	0.683673	1.88531e-118	0.515575	10: CD4+ T Memory CXCR5hiICOShi
DUSP5	0.67467	1.81683e-121	0.298604	10: CD4+ T Memory CXCR5hiICOShi
RNF19A	0.670769	7.69173e-105	0.464017	10: CD4+ T Memory CXCR5hiICOShi
ELOVL5	0.669132	3.067e-105	0.477981	10: CD4+ T Memory CXCR5hiICOShi
SESN3	0.668885	7.49382e-102	0.413534	10: CD4+ T Memory CXCR5hiICOShi
RGS1	0.656142	4.35779e-96	0.452739	10: CD4+ T Memory CXCR5hiICOShi
UBE2S	0.655045	1.75701e-94	0.43072	10: CD4+ T Memory CXCR5hiICOShi
KLRB1	1.36987	0	0.661467	11: CD4+ T Memory CCR6hi
CCR6	1.28234	0	0.428076	11: CD4+ T Memory CCR6hi
TNFRSF4	1.18819	0	0.438475	11: CD4+ T Memory CCR6hi
BHLHE40	1.1562	0	0.463894	11: CD4+ T Memory CCR6hi
CTSH	1.04555	0	0.321202	11: CD4+ T Memory CCR6hi
NPDC1	1.03589	0	0.376661	11: CD4+ T Memory CCR6hi
ANXA2	1.0297	0	0.506644	11: CD4+ T Memory CCR6hi
IL4I1	1.01026	0	0.252455	11: CD4+ T Memory CCR6hi
ITGB1	0.994962	0	0.686886	11: CD4+ T Memory CCR6hi
AHNAK	0.976447	0	0.759676	11: CD4+ T Memory CCR6hi
LGALS3	0.956326	2.57873e-306	0.303871	11: CD4+ T Memory CCR6hi
S100A11	0.93607	0	0.670133	11: CD4+ T Memory CCR6hi
TIMP1	0.915134	8.19894e-259	0.570191	11: CD4+ T Memory CCR6hi
TNFRSF18	0.867739	1.60636e-280	0.241479	11: CD4+ T Memory CCR6hi
MAP3K4	0.832574	1.77079e-191	0.385904	11: CD4+ T Memory CCR6hi
LGALS1	0.807327	1.75596e-178	0.365107	11: CD4+ T Memory CCR6hi
YWHAH	0.806572	7.6793e-195	0.304448	11: CD4+ T Memory CCR6hi
RORA	0.806206	3.19575e-299	0.787406	11: CD4+ T Memory CCR6hi
PLP2	0.781834	7.19699e-189	0.61294	11: CD4+ T Memory CCR6hi
FKBP11	0.774264	5.26294e-153	0.418255	11: CD4+ T Memory CCR6hi
LMNA	1.55462	0	0.684611	12: CD4+ T Memory CCR4hi
LGALS1	1.50864	0	0.68227	12: CD4+ T Memory CCR4hi
ANXA2	1.33193	0	0.655354	12: CD4+ T Memory CCR4hi
NIBAN1	1.21155	0	0.472206	12: CD4+ T Memory CCR4hi
ITGB1	1.18915	0	0.820948	12: CD4+ T Memory CCR4hi
CDKN1A	1.10691	0	0.416618	12: CD4+ T Memory CCR4hi
AHNAK	1.09055	0	0.848449	12: CD4+ T Memory CCR4hi
S100A11	1.05519	0	0.755413	12: CD4+ T Memory CCR4hi
PLP2	0.942665	0	0.739029	12: CD4+ T Memory CCR4hi
GLIPR1	0.915413	1.37025e-240	0.48976	12: CD4+ T Memory CCR4hi
CAPG	0.913925	8.07743e-258	0.329432	12: CD4+ T Memory CCR4hi
SAMSN1	0.900772	1.43166e-265	0.629023	12: CD4+ T Memory CCR4hi
BHLHE40	0.893994	1.21825e-234	0.358689	12: CD4+ T Memory CCR4hi
TIMP1	0.884654	2.94476e-231	0.5512	12: CD4+ T Memory CCR4hi
ALOX5AP	0.882199	9.94976e-222	0.508484	12: CD4+ T Memory CCR4hi
ANXA5	0.833914	1.73049e-187	0.465184	12: CD4+ T Memory CCR4hi
FLNA	0.833435	5.28092e-218	0.614394	12: CD4+ T Memory CCR4hi
CRIP2	0.826516	5.02439e-196	0.332943	12: CD4+ T Memory CCR4hi
CCR6	0.823833	2.98715e-218	0.275015	12: CD4+ T Memory CCR4hi
CLIC1	0.81849	3.49275e-234	0.675834	12: CD4+ T Memory CCR4hi
SESN3	0.892473	3.11896e-225	0.551766	13: CD4+ T Naive 8
TSHZ2	0.886745	1.24391e-217	0.529842	13: CD4+ T Naive 8
LDLRAD4	0.6375	2.10018e-73	0.414129	13: CD4+ T Naive 8
GBP2	0.632053	2.75144e-73	0.358709	13: CD4+ T Naive 8
CBLB	0.604689	4.95155e-59	0.406821	13: CD4+ T Naive 8
PELI1	0.601677	1.31369e-58	0.442753	13: CD4+ T Naive 8
GPRIN3	0.588157	1.56739e-52	0.383678	13: CD4+ T Naive 8
PLAC8	0.587183	1.10137e-56	0.494519	13: CD4+ T Naive 8
AP3M2	0.578475	5.58749e-49	0.373325	13: CD4+ T Naive 8
ARMH1	0.568631	8.53883e-45	0.381851	13: CD4+ T Naive 8
IRF4	0.565663	2.83202e-109	0.165652	13: CD4+ T Naive 8
GPR183	0.56456	1.13947e-65	0.603532	13: CD4+ T Naive 8
CD200	0.564097	5.03297e-125	0.148599	13: CD4+ T Naive 8
LIMS1	0.562735	2.89869e-51	0.291717	13: CD4+ T Naive 8
PHACTR2	0.557652	5.06961e-43	0.338002	13: CD4+ T Naive 8
TPR	0.557539	1.44757e-51	0.545067	13: CD4+ T Naive 8
ITGA4	0.544122	8.53966e-46	0.540804	13: CD4+ T Naive 8
BICDL1	0.537392	4.38604e-34	0.355664	13: CD4+ T Naive 8
ID2	0.535769	9.64358e-33	0.41961	13: CD4+ T Naive 8
SNX9	0.531394	5.7176e-32	0.440926	13: CD4+ T Naive 8
CCL5	2.08173	0	0.700809	14: CD4+ T Memory KLRB1hi
GZMA	1.6238	0	0.533019	14: CD4+ T Memory KLRB1hi
GZMK	1.5361	0	0.440027	14: CD4+ T Memory KLRB1hi
LYAR	1.49057	0	0.613881	14: CD4+ T Memory KLRB1hi
BHLHE40	1.34529	0	0.539757	14: CD4+ T Memory KLRB1hi
KLRB1	1.17642	0	0.568059	14: CD4+ T Memory KLRB1hi
CST7	1.11806	0	0.386792	14: CD4+ T Memory KLRB1hi
HOPX	1.08701	0	0.322776	14: CD4+ T Memory KLRB1hi
CXCR3	0.988591	7.10826e-295	0.27965	14: CD4+ T Memory KLRB1hi
CDKN1A	0.966795	1.67035e-244	0.363881	14: CD4+ T Memory KLRB1hi
AHNAK	0.953616	0	0.741914	14: CD4+ T Memory KLRB1hi
AUTS2	0.924758	9.04888e-229	0.327493	14: CD4+ T Memory KLRB1hi
RUNX3	0.906577	4.55219e-216	0.57345	14: CD4+ T Memory KLRB1hi
ANXA2	0.881981	1.27034e-186	0.433962	14: CD4+ T Memory KLRB1hi
S100A11	0.881027	1.0264e-218	0.630728	14: CD4+ T Memory KLRB1hi
LMNA	0.859971	1.30389e-178	0.378706	14: CD4+ T Memory KLRB1hi
KLRG1	0.822181	1.9665e-168	0.32345	14: CD4+ T Memory KLRB1hi
TIMP1	0.806806	1.25283e-150	0.502695	14: CD4+ T Memory KLRB1hi
TENT5C	0.805471	4.63894e-172	0.610512	14: CD4+ T Memory KLRB1hi
SAMSN1	0.804786	1.86388e-159	0.561995	14: CD4+ T Memory KLRB1hi
NEFL	1.50434	0	0.340768	15: CD4+ T Memory GATA3hi
KRT1	1.46181	0	0.345725	15: CD4+ T Memory GATA3hi
GATA3	1.21091	3.71852e-249	0.744734	15: CD4+ T Memory GATA3hi
TNFRSF4	1.18869	7.43601e-196	0.438662	15: CD4+ T Memory GATA3hi
LGALS1	1.18369	2.47731e-196	0.535316	15: CD4+ T Memory GATA3hi
ITGB1	1.09311	6.4971e-214	0.754647	15: CD4+ T Memory GATA3hi
ANXA2	1.09049	2.39617e-166	0.536555	15: CD4+ T Memory GATA3hi
NIBAN1	1.07144	8.82729e-158	0.417596	15: CD4+ T Memory GATA3hi
SNED1	1.05774	1.51591e-152	0.438662	15: CD4+ T Memory GATA3hi
LMNA	1.03833	3.50265e-146	0.457249	15: CD4+ T Memory GATA3hi
AHNAK	1.0098	1.28702e-198	0.785626	15: CD4+ T Memory GATA3hi
BHLHE40	1.00375	7.44797e-137	0.402726	15: CD4+ T Memory GATA3hi
TIMP1	0.984455	8.64806e-144	0.613383	15: CD4+ T Memory GATA3hi
S100A11	0.981424	1.67956e-162	0.702602	15: CD4+ T Memory GATA3hi
ERN1	0.912782	8.21154e-108	0.457249	15: CD4+ T Memory GATA3hi
SAMSN1	0.910316	1.20752e-125	0.635688	15: CD4+ T Memory GATA3hi
PTGER2	0.895166	3.17575e-112	0.317224	15: CD4+ T Memory GATA3hi
CLIC1	0.826898	2.59038e-111	0.682776	15: CD4+ T Memory GATA3hi
ANXA5	0.817467	1.03121e-80	0.45601	15: CD4+ T Memory GATA3hi
CAPG	0.811303	1.6286e-90	0.292441	15: CD4+ T Memory GATA3hi
HLA-DRB1	1.8401	0	0.562777	16: CD4+ Treg CD39hi
FOXP3	1.80922	0	0.49483	16: CD4+ Treg CD39hi
DUSP4	1.80468	0	0.536189	16: CD4+ Treg CD39hi
LINC02694	1.73942	0	0.475628	16: CD4+ Treg CD39hi
NIBAN1	1.53868	3.52202e-271	0.599705	16: CD4+ Treg CD39hi
HLA-DRB5	1.41922	1.48435e-246	0.344165	16: CD4+ Treg CD39hi
CYTOR	1.40212	2.68767e-225	0.534712	16: CD4+ Treg CD39hi
CTLA4	1.36412	6.47223e-214	0.527326	16: CD4+ Treg CD39hi
LGALS3	1.30628	1.43328e-198	0.415066	16: CD4+ Treg CD39hi
HLA-DPB1	1.30211	1.24403e-195	0.51551	16: CD4+ Treg CD39hi
HLA-DPA1	1.2684	2.19075e-185	0.493353	16: CD4+ Treg CD39hi
ANXA2	1.26086	1.18729e-194	0.620384	16: CD4+ Treg CD39hi
LMNA	1.22429	2.52489e-175	0.539143	16: CD4+ Treg CD39hi
HLA-DQB1	1.21284	2.28479e-183	0.327917	16: CD4+ Treg CD39hi
IL2RA	1.14585	3.16533e-163	0.32644	16: CD4+ Treg CD39hi
STAM	1.13609	1.26915e-149	0.512555	16: CD4+ Treg CD39hi
HLA-DRA	1.12912	1.54051e-164	0.298375	16: CD4+ Treg CD39hi
IKZF2	1.12079	2.94537e-148	0.378139	16: CD4+ Treg CD39hi
PMAIP1	1.0912	7.03627e-137	0.422452	16: CD4+ Treg CD39hi
RTKN2	1.08593	5.14428e-143	0.341211	16: CD4+ Treg CD39hi
IFI44L	1.82753	1.61787e-209	0.504878	17: CD4+ T Naive ISGhi
XAF1	1.19157	3.85039e-97	0.512195	17: CD4+ T Naive ISGhi
MX1	1.12125	1.13075e-85	0.504878	17: CD4+ T Naive ISGhi
IFI6	1.02418	9.63147e-78	0.621951	17: CD4+ T Naive ISGhi
STAT1	0.966428	9.1778e-69	0.619512	17: CD4+ T Naive ISGhi
IRF7	0.929787	2.09952e-56	0.382927	17: CD4+ T Naive ISGhi
ISG15	0.843173	6.07884e-43	0.460976	17: CD4+ T Naive ISGhi
EPSTI1	0.818462	8.30706e-43	0.321951	17: CD4+ T Naive ISGhi
OAS1	0.817358	4.94683e-61	0.190244	17: CD4+ T Naive ISGhi
EIF2AK2	0.780006	2.88992e-35	0.363415	17: CD4+ T Naive ISGhi
TRIM22	0.707561	5.36184e-26	0.492683	17: CD4+ T Naive ISGhi
IRF9	0.628988	4.11041e-16	0.378049	17: CD4+ T Naive ISGhi
GBP4	0.62478	1.56913e-20	0.260976	17: CD4+ T Naive ISGhi
SHFL	0.619706	4.90705e-15	0.387805	17: CD4+ T Naive ISGhi
PSMB9	0.596954	2.97433e-17	0.582927	17: CD4+ T Naive ISGhi
PARP10	0.592122	6.83648e-17	0.256098	17: CD4+ T Naive ISGhi
SP100	0.589561	7.03277e-16	0.570732	17: CD4+ T Naive ISGhi
UBE2L6	0.580654	2.0732e-11	0.358537	17: CD4+ T Naive ISGhi
IFIT3	0.578783	1.09167e-35	0.129268	17: CD4+ T Naive ISGhi
PLSCR1	0.572109	2.56409e-24	0.173171	17: CD4+ T Naive ISGhi
GZMK	2.78899	0	0.798928	18: CD4+ T Memory PD1hi
CST7	2.02264	9.53873e-235	0.699732	18: CD4+ T Memory PD1hi
GZMA	1.90299	3.68114e-207	0.624665	18: CD4+ T Memory PD1hi
CCL5	1.7998	8.4274e-189	0.605898	18: CD4+ T Memory PD1hi
IFNG-AS1	1.21705	7.51034e-94	0.383378	18: CD4+ T Memory PD1hi
NKG7	1.21236	1.73555e-95	0.348525	18: CD4+ T Memory PD1hi
LYAR	1.16523	5.19954e-84	0.479893	18: CD4+ T Memory PD1hi
CYTOR	1.02638	1.04153e-64	0.391421	18: CD4+ T Memory PD1hi
CXCR3	0.966704	7.69674e-65	0.273458	18: CD4+ T Memory PD1hi
HLA-DRB1	0.894122	6.54089e-54	0.273458	18: CD4+ T Memory PD1hi
HLA-DPA1	0.868479	6.29601e-45	0.337802	18: CD4+ T Memory PD1hi
PYHIN1	0.851881	2.59059e-43	0.327078	18: CD4+ T Memory PD1hi
IL10RA	0.823511	8.78049e-40	0.55496	18: CD4+ T Memory PD1hi
CLDND1	0.819906	1.81511e-38	0.536193	18: CD4+ T Memory PD1hi
SYNE2	0.817913	3.56264e-44	0.632708	18: CD4+ T Memory PD1hi
CCL4	0.811313	1.50931e-57	0.176944	18: CD4+ T Memory PD1hi
ANXA2	0.806417	8.36343e-35	0.396783	18: CD4+ T Memory PD1hi
PLEK	0.802108	1.64083e-59	0.163539	18: CD4+ T Memory PD1hi
RUNX3	0.801054	4.2656e-35	0.506702	18: CD4+ T Memory PD1hi
HLA-DPB1	0.79907	7.36715e-37	0.316354	18: CD4+ T Memory PD1hi
CD79A	2.43103	8.0683e-242	0.644737	19: CD4+ T PLZFhi
ZBTB16	2.20137	9.20857e-207	0.516447	19: CD4+ T PLZFhi
CR1	1.55723	3.43778e-119	0.411184	19: CD4+ T PLZFhi
ADAM23	1.53981	4.43074e-121	0.351974	19: CD4+ T PLZFhi
PLXNA4	1.11719	1.35731e-81	0.213816	19: CD4+ T PLZFhi
NPDC1	1.09465	3.89139e-60	0.398026	19: CD4+ T PLZFhi
ZNF462	0.978987	9.33651e-70	0.177632	19: CD4+ T PLZFhi
TAMALIN	0.937849	1.92075e-41	0.4375	19: CD4+ T PLZFhi
FAM13A	0.927654	1.99377e-41	0.371711	19: CD4+ T PLZFhi
NINJ1	0.893343	8.77181e-40	0.569079	19: CD4+ T PLZFhi
AHNAK	0.854079	1.60586e-41	0.664474	19: CD4+ T PLZFhi
TIMP1	0.834157	7.1965e-32	0.519737	19: CD4+ T PLZFhi
RTKN2	0.816581	7.52339e-36	0.256579	19: CD4+ T PLZFhi
LGALS1	0.814655	2.05326e-29	0.368421	19: CD4+ T PLZFhi
BCL3	0.800713	1.06265e-27	0.476974	19: CD4+ T PLZFhi
CRIP2	0.783933	3.69654e-28	0.315789	19: CD4+ T PLZFhi
PRKD3	0.780818	5.08504e-28	0.3125	19: CD4+ T PLZFhi
FOSL2	0.773189	3.15971e-27	0.3125	19: CD4+ T PLZFhi
AUTS2	0.761669	1.25791e-28	0.269737	19: CD4+ T PLZFhi
SSBP4	0.724497	5.12347e-21	0.503289	19: CD4+ T PLZFhi
NELL2	0.603052	1.1841e-149	0.454143	2: CD4+ T Naive 3
ENSG00000289341	0.560347	5.18281e-130	0.541167	2: CD4+ T Naive 3
AREG	0.559127	7.9559e-110	0.337155	2: CD4+ T Naive 3
PLCL1	0.538451	2.65209e-89	0.463262	2: CD4+ T Naive 3
HOOK2	0.532414	6.0247e-79	0.392913	2: CD4+ T Naive 3
SYTL3	0.531599	1.92913e-78	0.410631	2: CD4+ T Naive 3
ARRDC3	0.511266	3.13708e-70	0.316571	2: CD4+ T Naive 3
TGFBR2	0.510052	7.75651e-142	0.657895	2: CD4+ T Naive 3
ENSG00000287070	0.509663	8.65389e-88	0.263679	2: CD4+ T Naive 3
ITPKB	0.509224	5.15754e-69	0.483325	2: CD4+ T Naive 3
SCML4	0.505054	1.76385e-67	0.491662	2: CD4+ T Naive 3
AK5	0.501838	4.28851e-72	0.28296	2: CD4+ T Naive 3
ZNF10	0.500603	9.16583e-78	0.266545	2: CD4+ T Naive 3
NKG7	3.33577	0	0.958955	20: CD4+ T Memory GZMBhi
GZMH	2.71517	2.72089e-254	0.526119	20: CD4+ T Memory GZMBhi
GZMB	2.64471	1.39887e-246	0.503731	20: CD4+ T Memory GZMBhi
FGFBP2	2.55435	2.65032e-228	0.544776	20: CD4+ T Memory GZMBhi
CST7	2.50231	1.81357e-248	0.865672	20: CD4+ T Memory GZMBhi
CCL5	2.46061	1.45242e-236	0.828358	20: CD4+ T Memory GZMBhi
GNLY	2.4139	4.2159e-213	0.682836	20: CD4+ T Memory GZMBhi
CCL4	2.3439	9.93733e-201	0.511194	20: CD4+ T Memory GZMBhi
GZMA	2.19388	7.22774e-190	0.720149	20: CD4+ T Memory GZMBhi
PRF1	2.13109	2.27521e-173	0.589552	20: CD4+ T Memory GZMBhi
TYROBP	1.99464	7.23314e-159	0.429104	20: CD4+ T Memory GZMBhi
CTSW	1.85346	1.10192e-150	0.727612	20: CD4+ T Memory GZMBhi
ZEB2	1.68593	6.23479e-120	0.425373	20: CD4+ T Memory GZMBhi
SPON2	1.62892	5.96879e-113	0.429104	20: CD4+ T Memory GZMBhi
KLRD1	1.60722	2.27054e-123	0.294776	20: CD4+ T Memory GZMBhi
PLEK	1.55559	1.59043e-112	0.317164	20: CD4+ T Memory GZMBhi
S1PR5	1.45097	3.13243e-113	0.242537	20: CD4+ T Memory GZMBhi
CLIC3	1.42227	1.18761e-98	0.291045	20: CD4+ T Memory GZMBhi
HOPX	1.41996	9.30744e-89	0.421642	20: CD4+ T Memory GZMBhi
MATK	1.36898	1.15008e-82	0.436567	20: CD4+ T Memory GZMBhi
ZBTB16	1.61397	1.25463e-40	0.378641	21: CD4+ T Memory CD226hi
CR1	1.21337	8.58424e-25	0.320388	21: CD4+ T Memory CD226hi
ZNF462	1.17718	1.30123e-27	0.213592	21: CD4+ T Memory CD226hi
PLXNA4	1.0653	2.43567e-23	0.203883	21: CD4+ T Memory CD226hi
ADAM23	1.01937	8.47294e-20	0.23301	21: CD4+ T Memory CD226hi
ELL2	0.90119	3.28146e-11	0.456311	21: CD4+ T Memory CD226hi
SLCO3A1	0.887858	4.85352e-11	0.378641	21: CD4+ T Memory CD226hi
PELI2	0.843766	2.10017e-10	0.31068	21: CD4+ T Memory CD226hi
FAM13A	0.823802	2.07526e-09	0.330097	21: CD4+ T Memory CD226hi
FMN1	0.81913	9.87611e-10	0.300971	21: CD4+ T Memory CD226hi
AHNAK	0.811141	2.10017e-10	0.631068	21: CD4+ T Memory CD226hi
ANK3	0.804322	8.52556e-10	0.61165	21: CD4+ T Memory CD226hi
EPHA4	0.79553	4.17436e-08	0.368932	21: CD4+ T Memory CD226hi
GRK5	0.79195	7.57313e-08	0.398058	21: CD4+ T Memory CD226hi
ZSWIM6	0.784673	1.17396e-07	0.38835	21: CD4+ T Memory CD226hi
GAS7	0.782094	2.72878e-13	0.165049	21: CD4+ T Memory CD226hi
RAB8B	0.774729	2.79318e-07	0.436893	21: CD4+ T Memory CD226hi
MGAT5	0.764406	2.77617e-07	0.349515	21: CD4+ T Memory CD226hi
ETV6	0.752807	1.04423e-06	0.398058	21: CD4+ T Memory CD226hi
CAMK1D	0.750301	8.05708e-07	0.495146	21: CD4+ T Memory CD226hi
TRDC	2.75246	3.26231e-76	0.593023	22: CD4+ Tgd
RTKN2	2.10938	1.93079e-53	0.662791	22: CD4+ Tgd
TRDV1	2.10497	1.55626e-51	0.465116	22: CD4+ Tgd
SOX4	1.92828	2.41424e-60	0.930233	22: CD4+ Tgd
MME	1.5642	6.76742e-37	0.244186	22: CD4+ Tgd
IKZF2	1.55091	3.27797e-31	0.523256	22: CD4+ Tgd
TOX2	1.53194	1.57854e-30	0.44186	22: CD4+ Tgd
TCF12	1.3375	1.77072e-35	0.883721	22: CD4+ Tgd
AOAH	1.30828	1.34387e-23	0.593023	22: CD4+ Tgd
TOX	1.15861	1.07676e-17	0.511628	22: CD4+ Tgd
CASC15	1.12666	1.9744e-18	0.290698	22: CD4+ Tgd
CCR9	1.12314	5.84842e-19	0.267442	22: CD4+ Tgd
TENM1	1.06596	8.08197e-16	0.313953	22: CD4+ Tgd
CD79A	1.05225	3.65578e-16	0.27907	22: CD4+ Tgd
MIR181A1HG	1.01001	6.14819e-14	0.313953	22: CD4+ Tgd
GALNT2	0.980803	5.7618e-13	0.313953	22: CD4+ Tgd
RPIA	0.958539	2.20071e-12	0.593023	22: CD4+ Tgd
EEPD1	0.954962	1.25234e-12	0.290698	22: CD4+ Tgd
SLC25A33	0.930364	1.76241e-10	0.395349	22: CD4+ Tgd
PELI2	0.915817	1.50157e-10	0.337209	22: CD4+ Tgd
PCLAF	3.49299	6.75747e-90	0.616438	23: CD4+ T Cycling
RRM2	3.28773	4.79652e-86	0.493151	23: CD4+ T Cycling
MKI67	3.25433	2.88768e-82	0.547945	23: CD4+ T Cycling
TYMS	3.06161	1.21549e-75	0.520548	23: CD4+ T Cycling
TK1	2.50398	1.70003e-58	0.39726	23: CD4+ T Cycling
CDT1	2.36466	5.55342e-53	0.410959	23: CD4+ T Cycling
BIRC5	2.34781	3.11103e-59	0.315068	23: CD4+ T Cycling
MYBL2	2.19671	3.28441e-51	0.315068	23: CD4+ T Cycling
NUSAP1	2.12906	1.20044e-45	0.383562	23: CD4+ T Cycling
PKMYT1	2.05232	2.24979e-49	0.273973	23: CD4+ T Cycling
CLSPN	1.99967	1.31174e-41	0.369863	23: CD4+ T Cycling
UBE2C	1.96033	1.343e-46	0.260274	23: CD4+ T Cycling
TOP2A	1.85221	4.97526e-37	0.356164	23: CD4+ T Cycling
ASF1B	1.71556	5.04436e-34	0.30137	23: CD4+ T Cycling
CDCA7	1.65299	3.53732e-30	0.383562	23: CD4+ T Cycling
TPX2	1.59951	1.08904e-31	0.260274	23: CD4+ T Cycling
CENPU	1.57937	1.38458e-28	0.342466	23: CD4+ T Cycling
STMN1	1.51625	1.94147e-29	0.739726	23: CD4+ T Cycling
GINS2	1.46723	2.19955e-26	0.287671	23: CD4+ T Cycling
H1-5	1.4358	1.08451e-24	0.315068	23: CD4+ T Cycling
NR4A1	0.823868	0	0.372725	3: CD4+ T Naive 4
SERTAD1	0.753661	0	0.409127	3: CD4+ T Naive 4
SIK1	0.719395	1.87461e-287	0.469797	3: CD4+ T Naive 4
CSRNP1	0.676137	4.0241e-244	0.509892	3: CD4+ T Naive 4
AREG	0.660985	1.73228e-211	0.398576	3: CD4+ T Naive 4
EGR1	0.658343	0	0.220522	3: CD4+ T Naive 4
ELL2	0.651717	5.9931e-217	0.329992	3: CD4+ T Naive 4
CHMP1B	0.649257	2.32944e-197	0.400422	3: CD4+ T Naive 4
TSPYL1	0.638334	5.30431e-188	0.460564	3: CD4+ T Naive 4
NFKBIZ	0.631847	3.90214e-196	0.519916	3: CD4+ T Naive 4
NELL2	0.629093	3.72021e-180	0.473754	3: CD4+ T Naive 4
MYADM	0.62309	3.81733e-215	0.583223	3: CD4+ T Naive 4
FOSB	0.609088	0	0.841467	3: CD4+ T Naive 4
SIK3	0.607904	8.50466e-185	0.556845	3: CD4+ T Naive 4
DENND4A	0.605166	2.78215e-155	0.477447	3: CD4+ T Naive 4
HSPH1	0.602007	2.04255e-148	0.363756	3: CD4+ T Naive 4
DUSP2	0.599288	1.32328e-272	0.695859	3: CD4+ T Naive 4
UBE2S	0.597735	1.50793e-140	0.393036	3: CD4+ T Naive 4
KDM6B	0.591149	2.2228e-134	0.432867	3: CD4+ T Naive 4
TSPYL2	0.589866	1.53096e-132	0.42469	3: CD4+ T Naive 4
SOX4	1.39646	0	0.673673	4: CD4+ T Naive SOX4hi
AOAH	0.712785	6.35758e-296	0.323094	4: CD4+ T Naive SOX4hi
CHI3L2	0.683201	2.01894e-275	0.292374	4: CD4+ T Naive SOX4hi
FCGRT	0.669144	3.0514e-215	0.405551	4: CD4+ T Naive SOX4hi
STMN1	0.660051	1.46532e-225	0.322016	4: CD4+ T Naive SOX4hi
MARCKSL1	0.621995	4.44941e-189	0.542711	4: CD4+ T Naive SOX4hi
ENSG00000287092	0.606728	1.23455e-184	0.277014	4: CD4+ T Naive SOX4hi
ARMH1	0.599911	1.45164e-138	0.402856	4: CD4+ T Naive SOX4hi
RGS1	0.586582	2.98224e-125	0.404743	4: CD4+ T Naive SOX4hi
LEF1-AS1	0.572907	2.58547e-117	0.348693	4: CD4+ T Naive SOX4hi
MYADM	0.55505	9.02037e-114	0.519537	4: CD4+ T Naive SOX4hi
CASC15	0.552481	0	0.142549	4: CD4+ T Naive SOX4hi
ITGA6	0.541267	1.94548e-84	0.423067	4: CD4+ T Naive SOX4hi
SATB1	0.538339	1.78568e-121	0.580706	4: CD4+ T Naive SOX4hi
RFLNB	0.537586	4.7808e-98	0.295069	4: CD4+ T Naive SOX4hi
ID2	0.534333	1.89552e-78	0.418486	4: CD4+ T Naive SOX4hi
LRRN3	0.532742	7.893e-127	0.236055	4: CD4+ T Naive SOX4hi
SSBP2	0.531523	3.18486e-76	0.376987	4: CD4+ T Naive SOX4hi
TOX2	0.52879	4.1675e-246	0.15252	4: CD4+ T Naive SOX4hi
TCF12	0.523664	9.27233e-73	0.345998	4: CD4+ T Naive SOX4hi
ENSG00000290109	0.959345	0	0.421904	5: CD4+ T Naive 5
CDK6	0.918346	0	0.534848	5: CD4+ T Naive 5
CISH	0.770132	0	0.27878	5: CD4+ T Naive 5
BCL2	0.752731	0	0.740821	5: CD4+ T Naive 5
PCED1B	0.721487	0	0.66117	5: CD4+ T Naive 5
ADTRP	0.681256	3.67618e-209	0.337897	5: CD4+ T Naive 5
PIM1	0.661436	1.47696e-224	0.59832	5: CD4+ T Naive 5
ITGA6	0.582373	2.99804e-106	0.455196	5: CD4+ T Naive 5
FHIT	0.57041	2.26593e-243	0.746422	5: CD4+ T Naive 5
TRABD2A	0.562683	1.3724e-98	0.501556	5: CD4+ T Naive 5
TXK	0.548744	7.91648e-77	0.413192	5: CD4+ T Naive 5
UPP1	0.528634	1.00318e-65	0.342875	5: CD4+ T Naive 5
MLLT3	0.519673	9.85527e-60	0.456441	5: CD4+ T Naive 5
ENSG00000268027	0.518929	2.7613e-57	0.435905	5: CD4+ T Naive 5
FAM13A	0.517142	3.85873e-115	0.207218	5: CD4+ T Naive 5
MYC	0.512484	7.33262e-52	0.377722	5: CD4+ T Naive 5
PRKCQ-AS1	0.508895	6.02663e-157	0.718419	5: CD4+ T Naive 5
TRAT1	0.505038	3.76962e-47	0.410703	5: CD4+ T Naive 5
KLRB1	1.04761	0	0.505861	6: CD4+ T Memory CXCR5hi
LIMS1	0.86687	0	0.449378	6: CD4+ T Memory CXCR5hi
PASK	0.815034	3.06318e-299	0.424156	6: CD4+ T Memory CXCR5hi
AHNAK	0.746551	4.38685e-265	0.580817	6: CD4+ T Memory CXCR5hi
CXCR5	0.740946	0	0.199645	6: CD4+ T Memory CXCR5hi
GPRIN3	0.705753	3.09604e-193	0.460391	6: CD4+ T Memory CXCR5hi
ARID5B	0.682111	2.89713e-186	0.528952	6: CD4+ T Memory CXCR5hi
PREX1	0.680028	3.10962e-183	0.326821	6: CD4+ T Memory CXCR5hi
TSHZ2	0.677171	5.56591e-166	0.404618	6: CD4+ T Memory CXCR5hi
ITGB1	0.671512	1.48604e-163	0.463588	6: CD4+ T Memory CXCR5hi
ITGA4	0.66337	2.64624e-230	0.659325	6: CD4+ T Memory CXCR5hi
TRADD	0.660572	1.6127e-151	0.406039	6: CD4+ T Memory CXCR5hi
SYNE2	0.649344	1.23746e-151	0.502309	6: CD4+ T Memory CXCR5hi
ZC3H12D	0.638266	2.66978e-168	0.272469	6: CD4+ T Memory CXCR5hi
DUSP5	0.617226	1.05477e-147	0.273179	6: CD4+ T Memory CXCR5hi
MAF	0.609272	8.1262e-200	0.201776	6: CD4+ T Memory CXCR5hi
PRKCB	0.608807	3.24495e-115	0.479929	6: CD4+ T Memory CXCR5hi
AQP3	0.607381	1.33905e-126	0.535702	6: CD4+ T Memory CXCR5hi
PHACTR2	0.606604	5.41075e-110	0.367673	6: CD4+ T Memory CXCR5hi
OPTN	0.605863	8.05944e-108	0.433037	6: CD4+ T Memory CXCR5hi
ANKRD36BP2	1.00159	0	0.340232	8: CD4+ T Naive 7
SOX4	0.833965	6.46584e-272	0.402318	8: CD4+ T Naive 7
ENSG00000287092	0.633683	2.92378e-130	0.289321	8: CD4+ T Naive 7
AOAH	0.612712	1.28341e-118	0.277732	8: CD4+ T Naive 7
IFNG-AS1	0.567632	8.9335e-153	0.178808	8: CD4+ T Naive 7
CHI3L2	0.506809	4.0069e-70	0.216887	8: CD4+ T Naive 7
TCF12	0.504913	2.02378e-36	0.333609	8: CD4+ T Naive 7
FOXP3	1.23638	0	0.338155	9: CD4+ Treg CD39lo
RBMS3	1.06865	0	0.268828	9: CD4+ Treg CD39lo
IKZF2	1.00228	0	0.338155	9: CD4+ Treg CD39lo
TIGIT	0.872338	0	0.265835	9: CD4+ Treg CD39lo
RTKN2	0.820644	1.35783e-269	0.257855	9: CD4+ Treg CD39lo
CTLA4	0.762512	2.07482e-197	0.294763	9: CD4+ Treg CD39lo
LINC00402	0.731705	3.53102e-198	0.250374	9: CD4+ Treg CD39lo
FCRL3	0.708096	2.72216e-285	0.161596	9: CD4+ Treg CD39lo
SHMT2	0.689034	2.6174e-139	0.304239	9: CD4+ Treg CD39lo
STAM	0.677669	5.46631e-131	0.305736	9: CD4+ Treg CD39lo
IL2RA	0.660013	4.0948e-193	0.18803	9: CD4+ Treg CD39lo
SESN3	0.653448	7.24818e-101	0.40399	9: CD4+ Treg CD39lo
LDLRAD4	0.645693	2.6628e-96	0.419451	9: CD4+ Treg CD39lo
IL10RA	0.643151	3.46393e-95	0.433416	9: CD4+ Treg CD39lo
LAIR2	0.633121	1.06076e-172	0.185037	9: CD4+ Treg CD39lo
PYHIN1	0.60534	5.82053e-113	0.232419	9: CD4+ Treg CD39lo
VAV3	0.589508	3.02245e-128	0.194015	9: CD4+ Treg CD39lo
GBP5	0.584271	6.91682e-91	0.248379	9: CD4+ Treg CD39lo
TNFRSF1B	0.575622	1.86999e-80	0.260848	9: CD4+ Treg CD39lo
RGS1	0.575372	1.07888e-58	0.397007	9: CD4+ Treg CD39lo
