## Supplementary material for "T cell dysregulation and remodeling in pediatric obesity and weight loss": hay_supplemental_tables: s08_hcob_cd4_citeseq_unique_cluster_adt.xlsx

### Sheet: Table S8
Table S8. ADTs (AUC > 0.75) per CD4+ T cell cluster from CITE-seq analysis of HC and O participants
feature	avgExpr	logFC	auc	padj	cluster_name
Hu.CD45RO	2.46894	0.878443	0.824066	0	10: CD4+ T Memory CXCR5hiICOShi
Hu.CD99	1.89551	0.542519	0.801925	0	10: CD4+ T Memory CXCR5hiICOShi
Hu.CD95	1.28944	0.478594	0.788309	0	10: CD4+ T Memory CXCR5hiICOShi
Hu.CD82	2.5168	0.553759	0.777905	0	10: CD4+ T Memory CXCR5hiICOShi
Hu.CD224	2.03939	0.617788	0.770005	0	10: CD4+ T Memory CXCR5hiICOShi
HuMsRt.CD278	1.7537	0.471874	0.76801	0	10: CD4+ T Memory CXCR5hiICOShi
Hu.CD352	1.75352	0.307882	0.759265	0	10: CD4+ T Memory CXCR5hiICOShi
Hu.CD29	1.8907	0.5109	0.754396	3.3366e-302	10: CD4+ T Memory CXCR5hiICOShi
Hu.CD29	2.26722	0.900997	0.874984	0	11: CD4+ T Memory CCR6hi
Hu.CD95	1.47391	0.669027	0.853689	0	11: CD4+ T Memory CCR6hi
Hu.CD45RO	2.50552	0.91382	0.853618	0	11: CD4+ T Memory CCR6hi
Hu.CD2	2.98089	0.510802	0.835341	0	11: CD4+ T Memory CCR6hi
Hu.CD224	2.1035	0.682587	0.81675	0	11: CD4+ T Memory CCR6hi
Hu.CD49d	1.72079	0.68446	0.811035	0	11: CD4+ T Memory CCR6hi
HuMs.CD49f	2.71788	0.895936	0.810313	0	11: CD4+ T Memory CCR6hi
Hu.CD26	2.29365	0.696968	0.793567	0	11: CD4+ T Memory CCR6hi
Hu.CD196	0.32469	0.215792	0.792153	0	11: CD4+ T Memory CCR6hi
Hu.CD99	1.85376	0.497443	0.791141	0	11: CD4+ T Memory CCR6hi
Hu.CD161	1.08032	0.454361	0.783358	0	11: CD4+ T Memory CCR6hi
Hu.CD28	1.85663	0.270202	0.752497	5.68481e-278	11: CD4+ T Memory CCR6hi
Hu.CD99	2.24283	0.901689	0.925583	0	12: CD4+ T Memory CCR4hi
Hu.CD82	2.90983	0.960415	0.914007	0	12: CD4+ T Memory CCR4hi
HuMs.CD49f	2.93664	1.12291	0.898187	0	12: CD4+ T Memory CCR4hi
Hu.CD194	0.901086	0.663577	0.89355	0	12: CD4+ T Memory CCR4hi
Hu.CD95	1.53934	0.736709	0.874331	0	12: CD4+ T Memory CCR4hi
Hu.CD29	2.10578	0.732691	0.859318	0	12: CD4+ T Memory CCR4hi
Hu.CD45RO	2.53781	0.946917	0.852573	0	12: CD4+ T Memory CCR4hi
HuMs.CD44	1.97216	0.442209	0.843902	0	12: CD4+ T Memory CCR4hi
Hu.CD226-11A8	1.56332	0.399031	0.825683	0	12: CD4+ T Memory CCR4hi
Hu.CD224	2.14995	0.730533	0.816646	0	12: CD4+ T Memory CCR4hi
Hu.CD58	1.79461	0.329226	0.812355	0	12: CD4+ T Memory CCR4hi
Hu.CD18	1.51588	0.398772	0.799207	0	12: CD4+ T Memory CCR4hi
Hu.CD2	2.85923	0.384049	0.767846	0	12: CD4+ T Memory CCR4hi
Hu.CD18	1.62595	0.510541	0.858214	0	14: CD4+ T Memory KLRB1hi
Hu.CD99	2.03066	0.677575	0.856717	0	14: CD4+ T Memory KLRB1hi
Hu.CD49d	1.74317	0.703695	0.854795	0	14: CD4+ T Memory KLRB1hi
Hu.CD2	2.98671	0.513909	0.841145	0	14: CD4+ T Memory KLRB1hi
Hu.CD26	2.36164	0.763314	0.831119	0	14: CD4+ T Memory KLRB1hi
Hu.CD45RO	2.43029	0.830796	0.824477	0	14: CD4+ T Memory KLRB1hi
Hu.CD29	2.10282	0.725832	0.814192	0	14: CD4+ T Memory KLRB1hi
Hu.CD95	1.3041	0.489581	0.798513	0	14: CD4+ T Memory KLRB1hi
Hu.CD224	2.08704	0.661675	0.798429	0	14: CD4+ T Memory KLRB1hi
Hu.CD226-11A8	1.48986	0.320974	0.773047	3.94162e-280	14: CD4+ T Memory KLRB1hi
Hu.CD11a	1.62607	0.311528	0.758131	1.43723e-250	14: CD4+ T Memory KLRB1hi
Hu.CD82	2.89818	0.928854	0.902548	0	15: CD4+ T Memory GATA3hi
Hu.CD99	2.05573	0.692675	0.858253	1.48304e-265	15: CD4+ T Memory GATA3hi
Hu.CD95	1.49591	0.67738	0.85442	4.35216e-260	15: CD4+ T Memory GATA3hi
Hu.CD226-11A8	1.59717	0.425313	0.836161	2.50829e-234	15: CD4+ T Memory GATA3hi
Hu.CD29	2.09139	0.703019	0.834728	1.82377e-232	15: CD4+ T Memory GATA3hi
Hu.CD25	0.876156	0.441238	0.831332	2.81743e-228	15: CD4+ T Memory GATA3hi
Hu.CD224	2.21185	0.778591	0.831288	7.94983e-228	15: CD4+ T Memory GATA3hi
Hu.CD194	0.723005	0.468622	0.829311	5.68219e-234	15: CD4+ T Memory GATA3hi
Hu.CD58	1.77755	0.305102	0.795043	4.46883e-181	15: CD4+ T Memory GATA3hi
Hu.CD45RO	2.27075	0.655543	0.788931	9.46463e-174	15: CD4+ T Memory GATA3hi
Hu.CD18	1.47561	0.34959	0.767356	5.85857e-149	15: CD4+ T Memory GATA3hi
HuMs.CD44	1.87142	0.330548	0.763437	1.11179e-144	15: CD4+ T Memory GATA3hi
Hu.CD95	2.05262	1.24063	0.966974	0	16: CD4+ Treg CD39hi
Hu.CD194	1.06127	0.810699	0.929467	0	16: CD4+ Treg CD39hi
Hu.CD45RO	2.83476	1.22627	0.915065	4.71954e-300	16: CD4+ Treg CD39hi
Hu.CD25	1.22597	0.795124	0.910939	8.12882e-295	16: CD4+ Treg CD39hi
Hu.CD58	1.84553	0.373222	0.83575	7.25825e-197	16: CD4+ Treg CD39hi
Hu.CD99	1.99122	0.62513	0.826596	1.98861e-186	16: CD4+ Treg CD39hi
HuMsRt.CD278	1.82154	0.528084	0.795603	5.25168e-153	16: CD4+ Treg CD39hi
Hu.CD224	1.98146	0.542373	0.781614	5.04821e-139	16: CD4+ Treg CD39hi
Hu.TIGIT	0.877538	0.298674	0.770731	1.2699e-128	16: CD4+ Treg CD39hi
HuMs.CD49f	2.47849	0.631463	0.769999	5.86585e-128	16: CD4+ Treg CD39hi
Hu.CD352	1.77663	0.32308	0.768224	2.54977e-126	16: CD4+ Treg CD39hi
Hu.CD29	1.83682	0.442468	0.767073	2.85674e-125	16: CD4+ Treg CD39hi
Hu.CD39	0.562507	0.386052	0.750649	3.29734e-116	16: CD4+ Treg CD39hi
Hu.CD95	1.5186	0.693645	0.848729	1.43106e-117	18: CD4+ T Memory PD1hi
Hu.CD99	1.99269	0.622333	0.832702	3.37016e-107	18: CD4+ T Memory PD1hi
Hu.CD45RO	2.6338	1.01524	0.823667	1.24616e-101	18: CD4+ T Memory PD1hi
Hu.CD18	1.62754	0.499382	0.823567	1.24616e-101	18: CD4+ T Memory PD1hi
Hu.CD279	1.77841	0.458111	0.821088	3.63265e-100	18: CD4+ T Memory PD1hi
Hu.CD11a	1.78298	0.46196	0.819942	1.59549e-99	18: CD4+ T Memory PD1hi
Hu.CD352	1.78718	0.331505	0.767639	6.19319e-70	18: CD4+ T Memory PD1hi
Hu.CD195	1.19499	0.38631	0.766335	2.6256e-69	18: CD4+ T Memory PD1hi
Hu.CD35	1.78029	1.3221	0.92423	7.23504e-142	19: CD4+ T PLZFhi
Hu.CD73	1.10059	0.55925	0.805559	6.64794e-74	19: CD4+ T PLZFhi
Hu.CD226-11A8	1.54839	0.37139	0.798056	1.9396e-70	19: CD4+ T PLZFhi
Hu.CD194	0.686712	0.426783	0.79114	5.25492e-70	19: CD4+ T PLZFhi
Hu.CD127	1.45893	0.332119	0.771789	8.46698e-59	19: CD4+ T PLZFhi
Hu.CD25	0.773303	0.332694	0.758503	2.10954e-53	19: CD4+ T PLZFhi
Hu.CD244	1.17875	0.690385	0.85184	6.11786e-86	20: CD4+ T Memory GZMBhi
Hu.KLRG1	1.13433	0.721136	0.826305	2.91339e-74	20: CD4+ T Memory GZMBhi
Hu.CD11a	1.78108	0.458965	0.814984	2.06182e-69	20: CD4+ T Memory GZMBhi
Hu.GPR56	0.668612	0.482237	0.810593	3.61902e-70	20: CD4+ T Memory GZMBhi
Hu.CD18	1.54961	0.419801	0.786363	1.3388e-57	20: CD4+ T Memory GZMBhi
Hu.CD226-11A8	1.52064	0.341908	0.780427	9.6295e-21	21: CD4+ T Memory CD226hi
Hu.CD21	0.511189	0.345726	0.79309	6.92319e-21	22: CD4+ Tgd
Hu.CD38-HIT2	1.74406	0.669032	0.778055	1.54317e-17	22: CD4+ Tgd
Hu.CD73	0.950477	0.406119	0.752851	1.32251e-14	22: CD4+ Tgd
HuMsRt.CD278	2.29383	0.994013	0.920092	2.67625e-33	23: CD4+ T Cycling
Hu.CD71	1.36747	0.920769	0.886322	2.11523e-28	23: CD4+ T Cycling
Hu.CD45RO	2.60748	0.982059	0.835129	1.7078e-21	23: CD4+ T Cycling
Hu.CD28	1.98341	0.387164	0.817231	2.22965e-19	23: CD4+ T Cycling
Hu.CD352	1.85361	0.395823	0.811652	7.01333e-19	23: CD4+ T Cycling
Hu.CD95	1.36028	0.530408	0.762354	1.4708e-13	23: CD4+ T Cycling
Hu.CD38-HIT2	1.7361	0.719383	0.838569	0	4: CD4+ T Naive SOX4hi
Hu.CD62L	2.50546	1.01489	0.783588	0	4: CD4+ T Naive SOX4hi
Hu.CD31	1.57302	0.655013	0.760383	0	4: CD4+ T Naive SOX4hi
Hu.CD45RO	2.44256	0.87023	0.834434	0	6: CD4+ T Memory CXCR5hi
Hu.CD95	1.4127	0.620989	0.825683	0	6: CD4+ T Memory CXCR5hi
Hu.CD49d	1.52379	0.491917	0.774831	0	6: CD4+ T Memory CXCR5hi
Hu.CD25	0.977758	0.559954	0.847018	0	9: CD4+ Treg CD39lo
