## Supplementary material for "T cell dysregulation and remodeling in pediatric obesity and weight loss": hay_supplemental_tables: s09_hcob_cd4_unique_cluster_abundance.xlsx

### Sheet: Table S9
Table S9. Differential abundance analysis results across n=24 unique CD4+ T cell clusters from CITE-seq analysis of HC and O.
population	group1	group2	p.adj	p.signif	method	paired
0: CD4+ T Naive 1	HC	OB	0.9	ns	T-test	no
1: CD4+ T Naive 2	HC	OB	0.31	ns	T-test	no
2: CD4+ T Naive 3	HC	OB	0.84	ns	T-test	no
3: CD4+ T Naive 4	HC	OB	0.88	ns	T-test	no
4: CD4+ T Naive SOX4hi	HC	OB	0.94	ns	T-test	no
5: CD4+ T Naive 5	HC	OB	0.43	ns	T-test	no
6: CD4+ T Memory CXCR5hi	HC	OB	0.75	ns	T-test	no
7: CD4+ T Naive 6	HC	OB	0.81	ns	T-test	no
8: CD4+ T Naive 7	HC	OB	0.51	ns	T-test	no
9: CD4+ Treg CD39lo	HC	OB	0.73	ns	T-test	no
10: CD4+ T Memory CXCR5hiICOShi	HC	OB	0.63	ns	T-test	no
11: CD4+ T Memory CCR6hi	HC	OB	0.89	ns	T-test	no
12: CD4+ T Memory CCR4hi	HC	OB	0.54	ns	T-test	no
13: CD4+ T Naive 8	HC	OB	0.99	ns	T-test	no
14: CD4+ T Memory KLRB1hi	HC	OB	0.89	ns	T-test	no
15: CD4+ T Memory GATA3hi	HC	OB	0.8	ns	T-test	no
16: CD4+ Treg CD39hi	HC	OB	0.89	ns	T-test	no
17: CD4+ T Naive ISGhi	HC	OB	0.42	ns	T-test	no
18: CD4+ T Memory PD1hi	HC	OB	0.71	ns	T-test	no
19: CD4+ T PLZFhi	HC	OB	0.35	ns	T-test	no
20: CD4+ T Memory GZMBhi	HC	OB	0.92	ns	T-test	no
21: CD4+ T Memory CD226hi	HC	OB	0.2	ns	T-test	no
22: CD4+ Tgd	HC	OB	0.87	ns	T-test	no
23: CD4+ T Cycling	HC	OB	0.42	ns	T-test	no
