## Supplementary material for "T cell dysregulation and remodeling in pediatric obesity and weight loss": hay_supplemental_tables: s10_hcob_cd4_group_cluster_abundance.xlsx

### Sheet: Table S10
Table S10. Differential abundance analysis results across n=6 CD4+ T cell cluster groups from CITE-seq analysis of HC and O.
population	group1	group2	p.adj	p.signif	method	paired
CD4+ T Naive	HC	OB	0.81	ns	T-test	no
CD4+ Treg	HC	OB	0.69	ns	T-test	no
CD4+ T Helper	HC	OB	0.87	ns	T-test	no
CD4+ Tgd	HC	OB	0.87	ns	T-test	no
CD4+ T Cycling	HC	OB	0.42	ns	T-test	no
CD4+ T PLZFhi	HC	OB	0.35	ns	T-test	no
CD4+ Tfh like	HC	OB	0.65	ns	T-test	no
