## Supplementary material for "T cell dysregulation and remodeling in pediatric obesity and weight loss": hay_supplemental_tables: s11_hcob_cd4_deg_individual_clusters.xlsx

### Sheet: Table S11
Table S11. DEGs between HC and O across n=24 unique CD4+ T cell clusters
row	baseMean	log2FoldChange	lfcSE	stat	pvalue	padj	cluster_name
GPR15	5.12435	3.39362	0.703741	4.82225	1.41948e-06	0.0121522	11: CD4+ T Memory CCR6hi
RAMACL	0.712495	-20.9219	3.47713	-6.017	1.77678e-09	3.0422e-05	11: CD4+ T Memory CCR6hi
MYB	0.203025	-19.2296	2.944	-6.5318	6.4983e-11	1.07995e-06	14: CD4+ T Memory KLRB1hi
VIM	474.151	0.801476	0.116735	6.86576	6.61385e-12	1.01053e-07	15: CD4+ T Memory GATA3hi
TRBV28	6.96679	-4.27833	0.720982	-5.93403	2.95589e-09	3.8731e-05	18: CD4+ T Memory PD1hi
CRIP1	64.707	1.24297	0.345976	3.59266	0.00032732	0.0313292	20: CD4+ T Memory GZMBhi
ANXA1	32.7448	1.09511	0.243163	4.50362	6.68068e-06	0.00447606	20: CD4+ T Memory GZMBhi
VIM	63.981	0.848981	0.252402	3.36361	0.000769302	0.0429527	20: CD4+ T Memory GZMBhi
TAGLN2	41.0685	0.673834	0.198794	3.38961	0.000699917	0.0429527	20: CD4+ T Memory GZMBhi
RPL11	357.597	-0.472866	0.14052	-3.3651	0.000765151	0.0429527	20: CD4+ T Memory GZMBhi
RPS13	278.978	-0.481812	0.120528	-3.99752	6.40097e-05	0.0214433	20: CD4+ T Memory GZMBhi
RPL32	443.415	-0.510365	0.138358	-3.68873	0.000225374	0.0313292	20: CD4+ T Memory GZMBhi
RPL22	112.637	-0.536596	0.156211	-3.43507	0.00059241	0.0429527	20: CD4+ T Memory GZMBhi
RPL18	229.146	-0.540435	0.143788	-3.75857	0.00017089	0.0313292	20: CD4+ T Memory GZMBhi
RPS6	271.194	-0.555424	0.151112	-3.67558	0.000237311	0.0313292	20: CD4+ T Memory GZMBhi
RPL39	349.127	-0.571472	0.158079	-3.6151	0.000300231	0.0313292	20: CD4+ T Memory GZMBhi
EEF1B2	108.342	-0.595223	0.171645	-3.46776	0.000524822	0.0429527	20: CD4+ T Memory GZMBhi
SERPINB6	15.6087	-1.91862	0.405642	-4.72985	2.24691e-06	0.042835	3: CD4+ T Naive 4
