## Supplementary material for "T cell dysregulation and remodeling in pediatric obesity and weight loss": hay_supplemental_tables: s12_hcob_cd4_deg_grouped_clusters.xlsx

### Sheet: Table S12
Table S12. DEGs between HC and O across n=6 CD4+ T cell cluster groups
row	baseMean	log2FoldChange	lfcSE	stat	pvalue	padj	group_cluster_name
PI16	32.4762	2.83954	0.613367	4.62944	3.66665e-06	0.0444728	CD4 + T Naive
LTBP3	98.2297	0.876281	0.17599	4.97916	6.38598e-07	0.00715421	CD4 + T Helper
SERPINB6	107.76	-1.91728	0.350745	-5.4663	4.59517e-08	0.0011147	CD4 + T Naive
IGKV1-39	0.298772	-19.5892	2.93304	-6.67881	2.40884e-11	5.39724e-07	CD4 + T Helper
