## Supplementary material for "T cell dysregulation and remodeling in pediatric obesity and weight loss": hay_supplemental_tables: s13_hcob_cd4_hallmark_gsea_results.xlsx

### Sheet: Table S13
Table S13. Hallmark GSEA results across n=6 CD4+ T cell cluster groups between HC and O.
pathway	cluster	size	NES	pval	padj
HALLMARK_SPERMATOGENESIS	CD4+ T Cycling	59	1.68559	0.00337822	0.0405386
HALLMARK_MYOGENESIS	CD4+ T Cycling	74	1.62936	0.00299833	0.0405386
HALLMARK_ESTROGEN_RESPONSE_EARLY	CD4+ T Cycling	110	1.48733	0.00938472	0.0822658
HALLMARK_BILE_ACID_METABOLISM	CD4+ T Cycling	62	1.3521	0.0600801	0.288385
HALLMARK_TGF_BETA_SIGNALING	CD4+ T Cycling	44	1.33585	0.0844875	0.311954
HALLMARK_MTORC1_SIGNALING	CD4+ T Cycling	174	1.33491	0.0422857	0.225524
HALLMARK_UNFOLDED_PROTEIN_RESPONSE	CD4+ T Cycling	104	1.31794	0.0696517	0.303935
HALLMARK_UV_RESPONSE_UP	CD4+ T Cycling	116	1.30266	0.0759952	0.303981
HALLMARK_XENOBIOTIC_METABOLISM	CD4+ T Cycling	103	1.26495	0.110834	0.35467
HALLMARK_IL2_STAT5_SIGNALING	CD4+ T Cycling	143	1.25737	0.0997653	0.342052
HALLMARK_KRAS_SIGNALING_DN	CD4+ T Cycling	57	1.22568	0.158967	0.448849
HALLMARK_KRAS_SIGNALING_UP	CD4+ T Cycling	99	1.21994	0.153276	0.448849
HALLMARK_IL6_JAK_STAT3_SIGNALING	CD4+ T Cycling	49	1.19818	0.206003	0.475011
HALLMARK_COMPLEMENT	CD4+ T Cycling	124	1.17128	0.195006	0.475011
HALLMARK_HEDGEHOG_SIGNALING	CD4+ T Cycling	15	1.16609	0.27709	0.475011
HALLMARK_MITOTIC_SPINDLE	CD4+ T Cycling	154	1.16015	0.197474	0.475011
HALLMARK_HYPOXIA	CD4+ T Cycling	124	1.1555	0.221165	0.475011
HALLMARK_ESTROGEN_RESPONSE_LATE	CD4+ T Cycling	97	1.13938	0.254321	0.475011
HALLMARK_APICAL_JUNCTION	CD4+ T Cycling	96	1.13856	0.262376	0.475011
HALLMARK_TNFA_SIGNALING_VIA_NFKB	CD4+ T Cycling	145	1.13252	0.238596	0.475011
HALLMARK_PI3K_AKT_MTOR_SIGNALING	CD4+ T Cycling	89	1.12735	0.256637	0.475011
HALLMARK_APOPTOSIS	CD4+ T Cycling	119	1.11445	0.273596	0.475011
HALLMARK_G2M_CHECKPOINT	CD4+ T Cycling	150	1.10718	0.26883	0.475011
HALLMARK_UV_RESPONSE_DN	CD4+ T Cycling	84	1.09824	0.299242	0.478788
HALLMARK_ADIPOGENESIS	CD4+ T Cycling	155	1.09227	0.293441	0.478788
HALLMARK_CHOLESTEROL_HOMEOSTASIS	CD4+ T Cycling	58	1.07264	0.350404	0.537914
HALLMARK_MYC_TARGETS_V2	CD4+ T Cycling	56	1.06833	0.359079	0.537914
HALLMARK_NOTCH_SIGNALING	CD4+ T Cycling	19	1.05241	0.403875	0.5385
HALLMARK_INTERFERON_GAMMA_RESPONSE	CD4+ T Cycling	161	1.04156	0.369816	0.537914
HALLMARK_PROTEIN_SECRETION	CD4+ T Cycling	87	1.03773	0.401515	0.5385
HALLMARK_GLYCOLYSIS	CD4+ T Cycling	130	1.03321	0.388889	0.5385
HALLMARK_PEROXISOME	CD4+ T Cycling	77	0.991575	0.482536	0.60237
HALLMARK_HEME_METABOLISM	CD4+ T Cycling	140	0.969419	0.520661	0.624793
HALLMARK_P53_PATHWAY	CD4+ T Cycling	160	0.919294	0.633143	0.723592
HALLMARK_E2F_TARGETS	CD4+ T Cycling	155	0.800696	0.860759	0.906606
HALLMARK_ANDROGEN_RESPONSE	CD4+ T Cycling	78	0.768462	0.868831	0.906606
HALLMARK_EPITHELIAL_MESENCHYMAL_TRANSITION	CD4+ T Cycling	64	0.74381	0.902537	0.92174
HALLMARK_COAGULATION	CD4+ T Cycling	48	0.63059	0.963315	0.963315
HALLMARK_WNT_BETA_CATENIN_SIGNALING	CD4+ T Cycling	31	-0.860817	0.723077	0.807156
HALLMARK_INFLAMMATORY_RESPONSE	CD4+ T Cycling	102	-0.878683	0.771574	0.841717
HALLMARK_FATTY_ACID_METABOLISM	CD4+ T Cycling	120	-0.968061	0.566879	0.663663
HALLMARK_APICAL_SURFACE	CD4+ T Cycling	23	-0.993145	0.489426	0.60237
HALLMARK_REACTIVE_OXYGEN_SPECIES_PATHWAY	CD4+ T Cycling	43	-0.99419	0.486014	0.60237
HALLMARK_ALLOGRAFT_REJECTION	CD4+ T Cycling	134	-1.32248	0.0138883	0.0952339
HALLMARK_DNA_REPAIR	CD4+ T Cycling	140	-1.33992	0.0102832	0.0822658
HALLMARK_INTERFERON_ALPHA_RESPONSE	CD4+ T Cycling	89	-1.37308	0.0171134	0.10268
HALLMARK_MYC_TARGETS_V1	CD4+ T Cycling	196	-1.59576	6.89787e-05	0.00165549
HALLMARK_OXIDATIVE_PHOSPHORYLATION	CD4+ T Cycling	198	-2.12356	3.20447e-10	1.53814e-08
HALLMARK_TNFA_SIGNALING_VIA_NFKB	CD4+ T Helper	190	2.06969	4.42704e-09	1.10676e-07
HALLMARK_WNT_BETA_CATENIN_SIGNALING	CD4+ T Helper	38	1.79459	0.00251272	0.0114215
HALLMARK_IL2_STAT5_SIGNALING	CD4+ T Helper	184	1.74954	9.52722e-06	0.00011909
HALLMARK_MITOTIC_SPINDLE	CD4+ T Helper	196	1.70221	2.87504e-05	0.000287504
HALLMARK_MYOGENESIS	CD4+ T Helper	149	1.65945	0.000346081	0.00247201
HALLMARK_NOTCH_SIGNALING	CD4+ T Helper	29	1.63468	0.0107086	0.0325839
HALLMARK_APOPTOSIS	CD4+ T Helper	147	1.5982	0.000427012	0.00266883
HALLMARK_P53_PATHWAY	CD4+ T Helper	189	1.51503	0.000933883	0.00518824
HALLMARK_SPERMATOGENESIS	CD4+ T Helper	93	1.50083	0.00483898	0.0186115
HALLMARK_EPITHELIAL_MESENCHYMAL_TRANSITION	CD4+ T Helper	138	1.49891	0.00335882	0.0139951
HALLMARK_CHOLESTEROL_HOMEOSTASIS	CD4+ T Helper	70	1.45187	0.0230731	0.0576826
HALLMARK_INFLAMMATORY_RESPONSE	CD4+ T Helper	167	1.4173	0.00815852	0.0291376
HALLMARK_HEDGEHOG_SIGNALING	CD4+ T Helper	31	1.39395	0.083682	0.154967
HALLMARK_IL6_JAK_STAT3_SIGNALING	CD4+ T Helper	76	1.39092	0.0317301	0.0689785
HALLMARK_UNFOLDED_PROTEIN_RESPONSE	CD4+ T Helper	110	1.36183	0.0270209	0.0643355
HALLMARK_KRAS_SIGNALING_UP	CD4+ T Helper	163	1.36024	0.0197919	0.0549775
HALLMARK_TGF_BETA_SIGNALING	CD4+ T Helper	52	1.32439	0.0742268	0.150313
HALLMARK_ESTROGEN_RESPONSE_EARLY	CD4+ T Helper	167	1.30231	0.031077	0.0689785
HALLMARK_APICAL_JUNCTION	CD4+ T Helper	160	1.26008	0.0751566	0.150313
HALLMARK_ANDROGEN_RESPONSE	CD4+ T Helper	92	1.24682	0.0979592	0.174927
HALLMARK_ANGIOGENESIS	CD4+ T Helper	24	1.23445	0.169102	0.256216
HALLMARK_MTORC1_SIGNALING	CD4+ T Helper	197	1.22302	0.0791075	0.15213
HALLMARK_UV_RESPONSE_UP	CD4+ T Helper	142	1.19695	0.113821	0.183582
HALLMARK_HYPOXIA	CD4+ T Helper	170	1.19496	0.120253	0.187896
HALLMARK_G2M_CHECKPOINT	CD4+ T Helper	195	1.16566	0.112016	0.183582
HALLMARK_INTERFERON_GAMMA_RESPONSE	CD4+ T Helper	190	1.10531	0.206967	0.304129
HALLMARK_MYC_TARGETS_V2	CD4+ T Helper	58	1.08967	0.300412	0.394864
HALLMARK_ESTROGEN_RESPONSE_LATE	CD4+ T Helper	156	1.06645	0.290456	0.394864
HALLMARK_UV_RESPONSE_DN	CD4+ T Helper	128	0.994229	0.474895	0.552204
HALLMARK_GLYCOLYSIS	CD4+ T Helper	181	0.94506	0.584711	0.649679
HALLMARK_APICAL_SURFACE	CD4+ T Helper	38	0.877317	0.656566	0.698474
HALLMARK_COAGULATION	CD4+ T Helper	88	0.77409	0.908	0.945833
HALLMARK_KRAS_SIGNALING_DN	CD4+ T Helper	116	-0.753303	0.942197	0.957529
HALLMARK_XENOBIOTIC_METABOLISM	CD4+ T Helper	155	-0.770295	0.957529	0.957529
HALLMARK_REACTIVE_OXYGEN_SPECIES_PATHWAY	CD4+ T Helper	48	-0.912924	0.619883	0.673786
HALLMARK_PANCREAS_BETA_CELLS	CD4+ T Helper	17	-0.960031	0.529637	0.60186
HALLMARK_HEME_METABOLISM	CD4+ T Helper	174	-0.980801	0.474286	0.552204
HALLMARK_PI3K_AKT_MTOR_SIGNALING	CD4+ T Helper	101	-1.04454	0.358824	0.43759
HALLMARK_E2F_TARGETS	CD4+ T Helper	197	-1.05674	0.310413	0.394864
HALLMARK_COMPLEMENT	CD4+ T Helper	173	-1.07253	0.295455	0.394864
HALLMARK_PROTEIN_SECRETION	CD4+ T Helper	93	-1.07328	0.315891	0.394864
HALLMARK_BILE_ACID_METABOLISM	CD4+ T Helper	91	-1.1441	0.212891	0.304129
HALLMARK_ADIPOGENESIS	CD4+ T Helper	185	-1.18885	0.104563	0.180281
HALLMARK_ALLOGRAFT_REJECTION	CD4+ T Helper	182	-1.29966	0.0210205	0.055317
HALLMARK_DNA_REPAIR	CD4+ T Helper	147	-1.38073	0.00950099	0.03167
HALLMARK_INTERFERON_ALPHA_RESPONSE	CD4+ T Helper	95	-1.46408	0.0110785	0.0325839
HALLMARK_PEROXISOME	CD4+ T Helper	91	-1.6191	0.00151308	0.00756541
HALLMARK_FATTY_ACID_METABOLISM	CD4+ T Helper	137	-1.65401	0.000289683	0.00241402
HALLMARK_MYC_TARGETS_V1	CD4+ T Helper	200	-1.72951	7.00139e-06	0.00011669
HALLMARK_OXIDATIVE_PHOSPHORYLATION	CD4+ T Helper	198	-2.61337	3.63409e-20	1.81704e-18
HALLMARK_TNFA_SIGNALING_VIA_NFKB	CD4+ T Naive	187	2.1986	6.55745e-12	1.63936e-10
HALLMARK_IL2_STAT5_SIGNALING	CD4+ T Naive	184	1.99874	4.42783e-09	7.37971e-08
HALLMARK_UNFOLDED_PROTEIN_RESPONSE	CD4+ T Naive	111	1.87075	9.57584e-06	0.000104776
HALLMARK_WNT_BETA_CATENIN_SIGNALING	CD4+ T Naive	41	1.8306	0.00155529	0.00598188
HALLMARK_APOPTOSIS	CD4+ T Naive	147	1.77093	2.2389e-05	0.000186575
HALLMARK_G2M_CHECKPOINT	CD4+ T Naive	193	1.70351	1.04776e-05	0.000104776
HALLMARK_ESTROGEN_RESPONSE_EARLY	CD4+ T Naive	170	1.68933	8.89956e-05	0.000635683
HALLMARK_EPITHELIAL_MESENCHYMAL_TRANSITION	CD4+ T Naive	155	1.65454	0.000213344	0.00118524
HALLMARK_MYC_TARGETS_V2	CD4+ T Naive	58	1.64269	0.00329682	0.0115976
HALLMARK_INTERFERON_GAMMA_RESPONSE	CD4+ T Naive	192	1.61126	0.000186171	0.00116357
HALLMARK_MTORC1_SIGNALING	CD4+ T Naive	194	1.59516	0.000238052	0.00119026
HALLMARK_MYOGENESIS	CD4+ T Naive	158	1.55154	0.0014233	0.00593043
HALLMARK_HEDGEHOG_SIGNALING	CD4+ T Naive	28	1.54284	0.0243925	0.0530272
HALLMARK_MITOTIC_SPINDLE	CD4+ T Naive	194	1.51281	0.000850873	0.0038676
HALLMARK_UV_RESPONSE_UP	CD4+ T Naive	143	1.49616	0.00347928	0.0115976
HALLMARK_IL6_JAK_STAT3_SIGNALING	CD4+ T Naive	75	1.42648	0.026129	0.0544354
HALLMARK_INFLAMMATORY_RESPONSE	CD4+ T Naive	161	1.40987	0.00715906	0.0198863
HALLMARK_KRAS_SIGNALING_UP	CD4+ T Naive	165	1.38511	0.0109418	0.0273545
HALLMARK_P53_PATHWAY	CD4+ T Naive	185	1.36146	0.0081267	0.021386
HALLMARK_HYPOXIA	CD4+ T Naive	173	1.33619	0.0194234	0.044144
HALLMARK_COMPLEMENT	CD4+ T Naive	179	1.3305	0.0150007	0.035716
HALLMARK_ESTROGEN_RESPONSE_LATE	CD4+ T Naive	159	1.28921	0.0538793	0.103614
HALLMARK_E2F_TARGETS	CD4+ T Naive	196	1.26583	0.0660793	0.122369
HALLMARK_ANGIOGENESIS	CD4+ T Naive	25	1.24412	0.158954	0.248365
HALLMARK_SPERMATOGENESIS	CD4+ T Naive	101	1.23839	0.0881764	0.152948
HALLMARK_TGF_BETA_SIGNALING	CD4+ T Naive	53	1.23281	0.133981	0.216098
HALLMARK_COAGULATION	CD4+ T Naive	104	1.21092	0.108607	0.181011
HALLMARK_UV_RESPONSE_DN	CD4+ T Naive	124	1.09845	0.260417	0.372024
HALLMARK_NOTCH_SIGNALING	CD4+ T Naive	30	1.08982	0.302144	0.408303
HALLMARK_ADIPOGENESIS	CD4+ T Naive	188	1.06425	0.294118	0.408303
HALLMARK_CHOLESTEROL_HOMEOSTASIS	CD4+ T Naive	70	1.04978	0.394477	0.493097
HALLMARK_GLYCOLYSIS	CD4+ T Naive	179	1.04372	0.335512	0.441463
HALLMARK_PROTEIN_SECRETION	CD4+ T Naive	93	1.03537	0.367265	0.470853
HALLMARK_PI3K_AKT_MTOR_SIGNALING	CD4+ T Naive	100	1.01445	0.423762	0.516783
HALLMARK_APICAL_SURFACE	CD4+ T Naive	36	0.973477	0.491935	0.572018
HALLMARK_XENOBIOTIC_METABOLISM	CD4+ T Naive	160	0.97241	0.515086	0.585325
HALLMARK_KRAS_SIGNALING_DN	CD4+ T Naive	128	0.948598	0.581933	0.634419
HALLMARK_APICAL_JUNCTION	CD4+ T Naive	169	0.871296	0.779443	0.806019
HALLMARK_ANDROGEN_RESPONSE	CD4+ T Naive	94	0.802811	0.87574	0.87574
HALLMARK_BILE_ACID_METABOLISM	CD4+ T Naive	95	-0.862544	0.789899	0.806019
HALLMARK_HEME_METABOLISM	CD4+ T Naive	180	-0.898488	0.740331	0.787587
HALLMARK_PANCREAS_BETA_CELLS	CD4+ T Naive	20	-0.915382	0.583665	0.634419
HALLMARK_ALLOGRAFT_REJECTION	CD4+ T Naive	178	-1.0059	0.446296	0.531305
HALLMARK_INTERFERON_ALPHA_RESPONSE	CD4+ T Naive	94	-1.11314	0.248485	0.365419
HALLMARK_PEROXISOME	CD4+ T Naive	96	-1.15153	0.184524	0.279582
HALLMARK_MYC_TARGETS_V1	CD4+ T Naive	200	-1.28593	0.033132	0.066264
HALLMARK_REACTIVE_OXYGEN_SPECIES_PATHWAY	CD4+ T Naive	48	-1.30017	0.0887097	0.152948
HALLMARK_DNA_REPAIR	CD4+ T Naive	147	-1.44623	0.00531556	0.0166111
HALLMARK_FATTY_ACID_METABOLISM	CD4+ T Naive	138	-1.48766	0.0065583	0.0192891
HALLMARK_OXIDATIVE_PHOSPHORYLATION	CD4+ T Naive	198	-2.46669	3.49873e-17	1.74936e-15
HALLMARK_SPERMATOGENESIS	CD4+ T PLZFhi	59	1.69121	0.00176012	0.0281619
HALLMARK_MYOGENESIS	CD4+ T PLZFhi	74	1.61955	0.00429152	0.0514983
HALLMARK_ESTROGEN_RESPONSE_EARLY	CD4+ T PLZFhi	110	1.49517	0.00810645	0.0778219
HALLMARK_BILE_ACID_METABOLISM	CD4+ T PLZFhi	62	1.34658	0.071708	0.279612
HALLMARK_TGF_BETA_SIGNALING	CD4+ T PLZFhi	44	1.34558	0.0862069	0.279612
HALLMARK_MTORC1_SIGNALING	CD4+ T PLZFhi	174	1.34264	0.0326945	0.174371
HALLMARK_UNFOLDED_PROTEIN_RESPONSE	CD4+ T PLZFhi	104	1.32691	0.0607533	0.278978
HALLMARK_UV_RESPONSE_UP	CD4+ T PLZFhi	116	1.30871	0.0639324	0.278978
HALLMARK_XENOBIOTIC_METABOLISM	CD4+ T PLZFhi	103	1.27454	0.0873786	0.279612
HALLMARK_IL2_STAT5_SIGNALING	CD4+ T PLZFhi	143	1.25794	0.0801394	0.279612
HALLMARK_KRAS_SIGNALING_DN	CD4+ T PLZFhi	57	1.22852	0.149273	0.421478
HALLMARK_KRAS_SIGNALING_UP	CD4+ T PLZFhi	99	1.22302	0.125917	0.377751
HALLMARK_IL6_JAK_STAT3_SIGNALING	CD4+ T PLZFhi	49	1.19661	0.196592	0.447464
HALLMARK_HEDGEHOG_SIGNALING	CD4+ T PLZFhi	15	1.18336	0.254844	0.447464
HALLMARK_COMPLEMENT	CD4+ T PLZFhi	124	1.17906	0.177096	0.447464
HALLMARK_HYPOXIA	CD4+ T PLZFhi	124	1.16318	0.188902	0.447464
HALLMARK_MITOTIC_SPINDLE	CD4+ T PLZFhi	154	1.15602	0.192396	0.447464
HALLMARK_ESTROGEN_RESPONSE_LATE	CD4+ T PLZFhi	97	1.14808	0.232558	0.447464
HALLMARK_APICAL_JUNCTION	CD4+ T PLZFhi	96	1.14599	0.242611	0.447464
HALLMARK_TNFA_SIGNALING_VIA_NFKB	CD4+ T PLZFhi	145	1.13134	0.217695	0.447464
HALLMARK_PI3K_AKT_MTOR_SIGNALING	CD4+ T PLZFhi	89	1.12782	0.255293	0.447464
HALLMARK_APOPTOSIS	CD4+ T PLZFhi	119	1.12217	0.248521	0.447464
HALLMARK_G2M_CHECKPOINT	CD4+ T PLZFhi	150	1.10719	0.261021	0.447464
HALLMARK_UV_RESPONSE_DN	CD4+ T PLZFhi	84	1.09138	0.305063	0.488101
HALLMARK_ADIPOGENESIS	CD4+ T PLZFhi	155	1.08878	0.282584	0.467725
HALLMARK_CHOLESTEROL_HOMEOSTASIS	CD4+ T PLZFhi	58	1.07688	0.333333	0.516129
HALLMARK_MYC_TARGETS_V2	CD4+ T PLZFhi	56	1.06958	0.358366	0.537549
HALLMARK_NOTCH_SIGNALING	CD4+ T PLZFhi	19	1.04546	0.413793	0.551724
HALLMARK_INTERFERON_GAMMA_RESPONSE	CD4+ T PLZFhi	161	1.04129	0.389208	0.551724
HALLMARK_PROTEIN_SECRETION	CD4+ T PLZFhi	87	1.03816	0.410224	0.551724
HALLMARK_GLYCOLYSIS	CD4+ T PLZFhi	130	1.03568	0.405882	0.551724
HALLMARK_PEROXISOME	CD4+ T PLZFhi	77	0.984722	0.48855	0.617115
HALLMARK_HEME_METABOLISM	CD4+ T PLZFhi	140	0.972767	0.533101	0.639721
HALLMARK_P53_PATHWAY	CD4+ T PLZFhi	160	0.916414	0.663218	0.757964
HALLMARK_E2F_TARGETS	CD4+ T PLZFhi	155	0.798133	0.89158	0.912939
HALLMARK_ANDROGEN_RESPONSE	CD4+ T PLZFhi	78	0.762171	0.884615	0.912939
HALLMARK_EPITHELIAL_MESENCHYMAL_TRANSITION	CD4+ T PLZFhi	64	0.746498	0.89392	0.912939
HALLMARK_COAGULATION	CD4+ T PLZFhi	48	0.628298	0.971014	0.971014
HALLMARK_WNT_BETA_CATENIN_SIGNALING	CD4+ T PLZFhi	31	-0.858639	0.717241	0.800642
HALLMARK_INFLAMMATORY_RESPONSE	CD4+ T PLZFhi	102	-0.869097	0.8	0.872727
HALLMARK_FATTY_ACID_METABOLISM	CD4+ T PLZFhi	120	-0.952898	0.5625	0.658537
HALLMARK_REACTIVE_OXYGEN_SPECIES_PATHWAY	CD4+ T PLZFhi	43	-0.980682	0.526104	0.639721
HALLMARK_APICAL_SURFACE	CD4+ T PLZFhi	23	-1.00608	0.447761	0.580879
HALLMARK_ALLOGRAFT_REJECTION	CD4+ T PLZFhi	134	-1.30143	0.0183942	0.126131
HALLMARK_DNA_REPAIR	CD4+ T PLZFhi	140	-1.3254	0.0151031	0.120825
HALLMARK_INTERFERON_ALPHA_RESPONSE	CD4+ T PLZFhi	89	-1.3487	0.028989	0.173934
HALLMARK_MYC_TARGETS_V1	CD4+ T PLZFhi	196	-1.55209	8.96128e-05	0.00215071
HALLMARK_OXIDATIVE_PHOSPHORYLATION	CD4+ T PLZFhi	198	-2.06378	2.25867e-10	1.08416e-08
HALLMARK_TNFA_SIGNALING_VIA_NFKB	CD4+ Treg	158	2.02688	4.78331e-08	1.12408e-06
HALLMARK_IL2_STAT5_SIGNALING	CD4+ Treg	156	1.83517	1.10191e-05	0.000172632
HALLMARK_NOTCH_SIGNALING	CD4+ Treg	20	1.62447	0.0312657	0.13359
HALLMARK_ESTROGEN_RESPONSE_EARLY	CD4+ Treg	115	1.51375	0.00419565	0.0328659
HALLMARK_WNT_BETA_CATENIN_SIGNALING	CD4+ Treg	27	1.3968	0.0707965	0.195731
HALLMARK_G2M_CHECKPOINT	CD4+ Treg	179	1.39392	0.0095012	0.0637938
HALLMARK_E2F_TARGETS	CD4+ Treg	182	1.32513	0.0300206	0.13359
HALLMARK_UNFOLDED_PROTEIN_RESPONSE	CD4+ Treg	108	1.30714	0.0598291	0.195731
HALLMARK_INFLAMMATORY_RESPONSE	CD4+ Treg	119	1.29219	0.0658784	0.195731
HALLMARK_XENOBIOTIC_METABOLISM	CD4+ Treg	110	1.28103	0.0696095	0.195731
HALLMARK_HYPOXIA	CD4+ Treg	126	1.25865	0.0636516	0.195731
HALLMARK_MYOGENESIS	CD4+ Treg	91	1.21079	0.136519	0.284008
HALLMARK_MYC_TARGETS_V1	CD4+ Treg	197	1.19412	0.0978793	0.255574
HALLMARK_MITOTIC_SPINDLE	CD4+ Treg	169	1.1814	0.139837	0.284008
HALLMARK_APOPTOSIS	CD4+ Treg	127	1.17343	0.145025	0.284008
HALLMARK_TGF_BETA_SIGNALING	CD4+ Treg	46	1.16377	0.238011	0.385741
HALLMARK_MTORC1_SIGNALING	CD4+ Treg	183	1.14791	0.160256	0.289694
HALLMARK_P53_PATHWAY	CD4+ Treg	163	1.03123	0.389439	0.571988
HALLMARK_IL6_JAK_STAT3_SIGNALING	CD4+ Treg	57	1.01935	0.421147	0.596352
HALLMARK_CHOLESTEROL_HOMEOSTASIS	CD4+ Treg	59	1.00845	0.450355	0.596352
HALLMARK_UV_RESPONSE_UP	CD4+ Treg	116	0.983248	0.493197	0.596352
HALLMARK_SPERMATOGENESIS	CD4+ Treg	68	0.983048	0.48532	0.596352
HALLMARK_UV_RESPONSE_DN	CD4+ Treg	89	0.96508	0.494845	0.596352
HALLMARK_MYC_TARGETS_V2	CD4+ Treg	57	0.943128	0.535842	0.629615
HALLMARK_EPITHELIAL_MESENCHYMAL_TRANSITION	CD4+ Treg	78	0.942286	0.575552	0.64407
HALLMARK_GLYCOLYSIS	CD4+ Treg	138	0.905321	0.687708	0.75168
HALLMARK_ESTROGEN_RESPONSE_LATE	CD4+ Treg	105	0.876933	0.737649	0.760569
HALLMARK_BILE_ACID_METABOLISM	CD4+ Treg	68	0.84364	0.744387	0.760569
HALLMARK_COAGULATION	CD4+ Treg	55	0.799318	0.829443	0.829443
HALLMARK_APICAL_SURFACE	CD4+ Treg	27	-0.855423	0.713959	0.760569
HALLMARK_ANDROGEN_RESPONSE	CD4+ Treg	78	-0.953371	0.552058	0.632847
HALLMARK_DNA_REPAIR	CD4+ Treg	141	-0.987473	0.478803	0.596352
HALLMARK_PEROXISOME	CD4+ Treg	79	-0.989433	0.466019	0.596352
HALLMARK_COMPLEMENT	CD4+ Treg	129	-1.04688	0.329268	0.499213
HALLMARK_KRAS_SIGNALING_DN	CD4+ Treg	66	-1.0852	0.290398	0.454957
HALLMARK_APICAL_JUNCTION	CD4+ Treg	114	-1.10514	0.231144	0.385741
HALLMARK_KRAS_SIGNALING_UP	CD4+ Treg	101	-1.14259	0.184019	0.32033
HALLMARK_FATTY_ACID_METABOLISM	CD4+ Treg	122	-1.17358	0.129902	0.284008
HALLMARK_PROTEIN_SECRETION	CD4+ Treg	87	-1.17496	0.15122	0.284293
HALLMARK_ALLOGRAFT_REJECTION	CD4+ Treg	151	-1.17998	0.128788	0.284008
HALLMARK_PI3K_AKT_MTOR_SIGNALING	CD4+ Treg	92	-1.21217	0.12201	0.284008
HALLMARK_HEME_METABOLISM	CD4+ Treg	147	-1.26729	0.05313	0.195731
HALLMARK_INTERFERON_GAMMA_RESPONSE	CD4+ Treg	169	-1.33443	0.0149065	0.0875755
HALLMARK_ADIPOGENESIS	CD4+ Treg	159	-1.33685	0.0298839	0.13359
HALLMARK_REACTIVE_OXYGEN_SPECIES_PATHWAY	CD4+ Treg	43	-1.74935	0.00365504	0.0328659
HALLMARK_INTERFERON_ALPHA_RESPONSE	CD4+ Treg	92	-1.96377	1.94644e-05	0.000228707
HALLMARK_OXIDATIVE_PHOSPHORYLATION	CD4+ Treg	198	-2.02575	4.98521e-09	2.34305e-07
