## Supplementary material for "T cell dysregulation and remodeling in pediatric obesity and weight loss": hay_supplemental_tables: s15_hcob_pma_stat_res.xlsx

### Sheet: Table S15
Table S15. Pairwise t-tests results for T cell cytokine populations between HC and O participants after stimulation with PMA/ionomycin
long_population_name	group1	n1	group2	n2	stat_test	df	conf.low	conf.high	p	p.adj	p_adjust_method	p.adj.signif
Cells/Single Cells/Via+dump-/CD3+/CD4+/Tnn/IFNg+	HC_Null_Healthy	23	HC_Null_Obese	14	pairwise-t-test	34.9858	-3.76832	4.76459	0.814	0.814	none	ns
Cells/Single Cells/Via+dump-/CD3+/CD4+/Tnn/IFNg+ & IL2+ & TNFa+	HC_Null_Healthy	23	HC_Null_Obese	14	pairwise-t-test	30.0048	-4.0302	0.00138146	0.0501	0.0501	none	ns
Cells/Single Cells/Via+dump-/CD3+/CD4+/Tnn/IFNg+IL17A+	HC_Null_Healthy	22	HC_Null_Obese	14	pairwise-t-test	33.4414	0.0494326	0.277736	0.00632	0.00632	none	**
Cells/Single Cells/Via+dump-/CD3+/CD4+/Tnn/IFNg+TNFa+	HC_Null_Healthy	23	HC_Null_Obese	14	pairwise-t-test	34.985	-4.78753	2.75995	0.589	0.589	none	ns
Cells/Single Cells/Via+dump-/CD3+/CD4+/Tnn/IL13+	HC_Null_Healthy	22	HC_Null_Obese	14	pairwise-t-test	33.5706	-3.17121	1.00004	0.297	0.297	none	ns
Cells/Single Cells/Via+dump-/CD3+/CD4+/Tnn/IL17A+	HC_Null_Healthy	22	HC_Null_Obese	14	pairwise-t-test	33.8149	-0.211752	0.493051	0.423	0.423	none	ns
Cells/Single Cells/Via+dump-/CD3+/CD4+/Tnn/IL2+	HC_Null_Healthy	23	HC_Null_Obese	14	pairwise-t-test	33.5855	-15.5128	-4.34436	0.000973	0.000973	none	***
Cells/Single Cells/Via+dump-/CD3+/CD4+/Tnn/IL2+IFNg+	HC_Null_Healthy	23	HC_Null_Obese	14	pairwise-t-test	27.5377	-4.05876	-0.019684	0.048	0.048	none	*
Cells/Single Cells/Via+dump-/CD3+/CD4+/Tnn/IL2+TNFa+	HC_Null_Healthy	23	HC_Null_Obese	14	pairwise-t-test	29.7427	-14.4203	-4.07415	0.000993	0.000993	none	***
Cells/Single Cells/Via+dump-/CD3+/CD4+/Tnn/IL21+	HC_Null_Healthy	22	HC_Null_Obese	14	pairwise-t-test	33.7989	-0.509685	0.576048	0.902	0.902	none	ns
Cells/Single Cells/Via+dump-/CD3+/CD4+/Tnn/TNFa+	HC_Null_Healthy	23	HC_Null_Obese	14	pairwise-t-test	34.8173	-14.8299	-2.8036	0.00527	0.00527	none	**
Cells/Single Cells/Via+dump-/CD3+/CD8+/Tnn/IFNg+	HC_Null_Healthy	23	HC_Null_Obese	14	pairwise-t-test	34.4391	-18.4811	-3.34938	0.00597	0.00597	none	**
Cells/Single Cells/Via+dump-/CD3+/CD8+/Tnn/IFNg+ & IL2+ & TNFa+	HC_Null_Healthy	23	HC_Null_Obese	14	pairwise-t-test	21.6785	-6.79055	-1.06958	0.00936	0.00936	none	**
Cells/Single Cells/Via+dump-/CD3+/CD8+/Tnn/IFNg+IL17A+	HC_Null_Healthy	22	HC_Null_Obese	14	pairwise-t-test	30.4543	-0.0931644	0.0166969	0.166	0.166	none	ns
Cells/Single Cells/Via+dump-/CD3+/CD8+/Tnn/IFNg+TNFa+	HC_Null_Healthy	23	HC_Null_Obese	14	pairwise-t-test	34.9999	-11.3039	1.73239	0.145	0.145	none	ns
Cells/Single Cells/Via+dump-/CD3+/CD8+/Tnn/IL13+	HC_Null_Healthy	22	HC_Null_Obese	14	pairwise-t-test	33.9838	-1.29292	1.14967	0.906	0.906	none	ns
Cells/Single Cells/Via+dump-/CD3+/CD8+/Tnn/IL17A+	HC_Null_Healthy	22	HC_Null_Obese	14	pairwise-t-test	26.404	-0.168889	0.0525901	0.291	0.291	none	ns
Cells/Single Cells/Via+dump-/CD3+/CD8+/Tnn/IL2+	HC_Null_Healthy	23	HC_Null_Obese	14	pairwise-t-test	23.0844	-15.1501	-2.0947	0.0119	0.0119	none	*
Cells/Single Cells/Via+dump-/CD3+/CD8+/Tnn/IL2+IFNg+	HC_Null_Healthy	23	HC_Null_Obese	14	pairwise-t-test	20.6099	-10.8103	-2.34985	0.004	0.004	none	**
Cells/Single Cells/Via+dump-/CD3+/CD8+/Tnn/IL2+TNFa+	HC_Null_Healthy	23	HC_Null_Obese	14	pairwise-t-test	27.6571	-7.81256	-0.378932	0.032	0.032	none	*
Cells/Single Cells/Via+dump-/CD3+/CD8+/Tnn/IL21+	HC_Null_Healthy	21	HC_Null_Obese	14	pairwise-t-test	31.5242	-0.0875559	0.183699	0.475	0.475	none	ns
Cells/Single Cells/Via+dump-/CD3+/CD8+/Tnn/TNFa+	HC_Null_Healthy	23	HC_Null_Obese	14	pairwise-t-test	31.1239	-12.2268	0.449803	0.0675	0.0675	none	ns
