## Supplementary material for "T cell dysregulation and remodeling in pediatric obesity and weight loss": hay_supplemental_tables: s16_hcob_cd8_cluster_annotation.xlsx

### Sheet: Table S16
Table S16. Cluster annotations for CD8+ T cells derived from CITE-seq analysis of HC and O
cluster_number	cluster_name	group_name
0	0: CD8+ T Naive 1	CD8+ T Naive
1	1: CD8+ T Naive 2	CD8+ T Naive
2	2: CD8+ T KLRC2hi CD54hi	CD8+ T KLRC2hi
3	3: CD8+ T Naive 3	CD8+ T Naive
4	4: CD8+ T Naive 4	CD8+ T Naive
5	5: CD8+ T Naive 5	CD8+ T Naive
6	6: CD8+ T MAIT	CD8+ T MAIT
7	7: CD8+ T Naive SOX4hi	CD8+ T Naive
8	8: CD8+ T Memory CD57hi	CD8+ T Memory
9	9: CD8+ T Memory GPR183hi	CD8+ T Memory
10	10: CD8+ T Memory GZMKhi	CD8+ T Memory
11	11: CD8+ T KLRC2hi CD35hi	CD8+ T KLRC2hi
12	12: CD8+ T Memory KLRD1hi	CD8+ T Memory
13	13: CD8+ T Naive ISGhi	CD8+ T Naive
14	14: CD8+ T Memory Other	CD8+ T Memory
15	15: CD8+ T Cycling	CD8+ T Cycling
