## Supplementary material for "T cell dysregulation and remodeling in pediatric obesity and weight loss": hay_supplemental_tables: s17_hcob_cd8_citeseq_unique_cluster_genes.xlsx

### Sheet: Table S17
Table S17. Genes (tf-idf > 0.5) per n=16 unique CD8+ T cell cluster from CITE-seq analysis of HC and O.
gene	tfidf	qval	geneFrequency	cluster_name
PASK	0.621923	2.44223e-181	0.46199	0: CD8+ T Naive 1
YBX3	0.618331	1.35048e-173	0.431315	0: CD8+ T Naive 1
ZEB1	0.608162	2.22696e-223	0.604695	0: CD8+ T Naive 1
SNX9	0.605655	1.75271e-162	0.460389	0: CD8+ T Naive 1
NFKBIZ	0.58434	1.28076e-135	0.431048	0: CD8+ T Naive 1
TSPYL1	0.561994	1.5495e-112	0.429981	0: CD8+ T Naive 1
CMSS1	0.549633	5.53517e-112	0.318485	0: CD8+ T Naive 1
HSPH1	0.545686	2.49665e-97	0.369165	0: CD8+ T Naive 1
IL6ST	0.544393	1.09437e-94	0.38837	0: CD8+ T Naive 1
NSMCE3	0.544149	8.72387e-126	0.554014	0: CD8+ T Naive 1
SOCS3	0.542617	3.86286e-93	0.417178	0: CD8+ T Naive 1
ABTB3	0.540785	1.13302e-100	0.325153	0: CD8+ T Naive 1
APBA2	0.537153	2.15025e-94	0.335823	0: CD8+ T Naive 1
CSRNP1	0.536233	5.02526e-102	0.507335	0: CD8+ T Naive 1
ARL4A	0.533878	5.60524e-86	0.371032	0: CD8+ T Naive 1
PRKCA	0.531643	6.43865e-83	0.389437	0: CD8+ T Naive 1
NELL2	0.531148	0	0.814084	0: CD8+ T Naive 1
ACTN1	0.529674	1.15243e-81	0.420379	0: CD8+ T Naive 1
LYPD3	0.52935	6.52532e-128	0.246199	0: CD8+ T Naive 1
DENND4A	0.528561	6.93817e-85	0.459856	0: CD8+ T Naive 1
ARRDC3	0.670256	2.62172e-208	0.411432	1: CD8+ T Naive 2
ENSG00000289341	0.591454	4.76596e-165	0.578148	1: CD8+ T Naive 2
TRABD2A	0.582873	3.42181e-119	0.449241	1: CD8+ T Naive 2
PRKCQ-AS1	0.562485	1.17744e-187	0.665377	1: CD8+ T Naive 2
ENSG00000290109	0.55811	2.66897e-96	0.367074	1: CD8+ T Naive 2
MAL	0.555214	1.83562e-127	0.572194	1: CD8+ T Naive 2
ACTN1	0.551786	1.5523e-90	0.437928	1: CD8+ T Naive 2
AIF1	0.547086	1.0545e-89	0.463233	1: CD8+ T Naive 2
ENSG00000262202	0.54526	1.85854e-108	0.279845	1: CD8+ T Naive 2
TXK	0.544665	3.68483e-84	0.431676	1: CD8+ T Naive 2
ENSG00000268027	0.540795	1.35405e-80	0.376302	1: CD8+ T Naive 2
THEMIS	0.53743	3.02448e-108	0.563858	1: CD8+ T Naive 2
PCED1B	0.534254	1.4144e-86	0.501637	1: CD8+ T Naive 2
RCAN3AS	0.532478	3.81076e-102	0.267044	1: CD8+ T Naive 2
APBA2	0.530473	8.42241e-78	0.331646	1: CD8+ T Naive 2
LDLRAP1	0.527306	2.6701e-69	0.388508	1: CD8+ T Naive 2
PIM2	0.526701	1.05994e-78	0.493004	1: CD8+ T Naive 2
ITK	0.526013	6.85999e-80	0.501042	1: CD8+ T Naive 2
HOOK2	0.525871	1.27296e-68	0.377196	1: CD8+ T Naive 2
BCL2	0.524882	1.02046e-68	0.432569	1: CD8+ T Naive 2
HLA-DRB1	1.59635	0	0.639839	10: CD8+ T Memory GZMKhi
HLA-DPA1	1.33318	0	0.653924	10: CD8+ T Memory GZMKhi
GZMA	1.30466	0	0.814889	10: CD8+ T Memory GZMKhi
GZMK	1.26568	0	0.7334	10: CD8+ T Memory GZMKhi
ZEB2	1.25412	1.78628e-300	0.642857	10: CD8+ T Memory GZMKhi
CCL4	1.22269	1.35493e-268	0.538229	10: CD8+ T Memory GZMKhi
CST7	1.21486	0	0.959759	10: CD8+ T Memory GZMKhi
HLA-DPB1	1.17244	4.52001e-292	0.724346	10: CD8+ T Memory GZMKhi
CMC1	1.14733	1.51624e-245	0.600604	10: CD8+ T Memory GZMKhi
HLA-DRA	1.13686	4.15646e-246	0.349095	10: CD8+ T Memory GZMKhi
NKG7	1.1113	0	0.971831	10: CD8+ T Memory GZMKhi
HLA-DRB5	1.10998	1.53311e-235	0.341046	10: CD8+ T Memory GZMKhi
HLA-DQB1	1.05848	4.33367e-218	0.318913	10: CD8+ T Memory GZMKhi
CCL5	1.04409	0	0.995976	10: CD8+ T Memory GZMKhi
GZMH	1.01329	3.54574e-177	0.435614	10: CD8+ T Memory GZMKhi
CYTOR	0.998094	3.14696e-176	0.377264	10: CD8+ T Memory GZMKhi
ENC1	0.938167	2.15575e-156	0.34507	10: CD8+ T Memory GZMKhi
CCL4L2	0.932569	2.82916e-172	0.28169	10: CD8+ T Memory GZMKhi
NFATC2	0.84213	4.09171e-112	0.480885	10: CD8+ T Memory GZMKhi
TIGIT	0.83459	2.99723e-134	0.265594	10: CD8+ T Memory GZMKhi
RTKN2	1.5684	4.14046e-184	0.426009	11: CD8+ T KLRC2hi CD35hi
ZNF683	0.903383	3.14016e-58	0.367713	11: CD8+ T KLRC2hi CD35hi
MAP3K1	0.885389	1.22144e-53	0.43722	11: CD8+ T KLRC2hi CD35hi
EPHA4	0.858815	4.24682e-51	0.365471	11: CD8+ T KLRC2hi CD35hi
NCR3	0.81632	2.74843e-43	0.46861	11: CD8+ T KLRC2hi CD35hi
MME	0.747176	9.76689e-72	0.141256	11: CD8+ T KLRC2hi CD35hi
VAV3	0.742764	9.40551e-34	0.349776	11: CD8+ T KLRC2hi CD35hi
IKZF2	0.739354	9.40551e-34	0.338565	11: CD8+ T KLRC2hi CD35hi
KLRC2	0.696122	1.95874e-29	0.304933	11: CD8+ T KLRC2hi CD35hi
C4orf48	0.690214	2.96723e-25	0.414798	11: CD8+ T KLRC2hi CD35hi
LYAR	0.674833	1.92645e-27	0.56278	11: CD8+ T KLRC2hi CD35hi
ZDBF2	0.669611	2.71872e-26	0.295964	11: CD8+ T KLRC2hi CD35hi
SIK1	0.659267	3.01621e-23	0.513453	11: CD8+ T KLRC2hi CD35hi
TAMALIN	0.651921	1.19816e-21	0.340807	11: CD8+ T KLRC2hi CD35hi
CDC14A	0.648165	2.01936e-20	0.459641	11: CD8+ T KLRC2hi CD35hi
TCF12	0.642327	2.36031e-19	0.41704	11: CD8+ T KLRC2hi CD35hi
CLDND1	0.628551	7.64813e-18	0.43722	11: CD8+ T KLRC2hi CD35hi
AKT3	0.614632	3.90856e-16	0.40583	11: CD8+ T KLRC2hi CD35hi
STT3B	0.613342	3.90856e-16	0.43722	11: CD8+ T KLRC2hi CD35hi
ELOVL5	0.611037	8.82034e-16	0.421525	11: CD8+ T KLRC2hi CD35hi
KLRD1	1.48684	5.36615e-152	0.679688	12: CD8+ T Memory KLRD1hi
FGFBP2	1.42621	1.20991e-140	0.666667	12: CD8+ T Memory KLRD1hi
GNLY	1.41876	5.77915e-166	0.822917	12: CD8+ T Memory KLRD1hi
ZEB2	1.41234	4.61248e-146	0.723958	12: CD8+ T Memory KLRD1hi
GZMB	1.39612	2.79688e-126	0.541667	12: CD8+ T Memory KLRD1hi
GZMH	1.39326	6.41716e-129	0.598958	12: CD8+ T Memory KLRD1hi
CCL4	1.31924	6.92319e-116	0.580729	12: CD8+ T Memory KLRD1hi
HOPX	1.26451	1.06414e-108	0.601562	12: CD8+ T Memory KLRD1hi
CST7	1.24602	3.30297e-195	0.984375	12: CD8+ T Memory KLRD1hi
GZMA	1.24246	7.45073e-128	0.776042	12: CD8+ T Memory KLRD1hi
TYROBP	1.20095	1.3641e-96	0.375	12: CD8+ T Memory KLRD1hi
FCGR3A	1.1828	1.35162e-94	0.361979	12: CD8+ T Memory KLRD1hi
EFHD2	1.16958	1.25424e-122	0.807292	12: CD8+ T Memory KLRD1hi
NKG7	1.14351	8.32052e-190	1	12: CD8+ T Memory KLRD1hi
TBX21	1.14107	2.99481e-84	0.481771	12: CD8+ T Memory KLRD1hi
MAP3K8	1.09912	6.74105e-80	0.546875	12: CD8+ T Memory KLRD1hi
TRDV2	1.08466	3.75175e-95	0.242188	12: CD8+ T Memory KLRD1hi
BHLHE40	1.08296	2.50557e-81	0.606771	12: CD8+ T Memory KLRD1hi
PRF1	1.05616	3.54804e-77	0.604167	12: CD8+ T Memory KLRD1hi
XCL2	1.0489	2.66296e-76	0.320312	12: CD8+ T Memory KLRD1hi
IFI44L	1.91848	4.65085e-81	0.506579	13: CD8+ T Naive ISGhi
MX1	1.22684	1.63301e-36	0.513158	13: CD8+ T Naive ISGhi
IRF7	1.18844	5.12237e-34	0.473684	13: CD8+ T Naive ISGhi
STAT1	1.15601	8.86016e-40	0.730263	13: CD8+ T Naive ISGhi
XAF1	1.08669	5.45683e-28	0.447368	13: CD8+ T Naive ISGhi
IFI6	1.02509	7.98283e-28	0.631579	13: CD8+ T Naive ISGhi
IFI44	1.00545	8.01431e-26	0.309211	13: CD8+ T Naive ISGhi
EPSTI1	0.930842	6.42678e-21	0.322368	13: CD8+ T Naive ISGhi
ISG15	0.915582	3.61949e-19	0.526316	13: CD8+ T Naive ISGhi
PARP9	0.874802	1.36104e-18	0.296053	13: CD8+ T Naive ISGhi
GBP1	0.833289	1.84855e-16	0.289474	13: CD8+ T Naive ISGhi
EIF2AK2	0.785977	4.70475e-12	0.381579	13: CD8+ T Naive ISGhi
TRIM22	0.740676	3.42304e-10	0.5	13: CD8+ T Naive ISGhi
HSH2D	0.740005	3.07128e-11	0.296053	13: CD8+ T Naive ISGhi
SAMD9L	0.731176	1.26251e-12	0.243421	13: CD8+ T Naive ISGhi
IRF9	0.718497	1.06158e-08	0.421053	13: CD8+ T Naive ISGhi
LGALS9	0.70916	5.79118e-14	0.197368	13: CD8+ T Naive ISGhi
PLSCR1	0.681943	2.46166e-10	0.236842	13: CD8+ T Naive ISGhi
BST2	0.675372	3.09135e-07	0.486842	13: CD8+ T Naive ISGhi
GBP2	0.647372	8.84469e-06	0.407895	13: CD8+ T Naive ISGhi
CCL5	0.921499	8.48698e-30	0.879032	14: CD8+ T Memory Other
LYAR	0.657574	0.000168387	0.548387	14: CD8+ T Memory Other
LRIG1	0.503163	0.00664311	0.16129	14: CD8+ T Memory Other
PCLAF	1.94262	1.22009e-49	0.348315	15: CD8+ T Cycling
TYMS	1.71432	1.31997e-42	0.292135	15: CD8+ T Cycling
CDCA7	1.44486	1.97951e-30	0.314607	15: CD8+ T Cycling
RRM2	1.30139	1.97951e-30	0.202247	15: CD8+ T Cycling
HLA-DRA	1.28069	7.19239e-23	0.393258	15: CD8+ T Cycling
MKI67	1.24989	6.9285e-26	0.235955	15: CD8+ T Cycling
JPT1	1.22164	1.11308e-20	0.516854	15: CD8+ T Cycling
HLA-DRB1	1.20542	5.77945e-20	0.483146	15: CD8+ T Cycling
TK1	1.15679	7.67366e-26	0.179775	15: CD8+ T Cycling
ANXA2	1.12856	1.06226e-17	0.52809	15: CD8+ T Cycling
MT1E	1.12011	6.87088e-18	0.348315	15: CD8+ T Cycling
DTL	1.09569	3.62612e-23	0.179775	15: CD8+ T Cycling
IDH2	1.07036	1.12343e-16	0.595506	15: CD8+ T Cycling
PTTG1	1.05664	7.4137e-17	0.292135	15: CD8+ T Cycling
NUSAP1	1.03872	7.62036e-21	0.179775	15: CD8+ T Cycling
MYBL2	1.03435	8.71062e-24	0.146067	15: CD8+ T Cycling
CLSPN	1.01328	3.34389e-19	0.191011	15: CD8+ T Cycling
GZMK	0.988927	1.06027e-13	0.573034	15: CD8+ T Cycling
IFI16	0.981639	9.39612e-13	0.494382	15: CD8+ T Cycling
MCM5	0.975173	3.64961e-13	0.337079	15: CD8+ T Cycling
KLRC2	1.4996	0	0.65689	2: CD8+ T KLRC2hi CD54hi
ZNF683	1.39766	0	0.568903	2: CD8+ T KLRC2hi CD54hi
IFNG-AS1	1.07793	0	0.454801	2: CD8+ T KLRC2hi CD54hi
NCR3	1.02323	0	0.587384	2: CD8+ T KLRC2hi CD54hi
KLRD1	1.00807	0	0.460828	2: CD8+ T KLRC2hi CD54hi
LYAR	0.981831	0	0.818803	2: CD8+ T KLRC2hi CD54hi
VAV3	0.942754	0	0.443953	2: CD8+ T KLRC2hi CD54hi
METRNL	0.910864	0	0.461631	2: CD8+ T KLRC2hi CD54hi
LMNA	0.880979	0	0.436722	2: CD8+ T KLRC2hi CD54hi
CD300A	0.876697	0	0.305344	2: CD8+ T KLRC2hi CD54hi
KLRC3	0.860017	0	0.271595	2: CD8+ T KLRC2hi CD54hi
CXCR3	0.833215	1.90906e-307	0.375251	2: CD8+ T KLRC2hi CD54hi
XCL1	0.826716	0	0.233427	2: CD8+ T KLRC2hi CD54hi
MATK	0.810103	1.67264e-296	0.562877	2: CD8+ T KLRC2hi CD54hi
IL2RB	0.803631	7.36436e-269	0.413017	2: CD8+ T KLRC2hi CD54hi
FCRL6	0.800742	9.64963e-308	0.304942	2: CD8+ T KLRC2hi CD54hi
ARID5B	0.786523	1.32028e-255	0.388509	2: CD8+ T KLRC2hi CD54hi
CST7	0.780129	2.6238e-292	0.616312	2: CD8+ T KLRC2hi CD54hi
CEBPB	0.7799	1.56843e-254	0.518682	2: CD8+ T KLRC2hi CD54hi
CCL5	0.764437	0	0.729209	2: CD8+ T KLRC2hi CD54hi
ENSG00000290109	0.540297	1.37695e-53	0.355358	3: CD8+ T Naive 3
AIF1	0.621267	2.04254e-113	0.526044	4: CD8+ T Naive 4
ENSG00000290109	0.562881	3.65684e-65	0.370211	4: CD8+ T Naive 4
ENSG00000268027	0.562354	5.922e-64	0.391304	4: CD8+ T Naive 4
GIMAP7	0.539726	8.36564e-94	0.632372	4: CD8+ T Naive 4
MYC	0.537166	7.88055e-54	0.334481	4: CD8+ T Naive 4
TRABD2A	0.534512	9.98066e-49	0.411967	4: CD8+ T Naive 4
LDLRAP1	0.533438	4.39659e-48	0.393026	4: CD8+ T Naive 4
GIMAP5	0.531313	5.91449e-48	0.364184	4: CD8+ T Naive 4
PRKCQ-AS1	0.522939	1.25381e-78	0.618597	4: CD8+ T Naive 4
MAL	0.518788	4.23725e-54	0.534653	4: CD8+ T Naive 4
LINC02446	0.507848	1.4042e-83	0.656048	4: CD8+ T Naive 4
PIM2	0.505432	1.24792e-38	0.473095	4: CD8+ T Naive 4
ACTN1	0.504431	4.28279e-34	0.400344	4: CD8+ T Naive 4
GIMAP1	0.504371	4.53007e-35	0.356005	4: CD8+ T Naive 4
LINC01550	0.502789	8.75066e-48	0.267757	4: CD8+ T Naive 4
ARRDC3	0.502119	7.71155e-39	0.308222	4: CD8+ T Naive 4
AIF1	0.516918	7.74867e-40	0.437689	5: CD8+ T Naive 5
ENSG00000290109	0.509433	5.5289e-38	0.335058	5: CD8+ T Naive 5
KLRB1	2.03799	0	0.989986	6: CD8+ T MAIT
CEBPD	1.79467	0	0.632809	6: CD8+ T MAIT
SLC4A10	1.71969	0	0.554602	6: CD8+ T MAIT
ZBTB16	1.57893	0	0.507392	6: CD8+ T MAIT
GZMK	1.56612	0	0.907487	6: CD8+ T MAIT
TRAV1-2	1.49951	0	0.58846	6: CD8+ T MAIT
GZMA	1.41626	0	0.884597	6: CD8+ T MAIT
IL4I1	1.35482	0	0.402957	6: CD8+ T MAIT
PHACTR2	1.34987	0	0.685742	6: CD8+ T MAIT
NCR3	1.22032	0	0.700525	6: CD8+ T MAIT
BHLHE40	1.20263	0	0.67382	6: CD8+ T MAIT
ERN1	1.19343	0	0.606104	6: CD8+ T MAIT
KLRG1	1.18797	0	0.673343	6: CD8+ T MAIT
PRF1	1.18793	0	0.679542	6: CD8+ T MAIT
CST7	1.12757	0	0.890796	6: CD8+ T MAIT
CCR6	1.12736	0	0.315689	6: CD8+ T MAIT
NKG7	1.12225	0	0.981402	6: CD8+ T MAIT
PLCB1	1.06693	0	0.435384	6: CD8+ T MAIT
GTF3C1	1.06296	0	0.562232	6: CD8+ T MAIT
CCL5	1.01782	0	0.970911	6: CD8+ T MAIT
SOX4	1.42767	0	0.656906	7: CD8+ T Naive SOX4hi
CHI3L2	0.790441	3.05769e-248	0.282089	7: CD8+ T Naive SOX4hi
LRRN3	0.699546	1.2652e-145	0.344558	7: CD8+ T Naive SOX4hi
ARMH1	0.68165	1.52124e-135	0.520742	7: CD8+ T Naive SOX4hi
STMN1	0.66534	1.06515e-122	0.338702	7: CD8+ T Naive SOX4hi
FHIT	0.662855	6.15521e-117	0.362128	7: CD8+ T Naive SOX4hi
RGS1	0.610405	1.02045e-84	0.353831	7: CD8+ T Naive SOX4hi
ENSG00000287092	0.600676	4.64712e-159	0.185456	7: CD8+ T Naive SOX4hi
AOAH	0.584836	9.39555e-70	0.462177	7: CD8+ T Naive SOX4hi
AIF1	0.575234	1.8541e-67	0.487067	7: CD8+ T Naive SOX4hi
SSBP2	0.56007	3.98731e-65	0.297706	7: CD8+ T Naive SOX4hi
TCF12	0.55324	1.23493e-52	0.3592	7: CD8+ T Naive SOX4hi
SATB1	0.541609	4.9916e-61	0.550512	7: CD8+ T Naive SOX4hi
MARCKSL1	0.541322	9.63656e-49	0.33675	7: CD8+ T Naive SOX4hi
ACTN1	0.539294	3.43769e-45	0.428014	7: CD8+ T Naive SOX4hi
LEF1-AS1	0.525366	9.13255e-51	0.277696	7: CD8+ T Naive SOX4hi
FCGRT	0.517184	5.59851e-51	0.260615	7: CD8+ T Naive SOX4hi
ITGA6	0.513977	1.21106e-37	0.320156	7: CD8+ T Naive SOX4hi
ZEB1	0.512929	6.17802e-41	0.510005	7: CD8+ T Naive SOX4hi
HERC1	0.512507	1.69364e-40	0.508053	7: CD8+ T Naive SOX4hi
GZMH	2.1776	0	0.936148	8: CD8+ T Memory CD57hi
GZMB	2.06604	0	0.801583	8: CD8+ T Memory CD57hi
FGFBP2	1.86838	0	0.873351	8: CD8+ T Memory CD57hi
CCL4	1.47211	0	0.648021	8: CD8+ T Memory CD57hi
ZEB2	1.46082	0	0.748813	8: CD8+ T Memory CD57hi
GNLY	1.42383	0	0.825858	8: CD8+ T Memory CD57hi
GZMA	1.3501	0	0.843272	8: CD8+ T Memory CD57hi
ADGRG1	1.33815	0	0.410026	8: CD8+ T Memory CD57hi
PRSS23	1.30256	0	0.379947	8: CD8+ T Memory CD57hi
LGALS1	1.30164	0	0.599472	8: CD8+ T Memory CD57hi
SPON2	1.28484	0	0.531398	8: CD8+ T Memory CD57hi
FCGR3A	1.26565	0	0.387335	8: CD8+ T Memory CD57hi
ENSG00000276241	1.25362	0	0.351979	8: CD8+ T Memory CD57hi
CST7	1.23975	0	0.97942	8: CD8+ T Memory CD57hi
EFHD2	1.17737	0	0.812665	8: CD8+ T Memory CD57hi
PRF1	1.17249	0	0.670712	8: CD8+ T Memory CD57hi
NKG7	1.14291	0	0.999472	8: CD8+ T Memory CD57hi
HLA-DPA1	1.12319	0	0.550923	8: CD8+ T Memory CD57hi
BHLHE40	1.11702	0	0.625858	8: CD8+ T Memory CD57hi
HLA-DRB1	1.09935	0	0.440633	8: CD8+ T Memory CD57hi
GPR183	0.951528	2.77396e-209	0.446602	9: CD8+ T Memory GPR183hi
CCL5	0.922263	0	0.879761	9: CD8+ T Memory GPR183hi
SAMSN1	0.84033	5.70065e-153	0.48469	9: CD8+ T Memory GPR183hi
ANXA1	0.784478	5.09651e-214	0.773712	9: CD8+ T Memory GPR183hi
AHNAK	0.737315	8.74419e-136	0.644511	9: CD8+ T Memory GPR183hi
GZMK	0.735935	5.11117e-102	0.426438	9: CD8+ T Memory GPR183hi
LYAR	0.715523	3.38287e-113	0.596714	9: CD8+ T Memory GPR183hi
LMNA	0.702047	8.40184e-92	0.348021	9: CD8+ T Memory GPR183hi
NIBAN1	0.686891	1.93686e-95	0.292009	9: CD8+ T Memory GPR183hi
GABARAPL1	0.681657	8.81402e-81	0.368185	9: CD8+ T Memory GPR183hi
ITGB1	0.676246	5.17212e-77	0.395071	9: CD8+ T Memory GPR183hi
CLDND1	0.674249	1.84115e-77	0.469007	9: CD8+ T Memory GPR183hi
IL10RA	0.667506	7.95694e-75	0.469007	9: CD8+ T Memory GPR183hi
S100A11	0.659041	9.48054e-72	0.363704	9: CD8+ T Memory GPR183hi
BICDL1	0.658666	1.28085e-69	0.413742	9: CD8+ T Memory GPR183hi
ZC3H12D	0.656756	1.77934e-117	0.203137	9: CD8+ T Memory GPR183hi
GLIPR1	0.637903	2.77862e-67	0.324869	9: CD8+ T Memory GPR183hi
CSRNP1	0.624388	2.29565e-74	0.590739	9: CD8+ T Memory GPR183hi
TENT5C	0.623593	3.80416e-65	0.537715	9: CD8+ T Memory GPR183hi
RGS1	0.622284	2.17814e-57	0.360717	9: CD8+ T Memory GPR183hi
