## Supplementary material for "T cell dysregulation and remodeling in pediatric obesity and weight loss": hay_supplemental_tables: s18_hcob_cd8_citeseq_unique_cluster_adt.xlsx

### Sheet: Table S18
Table S18. ADTs (AUC > 0.75) per n=16 unique CD8+ T cell cluster from CITE-seq analysis of HC and O.
feature	avgExpr	logFC	auc	padj	cluster_name
Hu.CD95	1.29298	0.615684	0.884705	0	10: CD8+ T Memory GZMKhi
Hu.CD11a	2.02761	0.604208	0.865343	0	10: CD8+ T Memory GZMKhi
Hu.CD244	1.39592	0.651475	0.820116	2.84502e-256	10: CD8+ T Memory GZMKhi
Hu.CD18	1.81985	0.521994	0.81741	4.97263e-252	10: CD8+ T Memory GZMKhi
Hu.TIGIT	0.976662	0.36867	0.817288	6.58974e-252	10: CD8+ T Memory GZMKhi
Hu.KLRG1	1.43766	0.7689	0.813141	1.2364e-245	10: CD8+ T Memory GZMKhi
Hu.CD99	1.91883	0.619983	0.812228	4.08859e-244	10: CD8+ T Memory GZMKhi
Hu.CD29	1.8939	0.550584	0.799637	6.08192e-225	10: CD8+ T Memory GZMKhi
Hu.CD49d	1.70744	0.457747	0.79795	1.81991e-222	10: CD8+ T Memory GZMKhi
Hu.CD45RO	2.28851	0.8383	0.789667	2.32079e-210	10: CD8+ T Memory GZMKhi
Hu.CD81	1.22639	0.29613	0.760915	5.81788e-171	10: CD8+ T Memory GZMKhi
Hu.CD35	1.20669	0.70041	0.797207	5.1089e-101	11: CD8+ T KLRC2hi CD35hi
Hu.CD244	1.55847	0.801028	0.879369	5.35465e-142	12: CD8+ T Memory KLRD1hi
Hu.GPR56	0.897893	0.615373	0.858825	9.50212e-131	12: CD8+ T Memory KLRD1hi
Hu.CD94	1.28515	0.795524	0.854848	8.33575e-125	12: CD8+ T Memory KLRD1hi
Hu.KLRG1	1.52941	0.843822	0.832689	6.37641e-110	12: CD8+ T Memory KLRD1hi
Hu.CD11a	1.93898	0.499965	0.81605	2.83587e-99	12: CD8+ T Memory KLRD1hi
Hu.CD29	1.8474	0.49036	0.790968	2.1029e-84	12: CD8+ T Memory KLRD1hi
Hu.CD18	1.76512	0.454105	0.787268	2.46548e-82	12: CD8+ T Memory KLRD1hi
HuMsRt.CD278	1.94669	0.914854	0.912635	3.59498e-39	15: CD8+ T Cycling
Hu.CD95	1.26719	0.568442	0.857581	1.30575e-29	15: CD8+ T Cycling
Hu.CD71	1.06863	0.662821	0.850872	8.13239e-29	15: CD8+ T Cycling
Hu.CD38-HIT2	1.64554	0.904957	0.848559	1.58732e-28	15: CD8+ T Cycling
Hu.HLA.DR	0.885962	0.503178	0.794009	1.91465e-20	15: CD8+ T Cycling
Hu.CD28	1.65383	0.375421	0.775122	4.82667e-18	15: CD8+ T Cycling
Hu.CD29	1.90668	0.544297	0.773226	6.75981e-18	15: CD8+ T Cycling
Hu.CD99	1.80865	0.487909	0.760185	2.39424e-16	15: CD8+ T Cycling
Hu.CD49d	1.68794	0.422299	0.751213	2.62817e-15	15: CD8+ T Cycling
Hu.CD99	2.19564	0.965028	0.926818	0	2: CD8+ T KLRC2hi CD54hi
Hu.CD54	0.877784	0.56888	0.883284	0	2: CD8+ T KLRC2hi CD54hi
Hu.CD18	1.82812	0.564092	0.835763	0	2: CD8+ T KLRC2hi CD54hi
Hu.CD29	1.88893	0.579844	0.817138	0	2: CD8+ T KLRC2hi CD54hi
Hu.CD244	1.2623	0.544934	0.798474	0	2: CD8+ T KLRC2hi CD54hi
HuMs.CD49f	2.13732	0.677707	0.792409	0	2: CD8+ T KLRC2hi CD54hi
Hu.CD7	1.77082	0.540524	0.786882	0	2: CD8+ T KLRC2hi CD54hi
Hu.CD94	0.881074	0.419689	0.767367	0	2: CD8+ T KLRC2hi CD54hi
Hu.CD11a	1.7733	0.361316	0.761087	0	2: CD8+ T KLRC2hi CD54hi
Hu.CD161	2.0044	1.41234	0.99337	0	6: CD8+ T MAIT
Hu.CD195	1.85754	1.06379	0.984203	0	6: CD8+ T MAIT
Hu.CD26	2.8479	1.60296	0.983516	0	6: CD8+ T MAIT
Hu.KLRG1	1.94836	1.35932	0.95912	0	6: CD8+ T MAIT
Hu.TCR.Va7.2	0.875985	0.709264	0.926908	0	6: CD8+ T MAIT
Hu.CD244	1.31145	0.58949	0.827698	0	6: CD8+ T MAIT
Hu.CD95	1.06039	0.391047	0.811809	0	6: CD8+ T MAIT
Hu.CD48	3.47369	0.405402	0.808063	0	6: CD8+ T MAIT
Hu.CD352	1.92049	0.36242	0.794688	0	6: CD8+ T MAIT
Hu.CD18	1.71088	0.427451	0.781594	0	6: CD8+ T MAIT
Hu.CD45RO	1.9829	0.544477	0.780867	0	6: CD8+ T MAIT
Hu.CD11a	1.80584	0.390809	0.775737	0	6: CD8+ T MAIT
Hu.CD196	0.259033	0.163953	0.768227	0	6: CD8+ T MAIT
HuMs.CD44	1.73302	0.300756	0.75884	0	6: CD8+ T MAIT
Hu.CD38-HIT2	1.28856	0.591191	0.831484	0	7: CD8+ T Naive SOX4hi
Hu.GPR56	1.23303	1.01497	0.963084	0	8: CD8+ T Memory CD57hi
Hu.CD57	2.19209	1.51167	0.911718	0	8: CD8+ T Memory CD57hi
Hu.CD11a	2.09166	0.695692	0.901176	0	8: CD8+ T Memory CD57hi
Hu.CD29	2.04924	0.73848	0.873411	0	8: CD8+ T Memory CD57hi
Hu.CD18	1.89257	0.619765	0.864467	0	8: CD8+ T Memory CD57hi
Hu.KLRG1	1.47134	0.833748	0.858469	0	8: CD8+ T Memory CD57hi
Hu.CD244	1.35897	0.635814	0.834811	0	8: CD8+ T Memory CD57hi
Hu.CD49d	1.67837	0.443405	0.784782	0	8: CD8+ T Memory CD57hi
Hu.CD95	1.00205	0.324893	0.758885	0	8: CD8+ T Memory CD57hi
Hu.TIGIT	0.891034	0.290041	0.752293	3.74058e-293	8: CD8+ T Memory CD57hi
Hu.CD49d	1.75129	0.51032	0.808001	0	9: CD8+ T Memory GPR183hi
Hu.CD99	1.89939	0.608105	0.807849	0	9: CD8+ T Memory GPR183hi
Hu.CD2	2.92168	0.368923	0.776642	4.73056e-254	9: CD8+ T Memory GPR183hi
