## Supplementary material for "T cell dysregulation and remodeling in pediatric obesity and weight loss": hay_supplemental_tables: s19_hcob_cd8_unique_cluster_abundance.xlsx

### Sheet: Table S19
Table S19. Differential abundance analysis results across n=16 unique CD8+ T cell clusters from CITE-seq analysis of HC and O
population	group1	group2	p.adj	p.signif	method	paired
0: CD8+ T Naive 1	HC	OB	0.79	ns	T-test	no
1: CD8+ T Naive 2	HC	OB	0.33	ns	T-test	no
2: CD8+ T KLRC2hi CD54hi	HC	OB	0.34	ns	T-test	no
3: CD8+ T Naive 3	HC	OB	0.18	ns	T-test	no
4: CD8+ T Naive 4	HC	OB	0.44	ns	T-test	no
5: CD8+ T Naive 5	HC	OB	0.56	ns	T-test	no
6: CD8+ T MAIT	HC	OB	0.69	ns	T-test	no
7: CD8+ T Naive SOX4hi	HC	OB	0.25	ns	T-test	no
8: CD8+ T Memory CD57hi	HC	OB	0.31	ns	T-test	no
9: CD8+ T Memory GPR183hi	HC	OB	0.27	ns	T-test	no
10: CD8+ T Memory GZMKhi	HC	OB	0.59	ns	T-test	no
11: CD8+ T KLRC2hi CD35hi	HC	OB	0.12	ns	T-test	no
12: CD8+ T Memory KLRD1hi	HC	OB	0.29	ns	T-test	no
13: CD8+ T Naive ISGhi	HC	OB	0.21	ns	T-test	no
14: CD8+ T Memory Other	HC	OB	0.49	ns	T-test	no
15: CD8+ T Cycling	HC	OB	0.67	ns	T-test	no
