## Supplementary material for "T cell dysregulation and remodeling in pediatric obesity and weight loss": hay_supplemental_tables: s20_hcob_cd8_group_cluster_abundance.xlsx

### Sheet: Table S20
Table S20. Differential abundance analysis results across n=5 CD8+ T cell cluster groups from CITE-seq analysis of HC and O
population	group1	group2	p.adj	p.signif	method	paired
CD8+ T Naive	HC	OB	0.16	ns	T-test	no
CD8+ T KLRC2hi	HC	OB	0.29	ns	T-test	no
CD8+ T MAIT	HC	OB	0.69	ns	T-test	no
CD8+ T Memory	HC	OB	0.27	ns	T-test	no
CD8+ T Cycling	HC	OB	0.67	ns	T-test	no
