## Supplementary material for "T cell dysregulation and remodeling in pediatric obesity and weight loss": hay_supplemental_tables: s21_hcob_cd8_deg_individual_clusters.xlsx

### Sheet: Table S21
Table S21. DEGs between HC and O across n=16 unique CD8+ T cell clusters.
row	baseMean	log2FoldChange	lfcSE	stat	pvalue	padj	cluster_name
PIM2	146.715	0.766803	0.165332	4.63795	3.51875e-06	0.0334791	0: CD8+ T Naive 1
SERPINB6	30.808	-1.66942	0.330355	-5.0534	4.34019e-07	0.00825895	0: CD8+ T Naive 1
SERPINB6	31.1232	-1.77172	0.362413	-4.88867	1.0152e-06	0.0192564	1: CD8+ T Naive 2
VIM	87.4845	1.15161	0.228234	5.04576	4.51731e-07	0.00617787	12: CD8+ T Memory KLRD1hi
VIM	575.866	1.10596	0.220726	5.01056	5.42722e-07	0.009553	2: CD8+ T KLRC2hi CD54hi
