## Supplementary material for "T cell dysregulation and remodeling in pediatric obesity and weight loss": hay_supplemental_tables: s22_hcob_cd8_deg_grouped_clusters.xlsx

### Sheet: Table S22
Table S22. DEGs between HC and O across n=5 CD8+ T cell clusters groups
row	baseMean	log2FoldChange	lfcSE	stat	pvalue	padj	cluster_name
VIM	724.727	1.05071	0.216249	4.85879	1.18105e-06	0.0214727	CD8+ T KLRC2hi
CELA1	50.1764	-1.34653	0.225181	-5.97977	2.23451e-09	5.07814e-05	CD8+ T Naive
SERPINB6	128.223	-1.71989	0.308997	-5.56603	2.60601e-08	0.000296121	CD8+ T Naive
LAIR2	54.4734	-2.1275	0.466478	-4.56076	5.09684e-06	0.0498012	CD8+ T Memory
TRBV16	4.879	-23.6228	3.44335	-6.86041	6.86616e-12	1.34179e-07	CD8+ T Memory
