## Supplementary material for "T cell dysregulation and remodeling in pediatric obesity and weight loss": hay_supplemental_tables: S23_hcob_cd8_hallmark_gsea_results.xlsx

### Sheet: Table S23
Table S23. Hallmark GSEA results across grouped conventional CD8+ T cell clusters between healthy control and obese participants
pathway	cluster	size	NES	pval	padj
HALLMARK_TNFA_SIGNALING_VIA_NFKB	CD8+ T Naive	182	2.59914	6.28918e-19	3.14459e-17
HALLMARK_TNFA_SIGNALING_VIA_NFKB	CD8+ T KLRC2hi	173	2.31144	1.49251e-12	5.43334e-11
HALLMARK_TNFA_SIGNALING_VIA_NFKB	CD8+ T Cycling	173	2.31144	1.49251e-12	5.43334e-11
HALLMARK_IL2_STAT5_SIGNALING	CD8+ T Naive	180	2.25517	4.25479e-12	1.0637e-10
HALLMARK_TNFA_SIGNALING_VIA_NFKB	CD8+ T Memory	180	2.19017	1.50834e-11	3.69542e-10
HALLMARK_CHOLESTEROL_HOMEOSTASIS	CD8+ T Naive	67	2.12022	2.27402e-06	2.27402e-05
HALLMARK_IL2_STAT5_SIGNALING	CD8+ T KLRC2hi	167	2.05263	6.29942e-09	1.0499e-07
HALLMARK_IL2_STAT5_SIGNALING	CD8+ T Cycling	167	2.05263	6.29942e-09	1.0499e-07
HALLMARK_INFLAMMATORY_RESPONSE	CD8+ MAIT	134	1.89437	4.76143e-06	7.61829e-05
HALLMARK_TNFA_SIGNALING_VIA_NFKB	CD8+ MAIT	171	1.88773	2.34952e-06	5.63884e-05
HALLMARK_ANGIOGENESIS	CD8+ T KLRC2hi	17	1.88755	0.00207713	0.00893387
HALLMARK_ANGIOGENESIS	CD8+ T Cycling	17	1.88755	0.00207713	0.00893387
HALLMARK_G2M_CHECKPOINT	CD8+ T Naive	190	1.85489	8.54039e-07	1.06755e-05
HALLMARK_APOPTOSIS	CD8+ T KLRC2hi	138	1.81543	1.89939e-05	0.000237423
HALLMARK_APOPTOSIS	CD8+ T Cycling	138	1.81543	1.89939e-05	0.000237423
HALLMARK_MITOTIC_SPINDLE	CD8+ MAIT	183	1.77315	1.33072e-05	0.000159686
HALLMARK_INFLAMMATORY_RESPONSE	CD8+ T KLRC2hi	139	1.76673	2.94388e-05	0.000294388
HALLMARK_INFLAMMATORY_RESPONSE	CD8+ T Cycling	139	1.76673	2.94388e-05	0.000294388
HALLMARK_APOPTOSIS	CD8+ MAIT	136	1.76666	5.56425e-05	0.00044514
HALLMARK_IL2_STAT5_SIGNALING	CD8+ MAIT	167	1.74586	2.37752e-05	0.000228242
HALLMARK_WNT_BETA_CATENIN_SIGNALING	CD8+ MAIT	34	1.744	0.00261947	0.0125735
HALLMARK_MTORC1_SIGNALING	CD8+ T Naive	196	1.72193	3.62044e-05	0.000301703
HALLMARK_UNFOLDED_PROTEIN_RESPONSE	CD8+ T Naive	110	1.71819	0.000440057	0.00192809
HALLMARK_HEDGEHOG_SIGNALING	CD8+ MAIT	22	1.7003	0.00503426	0.0219677
HALLMARK_APOPTOSIS	CD8+ T Naive	145	1.6847	0.000223853	0.00139908
HALLMARK_CHOLESTEROL_HOMEOSTASIS	CD8+ T KLRC2hi	66	1.66898	0.00214413	0.00893387
HALLMARK_CHOLESTEROL_HOMEOSTASIS	CD8+ T Cycling	66	1.66898	0.00214413	0.00893387
HALLMARK_APOPTOSIS	CD8+ T Memory	144	1.66476	0.000135549	0.00221396
HALLMARK_WNT_BETA_CATENIN_SIGNALING	CD8+ T Naive	37	1.65607	0.00766261	0.021285
HALLMARK_CHOLESTEROL_HOMEOSTASIS	CD8+ T Memory	67	1.65247	0.00308895	0.0189198
HALLMARK_HEDGEHOG_SIGNALING	CD8+ T KLRC2hi	25	1.65207	0.017851	0.0441216
HALLMARK_HEDGEHOG_SIGNALING	CD8+ T Cycling	25	1.65207	0.017851	0.0441216
HALLMARK_EPITHELIAL_MESENCHYMAL_TRANSITION	CD8+ T Naive	141	1.64055	0.000413648	0.00192809
HALLMARK_P53_PATHWAY	CD8+ T Naive	180	1.63009	0.000207285	0.00139908
HALLMARK_IL2_STAT5_SIGNALING	CD8+ T Memory	173	1.63	0.000203165	0.00248877
HALLMARK_ESTROGEN_RESPONSE_LATE	CD8+ T Naive	153	1.62843	0.000462743	0.00192809
HALLMARK_MITOTIC_SPINDLE	CD8+ T KLRC2hi	185	1.6269	0.000117385	0.000838467
HALLMARK_MITOTIC_SPINDLE	CD8+ T Cycling	185	1.6269	0.000117385	0.000838467
HALLMARK_TGF_BETA_SIGNALING	CD8+ T KLRC2hi	49	1.60495	0.00635743	0.019867
HALLMARK_TGF_BETA_SIGNALING	CD8+ T Cycling	49	1.60495	0.00635743	0.019867
HALLMARK_ESTROGEN_RESPONSE_EARLY	CD8+ T KLRC2hi	145	1.59856	0.000749617	0.0046851
HALLMARK_ESTROGEN_RESPONSE_EARLY	CD8+ T Cycling	145	1.59856	0.000749617	0.0046851
HALLMARK_WNT_BETA_CATENIN_SIGNALING	CD8+ T Memory	38	1.59217	0.00607317	0.0270532
HALLMARK_HYPOXIA	CD8+ T Naive	164	1.57768	0.000637875	0.00245337
HALLMARK_ESTROGEN_RESPONSE_EARLY	CD8+ T Naive	165	1.56518	0.00137152	0.0048983
HALLMARK_INTERFERON_GAMMA_RESPONSE	CD8+ T Naive	189	1.56464	0.000282545	0.00156969
HALLMARK_IL6_JAK_STAT3_SIGNALING	CD8+ T Naive	72	1.55067	0.00911921	0.0239979
HALLMARK_TGF_BETA_SIGNALING	CD8+ MAIT	49	1.54952	0.0167025	0.0534478
HALLMARK_SPERMATOGENESIS	CD8+ T Memory	84	1.5306	0.00532749	0.0261047
HALLMARK_G2M_CHECKPOINT	CD8+ T Memory	195	1.52831	0.000553049	0.00541988
HALLMARK_P53_PATHWAY	CD8+ MAIT	170	1.52457	0.001525	0.0104571
HALLMARK_MITOTIC_SPINDLE	CD8+ T Memory	190	1.52399	0.00120967	0.00846772
HALLMARK_INFLAMMATORY_RESPONSE	CD8+ T Naive	158	1.50592	0.00265091	0.00883638
HALLMARK_TGF_BETA_SIGNALING	CD8+ T Memory	51	1.50384	0.0119186	0.0426268
HALLMARK_G2M_CHECKPOINT	CD8+ T KLRC2hi	183	1.50157	0.0015205	0.0076025
HALLMARK_G2M_CHECKPOINT	CD8+ T Cycling	183	1.50157	0.0015205	0.0076025
HALLMARK_MTORC1_SIGNALING	CD8+ T KLRC2hi	191	1.48488	0.00146109	0.0076025
HALLMARK_MTORC1_SIGNALING	CD8+ T Cycling	191	1.48488	0.00146109	0.0076025
HALLMARK_UV_RESPONSE_UP	CD8+ T KLRC2hi	130	1.48423	0.00588207	0.0196069
HALLMARK_UV_RESPONSE_UP	CD8+ T Cycling	130	1.48423	0.00588207	0.0196069
HALLMARK_IL6_JAK_STAT3_SIGNALING	CD8+ MAIT	57	1.47031	0.0297232	0.0891697
HALLMARK_MITOTIC_SPINDLE	CD8+ T Naive	194	1.46581	0.00311462	0.00973317
HALLMARK_KRAS_SIGNALING_UP	CD8+ MAIT	122	1.46295	0.00586449	0.023458
HALLMARK_ANGIOGENESIS	CD8+ T Memory	17	1.4629	0.062249	0.121343
HALLMARK_CHOLESTEROL_HOMEOSTASIS	CD8+ MAIT	62	1.44511	0.0359586	0.0958897
HALLMARK_E2F_TARGETS	CD8+ T Naive	193	1.43572	0.00657317	0.0193329
HALLMARK_P53_PATHWAY	CD8+ T KLRC2hi	178	1.4319	0.00385932	0.0141964
HALLMARK_P53_PATHWAY	CD8+ T Cycling	178	1.4319	0.00385932	0.0141964
HALLMARK_IL6_JAK_STAT3_SIGNALING	CD8+ T Memory	66	1.42959	0.0153789	0.047098
HALLMARK_HYPOXIA	CD8+ T KLRC2hi	146	1.42367	0.0092829	0.0257858
HALLMARK_HYPOXIA	CD8+ T Cycling	146	1.42367	0.0092829	0.0257858
HALLMARK_ANDROGEN_RESPONSE	CD8+ T KLRC2hi	89	1.40909	0.0185311	0.0441216
HALLMARK_ANDROGEN_RESPONSE	CD8+ T Cycling	89	1.40909	0.0185311	0.0441216
HALLMARK_HEDGEHOG_SIGNALING	CD8+ T Memory	26	1.40885	0.040921	0.105533
HALLMARK_NOTCH_SIGNALING	CD8+ T Memory	27	1.39549	0.0682731	0.123903
HALLMARK_INTERFERON_GAMMA_RESPONSE	CD8+ MAIT	175	1.38713	0.00834458	0.0308108
HALLMARK_G2M_CHECKPOINT	CD8+ MAIT	183	1.38577	0.0103506	0.0354878
HALLMARK_WNT_BETA_CATENIN_SIGNALING	CD8+ T KLRC2hi	38	1.38104	0.0630631	0.116783
HALLMARK_WNT_BETA_CATENIN_SIGNALING	CD8+ T Cycling	38	1.38104	0.0630631	0.116783
HALLMARK_PROTEIN_SECRETION	CD8+ T KLRC2hi	90	1.344	0.0350358	0.0761647
HALLMARK_PROTEIN_SECRETION	CD8+ T Cycling	90	1.344	0.0350358	0.0761647
HALLMARK_KRAS_SIGNALING_UP	CD8+ T Naive	160	1.34216	0.0125059	0.0312647
HALLMARK_UV_RESPONSE_DN	CD8+ T Memory	112	1.34108	0.0221251	0.0637723
HALLMARK_TGF_BETA_SIGNALING	CD8+ T Naive	53	1.34014	0.0733591	0.130998
HALLMARK_SPERMATOGENESIS	CD8+ T Naive	93	1.33361	0.0482629	0.106356
HALLMARK_MTORC1_SIGNALING	CD8+ T Memory	196	1.32838	0.0121791	0.0426268
HALLMARK_SPERMATOGENESIS	CD8+ T KLRC2hi	85	1.32835	0.0599078	0.115207
HALLMARK_SPERMATOGENESIS	CD8+ T Cycling	85	1.32835	0.0599078	0.115207
HALLMARK_ESTROGEN_RESPONSE_EARLY	CD8+ MAIT	137	1.32554	0.0513308	0.116527
HALLMARK_ANDROGEN_RESPONSE	CD8+ T Memory	91	1.32132	0.064257	0.121343
HALLMARK_PI3K_AKT_MTOR_SIGNALING	CD8+ T KLRC2hi	94	1.3212	0.0457423	0.0952964
HALLMARK_PI3K_AKT_MTOR_SIGNALING	CD8+ T Cycling	94	1.3212	0.0457423	0.0952964
HALLMARK_UV_RESPONSE_DN	CD8+ T KLRC2hi	108	1.31907	0.0330729	0.0751656
HALLMARK_UV_RESPONSE_DN	CD8+ T Cycling	108	1.31907	0.0330729	0.0751656
HALLMARK_IL6_JAK_STAT3_SIGNALING	CD8+ T KLRC2hi	62	1.30895	0.0841121	0.135665
HALLMARK_IL6_JAK_STAT3_SIGNALING	CD8+ T Cycling	62	1.30895	0.0841121	0.135665
HALLMARK_MYC_TARGETS_V2	CD8+ T Naive	58	1.30593	0.0873786	0.150653
HALLMARK_MYOGENESIS	CD8+ MAIT	120	1.3051	0.0514286	0.116527
HALLMARK_COAGULATION	CD8+ T KLRC2hi	74	1.30349	0.0739857	0.127562
HALLMARK_COAGULATION	CD8+ T Cycling	74	1.30349	0.0739857	0.127562
HALLMARK_HYPOXIA	CD8+ T Memory	158	1.30156	0.036144	0.0983921
HALLMARK_EPITHELIAL_MESENCHYMAL_TRANSITION	CD8+ T Memory	117	1.30071	0.062753	0.121343
HALLMARK_COMPLEMENT	CD8+ MAIT	149	1.28717	0.0490196	0.116527
HALLMARK_HYPOXIA	CD8+ MAIT	147	1.28427	0.0604288	0.120858
HALLMARK_KRAS_SIGNALING_UP	CD8+ T Memory	144	1.28286	0.0535714	0.120273
HALLMARK_ESTROGEN_RESPONSE_EARLY	CD8+ T Memory	153	1.27961	0.0493097	0.120273
HALLMARK_APICAL_JUNCTION	CD8+ T Naive	162	1.27946	0.0389674	0.0927796
HALLMARK_P53_PATHWAY	CD8+ T Memory	179	1.26724	0.054	0.120273
HALLMARK_KRAS_SIGNALING_UP	CD8+ T KLRC2hi	138	1.26495	0.0654628	0.116898
HALLMARK_KRAS_SIGNALING_UP	CD8+ T Cycling	138	1.26495	0.0654628	0.116898
HALLMARK_UV_RESPONSE_UP	CD8+ T Naive	139	1.26151	0.0627451	0.12549
HALLMARK_INFLAMMATORY_RESPONSE	CD8+ T Memory	148	1.25554	0.0718563	0.125749
HALLMARK_MYOGENESIS	CD8+ T KLRC2hi	127	1.25478	0.0813953	0.135659
HALLMARK_MYOGENESIS	CD8+ T Cycling	127	1.25478	0.0813953	0.135659
HALLMARK_UV_RESPONSE_DN	CD8+ MAIT	97	1.25129	0.0968379	0.172156
HALLMARK_UV_RESPONSE_DN	CD8+ T Naive	125	1.24958	0.0692308	0.128205
HALLMARK_XENOBIOTIC_METABOLISM	CD8+ T Naive	157	1.24196	0.0665323	0.127947
HALLMARK_ANDROGEN_RESPONSE	CD8+ T Naive	93	1.23251	0.0992218	0.16537
HALLMARK_ESTROGEN_RESPONSE_LATE	CD8+ T Memory	139	1.23102	0.0859375	0.140365
HALLMARK_E2F_TARGETS	CD8+ MAIT	184	1.23082	0.0825147	0.158428
HALLMARK_HEDGEHOG_SIGNALING	CD8+ T Naive	28	1.22532	0.187377	0.267681
HALLMARK_PI3K_AKT_MTOR_SIGNALING	CD8+ T Naive	98	1.18674	0.155172	0.234094
HALLMARK_PI3K_AKT_MTOR_SIGNALING	CD8+ MAIT	93	1.18451	0.154297	0.231445
HALLMARK_EPITHELIAL_MESENCHYMAL_TRANSITION	CD8+ MAIT	98	1.18141	0.167641	0.243842
HALLMARK_UNFOLDED_PROTEIN_RESPONSE	CD8+ MAIT	110	1.18099	0.139535	0.218596
HALLMARK_MTORC1_SIGNALING	CD8+ MAIT	191	1.16985	0.141176	0.218596
HALLMARK_ALLOGRAFT_REJECTION	CD8+ T Naive	172	1.16919	0.118609	0.191305
HALLMARK_INTERFERON_GAMMA_RESPONSE	CD8+ T KLRC2hi	180	1.16223	0.136253	0.206444
HALLMARK_INTERFERON_GAMMA_RESPONSE	CD8+ T Cycling	180	1.16223	0.136253	0.206444
HALLMARK_MYC_TARGETS_V2	CD8+ T KLRC2hi	58	1.14697	0.231308	0.304353
HALLMARK_MYC_TARGETS_V2	CD8+ T Cycling	58	1.14697	0.231308	0.304353
HALLMARK_UV_RESPONSE_UP	CD8+ T Memory	135	1.14125	0.18146	0.26944
HALLMARK_UNFOLDED_PROTEIN_RESPONSE	CD8+ T Memory	110	1.13513	0.2125	0.281419
HALLMARK_KRAS_SIGNALING_DN	CD8+ T Memory	106	1.13087	0.206122	0.281419
HALLMARK_APICAL_JUNCTION	CD8+ T KLRC2hi	137	1.10813	0.218182	0.30303
HALLMARK_APICAL_JUNCTION	CD8+ T Cycling	137	1.10813	0.218182	0.30303
HALLMARK_ANDROGEN_RESPONSE	CD8+ MAIT	84	1.10671	0.246602	0.338197
HALLMARK_APICAL_SURFACE	CD8+ MAIT	31	1.10082	0.308	0.399568
HALLMARK_HEME_METABOLISM	CD8+ T KLRC2hi	162	1.09632	0.239336	0.306842
HALLMARK_HEME_METABOLISM	CD8+ T Cycling	162	1.09632	0.239336	0.306842
HALLMARK_NOTCH_SIGNALING	CD8+ T KLRC2hi	27	1.08214	0.331818	0.395022
HALLMARK_NOTCH_SIGNALING	CD8+ T Cycling	27	1.08214	0.331818	0.395022
HALLMARK_KRAS_SIGNALING_DN	CD8+ T KLRC2hi	92	1.07672	0.286047	0.357558
HALLMARK_KRAS_SIGNALING_DN	CD8+ T Cycling	92	1.07672	0.286047	0.357558
HALLMARK_ADIPOGENESIS	CD8+ T Naive	182	1.07604	0.266129	0.359634
HALLMARK_APICAL_SURFACE	CD8+ T Naive	35	1.0753	0.353175	0.441468
HALLMARK_MYOGENESIS	CD8+ T Naive	155	1.06777	0.309426	0.404721
HALLMARK_COMPLEMENT	CD8+ T Naive	171	1.05652	0.315682	0.404721
HALLMARK_EPITHELIAL_MESENCHYMAL_TRANSITION	CD8+ T KLRC2hi	103	1.05606	0.312057	0.380557
HALLMARK_EPITHELIAL_MESENCHYMAL_TRANSITION	CD8+ T Cycling	103	1.05606	0.312057	0.380557
HALLMARK_NOTCH_SIGNALING	CD8+ MAIT	23	1.03285	0.404806	0.453164
HALLMARK_SPERMATOGENESIS	CD8+ MAIT	74	1.02604	0.388998	0.453164
HALLMARK_COAGULATION	CD8+ T Memory	77	1.01976	0.406061	0.510179
HALLMARK_UV_RESPONSE_UP	CD8+ MAIT	127	1.01788	0.391304	0.453164
HALLMARK_APICAL_JUNCTION	CD8+ MAIT	129	1.0066	0.405959	0.453164
HALLMARK_ESTROGEN_RESPONSE_LATE	CD8+ T KLRC2hi	135	1.00362	0.435897	0.495338
HALLMARK_ESTROGEN_RESPONSE_LATE	CD8+ T Cycling	135	1.00362	0.435897	0.495338
HALLMARK_PANCREAS_BETA_CELLS	CD8+ T KLRC2hi	15	0.995373	0.475862	0.528736
HALLMARK_PANCREAS_BETA_CELLS	CD8+ T Cycling	15	0.995373	0.475862	0.528736
HALLMARK_INTERFERON_ALPHA_RESPONSE	CD8+ T Naive	94	0.973085	0.505814	0.616846
HALLMARK_COMPLEMENT	CD8+ T KLRC2hi	156	0.961749	0.577566	0.614432
HALLMARK_COMPLEMENT	CD8+ T Cycling	156	0.961749	0.577566	0.614432
HALLMARK_PROTEIN_SECRETION	CD8+ T Memory	90	0.95555	0.536437	0.625843
HALLMARK_KRAS_SIGNALING_DN	CD8+ T Naive	118	0.95223	0.565302	0.652314
HALLMARK_E2F_TARGETS	CD8+ T KLRC2hi	183	0.926896	0.665848	0.693591
HALLMARK_E2F_TARGETS	CD8+ T Cycling	183	0.926896	0.665848	0.693591
HALLMARK_BILE_ACID_METABOLISM	CD8+ T Naive	89	0.923202	0.620352	0.68928
HALLMARK_PROTEIN_SECRETION	CD8+ MAIT	90	0.917046	0.641879	0.669786
HALLMARK_APICAL_JUNCTION	CD8+ T Memory	144	0.916949	0.640873	0.682669
HALLMARK_GLYCOLYSIS	CD8+ T Naive	174	0.891348	0.746914	0.778035
HALLMARK_MYC_TARGETS_V2	CD8+ T Memory	58	0.881852	0.686	0.715191
HALLMARK_COAGULATION	CD8+ MAIT	70	0.872425	0.727451	0.742929
HALLMARK_KRAS_SIGNALING_DN	CD8+ MAIT	85	0.868793	0.75835	0.75835
HALLMARK_NOTCH_SIGNALING	CD8+ T Naive	26	0.864409	0.671233	0.714078
HALLMARK_HEME_METABOLISM	CD8+ T Naive	174	0.854922	0.835391	0.835391
HALLMARK_ANGIOGENESIS	CD8+ T Naive	22	0.847243	0.664093	0.714078
HALLMARK_COAGULATION	CD8+ T Naive	91	0.836006	0.800391	0.816726
HALLMARK_APICAL_SURFACE	CD8+ T KLRC2hi	33	-0.847409	0.708633	0.723095
HALLMARK_APICAL_SURFACE	CD8+ T Cycling	33	-0.847409	0.708633	0.723095
HALLMARK_XENOBIOTIC_METABOLISM	CD8+ T KLRC2hi	139	-0.85575	0.823009	0.823009
HALLMARK_XENOBIOTIC_METABOLISM	CD8+ T Cycling	139	-0.85575	0.823009	0.823009
HALLMARK_GLYCOLYSIS	CD8+ T Memory	163	-0.885371	0.748491	0.748491
HALLMARK_MYOGENESIS	CD8+ T Memory	135	-0.903039	0.70101	0.715614
HALLMARK_HEME_METABOLISM	CD8+ T Memory	167	-0.940865	0.602767	0.656346
HALLMARK_E2F_TARGETS	CD8+ T Memory	194	-0.946594	0.60241	0.656346
HALLMARK_PEROXISOME	CD8+ T Naive	92	-0.949299	0.574037	0.652314
HALLMARK_PROTEIN_SECRETION	CD8+ T Naive	91	-0.961511	0.523422	0.623121
HALLMARK_HEME_METABOLISM	CD8+ MAIT	154	-0.961659	0.540816	0.576871
HALLMARK_XENOBIOTIC_METABOLISM	CD8+ T Memory	143	-0.964893	0.564155	0.642874
HALLMARK_APICAL_SURFACE	CD8+ T Memory	34	-0.970682	0.473577	0.565983
HALLMARK_INTERFERON_ALPHA_RESPONSE	CD8+ T KLRC2hi	93	-0.982231	0.488696	0.531191
HALLMARK_INTERFERON_ALPHA_RESPONSE	CD8+ T Cycling	93	-0.982231	0.488696	0.531191
HALLMARK_COMPLEMENT	CD8+ T Memory	162	-0.988784	0.470825	0.565983
HALLMARK_ESTROGEN_RESPONSE_LATE	CD8+ MAIT	134	-1.00366	0.426804	0.465604
HALLMARK_UNFOLDED_PROTEIN_RESPONSE	CD8+ T KLRC2hi	110	-1.00985	0.411867	0.478916
HALLMARK_UNFOLDED_PROTEIN_RESPONSE	CD8+ T Cycling	110	-1.00985	0.411867	0.478916
HALLMARK_XENOBIOTIC_METABOLISM	CD8+ MAIT	124	-1.02404	0.388309	0.453164
HALLMARK_BILE_ACID_METABOLISM	CD8+ T Memory	83	-1.03653	0.370518	0.477773
HALLMARK_MYC_TARGETS_V2	CD8+ MAIT	58	-1.07404	0.331942	0.419295
HALLMARK_DNA_REPAIR	CD8+ MAIT	142	-1.07443	0.288066	0.384088
HALLMARK_GLYCOLYSIS	CD8+ T KLRC2hi	155	-1.09363	0.230241	0.304353
HALLMARK_GLYCOLYSIS	CD8+ T Cycling	155	-1.09363	0.230241	0.304353
HALLMARK_INTERFERON_GAMMA_RESPONSE	CD8+ T Memory	183	-1.0997	0.210953	0.281419
HALLMARK_ADIPOGENESIS	CD8+ MAIT	164	-1.12414	0.197095	0.278252
HALLMARK_PI3K_AKT_MTOR_SIGNALING	CD8+ T Memory	96	-1.13466	0.2	0.281419
HALLMARK_ADIPOGENESIS	CD8+ T Memory	174	-1.13514	0.173038	0.264965
HALLMARK_DNA_REPAIR	CD8+ T Naive	145	-1.14512	0.159184	0.234094
HALLMARK_PANCREAS_BETA_CELLS	CD8+ T Naive	19	-1.1562	0.246347	0.342148
HALLMARK_PEROXISOME	CD8+ T KLRC2hi	86	-1.15987	0.173077	0.254525
HALLMARK_PEROXISOME	CD8+ T Cycling	86	-1.15987	0.173077	0.254525
HALLMARK_REACTIVE_OXYGEN_SPECIES_PATHWAY	CD8+ T KLRC2hi	46	-1.17258	0.207317	0.296167
HALLMARK_REACTIVE_OXYGEN_SPECIES_PATHWAY	CD8+ T Cycling	46	-1.17258	0.207317	0.296167
HALLMARK_ALLOGRAFT_REJECTION	CD8+ MAIT	164	-1.19581	0.107884	0.184944
HALLMARK_BILE_ACID_METABOLISM	CD8+ MAIT	73	-1.22444	0.125253	0.207315
HALLMARK_FATTY_ACID_METABOLISM	CD8+ MAIT	126	-1.22964	0.0920502	0.169939
HALLMARK_ALLOGRAFT_REJECTION	CD8+ T Memory	175	-1.23412	0.0643863	0.121343
HALLMARK_REACTIVE_OXYGEN_SPECIES_PATHWAY	CD8+ T Naive	48	-1.23948	0.139583	0.218099
HALLMARK_FATTY_ACID_METABOLISM	CD8+ T KLRC2hi	132	-1.24109	0.0894737	0.139803
HALLMARK_FATTY_ACID_METABOLISM	CD8+ T Cycling	132	-1.24109	0.0894737	0.139803
HALLMARK_REACTIVE_OXYGEN_SPECIES_PATHWAY	CD8+ T Memory	46	-1.24378	0.147475	0.233105
HALLMARK_MYC_TARGETS_V1	CD8+ T Naive	200	-1.25007	0.0489237	0.106356
HALLMARK_ADIPOGENESIS	CD8+ T KLRC2hi	166	-1.26054	0.0559322	0.111864
HALLMARK_ADIPOGENESIS	CD8+ T Cycling	166	-1.26054	0.0559322	0.111864
HALLMARK_INTERFERON_ALPHA_RESPONSE	CD8+ T Memory	94	-1.27718	0.0836576	0.140365
HALLMARK_FATTY_ACID_METABOLISM	CD8+ T Naive	141	-1.28402	0.0552147	0.115031
HALLMARK_INTERFERON_ALPHA_RESPONSE	CD8+ MAIT	92	-1.29556	0.0578512	0.120733
HALLMARK_GLYCOLYSIS	CD8+ MAIT	153	-1.31593	0.0331694	0.0936549
HALLMARK_PEROXISOME	CD8+ MAIT	84	-1.35175	0.0534084	0.116527
HALLMARK_MYC_TARGETS_V1	CD8+ T Memory	200	-1.39945	0.00512739	0.0261047
HALLMARK_MYC_TARGETS_V1	CD8+ T KLRC2hi	199	-1.40709	0.00730627	0.021489
HALLMARK_MYC_TARGETS_V1	CD8+ T Cycling	199	-1.40709	0.00730627	0.021489
HALLMARK_FATTY_ACID_METABOLISM	CD8+ T Memory	134	-1.40952	0.0142327	0.0464933
HALLMARK_BILE_ACID_METABOLISM	CD8+ T KLRC2hi	81	-1.45591	0.0145238	0.0382206
HALLMARK_BILE_ACID_METABOLISM	CD8+ T Cycling	81	-1.45591	0.0145238	0.0382206
HALLMARK_MYC_TARGETS_V1	CD8+ MAIT	199	-1.48951	0.00249567	0.0125735
HALLMARK_DNA_REPAIR	CD8+ T KLRC2hi	145	-1.50139	0.003975	0.0141964
HALLMARK_DNA_REPAIR	CD8+ T Cycling	145	-1.50139	0.003975	0.0141964
HALLMARK_PEROXISOME	CD8+ T Memory	88	-1.52064	0.00917609	0.037469
HALLMARK_DNA_REPAIR	CD8+ T Memory	146	-1.61486	0.000817454	0.00667587
HALLMARK_REACTIVE_OXYGEN_SPECIES_PATHWAY	CD8+ MAIT	46	-1.65853	0.00235112	0.0125735
HALLMARK_ALLOGRAFT_REJECTION	CD8+ T KLRC2hi	162	-1.71141	6.05414e-05	0.000504512
HALLMARK_ALLOGRAFT_REJECTION	CD8+ T Cycling	162	-1.71141	6.05414e-05	0.000504512
HALLMARK_OXIDATIVE_PHOSPHORYLATION	CD8+ T Naive	200	-2.11879	2.20699e-10	3.67832e-09
HALLMARK_OXIDATIVE_PHOSPHORYLATION	CD8+ T KLRC2hi	199	-2.20666	2.17334e-12	5.43334e-11
HALLMARK_OXIDATIVE_PHOSPHORYLATION	CD8+ T Cycling	199	-2.20666	2.17334e-12	5.43334e-11
HALLMARK_OXIDATIVE_PHOSPHORYLATION	CD8+ MAIT	198	-2.23811	4.65466e-12	2.23423e-10
HALLMARK_OXIDATIVE_PHOSPHORYLATION	CD8+ T Memory	198	-2.43254	3.90991e-16	1.91585e-14
