## Supplementary material for "T cell dysregulation and remodeling in pediatric obesity and weight loss": hay_supplemental_tables: s27_prepost_cd4_cluster_annotation.xlsx

### Sheet: Table S27
Table S27. Cluster annotations for CD4+ T cells derived from CITE-seq analysis of paired samples from bariatric surgery participants
cluster_number	cluster_name	group_name
0	0: CD4+ T Naive 1	CD4+ T Naive
1	1: CD4+ T Naive 2	CD4+ T Naive
2	2: CD4+ T Naive 3	CD4+ T Naive
3	3: CD4+ T Naive 4	CD4+ T Naive
4	4: CD4+ T Naive 5	CD4+ T Naive
5	5: CD4+ T Memory CD226hi	CD4+ T Helper
6	6: CD4+ T Memory ICOShi 1	CD4+ T Helper
7	7: CD4+ T Memory CXCR5hi	CD4+ T Helper
8	8: CD4+ T Memory CCR6hi 1	CD4+ T Helper
9	9: CD4+ T Memory CXCR3hi	CD4+ T Helper
10	10: CD4+ Treg	CD4+ Treg
11	11: CD4+ T Naive SOX4hi	CD4+ T Naive
12	12: CD4+ T Memory CCR6hi 2	CD4+ T Helper
13	13: CD4+ T Memory CD95hi	CD4+ T Helper
14	14: CD4+ T Memory CCL5hi	CD4+ T Helper
15	15: CD4+ T Naive 6	CD4+ T Naive
16	16: CD4+ T Memory PD1hi	CD4+ T Helper
17	17: CD4+ Treg CD39hi	CD4+ Treg
18	18: CD4+ T Memory Cytotoxic	CD4+ T Helper
19	19: CD4+ T Memory ICOShi 2	CD4+ T Helper
20	20: CD4+ T Memory CD35hiCD73hi	CD4+ T Helper
21	21: CD4+ T Naive STAT1hi	CD4+ T Naive
22	22: CD4+ T Cycling	CD4+ T Cycling
