## Supplementary material for "T cell dysregulation and remodeling in pediatric obesity and weight loss": hay_supplemental_tables: s28_prepost_cd4_citeseq_unique_cluster_genes.xlsx

### Sheet: Table S28
Table S28. Genes (tf-idf > 0.5) per n=23 unique CD4+ T cell cluster from CITE-seq analysis of bariatric surgery participants
gene	tfidf	qval	geneFrequency	cluster_name
FHIT	0.520278	6.56774e-109	0.506226	0: CD4+ T Naive 1
AIF1	0.510356	1.2141e-98	0.296999	0: CD4+ T Naive 1
NR4A1	0.502836	1.26199e-114	0.566646	0: CD4+ T Naive 1
NELL2	0.639118	5.37276e-208	0.451566	1: CD4+ T Naive 2
FHIT	0.6278	1.65741e-262	0.610843	1: CD4+ T Naive 2
AREG	0.591336	2.3581e-156	0.478313	1: CD4+ T Naive 2
TSHZ2	0.583698	2.98692e-146	0.347711	1: CD4+ T Naive 2
RAPGEF6	0.562648	2.07172e-130	0.497831	1: CD4+ T Naive 2
TGFBR2	0.556279	7.91263e-178	0.61494	1: CD4+ T Naive 2
SATB1	0.54858	5.72203e-120	0.511325	1: CD4+ T Naive 2
IL6ST	0.548048	7.34899e-133	0.547952	1: CD4+ T Naive 2
CHRM3-AS2	0.546231	1.58957e-102	0.362892	1: CD4+ T Naive 2
NR4A1	0.541628	2.72743e-158	0.610361	1: CD4+ T Naive 2
ZEB1	0.54085	2.04994e-95	0.418072	1: CD4+ T Naive 2
NFKBIZ	0.539933	7.74663e-114	0.519036	1: CD4+ T Naive 2
PRKCA	0.539411	2.35375e-96	0.443855	1: CD4+ T Naive 2
SKIL	0.538904	7.45718e-100	0.468916	1: CD4+ T Naive 2
PCED1B	0.533489	1.31344e-107	0.519277	1: CD4+ T Naive 2
SNX9	0.531641	5.73983e-92	0.462892	1: CD4+ T Naive 2
HIF1A	0.529631	2.01226e-84	0.402169	1: CD4+ T Naive 2
AIF1	0.52959	4.48958e-98	0.308193	1: CD4+ T Naive 2
AK5	0.528416	7.48714e-105	0.287952	1: CD4+ T Naive 2
TSPYL1	0.528296	3.51323e-83	0.396386	1: CD4+ T Naive 2
FOXP3	1.36312	0	0.399098	10: CD4+ Treg
IKZF2	1.02557	0	0.297069	10: CD4+ Treg
RTKN2	0.999605	0	0.401917	10: CD4+ Treg
RBMS3	0.939567	0	0.218151	10: CD4+ Treg
TIGIT	0.762904	2.42481e-198	0.248027	10: CD4+ Treg
IL2RA	0.727228	1.40361e-173	0.245772	10: CD4+ Treg
CTLA4	0.711113	2.66585e-148	0.272266	10: CD4+ Treg
TAFA2	0.710168	1.65532e-158	0.250846	10: CD4+ Treg
FXYD2	0.694899	1.99544e-190	0.194476	10: CD4+ Treg
SHMT2	0.678943	2.82433e-115	0.307779	10: CD4+ Treg
STAM	0.669034	5.92678e-114	0.291995	10: CD4+ Treg
FCRL3	0.591185	8.4769e-194	0.128523	10: CD4+ Treg
LDLRAD4	0.589137	1.05872e-58	0.36584	10: CD4+ Treg
LINC00910	0.567543	2.13111e-48	0.421646	10: CD4+ Treg
SESN3	0.566464	1.51106e-52	0.322999	10: CD4+ Treg
LINC00402	0.56416	2.00686e-85	0.210823	10: CD4+ Treg
TNFRSF1B	0.558216	2.38764e-55	0.284667	10: CD4+ Treg
RGS1	0.556507	9.69116e-44	0.388952	10: CD4+ Treg
ENSG00000262202	0.555108	5.40978e-44	0.439684	10: CD4+ Treg
BIRC3	0.553269	8.82896e-43	0.426719	10: CD4+ Treg
SOX4	1.99469	0	0.580852	11: CD4+ T Naive SOX4hi
CHI3L2	0.850786	8.46883e-218	0.317572	11: CD4+ T Naive SOX4hi
AOAH	0.742524	4.09373e-186	0.232925	11: CD4+ T Naive SOX4hi
STMN1	0.699529	5.0833e-115	0.343257	11: CD4+ T Naive SOX4hi
LRRN3	0.627845	1.08897e-119	0.21366	11: CD4+ T Naive SOX4hi
FCGRT	0.615426	3.81949e-76	0.308815	11: CD4+ T Naive SOX4hi
MARCKSL1	0.611731	6.63894e-71	0.498541	11: CD4+ T Naive SOX4hi
FHIT	0.608976	6.51042e-87	0.592528	11: CD4+ T Naive SOX4hi
SATB1	0.5762	9.11663e-61	0.537069	11: CD4+ T Naive SOX4hi
LEF1-AS1	0.570169	1.17278e-61	0.273205	11: CD4+ T Naive SOX4hi
NUCB2	0.565717	2.63301e-51	0.500292	11: CD4+ T Naive SOX4hi
ITGA6	0.562113	1.24838e-44	0.374197	11: CD4+ T Naive SOX4hi
ARMH1	0.553458	4.44825e-41	0.378867	11: CD4+ T Naive SOX4hi
ENSG00000287092	0.547502	4.26169e-85	0.189142	11: CD4+ T Naive SOX4hi
TMIGD2	0.540497	6.28394e-43	0.298307	11: CD4+ T Naive SOX4hi
RFLNB	0.539145	1.70096e-43	0.291302	11: CD4+ T Naive SOX4hi
TOX2	0.528779	2.00925e-126	0.131349	11: CD4+ T Naive SOX4hi
CLEC11A	0.526657	2.30337e-85	0.170461	11: CD4+ T Naive SOX4hi
ITM2A	0.523344	4.15576e-109	0.76474	11: CD4+ T Naive SOX4hi
ANKRD36BP2	0.519516	1.06617e-97	0.150613	11: CD4+ T Naive SOX4hi
CCR6	1.25369	0	0.566148	12: CD4+ T Memory CCR6hi 2
IL4I1	1.23013	0	0.407263	12: CD4+ T Memory CCR6hi 2
CDKN1A	1.05683	3.41246e-303	0.506485	12: CD4+ T Memory CCR6hi 2
LMNA	1.0235	3.41246e-303	0.60441	12: CD4+ T Memory CCR6hi 2
KLRB1	1.00954	0	0.662127	12: CD4+ T Memory CCR6hi 2
LGALS3	0.992427	1.01171e-280	0.337224	12: CD4+ T Memory CCR6hi 2
MAP3K4	0.963142	3.15119e-253	0.551881	12: CD4+ T Memory CCR6hi 2
CTSH	0.948641	1.07697e-258	0.317769	12: CD4+ T Memory CCR6hi 2
TTC39C-AS1	0.940981	5.08713e-249	0.329442	12: CD4+ T Memory CCR6hi 2
ANXA2	0.905725	2.19768e-229	0.590791	12: CD4+ T Memory CCR6hi 2
BHLHE40	0.858635	2.42862e-186	0.373541	12: CD4+ T Memory CCR6hi 2
IER5	0.820316	6.5597e-193	0.627756	12: CD4+ T Memory CCR6hi 2
LGALS1	0.815593	5.24837e-158	0.459144	12: CD4+ T Memory CCR6hi 2
TNFRSF4	0.814012	1.1278e-160	0.372892	12: CD4+ T Memory CCR6hi 2
PDE4D	0.778753	7.9855e-158	0.584306	12: CD4+ T Memory CCR6hi 2
NPDC1	0.775249	9.57836e-144	0.343709	12: CD4+ T Memory CCR6hi 2
PHLDA1	0.771301	3.68315e-158	0.285344	12: CD4+ T Memory CCR6hi 2
YWHAH	0.770854	2.75111e-137	0.369001	12: CD4+ T Memory CCR6hi 2
FKBP11	0.758953	1.16309e-134	0.520752	12: CD4+ T Memory CCR6hi 2
TAMALIN	0.744056	1.5363e-120	0.398833	12: CD4+ T Memory CCR6hi 2
KLRB1	0.717573	3.27831e-90	0.470633	13: CD4+ T Memory CD95hi
ITGB1	0.659023	6.09582e-90	0.620137	13: CD4+ T Memory CD95hi
AHNAK	0.637046	2.17214e-83	0.628528	13: CD4+ T Memory CD95hi
TIMP1	0.594616	2.27501e-44	0.458429	13: CD4+ T Memory CD95hi
LGALS1	0.593466	1.08913e-45	0.334096	13: CD4+ T Memory CD95hi
CCR6	0.586123	9.24417e-54	0.264683	13: CD4+ T Memory CD95hi
TNF	0.584629	1.11576e-54	0.257818	13: CD4+ T Memory CD95hi
FLNA	0.567807	1.08039e-35	0.452326	13: CD4+ T Memory CD95hi
TRADD	0.553489	8.61888e-31	0.43402	13: CD4+ T Memory CD95hi
NPDC1	0.535066	5.10335e-41	0.237223	13: CD4+ T Memory CD95hi
DUSP5	0.534162	6.02642e-30	0.298246	13: CD4+ T Memory CD95hi
TNFRSF4	0.519516	2.64236e-35	0.237986	13: CD4+ T Memory CD95hi
PREX1	0.518398	9.67932e-28	0.277651	13: CD4+ T Memory CD95hi
RORA	0.517772	3.38152e-32	0.572845	13: CD4+ T Memory CD95hi
ERN1	0.517342	1.27508e-25	0.292143	13: CD4+ T Memory CD95hi
FKBP11	0.516933	3.89147e-21	0.354691	13: CD4+ T Memory CD95hi
TTC39C	0.514208	2.75208e-26	0.529367	13: CD4+ T Memory CD95hi
TLN1	0.510402	2.74332e-19	0.360793	13: CD4+ T Memory CD95hi
ALOX5AP	0.509361	1.10935e-18	0.3791	13: CD4+ T Memory CD95hi
PLP2	0.505644	1.03504e-36	0.624714	13: CD4+ T Memory CD95hi
CCL5	1.58693	0	0.652208	14: CD4+ T Memory CCL5hi
LYAR	1.23167	0	0.656855	14: CD4+ T Memory CCL5hi
GZMK	1.22989	0	0.398141	14: CD4+ T Memory CCL5hi
ENSG00000276216	1.02974	8.76679e-267	0.645236	14: CD4+ T Memory CCL5hi
GZMA	1.02472	2.34558e-236	0.397366	14: CD4+ T Memory CCL5hi
KLRB1	1.01095	1.35732e-263	0.663052	14: CD4+ T Memory CCL5hi
MIR23AHG	0.858593	3.69923e-158	0.539892	14: CD4+ T Memory CCL5hi
KLRG1	0.826875	1.26769e-136	0.398916	14: CD4+ T Memory CCL5hi
TEX14	0.817425	4.45613e-156	0.618125	14: CD4+ T Memory CCL5hi
ENSG00000287979	0.813098	1.50695e-132	0.372579	14: CD4+ T Memory CCL5hi
ENSG00000288755	0.797675	2.32434e-246	0.834237	14: CD4+ T Memory CCL5hi
LINC00910	0.791346	4.79239e-137	0.587916	14: CD4+ T Memory CCL5hi
RUNX3	0.782057	3.09732e-131	0.579396	14: CD4+ T Memory CCL5hi
CST7	0.761865	8.97016e-119	0.312161	14: CD4+ T Memory CCL5hi
GBP5	0.750223	1.27879e-103	0.379551	14: CD4+ T Memory CCL5hi
ENSG00000290048	0.741775	3.36325e-99	0.391944	14: CD4+ T Memory CCL5hi
BHLHE40	0.73535	6.2464e-105	0.319907	14: CD4+ T Memory CCL5hi
ENSG00000262202	0.730518	3.2221e-109	0.578621	14: CD4+ T Memory CCL5hi
HOPX	0.710154	1.93112e-108	0.262587	14: CD4+ T Memory CCL5hi
IFNG-AS1	0.702894	5.42654e-120	0.226181	14: CD4+ T Memory CCL5hi
HLA-DRB1	1.52438	0	0.503964	16: CD4+ T Memory PD1hi
GZMK	1.39236	5.96805e-294	0.450736	16: CD4+ T Memory PD1hi
HLA-DRA	1.22963	7.58187e-253	0.322763	16: CD4+ T Memory PD1hi
CST7	1.19405	8.37734e-217	0.489241	16: CD4+ T Memory PD1hi
HLA-DPA1	1.17776	1.96896e-216	0.560589	16: CD4+ T Memory PD1hi
HLA-DPB1	1.13914	1.16942e-202	0.560589	16: CD4+ T Memory PD1hi
HLA-DRB5	1.12331	6.94146e-217	0.296716	16: CD4+ T Memory PD1hi
GZMA	1.11854	8.15289e-190	0.433749	16: CD4+ T Memory PD1hi
HLA-DQB1	1.11368	6.13454e-193	0.379388	16: CD4+ T Memory PD1hi
CYTOR	1.03725	6.61844e-161	0.484711	16: CD4+ T Memory PD1hi
DUSP4	0.999681	7.14109e-162	0.315968	16: CD4+ T Memory PD1hi
ANXA2	0.979221	2.67633e-161	0.638732	16: CD4+ T Memory PD1hi
CCL5	0.925869	3.01829e-125	0.380521	16: CD4+ T Memory PD1hi
LGALS1	0.810716	1.39346e-86	0.456399	16: CD4+ T Memory PD1hi
ATXN1	0.792193	7.89565e-81	0.445074	16: CD4+ T Memory PD1hi
MYO1F	0.786042	1.75644e-89	0.300113	16: CD4+ T Memory PD1hi
FLNA	0.781899	2.28764e-95	0.622877	16: CD4+ T Memory PD1hi
LYAR	0.76448	7.86415e-73	0.407701	16: CD4+ T Memory PD1hi
CXCR3	0.764107	2.26478e-90	0.262741	16: CD4+ T Memory PD1hi
LINC02694	0.762324	2.92372e-102	0.223103	16: CD4+ T Memory PD1hi
FOXP3	1.73341	0	0.507514	17: CD4+ Treg CD39hi
HLA-DRB1	1.62603	0	0.537572	17: CD4+ Treg CD39hi
DUSP4	1.42648	2.30747e-301	0.450867	17: CD4+ Treg CD39hi
HLA-DQB1	1.34386	2.18426e-268	0.457803	17: CD4+ Treg CD39hi
IKZF2	1.23723	3.36037e-240	0.358382	17: CD4+ Treg CD39hi
LINC02694	1.21666	1.52388e-232	0.356069	17: CD4+ Treg CD39hi
CTLA4	1.18967	8.97334e-211	0.455491	17: CD4+ Treg CD39hi
HLA-DRB5	1.18608	1.61396e-232	0.313295	17: CD4+ Treg CD39hi
CYTOR	1.18253	1.06516e-212	0.552601	17: CD4+ Treg CD39hi
RTKN2	1.17886	9.76873e-207	0.473988	17: CD4+ Treg CD39hi
STAM	1.15225	3.96921e-198	0.50289	17: CD4+ Treg CD39hi
NIBAN1	1.08246	2.54511e-173	0.492486	17: CD4+ Treg CD39hi
HLA-DRA	1.06143	5.38368e-194	0.278613	17: CD4+ Treg CD39hi
HLA-DPB1	1.05713	2.1561e-166	0.520231	17: CD4+ Treg CD39hi
HLA-DPA1	1.02983	2.22989e-155	0.490173	17: CD4+ Treg CD39hi
PMAIP1	1.02781	4.45452e-154	0.47052	17: CD4+ Treg CD39hi
TIGIT	0.99922	1.93339e-156	0.324855	17: CD4+ Treg CD39hi
ANXA2	0.994281	3.43753e-165	0.648555	17: CD4+ Treg CD39hi
IL2RA	0.974914	8.93196e-147	0.32948	17: CD4+ Treg CD39hi
MIR4435-2HG	0.965098	3.33849e-151	0.294798	17: CD4+ Treg CD39hi
GZMH	3.52601	0	0.902558	18: CD4+ T Memory Cytotoxic
FGFBP2	3.39973	0	0.852619	18: CD4+ T Memory Cytotoxic
NKG7	3.11631	0	0.979294	18: CD4+ T Memory Cytotoxic
GNLY	3.04558	0	0.866017	18: CD4+ T Memory Cytotoxic
ZEB2	2.62198	0	0.707674	18: CD4+ T Memory Cytotoxic
CCL4	2.49464	0	0.607795	18: CD4+ T Memory Cytotoxic
CCL5	2.36203	0	0.970767	18: CD4+ T Memory Cytotoxic
PRF1	2.33127	0	0.755177	18: CD4+ T Memory Cytotoxic
CST7	2.28009	0	0.934227	18: CD4+ T Memory Cytotoxic
GZMA	2.22698	0	0.863581	18: CD4+ T Memory Cytotoxic
PLEK	2.20696	0	0.579781	18: CD4+ T Memory Cytotoxic
FCRL6	1.8046	0	0.375152	18: CD4+ T Memory Cytotoxic
PRSS23	1.74122	0	0.354446	18: CD4+ T Memory Cytotoxic
C1orf21	1.65532	0	0.337393	18: CD4+ T Memory Cytotoxic
ADGRG1	1.60321	0	0.316687	18: CD4+ T Memory Cytotoxic
CX3CR1	1.60131	0	0.328867	18: CD4+ T Memory Cytotoxic
HOPX	1.58446	0	0.585871	18: CD4+ T Memory Cytotoxic
CTSW	1.43158	0	0.774665	18: CD4+ T Memory Cytotoxic
EFHD2	1.3967	0	0.799026	18: CD4+ T Memory Cytotoxic
ZNF683	1.36114	0	0.275274	18: CD4+ T Memory Cytotoxic
ITGB1	0.821587	5.00463e-98	0.773109	19: CD4+ T Memory ICOShi 2
SAMSN1	0.760738	1.10379e-64	0.668908	19: CD4+ T Memory ICOShi 2
IATPR	0.758065	5.66073e-60	0.25042	19: CD4+ T Memory ICOShi 2
LMNA	0.754197	9.38984e-46	0.445378	19: CD4+ T Memory ICOShi 2
S100A11	0.73626	1.67519e-67	0.715966	19: CD4+ T Memory ICOShi 2
GLIPR1	0.725845	1.96996e-40	0.428571	19: CD4+ T Memory ICOShi 2
LGALS1	0.713519	2.36504e-38	0.401681	19: CD4+ T Memory ICOShi 2
CCR4	0.692927	4.72347e-49	0.231933	19: CD4+ T Memory ICOShi 2
ENSG00000288755	0.689408	2.57364e-59	0.721008	19: CD4+ T Memory ICOShi 2
CD82	0.689096	3.20902e-35	0.356303	19: CD4+ T Memory ICOShi 2
TRADD	0.685855	2.58836e-37	0.537815	19: CD4+ T Memory ICOShi 2
UST	0.665792	1.96996e-40	0.248739	19: CD4+ T Memory ICOShi 2
AHNAK	0.664345	1.46212e-44	0.655462	19: CD4+ T Memory ICOShi 2
SH3BP5	0.653509	5.42512e-28	0.421849	19: CD4+ T Memory ICOShi 2
IL10RA	0.653434	1.31907e-29	0.494118	19: CD4+ T Memory ICOShi 2
EFCAB2	0.652671	5.14633e-28	0.440336	19: CD4+ T Memory ICOShi 2
ATP2B1-AS1	0.64986	1.35751e-28	0.482353	19: CD4+ T Memory ICOShi 2
MIR23AHG	0.649486	2.31517e-27	0.408403	19: CD4+ T Memory ICOShi 2
CDC14A	0.645704	6.21848e-33	0.571429	19: CD4+ T Memory ICOShi 2
GATA3	0.645379	8.43022e-27	0.431933	19: CD4+ T Memory ICOShi 2
AIF1	0.593695	1.12657e-123	0.345498	2: CD4+ T Naive 3
TMIGD2	0.571802	5.56806e-111	0.315585	2: CD4+ T Naive 3
C1orf162	0.560045	9.31238e-93	0.459468	2: CD4+ T Naive 3
NUCB2	0.536805	4.38629e-77	0.474723	2: CD4+ T Naive 3
FHIT	0.523564	3.72532e-74	0.509423	2: CD4+ T Naive 3
LDLRAP1	0.51825	9.52807e-59	0.363446	2: CD4+ T Naive 3
ENSG00000268027	0.509706	1.03258e-52	0.423572	2: CD4+ T Naive 3
TRABD2A	0.50069	1.7759e-47	0.431947	2: CD4+ T Naive 3
CD79A	1.83781	6.49691e-212	0.461916	20: CD4+ T Memory CD35hiCD73hi
ZBTB16	1.30542	1.50616e-122	0.336609	20: CD4+ T Memory CD35hiCD73hi
PLXNA4	1.24265	1.50616e-122	0.267813	20: CD4+ T Memory CD35hiCD73hi
FAM13A	1.1039	5.49452e-82	0.471744	20: CD4+ T Memory CD35hiCD73hi
CR1	1.08993	1.5504e-93	0.267813	20: CD4+ T Memory CD35hiCD73hi
PTGER2	0.885919	1.25784e-48	0.44226	20: CD4+ T Memory CD35hiCD73hi
ZNF462	0.876581	1.03577e-82	0.157248	20: CD4+ T Memory CD35hiCD73hi
ADAM23	0.861258	5.58759e-69	0.189189	20: CD4+ T Memory CD35hiCD73hi
NPDC1	0.825737	2.64038e-41	0.366093	20: CD4+ T Memory CD35hiCD73hi
SLC40A1	0.805608	1.1488e-39	0.339066	20: CD4+ T Memory CD35hiCD73hi
TAMALIN	0.788404	4.38056e-35	0.422604	20: CD4+ T Memory CD35hiCD73hi
RTKN2	0.751629	2.41824e-34	0.302211	20: CD4+ T Memory CD35hiCD73hi
TIMP1	0.72343	1.86678e-30	0.55774	20: CD4+ T Memory CD35hiCD73hi
PRKD3	0.684829	4.63866e-29	0.255528	20: CD4+ T Memory CD35hiCD73hi
LSR	0.66405	7.23843e-21	0.341523	20: CD4+ T Memory CD35hiCD73hi
USP10	0.623835	1.27136e-15	0.444717	20: CD4+ T Memory CD35hiCD73hi
S100A11	0.619028	1.04541e-20	0.601966	20: CD4+ T Memory CD35hiCD73hi
ANK3	0.610335	4.25001e-14	0.429975	20: CD4+ T Memory CD35hiCD73hi
CRIP2	0.607774	3.04977e-15	0.31941	20: CD4+ T Memory CD35hiCD73hi
MYOM2	0.596273	7.67436e-26	0.184275	20: CD4+ T Memory CD35hiCD73hi
IFI44L	1.56136	7.33763e-56	0.473333	21: CD4+ T Naive STAT1hi
IFIT3	1.4043	1.6665e-48	0.346667	21: CD4+ T Naive STAT1hi
XAF1	1.35417	3.37401e-46	0.626667	21: CD4+ T Naive STAT1hi
OAS1	1.20917	2.77478e-37	0.32	21: CD4+ T Naive STAT1hi
MX1	1.16136	1.14289e-32	0.54	21: CD4+ T Naive STAT1hi
EPSTI1	1.11464	3.04123e-29	0.46	21: CD4+ T Naive STAT1hi
GBP1	1.11153	3.84925e-29	0.44	21: CD4+ T Naive STAT1hi
STAT1	1.02663	1.50225e-36	0.8	21: CD4+ T Naive STAT1hi
IFI6	0.962251	5.32978e-23	0.6	21: CD4+ T Naive STAT1hi
EIF2AK2	0.923803	9.61997e-19	0.426667	21: CD4+ T Naive STAT1hi
DDX60	0.914087	3.2559e-20	0.306667	21: CD4+ T Naive STAT1hi
ISG15	0.894072	1.90554e-17	0.493333	21: CD4+ T Naive STAT1hi
IRF7	0.855855	2.80647e-15	0.406667	21: CD4+ T Naive STAT1hi
CMPK2	0.828939	1.01127e-20	0.2	21: CD4+ T Naive STAT1hi
LAMP3	0.810211	9.29099e-22	0.173333	21: CD4+ T Naive STAT1hi
MYC	0.771193	2.63807e-12	0.553333	21: CD4+ T Naive STAT1hi
PARP9	0.761615	2.63807e-12	0.293333	21: CD4+ T Naive STAT1hi
UBE2L6	0.747326	3.49158e-11	0.553333	21: CD4+ T Naive STAT1hi
TRIM22	0.745688	3.98427e-11	0.553333	21: CD4+ T Naive STAT1hi
SHFL	0.739738	5.27874e-10	0.493333	21: CD4+ T Naive STAT1hi
PCLAF	3.15085	7.39142e-91	0.559524	22: CD4+ T Cycling
TYMS	3.1128	7.39142e-91	0.5	22: CD4+ T Cycling
MKI67	2.85879	5.72516e-81	0.464286	22: CD4+ T Cycling
RRM2	2.44502	2.10969e-67	0.369048	22: CD4+ T Cycling
CDT1	2.28043	4.29368e-59	0.380952	22: CD4+ T Cycling
TK1	1.95357	1.02575e-48	0.309524	22: CD4+ T Cycling
BIRC5	1.73545	4.14574e-48	0.22619	22: CD4+ T Cycling
MYBL2	1.61543	3.29915e-40	0.22619	22: CD4+ T Cycling
PTTG1	1.56457	4.7457e-31	0.488095	22: CD4+ T Cycling
TPX2	1.53662	8.49133e-35	0.25	22: CD4+ T Cycling
UBE2C	1.51587	2.30747e-38	0.202381	22: CD4+ T Cycling
NUSAP1	1.49317	5.75065e-32	0.27381	22: CD4+ T Cycling
CENPU	1.48453	3.75106e-30	0.321429	22: CD4+ T Cycling
STMN1	1.45565	4.7457e-31	0.714286	22: CD4+ T Cycling
JPT1	1.32131	3.33986e-26	0.702381	22: CD4+ T Cycling
HLA-DRA	1.2699	2.76165e-22	0.333333	22: CD4+ T Cycling
HLA-DRB1	1.26032	7.13898e-21	0.416667	22: CD4+ T Cycling
H1-5	1.24814	2.0438e-23	0.261905	22: CD4+ T Cycling
CENPF	1.24527	6.0545e-23	0.27381	22: CD4+ T Cycling
NUDT1	1.2103	6.81714e-20	0.571429	22: CD4+ T Cycling
ENSG00000262202	0.63639	1.25245e-168	0.504065	3: CD4+ T Naive 4
ARRDC3	0.624539	6.89647e-146	0.391448	3: CD4+ T Naive 4
LINC00910	0.599851	2.1725e-124	0.445649	3: CD4+ T Naive 4
FHIT	0.559527	7.94355e-112	0.544414	3: CD4+ T Naive 4
AIF1	0.531914	1.42771e-77	0.309545	3: CD4+ T Naive 4
ENSG00000289340	0.531347	2.79246e-69	0.351701	3: CD4+ T Naive 4
ADTRP	0.527023	3.22649e-91	0.261668	3: CD4+ T Naive 4
ENSG00000276216	0.525244	5.1785e-68	0.329118	3: CD4+ T Naive 4
SCML4	0.522912	1.31564e-114	0.624812	3: CD4+ T Naive 4
GIMAP5	0.513168	8.22623e-66	0.505571	3: CD4+ T Naive 4
EFCAB2	0.510584	4.80883e-55	0.344475	3: CD4+ T Naive 4
LDLRAP1	0.509661	3.80043e-53	0.357422	3: CD4+ T Naive 4
ENSG00000268027	0.506198	3.57196e-50	0.420656	3: CD4+ T Naive 4
NUCB2	0.504609	4.98131e-51	0.446251	3: CD4+ T Naive 4
ENSG00000289341	0.503444	1.80205e-138	0.693466	3: CD4+ T Naive 4
LBH	0.501555	3.05635e-56	0.497139	3: CD4+ T Naive 4
ENSG00000290109	0.861622	0	0.372116	4: CD4+ T Naive 5
ADTRP	0.73311	3.90838e-248	0.363991	4: CD4+ T Naive 5
CISH	0.723298	5.35183e-269	0.295418	4: CD4+ T Naive 5
PCED1B	0.662765	1.06854e-243	0.645109	4: CD4+ T Naive 5
CDK6	0.638155	6.12398e-155	0.342866	4: CD4+ T Naive 5
FHIT	0.631285	3.56326e-194	0.614235	4: CD4+ T Naive 5
BCL2	0.601285	3.39939e-160	0.60156	4: CD4+ T Naive 5
PIM1	0.600484	9.3076e-190	0.655509	4: CD4+ T Naive 5
TRABD2A	0.559796	1.29477e-88	0.482938	4: CD4+ T Naive 5
CITED4	0.555812	2.70135e-84	0.335067	4: CD4+ T Naive 5
TXK	0.553585	4.99724e-78	0.371141	4: CD4+ T Naive 5
FAM13A	0.546037	1.07782e-117	0.233344	4: CD4+ T Naive 5
AIF1	0.533885	1.22396e-72	0.310692	4: CD4+ T Naive 5
PRKCQ-AS1	0.525347	3.40346e-106	0.621709	4: CD4+ T Naive 5
ITGA6	0.523347	1.08577e-58	0.348391	4: CD4+ T Naive 5
ENSG00000268027	0.522483	5.1614e-57	0.434189	4: CD4+ T Naive 5
MYC	0.520438	6.98222e-55	0.373416	4: CD4+ T Naive 5
MLLT3	0.517686	1.25933e-52	0.393565	4: CD4+ T Naive 5
NUCB2	0.514489	6.85081e-54	0.454989	4: CD4+ T Naive 5
OXNAD1	0.511377	2.436e-79	0.580435	4: CD4+ T Naive 5
LMNA	1.14759	0	0.677689	5: CD4+ T Memory CD226hi
LGALS1	1.01098	0	0.569138	5: CD4+ T Memory CD226hi
CDKN1A	0.938756	0	0.4499	5: CD4+ T Memory CD226hi
ANXA2	0.847439	0	0.552772	5: CD4+ T Memory CD226hi
ITGB1	0.843704	0	0.793921	5: CD4+ T Memory CD226hi
NIBAN1	0.786973	5.70938e-304	0.358049	5: CD4+ T Memory CD226hi
AHNAK	0.755932	0	0.745825	5: CD4+ T Memory CD226hi
SAMSN1	0.733499	0	0.644957	5: CD4+ T Memory CD226hi
GLIPR1	0.728593	1.288e-228	0.430194	5: CD4+ T Memory CD226hi
TUBB4B	0.725796	1.67923e-277	0.607548	5: CD4+ T Memory CD226hi
PHLDA1	0.715941	2.52459e-277	0.264863	5: CD4+ T Memory CD226hi
S100A11	0.705484	0	0.686039	5: CD4+ T Memory CD226hi
TIMP1	0.690993	7.25601e-210	0.532732	5: CD4+ T Memory CD226hi
CSRNP1	0.685024	3.38648e-261	0.647963	5: CD4+ T Memory CD226hi
IER5	0.664282	7.75022e-178	0.50835	5: CD4+ T Memory CD226hi
CAPG	0.661225	2.52345e-213	0.263193	5: CD4+ T Memory CD226hi
ALOX5AP	0.654301	4.88628e-164	0.486974	5: CD4+ T Memory CD226hi
TAMALIN	0.654263	2.74158e-164	0.350701	5: CD4+ T Memory CD226hi
RILPL2	0.646283	6.9627e-150	0.407148	5: CD4+ T Memory CD226hi
NR3C1	0.646067	1.93633e-203	0.61523	5: CD4+ T Memory CD226hi
PASK	0.803591	8.85932e-269	0.486797	6: CD4+ T Memory ICOShi 1
RILPL2	0.752059	7.60334e-220	0.473785	6: CD4+ T Memory ICOShi 1
DUSP5	0.603859	8.10489e-104	0.33716	6: CD4+ T Memory ICOShi 1
LIMS1	0.599193	8.19059e-99	0.345962	6: CD4+ T Memory ICOShi 1
ATXN1	0.591943	5.95944e-96	0.332568	6: CD4+ T Memory ICOShi 1
GPRIN3	0.583976	1.20988e-84	0.43628	6: CD4+ T Memory ICOShi 1
ARID5B	0.580189	1.82915e-115	0.593188	6: CD4+ T Memory ICOShi 1
PHACTR2	0.580118	1.15112e-83	0.358209	6: CD4+ T Memory ICOShi 1
ICOS	0.577282	6.12978e-131	0.635285	6: CD4+ T Memory ICOShi 1
PRKCB	0.57391	1.35564e-77	0.423268	6: CD4+ T Memory ICOShi 1
UBE2S	0.571175	3.40405e-79	0.466514	6: CD4+ T Memory ICOShi 1
ITGB1	0.568158	1.64303e-89	0.534635	6: CD4+ T Memory ICOShi 1
BICDL1	0.56107	3.62436e-79	0.309223	6: CD4+ T Memory ICOShi 1
KLRB1	0.557831	1.65229e-68	0.365863	6: CD4+ T Memory ICOShi 1
CORO1B	0.557122	6.25394e-78	0.513586	6: CD4+ T Memory ICOShi 1
SAMSN1	0.553191	7.55008e-71	0.486414	6: CD4+ T Memory ICOShi 1
PREX1	0.547336	5.70718e-74	0.29315	6: CD4+ T Memory ICOShi 1
REL	0.542765	2.07783e-63	0.477612	6: CD4+ T Memory ICOShi 1
TENT5C	0.54166	8.51843e-68	0.509376	6: CD4+ T Memory ICOShi 1
OPTN	0.538778	6.39013e-56	0.40222	6: CD4+ T Memory ICOShi 1
LIMS1	0.818383	2.19188e-260	0.472518	7: CD4+ T Memory CXCR5hi
KLRB1	0.777358	2.50888e-231	0.509844	7: CD4+ T Memory CXCR5hi
PASK	0.727884	8.98749e-182	0.440935	7: CD4+ T Memory CXCR5hi
MAP3K4	0.690062	1.95543e-152	0.395406	7: CD4+ T Memory CXCR5hi
ENSG00000290048	0.680015	4.15128e-149	0.359311	7: CD4+ T Memory CXCR5hi
GPRIN3	0.658836	6.82891e-135	0.492207	7: CD4+ T Memory CXCR5hi
CXCR5	0.657366	4.38252e-256	0.177605	7: CD4+ T Memory CXCR5hi
ENSG00000288755	0.645162	4.67056e-192	0.674733	7: CD4+ T Memory CXCR5hi
ITGA4	0.627915	2.41622e-128	0.557424	7: CD4+ T Memory CXCR5hi
TRADD	0.624554	1.3477e-110	0.489746	7: CD4+ T Memory CXCR5hi
ATP2B1-AS1	0.607322	2.02306e-94	0.450779	7: CD4+ T Memory CXCR5hi
AQP3	0.606097	1.28239e-118	0.574651	7: CD4+ T Memory CXCR5hi
ZNF831	0.603868	1.73816e-90	0.399508	7: CD4+ T Memory CXCR5hi
BICDL1	0.594645	6.40685e-92	0.327728	7: CD4+ T Memory CXCR5hi
ICOS	0.592629	2.30942e-140	0.652174	7: CD4+ T Memory CXCR5hi
TMEM156	0.574536	1.78378e-88	0.287531	7: CD4+ T Memory CXCR5hi
ARRDC3	0.572611	5.48422e-73	0.358901	7: CD4+ T Memory CXCR5hi
GPR183	0.570878	2.34681e-130	0.663249	7: CD4+ T Memory CXCR5hi
IKZF3	0.567272	5.52765e-77	0.311731	7: CD4+ T Memory CXCR5hi
LINC00910	0.565902	3.08435e-67	0.420427	7: CD4+ T Memory CXCR5hi
MAP3K4	1.29783	0	0.743659	8: CD4+ T Memory CCR6hi 1
CCR6	1.23807	0	0.559093	8: CD4+ T Memory CCR6hi 1
KLRB1	1.08613	0	0.712358	8: CD4+ T Memory CCR6hi 1
IL4I1	1.05627	0	0.349703	8: CD4+ T Memory CCR6hi 1
ENSG00000276216	0.980114	0	0.614139	8: CD4+ T Memory CCR6hi 1
MIR23AHG	0.862524	7.24517e-235	0.542364	8: CD4+ T Memory CCR6hi 1
TNFRSF4	0.828185	3.25173e-204	0.379385	8: CD4+ T Memory CCR6hi 1
ENSG00000288755	0.815301	0	0.852671	8: CD4+ T Memory CCR6hi 1
ENSG00000290048	0.806863	9.29596e-186	0.426336	8: CD4+ T Memory CCR6hi 1
YWHAH	0.804947	1.67982e-187	0.385321	8: CD4+ T Memory CCR6hi 1
TTC39C-AS1	0.803089	6.06858e-219	0.281166	8: CD4+ T Memory CCR6hi 1
ANXA2	0.793425	1.36638e-184	0.517539	8: CD4+ T Memory CCR6hi 1
USP10	0.779735	3.30595e-184	0.555855	8: CD4+ T Memory CCR6hi 1
TEX14	0.777183	1.35678e-191	0.587696	8: CD4+ T Memory CCR6hi 1
NPDC1	0.771727	5.25859e-173	0.342148	8: CD4+ T Memory CCR6hi 1
CTSH	0.770092	2.61023e-207	0.25796	8: CD4+ T Memory CCR6hi 1
FKBP11	0.75663	7.5974e-162	0.519158	8: CD4+ T Memory CCR6hi 1
PDE4D	0.75522	1.0555e-171	0.566649	8: CD4+ T Memory CCR6hi 1
LMNA	0.732917	7.40661e-139	0.432812	8: CD4+ T Memory CCR6hi 1
LINC00910	0.730758	6.53479e-151	0.542903	8: CD4+ T Memory CCR6hi 1
CCL5	1.55909	0	0.640766	9: CD4+ T Memory CXCR3hi
LYAR	1.21417	0	0.647523	9: CD4+ T Memory CXCR3hi
GZMA	1.06433	0	0.412725	9: CD4+ T Memory CXCR3hi
GZMK	1.061	0	0.343468	9: CD4+ T Memory CXCR3hi
CDKN1A	1.04917	0	0.502815	9: CD4+ T Memory CXCR3hi
KLRB1	0.940059	1.41063e-298	0.616554	9: CD4+ T Memory CXCR3hi
CXCR3	0.92683	2.54447e-284	0.318694	9: CD4+ T Memory CXCR3hi
BHLHE40	0.900817	6.15619e-243	0.391892	9: CD4+ T Memory CXCR3hi
LMNA	0.844786	1.42598e-205	0.498874	9: CD4+ T Memory CXCR3hi
HOPX	0.823822	5.27944e-213	0.304617	9: CD4+ T Memory CXCR3hi
IER5	0.823336	1.24727e-226	0.630068	9: CD4+ T Memory CXCR3hi
CST7	0.795673	1.86945e-185	0.326014	9: CD4+ T Memory CXCR3hi
CSRNP1	0.725632	1.43688e-190	0.686374	9: CD4+ T Memory CXCR3hi
TUBB4B	0.719738	1.55931e-153	0.602477	9: CD4+ T Memory CXCR3hi
AHNAK	0.715079	8.63144e-194	0.705518	9: CD4+ T Memory CXCR3hi
ANXA2	0.703521	4.45739e-117	0.458896	9: CD4+ T Memory CXCR3hi
ENSG00000272256	0.694214	8.72008e-112	0.386824	9: CD4+ T Memory CXCR3hi
RUNX3	0.693891	3.93485e-118	0.514077	9: CD4+ T Memory CXCR3hi
TIMP1	0.67556	1.97972e-109	0.520833	9: CD4+ T Memory CXCR3hi
DUSP5	0.673648	3.22992e-101	0.376126	9: CD4+ T Memory CXCR3hi
