## Supplementary material for "T cell dysregulation and remodeling in pediatric obesity and weight loss": hay_supplemental_tables: s29_prepost_cd4_citeseq_unique_cluster_adt.xlsx

### Sheet: Table S29
Table S29. ADTs (AUC > 0.75) per n=23 unique CD4+ T cell clusters from CITE-seq analysis of bariatric surgery participants.
feature	avgExpr	logFC	auc	padj	cluster_name
Hu.CD45RA	3.39247	1.09801	0.753543	0	0: CD4+ T Naive 1
Hu.CD25	1.01353	0.632713	0.884498	0	10: CD4+ Treg
Hu.CD38-HIT2	1.51758	0.784573	0.859074	0	11: CD4+ T Naive SOX4hi
Hu.CD31	1.56594	0.90214	0.838594	0	11: CD4+ T Naive SOX4hi
Hu.CD62L	2.88791	1.22858	0.807669	0	11: CD4+ T Naive SOX4hi
Hu.CD2	3.00787	0.413024	0.81785	0	12: CD4+ T Memory CCR6hi 2
Hu.CD29	2.31546	0.722614	0.802936	0	12: CD4+ T Memory CCR6hi 2
Hu.CD95	1.56517	0.637928	0.789542	0	12: CD4+ T Memory CCR6hi 2
HuMs.CD49f	3.15027	0.825455	0.781406	7.12555e-308	12: CD4+ T Memory CCR6hi 2
Hu.CD58	1.51387	0.287898	0.777616	1.01864e-299	12: CD4+ T Memory CCR6hi 2
Hu.CD161	1.1039	0.461348	0.762111	1.81367e-267	12: CD4+ T Memory CCR6hi 2
Hu.CD45RO	2.85296	0.83142	0.759847	6.64334e-263	12: CD4+ T Memory CCR6hi 2
Hu.CD26	2.06805	0.598807	0.755877	5.35567e-255	12: CD4+ T Memory CCR6hi 2
Hu.CD95	1.48419	0.550868	0.757322	5.54054e-220	13: CD4+ T Memory CD95hi
Hu.CD26	2.25831	0.791349	0.829652	0	14: CD4+ T Memory CCL5hi
Hu.CD18	1.85517	0.440562	0.81692	0	14: CD4+ T Memory CCL5hi
Hu.CD2	3.00393	0.406481	0.814102	0	14: CD4+ T Memory CCL5hi
Hu.CD49d	1.58099	0.585153	0.785484	9.13411e-267	14: CD4+ T Memory CCL5hi
Hu.CD161	1.14272	0.498585	0.761144	1.67466e-223	14: CD4+ T Memory CCL5hi
Hu.CD95	1.77676	0.843969	0.852874	6.9222e-281	16: CD4+ T Memory PD1hi
Hu.CD45RO	3.12522	1.09638	0.844022	2.01931e-267	16: CD4+ T Memory PD1hi
Hu.CD99	2.45062	0.654812	0.817758	2.4237e-228	16: CD4+ T Memory PD1hi
Hu.CD18	1.89007	0.471916	0.813119	7.72953e-222	16: CD4+ T Memory PD1hi
Hu.CD11a	2.1558	0.433928	0.801007	3.8834e-205	16: CD4+ T Memory PD1hi
Hu.CD58	1.52656	0.296345	0.769158	2.72461e-164	16: CD4+ T Memory PD1hi
Hu.CD352	1.86443	0.310332	0.766807	1.69143e-161	16: CD4+ T Memory PD1hi
Hu.CD279	1.50871	0.402308	0.757835	6.36914e-151	16: CD4+ T Memory PD1hi
Hu.CD95	2.19569	1.27115	0.956831	0	17: CD4+ Treg CD39hi
Hu.CD39	1.02281	0.895384	0.924446	0	17: CD4+ Treg CD39hi
Hu.CD25	1.14822	0.756506	0.899259	0	17: CD4+ Treg CD39hi
Hu.CD194	0.829525	0.605026	0.860368	2.98169e-308	17: CD4+ Treg CD39hi
Hu.TIGIT	0.920928	0.398356	0.836246	9.76045e-251	17: CD4+ Treg CD39hi
Hu.CD58	1.60629	0.377583	0.83536	1.88401e-249	17: CD4+ Treg CD39hi
Hu.CD45RO	3.09503	1.06509	0.83477	1.23293e-248	17: CD4+ Treg CD39hi
HuMsRt.CD278	1.91806	0.613156	0.82196	4.33398e-230	17: CD4+ Treg CD39hi
Hu.CD11a	2.55532	0.84059	0.949015	0	18: CD4+ T Memory Cytotoxic
Hu.KLRG1	1.81633	1.31958	0.941572	0	18: CD4+ T Memory Cytotoxic
Hu.CD18	2.20744	0.794775	0.927214	0	18: CD4+ T Memory Cytotoxic
Hu.GPR56	0.992267	0.80859	0.925445	0	18: CD4+ T Memory Cytotoxic
Hu.CD244	0.976575	0.573026	0.870986	3.38007e-290	18: CD4+ T Memory Cytotoxic
Hu.CD11b	0.715892	0.426925	0.836514	7.15586e-241	18: CD4+ T Memory Cytotoxic
Hu.CD57	2.73552	1.51455	0.83168	3.94113e-232	18: CD4+ T Memory Cytotoxic
Hu.CD49d	1.6168	0.615136	0.80686	7.09031e-199	18: CD4+ T Memory Cytotoxic
Hu.CD352	1.93726	0.384124	0.806611	1.38244e-198	18: CD4+ T Memory Cytotoxic
Hu.CD2	2.98702	0.384701	0.789231	6.89165e-177	18: CD4+ T Memory Cytotoxic
Hu.CD29	2.20707	0.599755	0.763616	3.31446e-147	18: CD4+ T Memory Cytotoxic
Hu.CD45RO	2.81665	0.780188	0.750362	6.21501e-133	18: CD4+ T Memory Cytotoxic
Hu.CD82	3.52439	1.04692	0.877679	2.81091e-218	19: CD4+ T Memory ICOShi 2
HuMs.CD49f	3.20456	0.86206	0.790988	7.74793e-130	19: CD4+ T Memory ICOShi 2
Hu.CD99	2.3647	0.563234	0.782917	4.80845e-123	19: CD4+ T Memory ICOShi 2
Hu.CD45RO	2.8567	0.816636	0.759613	6.40434e-104	19: CD4+ T Memory ICOShi 2
Hu.CD194	0.552016	0.319765	0.753826	2.39657e-106	19: CD4+ T Memory ICOShi 2
Hu.CD45RA	3.51641	1.1893	0.778283	0	2: CD4+ T Naive 3
Hu.CD62L	2.68799	1.06233	0.765577	0	2: CD4+ T Naive 3
Hu.CD35	1.59785	1.24677	0.873439	8.15866e-149	20: CD4+ T Memory CD35hiCD73hi
Hu.CD73	1.23016	0.622716	0.769383	1.6718e-76	20: CD4+ T Memory CD35hiCD73hi
Hu.CD127	1.76677	0.371413	0.762273	8.2208e-73	20: CD4+ T Memory CD35hiCD73hi
HuMsRt.CD278	2.33058	1.01531	0.915127	1.86604e-37	22: CD4+ T Cycling
Hu.CD71	1.61242	1.15638	0.882258	3.31936e-32	22: CD4+ T Cycling
Hu.CD28	2.04303	0.390911	0.850216	2.6188e-27	22: CD4+ T Cycling
Hu.HLA.DR	0.813842	0.574371	0.83871	6.95777e-26	22: CD4+ T Cycling
Hu.CD38-HIT2	1.63605	0.873473	0.82032	5.11128e-23	22: CD4+ T Cycling
Hu.CD95	1.6919	0.743223	0.808094	2.24904e-21	22: CD4+ T Cycling
Hu.CD352	1.89306	0.333235	0.788132	7.861e-19	22: CD4+ T Cycling
Hu.CD45RO	2.93467	0.885029	0.772242	6.1969e-17	22: CD4+ T Cycling
Hu.HLA.ABC	0.819272	0.257015	0.76301	7.13633e-16	22: CD4+ T Cycling
Hu.CD45RA	3.50995	1.17441	0.774854	0	4: CD4+ T Naive 5
Hu.CD82	3.51208	1.09651	0.895599	0	5: CD4+ T Memory CD226hi
Hu.CD99	2.43693	0.674678	0.828571	0	5: CD4+ T Memory CD226hi
HuMs.CD44	1.90209	0.321013	0.808146	0	5: CD4+ T Memory CD226hi
Hu.CD95	1.57089	0.667257	0.805014	0	5: CD4+ T Memory CD226hi
HuMs.CD49f	3.17336	0.880261	0.796713	0	5: CD4+ T Memory CD226hi
Hu.CD58	1.51798	0.30277	0.78573	0	5: CD4+ T Memory CD226hi
Hu.CD45RO	2.87652	0.886943	0.780427	0	5: CD4+ T Memory CD226hi
Hu.CD194	0.573268	0.361799	0.77601	0	5: CD4+ T Memory CD226hi
Hu.CD224	1.9629	0.723776	0.754976	0	5: CD4+ T Memory CD226hi
Hu.CD29	2.14304	0.563534	0.752508	0	5: CD4+ T Memory CD226hi
Hu.CD226-11A8	1.50677	0.300939	0.752144	0	5: CD4+ T Memory CD226hi
Hu.CD45RO	2.88564	0.888287	0.784878	0	6: CD4+ T Memory ICOShi 1
HuMsRt.CD278	1.76727	0.479153	0.764115	0	6: CD4+ T Memory ICOShi 1
Hu.CD45RO	2.80418	0.798089	0.758693	0	7: CD4+ T Memory CXCR5hi
Hu.CD2	3.03347	0.442901	0.838869	0	8: CD4+ T Memory CCR6hi 1
Hu.CD29	2.36554	0.780425	0.818559	0	8: CD4+ T Memory CCR6hi 1
Hu.CD26	2.16017	0.699605	0.803802	0	8: CD4+ T Memory CCR6hi 1
Hu.CD161	1.19197	0.556871	0.795476	0	8: CD4+ T Memory CCR6hi 1
Hu.CD127	1.76858	0.386367	0.770292	0	8: CD4+ T Memory CCR6hi 1
Hu.CD95	1.50418	0.57902	0.769316	0	8: CD4+ T Memory CCR6hi 1
Hu.CD45RO	2.87508	0.860826	0.769242	0	8: CD4+ T Memory CCR6hi 1
HuMs.CD49f	3.0832	0.76161	0.761026	0	8: CD4+ T Memory CCR6hi 1
Hu.CD18	1.85575	0.446352	0.817968	0	9: CD4+ T Memory CXCR3hi
Hu.CD26	2.14001	0.677265	0.805977	0	9: CD4+ T Memory CXCR3hi
Hu.CD49d	1.63002	0.643189	0.804195	0	9: CD4+ T Memory CXCR3hi
Hu.CD99	2.39579	0.611814	0.802332	0	9: CD4+ T Memory CXCR3hi
Hu.CD2	2.97482	0.380898	0.798387	0	9: CD4+ T Memory CXCR3hi
Hu.CD224	2.014	0.755673	0.765855	0	9: CD4+ T Memory CXCR3hi
