## Supplementary material for "T cell dysregulation and remodeling in pediatric obesity and weight loss": hay_supplemental_tables: s30_prepost_cd4_unique_cluster_abundance.xlsx

### Sheet: Table S30
Table S30. Differential abundance analysis results across n=23 CD4+ T cell clusters from CITE-seq analysis of bariatric surgery participants
population	group1	group2	p.adj	p.signif	method	paired
0: CD4+ T Naive 1	Pre	Post	0.021	*	T-test	yes
1: CD4+ T Naive 2	Pre	Post	0.016	*	T-test	yes
2: CD4+ T Naive 3	Pre	Post	0.067	ns	T-test	yes
3: CD4+ T Naive 4	Pre	Post	0.022	*	T-test	yes
4: CD4+ T Naive 5	Pre	Post	0.8	ns	T-test	yes
5: CD4+ T Memory CD226hi	Pre	Post	0.25	ns	T-test	yes
6: CD4+ T Memory ICOShi 1	Pre	Post	0.013	*	T-test	yes
7: CD4+ T Memory CXCR5hi	Pre	Post	0.015	*	T-test	yes
8: CD4+ T Memory CCR6hi 1	Pre	Post	0.091	ns	T-test	yes
9: CD4+ T Memory CXCR3hi	Pre	Post	0.21	ns	T-test	yes
10: CD4+ Treg	Pre	Post	0.45	ns	T-test	yes
11: CD4+ T Naive SOX4hi	Pre	Post	0.043	*	T-test	yes
12: CD4+ T Memory CCR6hi 2	Pre	Post	0.19	ns	T-test	yes
13: CD4+ T Memory CD95hi	Pre	Post	0.035	*	T-test	yes
14: CD4+ T Memory CCL5hi	Pre	Post	0.025	*	T-test	yes
15: CD4+ T Naive 6	Pre	Post	0.71	ns	T-test	yes
16: CD4+ T Memory PD1hi	Pre	Post	0.72	ns	T-test	yes
17: CD4+ Treg CD39hi	Pre	Post	0.11	ns	T-test	yes
18: CD4+ T Memory Cytotoxic	Pre	Post	0.29	ns	T-test	yes
19: CD4+ T Memory ICOShi 2	Pre	Post	0.043	*	T-test	yes
20: CD4+ T Memory CD35hiCD73hi	Pre	Post	0.38	ns	T-test	yes
21: CD4+ T Naive STAT1hi	Pre	Post	0.41	ns	T-test	yes
22: CD4+ T Cycling	Pre	Post	0.87	ns	T-test	yes
