## Supplementary material for "T cell dysregulation and remodeling in pediatric obesity and weight loss": hay_supplemental_tables: S31_prepost_cd4_group_cluster_abundance.xlsx

### Sheet: Table S31
Table S31. Differential abundance analysis results across n=4 CD4+ T cell cluster groups CITE-seq analysis of bariatric surgery participants.
population	group1	group2	p.adj	p.signif	method	paired
CD4+ T Naive	Pre	Post	0.038	*	T-test	yes
CD4+ T Helper	Pre	Post	0.054	ns	T-test	yes
CD4+ T Cycling	Pre	Post	0.87	ns	T-test	yes
CD4+ Treg	Pre	Post	0.31	ns	T-test	yes
