## Supplementary material for "T cell dysregulation and remodeling in pediatric obesity and weight loss": hay_supplemental_tables: s32_prepost_cd4_deg_individual_clusters.xlsx

### Sheet: Sheet1
Table S32. DEGs between paired samples from bariatric surgery participants across n=23 unique CD4+ T cell clusters.
row	baseMean	log2FoldChange	lfcSE	stat	pvalue	padj	cluster_name
DUSP2	3626.08	0.980938	0.263655	3.72053	0.000198803	0.0135703	0: CD4+ T Naive 1
PDE4D	121.974	0.905483	0.212195	4.26722	1.97927e-05	0.00227034	0: CD4+ T Naive 1
SKIL	240.945	0.857767	0.17168	4.99632	5.84344e-07	0.000163118	0: CD4+ T Naive 1
CSRNP1	224.423	0.79383	0.158896	4.99592	5.85552e-07	0.000163118	0: CD4+ T Naive 1
ZFP36	3650.21	0.787502	0.113961	6.91025	4.8379e-12	9.43391e-09	0: CD4+ T Naive 1
SELENOK	365.969	0.768718	0.142988	5.37609	7.61209e-08	4.94786e-05	0: CD4+ T Naive 1
NR4A2	665.536	0.753395	0.119889	6.28409	3.29772e-10	3.21527e-07	0: CD4+ T Naive 1
GPR132	121.159	0.744138	0.212614	3.49995	0.000465351	0.0238798	0: CD4+ T Naive 1
IDI1	121.294	0.732873	0.197182	3.71673	0.000201815	0.0135703	0: CD4+ T Naive 1
FAM177A1	259.683	0.728455	0.172473	4.22358	2.40457e-05	0.00260495	0: CD4+ T Naive 1
KDM6B	231.632	0.654465	0.147752	4.42949	9.44564e-06	0.00163137	0: CD4+ T Naive 1
RNF125	244.519	0.622866	0.153341	4.06197	4.86605e-05	0.00465197	0: CD4+ T Naive 1
SERTAD1	270.499	0.609169	0.179829	3.38749	0.000705342	0.0312595	0: CD4+ T Naive 1
TUBB4B	175.17	0.599525	0.180807	3.31583	0.000913714	0.0363621	0: CD4+ T Naive 1
ZFAND5	162.362	0.598172	0.174898	3.42013	0.000625921	0.0283848	0: CD4+ T Naive 1
NXT1	188.427	0.595253	0.169416	3.51355	0.000442159	0.023303	0: CD4+ T Naive 1
ZNF331	598.191	0.587301	0.111984	5.2445	1.56706e-07	6.11155e-05	0: CD4+ T Naive 1
IER5	149.815	0.586929	0.182654	3.21333	0.00131204	0.0492016	0: CD4+ T Naive 1
UBE2S	188.093	0.586897	0.168379	3.48556	0.00049111	0.0245514	0: CD4+ T Naive 1
CNOT6L	182.87	0.580496	0.172964	3.35617	0.000790287	0.0342458	0: CD4+ T Naive 1
SNX9	220.783	0.568782	0.155359	3.66109	0.000251145	0.0153042	0: CD4+ T Naive 1
NFKBIA	1738.36	0.549821	0.118951	4.62225	3.79606e-06	0.000822479	0: CD4+ T Naive 1
CYCS	423.56	0.547764	0.148489	3.68891	0.000225213	0.0143378	0: CD4+ T Naive 1
CCNH	472.052	0.544239	0.127361	4.2732	1.9269e-05	0.00227034	0: CD4+ T Naive 1
YPEL5	934.41	0.528411	0.120098	4.39981	1.08343e-05	0.00163137	0: CD4+ T Naive 1
PDCD4	413.068	0.514566	0.155012	3.31953	0.000901699	0.0363621	0: CD4+ T Naive 1
PPP1R15A	1165.78	0.511374	0.111198	4.59876	4.25007e-06	0.000828764	0: CD4+ T Naive 1
RBM38	421.463	0.504706	0.127851	3.9476	7.8939e-05	0.00669265	0: CD4+ T Naive 1
LINC-PINT	382.953	0.502551	0.120311	4.17711	2.95238e-05	0.00303007	0: CD4+ T Naive 1
JUN	5082.2	0.499243	0.113908	4.38287	1.17124e-05	0.00163137	0: CD4+ T Naive 1
BCL2	229.184	0.492659	0.147269	3.3453	0.000821934	0.0348429	0: CD4+ T Naive 1
JUND	5475.63	0.489994	0.0930323	5.26692	1.38729e-07	6.11155e-05	0: CD4+ T Naive 1
NFKBIZ	370.799	0.484883	0.137888	3.5165	0.000437269	0.023303	0: CD4+ T Naive 1
NSMCE3	375.376	0.474665	0.125105	3.79413	0.000148161	0.0111121	0: CD4+ T Naive 1
EGR1	3180.39	0.470722	0.123454	3.81295	0.000137318	0.0107108	0: CD4+ T Naive 1
NFKB1	287.214	0.469709	0.145678	3.22429	0.00126285	0.0492016	0: CD4+ T Naive 1
FOSB	1162.48	0.466735	0.106985	4.36262	1.28511e-05	0.00167065	0: CD4+ T Naive 1
SRGN	736.444	0.463718	0.133519	3.47306	0.000514558	0.0245514	0: CD4+ T Naive 1
IRF2BP2	436.867	0.462835	0.12258	3.77579	0.0001595	0.0115194	0: CD4+ T Naive 1
BTG2	1287.7	0.423786	0.104505	4.05517	5.00981e-05	0.00465197	0: CD4+ T Naive 1
JUNB	15280	0.363478	0.0826805	4.39618	1.10172e-05	0.00163137	0: CD4+ T Naive 1
IER2	3822.17	0.355217	0.0963731	3.68586	0.000227935	0.0143378	0: CD4+ T Naive 1
FTH1	5697.32	0.341454	0.096941	3.52228	0.000427844	0.023303	0: CD4+ T Naive 1
DUSP1	4331.71	0.33596	0.0834423	4.02626	5.66722e-05	0.00502322	0: CD4+ T Naive 1
PABPC1	3432.82	0.317546	0.0881695	3.60154	0.000316342	0.0181431	0: CD4+ T Naive 1
UBC	2455.51	0.29064	0.0904181	3.2144	0.00130718	0.0492016	0: CD4+ T Naive 1
TAGAP	317.49	-0.486318	0.134452	-3.61704	0.000297988	0.0176084	0: CD4+ T Naive 1
GIMAP1	285.661	-0.495816	0.12975	-3.82132	0.000132741	0.0107108	0: CD4+ T Naive 1
GIMAP4	209.561	-0.512486	0.148867	-3.44258	0.000576196	0.026752	0: CD4+ T Naive 1
LDLRAP1	180.012	-0.55046	0.158533	-3.4722	0.000516209	0.0245514	0: CD4+ T Naive 1
CITED2	437.686	-0.613401	0.130704	-4.69307	2.69137e-06	0.000656022	0: CD4+ T Naive 1
NHERF1	156.624	-0.686029	0.205798	-3.33351	0.000857571	0.0355801	0: CD4+ T Naive 1
NR4A1	742.708	1.39891	0.402724	3.47362	0.000513487	0.0250351	1: CD4+ T Naive 2
ELL2	135.707	1.19665	0.228394	5.23943	1.61076e-07	4.81014e-05	1: CD4+ T Naive 2
GADD45A	144.798	1.15977	0.231474	5.01038	5.43224e-07	0.000129776	1: CD4+ T Naive 2
DUSP2	3715.45	0.971214	0.23197	4.1868	2.82915e-05	0.00250327	1: CD4+ T Naive 2
SKIL	337.919	0.962803	0.155824	6.1788	6.45894e-10	7.7152e-07	1: CD4+ T Naive 2
CSRNP1	283.819	0.938543	0.159174	5.89635	3.71624e-09	2.21953e-06	1: CD4+ T Naive 2
CDK6	148.964	0.921639	0.186832	4.93298	8.09839e-07	0.000161225	1: CD4+ T Naive 2
ZFP36	3854.42	0.91119	0.123154	7.39881	1.37414e-13	3.28282e-10	1: CD4+ T Naive 2
KDM6B	292.906	0.855316	0.155995	5.48297	4.18246e-08	1.66532e-05	1: CD4+ T Naive 2
RELB	180.696	0.832238	0.209945	3.96407	7.36825e-05	0.00533416	1: CD4+ T Naive 2
TUBB4B	181.795	0.824822	0.199169	4.14132	3.45309e-05	0.00294622	1: CD4+ T Naive 2
SCML1	113.21	0.810693	0.209019	3.87855	0.000105079	0.0067847	1: CD4+ T Naive 2
IDI1	201.804	0.7834	0.17245	4.54277	5.55209e-06	0.00063331	1: CD4+ T Naive 2
BIRC2	151.075	0.766721	0.209116	3.66649	0.000245907	0.0133516	1: CD4+ T Naive 2
ZEB1	294.325	0.74719	0.147454	5.06726	4.03581e-07	0.000107128	1: CD4+ T Naive 2
ARL4A	184.227	0.7225	0.180723	3.99783	6.39268e-05	0.00477254	1: CD4+ T Naive 2
SERTAD1	253.042	0.710161	0.175709	4.04169	5.30665e-05	0.00422586	1: CD4+ T Naive 2
PPP1R15B	125.811	0.702748	0.198475	3.54074	0.000399002	0.0202812	1: CD4+ T Naive 2
PDE4D	216.088	0.692424	0.160751	4.30744	1.65152e-05	0.0017928	1: CD4+ T Naive 2
RNF125	396.258	0.674746	0.158313	4.26211	2.02507e-05	0.00201579	1: CD4+ T Naive 2
RFTN1	156.486	0.630204	0.193092	3.26375	0.00109948	0.0452871	1: CD4+ T Naive 2
CHD1	324.336	0.623029	0.134322	4.63831	3.51278e-06	0.000441686	1: CD4+ T Naive 2
CCNH	606.678	0.618532	0.125115	4.9437	7.66551e-07	0.000161225	1: CD4+ T Naive 2
JUN	3766.69	0.615016	0.108077	5.69052	1.26651e-08	6.05138e-06	1: CD4+ T Naive 2
ZNF331	904.428	0.610658	0.126769	4.81708	1.45671e-06	0.000248578	1: CD4+ T Naive 2
SELENOK	441.789	0.606303	0.142801	4.2458	2.17817e-05	0.00208146	1: CD4+ T Naive 2
NFKBIA	1776.24	0.595283	0.125946	4.72649	2.28432e-06	0.000363816	1: CD4+ T Naive 2
DDX21	429.055	0.582279	0.159705	3.64596	0.000266396	0.0141427	1: CD4+ T Naive 2
PDCD4	603.366	0.57679	0.151367	3.81055	0.000138659	0.0082814	1: CD4+ T Naive 2
FOSB	1055.67	0.575818	0.117388	4.90525	9.33107e-07	0.000171476	1: CD4+ T Naive 2
GSPT1	305.286	0.574936	0.149696	3.84069	0.000122688	0.00758644	1: CD4+ T Naive 2
TBC1D22A-DT	186.422	0.562945	0.165036	3.41105	0.000647134	0.0303138	1: CD4+ T Naive 2
NSMCE3	410.074	0.560904	0.133377	4.20542	2.60603e-05	0.00239454	1: CD4+ T Naive 2
NFKB1	466.388	0.557178	0.141196	3.94613	7.94235e-05	0.00552872	1: CD4+ T Naive 2
TSPYL1	257.585	0.543893	0.151948	3.57947	0.000344287	0.0178804	1: CD4+ T Naive 2
PPP1R15A	1287.35	0.543561	0.115731	4.69677	2.64303e-06	0.000394638	1: CD4+ T Naive 2
CYCS	457.746	0.534869	0.157359	3.39904	0.000676235	0.0310678	1: CD4+ T Naive 2
NUP58	214.428	0.525596	0.156585	3.35661	0.000789032	0.0342727	1: CD4+ T Naive 2
JUND	5137.54	0.522529	0.0989039	5.28321	1.26943e-07	4.33238e-05	1: CD4+ T Naive 2
PDE3B	551.28	0.516572	0.131062	3.94143	8.09985e-05	0.00552872	1: CD4+ T Naive 2
RASA3	446.622	0.51657	0.125684	4.11007	3.95537e-05	0.00325841	1: CD4+ T Naive 2
RBM38	417.619	0.515806	0.136177	3.78777	0.000152008	0.00885725	1: CD4+ T Naive 2
LINC-PINT	696.064	0.514884	0.110697	4.65129	3.29858e-06	0.000441686	1: CD4+ T Naive 2
BCL2	376.741	0.511501	0.131326	3.89491	9.82363e-05	0.00651907	1: CD4+ T Naive 2
MAP3K2	212.55	0.500952	0.153485	3.26384	0.00109911	0.0452871	1: CD4+ T Naive 2
MAPK1IP1L	348.245	0.489122	0.143392	3.41108	0.000647058	0.0303138	1: CD4+ T Naive 2
CREM	329.977	0.48706	0.150259	3.24148	0.00118912	0.0473468	1: CD4+ T Naive 2
IER2	3032.54	0.456946	0.1006	4.5422	5.56698e-06	0.00063331	1: CD4+ T Naive 2
JUNB	14455.1	0.441408	0.095002	4.64631	3.37932e-06	0.000441686	1: CD4+ T Naive 2
YPEL5	1252.38	0.435147	0.113367	3.83838	0.000123847	0.00758644	1: CD4+ T Naive 2
SRSF2	621.274	0.434691	0.128309	3.38784	0.000704455	0.0317536	1: CD4+ T Naive 2
BTG2	1471.71	0.429266	0.114013	3.76507	0.000166502	0.00947078	1: CD4+ T Naive 2
HOOK2	316.68	0.424476	0.130806	3.24508	0.00117417	0.0473468	1: CD4+ T Naive 2
GIMAP1	258.017	-0.495661	0.147246	-3.3662	0.000762104	0.033716	1: CD4+ T Naive 2
ENSG00000268027	260.52	-0.541994	0.144334	-3.75513	0.000173252	0.00962556	1: CD4+ T Naive 2
TRBV7-2	297.081	-0.577892	0.14392	-4.01538	5.93511e-05	0.00457387	1: CD4+ T Naive 2
DENND2D	163.993	-0.590076	0.179224	-3.29239	0.000993393	0.0423789	1: CD4+ T Naive 2
TAGAP	401.169	-0.59517	0.138487	-4.29767	1.72601e-05	0.0017928	1: CD4+ T Naive 2
NHERF1	162.64	-0.666281	0.189018	-3.52495	0.000423558	0.0210808	1: CD4+ T Naive 2
ARRDC3	114.96	-1.21932	0.199657	-6.10707	1.01474e-09	8.08074e-07	1: CD4+ T Naive 2
NR4A1	100.682	0.93705	0.21716	4.31502	1.59588e-05	0.00726124	10: CD4+ Treg
ZFP36	1103.62	0.76729	0.167849	4.57132	4.8466e-06	0.00330781	10: CD4+ Treg
ZNF331	161.416	0.751493	0.168543	4.45876	8.24364e-06	0.00450103	10: CD4+ Treg
DUSP2	680.261	0.670023	0.106354	6.29993	2.97775e-10	4.06463e-07	10: CD4+ Treg
NR4A2	219.167	0.583043	0.142409	4.09415	4.23712e-05	0.0165248	10: CD4+ Treg
YPEL5	277.408	0.518508	0.129221	4.01256	6.00629e-05	0.0203202	10: CD4+ Treg
JUNB	3508.89	0.515866	0.0728026	7.08582	1.38224e-12	3.77352e-09	10: CD4+ Treg
PPP1R15A	346.401	0.482297	0.120976	3.98673	6.69898e-05	0.0203202	10: CD4+ Treg
JUND	1799.76	0.39384	0.0749855	5.25221	1.50282e-07	0.000136756	10: CD4+ Treg
GADD45A	45.1395	1.52705	0.325229	4.69531	2.66206e-06	0.00069805	11: CD4+ T Naive SOX4hi
DUSP2	862.166	0.969857	0.264876	3.66156	0.000250687	0.0369763	11: CD4+ T Naive SOX4hi
PIM3	74.9029	0.911759	0.252121	3.61635	0.000298783	0.0391738	11: CD4+ T Naive SOX4hi
ZFP36	813.277	0.90364	0.114545	7.88892	3.04801e-15	7.19331e-12	11: CD4+ T Naive SOX4hi
NFKBIA	556.396	0.764075	0.124829	6.12095	9.30172e-10	5.48801e-07	11: CD4+ T Naive SOX4hi
SKIL	87.5325	0.760343	0.213624	3.55926	0.000371899	0.0461938	11: CD4+ T Naive SOX4hi
NR4A2	189.171	0.747863	0.178317	4.19401	2.74069e-05	0.00539002	11: CD4+ T Naive SOX4hi
ZNF331	191.75	0.677583	0.171555	3.94966	7.82608e-05	0.0131925	11: CD4+ T Naive SOX4hi
FOSB	267.121	0.664345	0.141067	4.70944	2.48401e-06	0.00069805	11: CD4+ T Naive SOX4hi
PPP1R15A	322.478	0.65314	0.141565	4.61371	3.95536e-06	0.000933464	11: CD4+ T Naive SOX4hi
BTG2	378.832	0.637088	0.114031	5.58698	2.31048e-08	9.08788e-06	11: CD4+ T Naive SOX4hi
JUND	1377.05	0.607794	0.083918	7.24271	4.39806e-13	5.18971e-10	11: CD4+ T Naive SOX4hi
JUNB	3994.32	0.585848	0.0823979	7.10998	1.16059e-12	9.12996e-10	11: CD4+ T Naive SOX4hi
EGR1	733.549	0.578819	0.115322	5.01913	5.19059e-07	0.000174997	11: CD4+ T Naive SOX4hi
YPEL5	304.785	0.533906	0.147213	3.62677	0.000286987	0.0391738	11: CD4+ T Naive SOX4hi
IER2	1138.67	0.463129	0.0828549	5.58964	2.27542e-08	9.08788e-06	11: CD4+ T Naive SOX4hi
DUSP1	976.428	0.433487	0.0983657	4.40689	1.04865e-05	0.00224982	11: CD4+ T Naive SOX4hi
FTH1	1925.92	0.368722	0.0890946	4.13854	3.49517e-05	0.00634508	11: CD4+ T Naive SOX4hi
UCP2	302.724	-0.513027	0.130787	-3.92262	8.75926e-05	0.0137812	11: CD4+ T Naive SOX4hi
CDKN1A	253.386	1.30768	0.334579	3.90843	9.28992e-05	0.0284005	12: CD4+ T Memory CCR6hi 2
SKIL	86.2374	0.872422	0.240107	3.63347	0.000279636	0.0348406	12: CD4+ T Memory CCR6hi 2
SERTAD1	132.853	0.848441	0.206147	4.11571	3.8599e-05	0.0217698	12: CD4+ T Memory CCR6hi 2
BHLHE40	134.322	0.76663	0.209884	3.65264	0.00025956	0.0348406	12: CD4+ T Memory CCR6hi 2
TAMALIN	107.84	0.737114	0.211578	3.48388	0.000494193	0.0348406	12: CD4+ T Memory CCR6hi 2
ZNF331	166.862	0.630913	0.180277	3.4997	0.000465788	0.0348406	12: CD4+ T Memory CCR6hi 2
TUBB4B	193.545	0.552668	0.155619	3.55142	0.000383158	0.0348406	12: CD4+ T Memory CCR6hi 2
NFKB1	228.95	0.550015	0.149851	3.67042	0.000242155	0.0348406	12: CD4+ T Memory CCR6hi 2
LMNA	312.59	0.549402	0.15663	3.50765	0.00045209	0.0348406	12: CD4+ T Memory CCR6hi 2
NR4A2	392.979	0.53177	0.140334	3.78931	0.000151066	0.0284005	12: CD4+ T Memory CCR6hi 2
RGCC	466.149	0.476668	0.136293	3.49737	0.000469864	0.0348406	12: CD4+ T Memory CCR6hi 2
DUSP2	2026.7	0.443269	0.102761	4.31357	1.60637e-05	0.0181199	12: CD4+ T Memory CCR6hi 2
ENSG00000289901	492.092	0.433196	0.113212	3.82642	0.000130018	0.0284005	12: CD4+ T Memory CCR6hi 2
IL7R	846.783	-0.388443	0.10008	-3.88131	0.000103894	0.0284005	12: CD4+ T Memory CCR6hi 2
PSMB9	171.945	-0.555288	0.15805	-3.51336	0.000442476	0.0348406	12: CD4+ T Memory CCR6hi 2
TNF	98.5223	-0.719535	0.205527	-3.50092	0.000463648	0.0348406	12: CD4+ T Memory CCR6hi 2
ZFP36	867.713	0.994395	0.22205	4.47825	7.52559e-06	0.0232601	13: CD4+ T Memory CD95hi
DUSP2	291.06	0.965423	0.164014	5.88622	3.95117e-09	6.10614e-05	13: CD4+ T Memory CD95hi
JUN	555.413	0.690348	0.132434	5.21277	1.8604e-07	0.00143753	13: CD4+ T Memory CD95hi
JUNB	2051.42	0.36869	0.0812848	4.53578	5.73904e-06	0.0232601	13: CD4+ T Memory CD95hi
TRBV9	29.3993	-1.91996	0.425599	-4.51119	6.44652e-06	0.0232601	13: CD4+ T Memory CD95hi
CDKN1A	94.5638	1.88962	0.51091	3.69854	0.000216839	0.0239472	14: CD4+ T Memory CCL5hi
PIM3	115.675	1.05405	0.210253	5.01324	5.35208e-07	0.000401571	14: CD4+ T Memory CCL5hi
CSRNP1	112.937	0.927769	0.194241	4.77637	1.78486e-06	0.000788463	14: CD4+ T Memory CCL5hi
SKIL	110.03	0.855757	0.199458	4.29042	1.78332e-05	0.00393891	14: CD4+ T Memory CCL5hi
RNF125	118.107	0.821815	0.179244	4.58489	4.54234e-06	0.00160526	14: CD4+ T Memory CCL5hi
DUSP2	923.592	0.813872	0.200449	4.06025	4.90194e-05	0.0078743	14: CD4+ T Memory CCL5hi
TRBV5-1	106.455	0.76582	0.20451	3.74465	0.000180646	0.0225867	14: CD4+ T Memory CCL5hi
FAM177A1	121.469	0.751972	0.19543	3.84777	0.000119196	0.0175517	14: CD4+ T Memory CCL5hi
RBM38	175.017	0.748257	0.166541	4.49294	7.02454e-06	0.00189911	14: CD4+ T Memory CCL5hi
NR4A2	331.813	0.566322	0.134502	4.21051	2.54793e-05	0.00500244	14: CD4+ T Memory CCL5hi
PPP1R15A	359.748	0.539352	0.120436	4.47832	7.52337e-06	0.00189911	14: CD4+ T Memory CCL5hi
NFKBIA	952.196	0.4716	0.0875552	5.38631	7.1918e-08	0.000127079	14: CD4+ T Memory CCL5hi
JUND	1351.02	0.428523	0.0862831	4.96648	6.81784e-07	0.000401571	14: CD4+ T Memory CCL5hi
SRGN	592.778	0.385566	0.103378	3.72966	0.000191738	0.0225867	14: CD4+ T Memory CCL5hi
FTH1	2793.51	0.330264	0.0873998	3.77878	0.000157599	0.0214214	14: CD4+ T Memory CCL5hi
IL7R	814.143	-0.404474	0.0971209	-4.16465	3.11835e-05	0.00551013	14: CD4+ T Memory CCL5hi
DUSP2	79.1674	1.22143	0.251344	4.85961	1.17619e-06	0.0085444	15: CD4+ T Naive 6
JUNB	984.831	0.663536	0.0815322	8.13833	4.00754e-16	5.82256e-12	15: CD4+ T Naive 6
NR4A1	103.75	0.753159	0.21941	3.43266	0.000597701	0.0490779	17: CD4+ Treg CD39hi
ZFP36	1103.41	0.699911	0.104976	6.66734	2.60485e-11	1.92499e-08	17: CD4+ Treg CD39hi
LMNA	149.24	0.66297	0.183918	3.60471	0.000312505	0.0329916	17: CD4+ Treg CD39hi
RGCC	244.637	0.569695	0.161147	3.53524	0.0004074	0.0376336	17: CD4+ Treg CD39hi
DUSP2	914.269	0.557841	0.105342	5.29552	1.18677e-07	4.38512e-05	17: CD4+ Treg CD39hi
SRGN	446.959	0.494852	0.127715	3.87465	0.000106779	0.0197274	17: CD4+ Treg CD39hi
FTH1	1683.77	0.372807	0.0848269	4.39492	1.10813e-05	0.00272969	17: CD4+ Treg CD39hi
JUND	1215.04	0.315928	0.0829377	3.80922	0.000139406	0.0206042	17: CD4+ Treg CD39hi
JUNB	2485.84	0.249277	0.0687704	3.62477	0.000289217	0.0329916	17: CD4+ Treg CD39hi
FTH1	1417.05	0.504956	0.102025	4.94935	7.44611e-07	0.0108803	19: CD4+ T Memory ICOShi 2
DUSP2	501.806	1.62193	0.345036	4.70076	2.59193e-06	0.000579112	2: CD4+ T Naive 3
NR4A1	133.407	1.14309	0.201748	5.66591	1.46243e-08	4.57449e-06	2: CD4+ T Naive 3
ZFP36	693.998	1.12283	0.202695	5.53949	3.03346e-08	7.90723e-06	2: CD4+ T Naive 3
PPP1R15A	398.941	0.909709	0.121526	7.4857	7.11651e-14	3.71007e-11	2: CD4+ T Naive 3
FAM177A1	142.776	0.860067	0.196123	4.38535	1.15797e-05	0.00129362	2: CD4+ T Naive 3
JUN	1089.87	0.798102	0.108793	7.33597	2.20128e-13	8.60702e-11	2: CD4+ T Naive 3
BCL2	126.559	0.747159	0.197003	3.79263	0.000149063	0.0116567	2: CD4+ T Naive 3
NR4A2	200.457	0.724582	0.157687	4.59508	4.32584e-06	0.000837249	2: CD4+ T Naive 3
RNF125	164.013	0.671154	0.170978	3.92538	8.65915e-05	0.00752384	2: CD4+ T Naive 3
IER2	972.519	0.656613	0.179367	3.66073	0.000251501	0.0187308	2: CD4+ T Naive 3
JUND	1846.84	0.653284	0.079322	8.23586	1.7828e-16	1.39415e-13	2: CD4+ T Naive 3
RBM38	315.536	0.631	0.143118	4.40894	1.03877e-05	0.00124972	2: CD4+ T Naive 3
JUNB	5171.29	0.627517	0.0721403	8.69856	3.36123e-18	5.25696e-15	2: CD4+ T Naive 3
SELENOK	193.092	0.592269	0.151427	3.91125	9.18178e-05	0.00755805	2: CD4+ T Naive 3
YPEL5	533.738	0.568967	0.125035	4.55045	5.35325e-06	0.000837249	2: CD4+ T Naive 3
FOSB	322.685	0.526306	0.12803	4.1108	3.94299e-05	0.00385427	2: CD4+ T Naive 3
BTG2	473.463	0.481203	0.112845	4.26429	2.00543e-05	0.002091	2: CD4+ T Naive 3
DUSP1	1481.16	0.435275	0.0955751	4.55428	5.25665e-06	0.000837249	2: CD4+ T Naive 3
SRGN	423.002	0.43116	0.126352	3.41237	0.00064401	0.0457833	2: CD4+ T Naive 3
LEPROTL1	988.606	0.404012	0.0991758	4.07369	4.62732e-05	0.00425713	2: CD4+ T Naive 3
FTH1	3608.24	0.366395	0.0810118	4.52274	6.10444e-06	0.000867941	2: CD4+ T Naive 3
TRBV30	110.81	-1.00621	0.224627	-4.47948	7.48241e-06	0.000975207	2: CD4+ T Naive 3
TRBV12-3	7.75051	6.02113	1.24528	4.83515	1.33042e-06	0.00552967	20: CD4+ T Memory CD35hiCD73hi
NR4A2	132.501	0.938035	0.205037	4.57496	4.7631e-06	0.0148478	20: CD4+ T Memory CD35hiCD73hi
ZFP36	601.064	0.852637	0.116527	7.3171	2.53381e-13	3.15941e-09	20: CD4+ T Memory CD35hiCD73hi
JUND	590.673	0.589327	0.103492	5.69443	1.23782e-08	7.71721e-05	20: CD4+ T Memory CD35hiCD73hi
DUSP2	50.6389	1.90827	0.399881	4.7721	1.82315e-06	0.010124	21: CD4+ T Naive STAT1hi
ZFP36	53.6643	1.52878	0.304988	5.01259	5.37024e-07	0.00596419	21: CD4+ T Naive STAT1hi
DUSP2	551.354	1.52711	0.118731	12.862	7.3643e-38	9.16119e-35	3: CD4+ T Naive 4
SKIL	153.986	0.955533	0.170401	5.60756	2.05197e-08	5.1053e-06	3: CD4+ T Naive 4
ZFP36	832.097	0.905242	0.235027	3.85164	0.000117327	0.0085856	3: CD4+ T Naive 4
NR4A1	157.993	0.863515	0.197752	4.36665	1.26169e-05	0.00130795	3: CD4+ T Naive 4
KDM6B	158.944	0.773694	0.164732	4.69667	2.64437e-06	0.000365511	3: CD4+ T Naive 4
AREG	202.715	0.731143	0.186491	3.92054	8.83511e-05	0.0068693	3: CD4+ T Naive 4
FAM177A1	148.122	0.672827	0.199626	3.37044	0.000750488	0.0345781	3: CD4+ T Naive 4
NR4A2	242.688	0.657216	0.138369	4.74973	2.0369e-06	0.000316738	3: CD4+ T Naive 4
PPP1R15A	445.523	0.558865	0.120659	4.63179	3.62526e-06	0.000450982	3: CD4+ T Naive 4
BCL2	184.189	0.54569	0.156164	3.49433	0.00047525	0.0257048	3: CD4+ T Naive 4
JUNB	5584.97	0.541855	0.0646606	8.37999	5.29311e-17	3.29231e-14	3: CD4+ T Naive 4
PDCD4	286.419	0.528131	0.134685	3.92124	8.80956e-05	0.0068693	3: CD4+ T Naive 4
KLF3	259.502	0.521133	0.139989	3.72268	0.000197119	0.0122608	3: CD4+ T Naive 4
NFKB1	155.224	0.515338	0.159398	3.23303	0.00122485	0.0461732	3: CD4+ T Naive 4
RNF125	167.136	0.512622	0.159561	3.2127	0.00131495	0.0481115	3: CD4+ T Naive 4
SSH2	274.052	0.505223	0.150617	3.35436	0.000795502	0.035343	3: CD4+ T Naive 4
JUND	2409.1	0.494951	0.071314	6.94045	3.90865e-12	1.62079e-09	3: CD4+ T Naive 4
IER2	1331.14	0.492395	0.0831719	5.92021	3.21532e-09	9.99965e-07	3: CD4+ T Naive 4
NFKBIA	792.165	0.479815	0.0965952	4.96727	6.79006e-07	0.000120669	3: CD4+ T Naive 4
RASA3	281.71	0.479536	0.126696	3.78495	0.000153742	0.0100661	3: CD4+ T Naive 4
JUN	2248.81	0.472564	0.0861668	5.48429	4.15142e-08	8.60728e-06	3: CD4+ T Naive 4
RBM38	314.286	0.46511	0.136848	3.39872	0.000677012	0.0323924	3: CD4+ T Naive 4
BTG2	679.76	0.423527	0.0927899	4.56437	5.00996e-06	0.000566581	3: CD4+ T Naive 4
RBM3	596.312	0.37721	0.0985439	3.82784	0.000129275	0.0089343	3: CD4+ T Naive 4
YPEL5	593.924	0.346016	0.104749	3.30329	0.000955565	0.0401513	3: CD4+ T Naive 4
SF1	627.595	0.315149	0.0955117	3.29958	0.00096828	0.0401513	3: CD4+ T Naive 4
FTH1	3479.17	0.297873	0.0721658	4.12763	3.66525e-05	0.00325683	3: CD4+ T Naive 4
LEPROTL1	929.54	0.29644	0.0864551	3.42883	0.000606184	0.0314206	3: CD4+ T Naive 4
EIF1	4276.36	0.244018	0.0671425	3.63434	0.000278697	0.0165095	3: CD4+ T Naive 4
PNRC1	1882.48	0.24101	0.0705748	3.41496	0.000637919	0.0317429	3: CD4+ T Naive 4
PABPC1	2330.99	0.225803	0.0695847	3.24501	0.00117448	0.0456577	3: CD4+ T Naive 4
RPL10A	4820.91	0.193424	0.0593929	3.25669	0.00112721	0.0452337	3: CD4+ T Naive 4
KLF6	559.76	-0.44759	0.103053	-4.34329	1.40365e-05	0.00134318	3: CD4+ T Naive 4
CITED2	328.979	-0.521789	0.14833	-3.51776	0.000435199	0.0246085	3: CD4+ T Naive 4
DUSP2	1061.95	1.89445	0.444597	4.26105	2.03469e-05	0.00158299	4: CD4+ T Naive 5
NR4A1	220.316	1.43567	0.189929	7.559	4.06192e-14	1.05339e-11	4: CD4+ T Naive 5
ZFP36	1153.85	1.32899	0.0919773	14.4491	2.54081e-47	3.95349e-44	4: CD4+ T Naive 5
SKIL	148.226	1.06252	0.171005	6.21335	5.18652e-10	8.96692e-08	4: CD4+ T Naive 5
JUN	1419.26	1.03545	0.0780673	13.2636	3.76337e-40	2.9279e-37	4: CD4+ T Naive 5
NR4A2	248.871	0.896343	0.163984	5.46602	4.60244e-08	6.38183e-06	4: CD4+ T Naive 5
FAM177A1	152.687	0.870644	0.195365	4.45649	8.33115e-06	0.000720182	4: CD4+ T Naive 5
PPP1R15A	502.092	0.862012	0.121676	7.08447	1.3958e-12	2.71483e-10	4: CD4+ T Naive 5
SELENOK	201.117	0.825035	0.151268	5.45412	4.92172e-08	6.38183e-06	4: CD4+ T Naive 5
IER2	1344.62	0.790303	0.092319	8.56057	1.12314e-17	3.49521e-15	4: CD4+ T Naive 5
MYADM	226.348	0.789337	0.167155	4.72219	2.33323e-06	0.000226907	4: CD4+ T Naive 5
CDK6	190.129	0.78741	0.159744	4.9292	8.25677e-07	8.56503e-05	4: CD4+ T Naive 5
JUNB	6212.98	0.759629	0.0709929	10.7001	1.0171e-26	5.27536e-24	4: CD4+ T Naive 5
JUND	2220.07	0.741903	0.0782124	9.48575	2.40654e-21	9.36143e-19	4: CD4+ T Naive 5
NFKBIZ	170.584	0.739532	0.188735	3.91836	8.91549e-05	0.004753	4: CD4+ T Naive 5
KDM6B	104.59	0.702206	0.204774	3.42917	0.000605422	0.0177743	4: CD4+ T Naive 5
NFKBIA	746.065	0.700761	0.201466	3.47831	0.000504584	0.01636	4: CD4+ T Naive 5
NFKB1	175.135	0.686523	0.16722	4.1055	4.03441e-05	0.00272936	4: CD4+ T Naive 5
NSMCE3	183.281	0.639243	0.152185	4.20044	2.66397e-05	0.00197387	4: CD4+ T Naive 5
RNF125	180.093	0.632099	0.168607	3.74896	0.000177569	0.00789423	4: CD4+ T Naive 5
SNHG9	129.821	0.627657	0.1813	3.46198	0.000536222	0.01636	4: CD4+ T Naive 5
CYCS	180.469	0.613775	0.155915	3.9366	8.26448e-05	0.00464993	4: CD4+ T Naive 5
FOSB	405.027	0.588556	0.111638	5.272	1.34943e-07	1.61517e-05	4: CD4+ T Naive 5
DUSP1	1804.27	0.576678	0.0802699	7.18424	6.75822e-13	1.50226e-10	4: CD4+ T Naive 5
YPEL5	557.714	0.576399	0.112717	5.11369	3.15921e-07	3.51124e-05	4: CD4+ T Naive 5
CCNY	130.026	0.571162	0.176804	3.23048	0.00123583	0.0291356	4: CD4+ T Naive 5
BTG2	605.514	0.569113	0.100818	5.64497	1.65207e-08	2.57063e-06	4: CD4+ T Naive 5
MAPK1IP1L	191.454	0.562583	0.16154	3.48263	0.000496513	0.01636	4: CD4+ T Naive 5
TBC1D22A-DT	120.383	0.551744	0.184839	2.98499	0.00283585	0.0464442	4: CD4+ T Naive 5
BCL2	416.684	0.544747	0.117838	4.62283	3.78539e-06	0.000346475	4: CD4+ T Naive 5
CCNH	232.994	0.527266	0.143579	3.6723	0.000240373	0.00984264	4: CD4+ T Naive 5
CHD1	139.084	0.522693	0.174793	2.99036	0.00278647	0.0464442	4: CD4+ T Naive 5
SNHG3	180.369	0.503658	0.153397	3.28337	0.00102574	0.0253342	4: CD4+ T Naive 5
OSER1	163.36	0.499959	0.167525	2.98437	0.00284159	0.0464442	4: CD4+ T Naive 5
LINC-PINT	285.813	0.499901	0.130897	3.81905	0.000133966	0.00631669	4: CD4+ T Naive 5
G3BP2	239.632	0.46439	0.145623	3.18899	0.00142769	0.0317355	4: CD4+ T Naive 5
RBM38	284.333	0.454885	0.127976	3.55445	0.000378766	0.0133945	4: CD4+ T Naive 5
SBDS	300.131	0.444146	0.126517	3.51056	0.000447161	0.0154618	4: CD4+ T Naive 5
ZNF331	332.011	0.435624	0.13178	3.3057	0.000947411	0.023777	4: CD4+ T Naive 5
BCAS2	203.586	0.435419	0.14618	2.97864	0.0028953	0.0464442	4: CD4+ T Naive 5
SDCBP	224.584	0.423789	0.142134	2.98162	0.00286723	0.0464442	4: CD4+ T Naive 5
SSH2	246.636	0.422159	0.13827	3.05314	0.00226459	0.0413731	4: CD4+ T Naive 5
TMEM243	325.463	0.404667	0.120158	3.36779	0.00075772	0.0206844	4: CD4+ T Naive 5
TUBA1A	646.921	0.386268	0.116425	3.31775	0.000907457	0.0235485	4: CD4+ T Naive 5
SLC25A5	389.647	0.381862	0.112988	3.37967	0.000725721	0.0202682	4: CD4+ T Naive 5
SLC2A3	779.637	0.369212	0.094479	3.90788	9.31108e-05	0.004753	4: CD4+ T Naive 5
GYPC	621.904	0.352096	0.10155	3.46721	0.000525886	0.01636	4: CD4+ T Naive 5
RBM3	643.159	0.332095	0.0933782	3.55645	0.000375904	0.0133945	4: CD4+ T Naive 5
FTH1	3705.63	0.318836	0.0789382	4.03905	5.36675e-05	0.00334027	4: CD4+ T Naive 5
LEPROTL1	928.053	0.314533	0.0872496	3.60498	0.000312178	0.0121437	4: CD4+ T Naive 5
SF1	621.51	0.290536	0.0932737	3.11487	0.00184023	0.0376763	4: CD4+ T Naive 5
PNRC1	1934.68	0.286077	0.0661637	4.32378	1.5338e-05	0.0012561	4: CD4+ T Naive 5
PABPC1	2406.99	0.265893	0.0681112	3.9038	9.46935e-05	0.004753	4: CD4+ T Naive 5
SLC25A6	1033.07	0.253304	0.0844516	2.99939	0.00270517	0.0462554	4: CD4+ T Naive 5
EIF1	4269.62	0.243186	0.0711823	3.41639	0.000634571	0.0182851	4: CD4+ T Naive 5
SARAF	2806.34	0.226044	0.0748952	3.01814	0.00254332	0.0444653	4: CD4+ T Naive 5
RPL27A	2147.56	0.223401	0.0644548	3.46602	0.000528231	0.01636	4: CD4+ T Naive 5
RPL27	3072.99	0.221199	0.0596677	3.70719	0.000209573	0.00905822	4: CD4+ T Naive 5
VIM	1369.65	0.219528	0.0743884	2.9511	0.00316645	0.04927	4: CD4+ T Naive 5
TPT1	11937.8	0.210997	0.0525924	4.01193	6.02248e-05	0.00360422	4: CD4+ T Naive 5
RPL23A	4807.36	0.210581	0.0558542	3.7702	0.000163119	0.00746511	4: CD4+ T Naive 5
RPS18	16068.6	0.208274	0.0514169	4.05069	5.10677e-05	0.00331089	4: CD4+ T Naive 5
RPL8	6749.13	0.187662	0.0541309	3.46682	0.000526655	0.01636	4: CD4+ T Naive 5
RPS2	7334.02	0.183681	0.0543715	3.37827	0.000729446	0.0202682	4: CD4+ T Naive 5
RPS4X	10645.4	0.182613	0.0511917	3.56725	0.00036075	0.0133649	4: CD4+ T Naive 5
FAU	6976.17	0.182609	0.0550431	3.31757	0.000908041	0.0235485	4: CD4+ T Naive 5
EEF1A1	25774.4	0.182217	0.0501315	3.63477	0.000278226	0.0111005	4: CD4+ T Naive 5
RPLP0	5085.32	0.181823	0.0594732	3.05723	0.00223394	0.0413731	4: CD4+ T Naive 5
MT-CO3	5572.54	0.176344	0.0562525	3.13486	0.00171935	0.0363434	4: CD4+ T Naive 5
RPS14	12621.2	0.1758	0.0509756	3.44871	0.000563279	0.016855	4: CD4+ T Naive 5
RPL3	9469.82	0.173433	0.053364	3.25001	0.00115402	0.0280572	4: CD4+ T Naive 5
RPS24	7130.29	0.17279	0.0548485	3.15031	0.00163098	0.0352474	4: CD4+ T Naive 5
RPL41	22722.5	0.171522	0.0518444	3.30839	0.000938329	0.023777	4: CD4+ T Naive 5
RPL18A	11036.6	0.170879	0.0545361	3.13332	0.00172841	0.0363434	4: CD4+ T Naive 5
EEF1B2	4491.42	0.170621	0.0560712	3.04293	0.00234287	0.0419023	4: CD4+ T Naive 5
RPS25	9398.37	0.1667	0.0524377	3.17901	0.00147778	0.0323864	4: CD4+ T Naive 5
RPL29	8900.12	0.165765	0.053315	3.10916	0.0018762	0.0379139	4: CD4+ T Naive 5
RPS7	7436.23	0.165313	0.0534621	3.09214	0.00198717	0.0391397	4: CD4+ T Naive 5
RPLP2	6829.55	0.165139	0.0533609	3.09477	0.00196968	0.0391397	4: CD4+ T Naive 5
RPL34	13587.3	0.163173	0.0506733	3.22009	0.00128149	0.0293236	4: CD4+ T Naive 5
RPS12	23763.3	0.162217	0.0502125	3.23061	0.00123526	0.0291356	4: CD4+ T Naive 5
RPL12	8177.44	0.161363	0.0523802	3.08061	0.00206576	0.039683	4: CD4+ T Naive 5
RPL10	21854.5	0.161148	0.0525057	3.06916	0.00214663	0.0407337	4: CD4+ T Naive 5
RPS3	11552.3	0.161095	0.0527376	3.05464	0.00225327	0.0413731	4: CD4+ T Naive 5
RPL21	7840.53	0.161022	0.0535819	3.00515	0.00265447	0.0458928	4: CD4+ T Naive 5
RPL26	8684.73	0.160326	0.0519311	3.08727	0.00202003	0.0392896	4: CD4+ T Naive 5
RPL19	13592.4	0.159445	0.0509681	3.12832	0.00175807	0.0364741	4: CD4+ T Naive 5
RPS8	14480	0.157873	0.0521264	3.02865	0.00245648	0.043435	4: CD4+ T Naive 5
RPS23	13685.9	0.156518	0.0522615	2.99491	0.0027453	0.0464314	4: CD4+ T Naive 5
RPS15A	15434.1	0.155755	0.0526356	2.95913	0.00308514	0.0484897	4: CD4+ T Naive 5
IL7R	1113.32	-0.313422	0.0876111	-3.57742	0.000347001	0.0131691	4: CD4+ T Naive 5
H1-10	564.736	-0.325452	0.109798	-2.96408	0.00303586	0.048202	4: CD4+ T Naive 5
GIMAP7	395.12	-0.383286	0.118936	-3.22263	0.00127018	0.0293236	4: CD4+ T Naive 5
GIMAP1	229.281	-0.462081	0.14401	-3.20868	0.00133348	0.0300708	4: CD4+ T Naive 5
ENSG00000268027	236.49	-0.477702	0.142646	-3.34886	0.000811434	0.0217688	4: CD4+ T Naive 5
TAGAP	300.241	-0.554774	0.142446	-3.89463	9.83482e-05	0.00478218	4: CD4+ T Naive 5
LBH	221.921	-0.632612	0.172139	-3.67502	0.000237832	0.00984264	4: CD4+ T Naive 5
CITED2	266.294	-0.642063	0.156342	-4.10678	4.01214e-05	0.00272936	4: CD4+ T Naive 5
ARRDC3	118.555	-0.730652	0.185745	-3.93362	8.36749e-05	0.00464993	4: CD4+ T Naive 5
MYC	228.637	-0.880353	0.288619	-3.05023	0.00228669	0.0413731	4: CD4+ T Naive 5
MIDN	137.595	0.939438	0.232977	4.03232	5.5229e-05	0.0143816	5: CD4+ T Memory CD226hi
ELL2	106.623	0.908819	0.209824	4.33134	1.48205e-05	0.00551323	5: CD4+ T Memory CD226hi
RBM38	336.286	0.718749	0.148362	4.84456	1.26895e-06	0.00110145	5: CD4+ T Memory CD226hi
TRBV7-2	248.103	0.688242	0.156909	4.38624	1.15326e-05	0.00500517	5: CD4+ T Memory CD226hi
NR4A2	873.875	0.680092	0.127126	5.34974	8.80826e-08	0.000114684	5: CD4+ T Memory CD226hi
CSRNP1	443.848	0.647993	0.137809	4.70211	2.57485e-06	0.00167623	5: CD4+ T Memory CD226hi
SERTAD1	246.055	0.621545	0.164041	3.78896	0.000151281	0.032828	5: CD4+ T Memory CD226hi
NR4A1	516.16	0.612503	0.145185	4.21878	2.4563e-05	0.00799527	5: CD4+ T Memory CD226hi
RNF125	296.62	0.599622	0.162876	3.68145	0.000231909	0.0431351	5: CD4+ T Memory CD226hi
ZNF331	482.683	0.555722	0.125802	4.41742	9.9886e-06	0.00500517	5: CD4+ T Memory CD226hi
TUBB4B	391.25	0.546674	0.132827	4.11569	3.86029e-05	0.0111691	5: CD4+ T Memory CD226hi
YPEL5	664.779	0.504583	0.127368	3.96162	7.44422e-05	0.0176225	5: CD4+ T Memory CD226hi
DUSP2	3942.2	0.504049	0.0924204	5.45387	4.92843e-08	0.000114684	5: CD4+ T Memory CD226hi
SRSF2	495.473	0.422028	0.115939	3.6401	0.000272532	0.0473116	5: CD4+ T Memory CD226hi
SRGN	1355.66	0.420387	0.113945	3.68939	0.000224788	0.0431351	5: CD4+ T Memory CD226hi
SKIL	197.487	1.02198	0.19472	5.24848	1.53361e-07	6.04627e-05	6: CD4+ T Memory ICOShi 1
GADD45A	120.793	1.01848	0.25087	4.05981	4.9113e-05	0.00407638	6: CD4+ T Memory ICOShi 1
MIDN	136.432	0.902939	0.226019	3.99496	6.47047e-05	0.00485902	6: CD4+ T Memory ICOShi 1
PDE4D	135.849	0.876338	0.22614	3.87521	0.000106534	0.00730454	6: CD4+ T Memory ICOShi 1
NR4A1	380.519	0.871908	0.266912	3.26665	0.00108829	0.0399123	6: CD4+ T Memory ICOShi 1
SERTAD1	216.457	0.844252	0.180697	4.6722	2.97991e-06	0.000522146	6: CD4+ T Memory ICOShi 1
CSRNP1	293.299	0.842403	0.145973	5.77096	7.88196e-09	6.21493e-06	6: CD4+ T Memory ICOShi 1
BIRC2	124.532	0.793167	0.21333	3.71802	0.00020079	0.0105549	6: CD4+ T Memory ICOShi 1
IDI1	180.946	0.777889	0.18273	4.25703	2.07159e-05	0.0023335	6: CD4+ T Memory ICOShi 1
NFE2L2	132.322	0.735844	0.204765	3.59361	0.00032613	0.0162996	6: CD4+ T Memory ICOShi 1
PDE4B	124.595	0.726666	0.22813	3.18532	0.00144594	0.0495707	6: CD4+ T Memory ICOShi 1
SNX9	149.977	0.717449	0.200804	3.57288	0.000353071	0.0168725	6: CD4+ T Memory ICOShi 1
ZFP36	4238.44	0.708871	0.18722	3.7863	0.000152907	0.00861197	6: CD4+ T Memory ICOShi 1
SELENOK	407.846	0.706461	0.155101	4.55485	5.24221e-06	0.000826697	6: CD4+ T Memory ICOShi 1
NFKB1	373.706	0.694218	0.142136	4.88418	1.03859e-06	0.00026195	6: CD4+ T Memory ICOShi 1
TUBB4B	244.956	0.691638	0.172733	4.00409	6.22561e-05	0.00485902	6: CD4+ T Memory ICOShi 1
DUSP2	3412.93	0.673471	0.10193	6.60717	3.91741e-11	6.17776e-08	6: CD4+ T Memory ICOShi 1
KDM6B	231.685	0.666225	0.169275	3.93575	8.2938e-05	0.00594515	6: CD4+ T Memory ICOShi 1
ZNF331	612.524	0.658053	0.129514	5.08095	3.75554e-07	0.00011845	6: CD4+ T Memory ICOShi 1
YPEL5	844.33	0.638507	0.131329	4.86188	1.16275e-06	0.00026195	6: CD4+ T Memory ICOShi 1
DNAJB6	190.781	0.617746	0.172077	3.58995	0.000330746	0.0162996	6: CD4+ T Memory ICOShi 1
NR4A2	841.073	0.607504	0.128057	4.74401	2.09525e-06	0.000413026	6: CD4+ T Memory ICOShi 1
NFKBIA	1580.58	0.583285	0.10267	5.68114	1.33803e-08	7.03357e-06	6: CD4+ T Memory ICOShi 1
GSPT1	264.34	0.573231	0.161338	3.55299	0.000380884	0.0176663	6: CD4+ T Memory ICOShi 1
CCNH	414.75	0.568036	0.130709	4.34582	1.38756e-05	0.00168321	6: CD4+ T Memory ICOShi 1
RBM38	328.78	0.567732	0.13817	4.10892	3.97509e-05	0.00348262	6: CD4+ T Memory ICOShi 1
RGCC	722.825	0.554139	0.132917	4.16907	3.05843e-05	0.00301447	6: CD4+ T Memory ICOShi 1
RNF125	320.454	0.55035	0.142816	3.85356	0.000116412	0.00761544	6: CD4+ T Memory ICOShi 1
SAMSN1	291.896	0.549913	0.157272	3.49658	0.000471262	0.0206439	6: CD4+ T Memory ICOShi 1
NSMCE3	275.977	0.523952	0.156327	3.35164	0.000803331	0.0316713	6: CD4+ T Memory ICOShi 1
IER5	213.74	0.516448	0.155265	3.32622	0.000880313	0.0338598	6: CD4+ T Memory ICOShi 1
TENT5C	294.453	0.504644	0.134697	3.7465	0.000179316	0.00975108	6: CD4+ T Memory ICOShi 1
SRGN	1468.88	0.4998	0.119052	4.19818	2.69063e-05	0.00282875	6: CD4+ T Memory ICOShi 1
UBE2S	245.632	0.495089	0.150721	3.28481	0.00102051	0.0383178	6: CD4+ T Memory ICOShi 1
EZR	466.004	0.485466	0.127492	3.80783	0.000140192	0.00818827	6: CD4+ T Memory ICOShi 1
EGR1	2042.5	0.477783	0.109248	4.37338	1.22335e-05	0.00160768	6: CD4+ T Memory ICOShi 1
FTH1	6479.05	0.462914	0.111627	4.14699	3.36878e-05	0.00312504	6: CD4+ T Memory ICOShi 1
P2RY8	349.307	0.452384	0.141543	3.1961	0.00139299	0.0488167	6: CD4+ T Memory ICOShi 1
LINC-PINT	732.522	0.449674	0.117255	3.83502	0.000125556	0.00761544	6: CD4+ T Memory ICOShi 1
PPP1R15A	1129.21	0.444319	0.11584	3.83563	0.000125245	0.00761544	6: CD4+ T Memory ICOShi 1
JUND	4057.22	0.415093	0.0931757	4.45495	8.39117e-06	0.00120299	6: CD4+ T Memory ICOShi 1
LEPROTL1	1049.41	0.354244	0.102332	3.46173	0.000536719	0.0222738	6: CD4+ T Memory ICOShi 1
PABPC1	2510.59	0.35209	0.101538	3.46757	0.000525189	0.0222738	6: CD4+ T Memory ICOShi 1
SARAF	2899.71	0.336124	0.0995275	3.3772	0.000732284	0.0296105	6: CD4+ T Memory ICOShi 1
JUNB	10204.4	0.277937	0.0859469	3.23382	0.00122147	0.0437786	6: CD4+ T Memory ICOShi 1
LIMS1	203.168	-0.602823	0.17131	-3.5189	0.000433339	0.019525	6: CD4+ T Memory ICOShi 1
DUSP2	750.179	1.27409	0.114785	11.0998	1.2577e-28	2.41478e-25	7: CD4+ T Memory CXCR5hi
ARID5A	159.247	0.989328	0.216338	4.57306	4.80653e-06	0.00102539	7: CD4+ T Memory CXCR5hi
NR4A1	91.7651	0.902795	0.250043	3.61055	0.000305543	0.0337495	7: CD4+ T Memory CXCR5hi
ARRDC2	111.418	0.830472	0.235283	3.52967	0.000416073	0.0345418	7: CD4+ T Memory CXCR5hi
CSRNP1	118.266	0.825161	0.198199	4.1633	3.13676e-05	0.00501882	7: CD4+ T Memory CXCR5hi
VPS37B	89.0062	0.795335	0.221702	3.58741	0.000333979	0.0337495	7: CD4+ T Memory CXCR5hi
KDM6B	185.32	0.790766	0.18077	4.37443	1.21752e-05	0.00233763	7: CD4+ T Memory CXCR5hi
NR4A2	412.498	0.716384	0.141689	5.05602	4.28101e-07	0.000205488	7: CD4+ T Memory CXCR5hi
SELENOK	276.531	0.715527	0.154932	4.61834	3.86824e-06	0.000928377	7: CD4+ T Memory CXCR5hi
PPP1R15A	559.005	0.706115	0.118718	5.94786	2.7167e-09	2.60803e-06	7: CD4+ T Memory CXCR5hi
YPEL5	648.728	0.595448	0.128064	4.64962	3.32555e-06	0.000928377	7: CD4+ T Memory CXCR5hi
NFKBIA	924.492	0.59321	0.121187	4.895	9.83032e-07	0.000377484	7: CD4+ T Memory CXCR5hi
RBM38	304.524	0.588316	0.139426	4.21956	2.44781e-05	0.00427254	7: CD4+ T Memory CXCR5hi
CCNH	221.47	0.558747	0.156951	3.56	0.000370858	0.033907	7: CD4+ T Memory CXCR5hi
MAPK1IP1L	233.724	0.517559	0.14605	3.54371	0.000394538	0.0344325	7: CD4+ T Memory CXCR5hi
TENT5C	248.388	0.504965	0.140353	3.59783	0.000320889	0.0337495	7: CD4+ T Memory CXCR5hi
ZNF331	351.059	0.477865	0.124401	3.84132	0.000122375	0.014685	7: CD4+ T Memory CXCR5hi
IDS	300.002	0.470821	0.138242	3.40578	0.000659744	0.0469151	7: CD4+ T Memory CXCR5hi
JUND	2512.65	0.459594	0.0894664	5.13706	2.79071e-07	0.000178605	7: CD4+ T Memory CXCR5hi
IER2	898.917	0.427466	0.105168	4.06459	4.81174e-05	0.00710657	7: CD4+ T Memory CXCR5hi
SRGN	1059.9	0.423996	0.122265	3.46785	0.00052463	0.0402916	7: CD4+ T Memory CXCR5hi
LEPROTL1	781.163	0.40081	0.113871	3.51986	0.000431772	0.0345418	7: CD4+ T Memory CXCR5hi
FTH1	5265.98	0.390562	0.0973412	4.0123	6.01297e-05	0.00824636	7: CD4+ T Memory CXCR5hi
EIF1	4682.81	0.302453	0.0846435	3.57326	0.000352564	0.0338461	7: CD4+ T Memory CXCR5hi
IL7R	1093.94	-0.357144	0.104422	-3.42019	0.000625767	0.0462105	7: CD4+ T Memory CXCR5hi
GIMAP7	308.167	-0.513106	0.130763	-3.92393	8.71149e-05	0.0111507	7: CD4+ T Memory CXCR5hi
GIMAP4	202.089	-0.807134	0.174709	-4.61989	3.83947e-06	0.000928377	7: CD4+ T Memory CXCR5hi
RGS16	39.5681	2.03041	0.391031	5.19246	2.07528e-07	0.000620821	8: CD4+ T Memory CCR6hi 1
SKIL	130.869	1.04292	0.219775	4.74539	2.08102e-06	0.00415025	8: CD4+ T Memory CCR6hi 1
TAMALIN	123.749	0.795862	0.187368	4.2476	2.16075e-05	0.0215463	8: CD4+ T Memory CCR6hi 1
CSRNP1	153.349	0.771727	0.176763	4.36589	1.26605e-05	0.0151496	8: CD4+ T Memory CCR6hi 1
RNF125	136.261	0.765257	0.188466	4.06045	4.8978e-05	0.0329459	8: CD4+ T Memory CCR6hi 1
DUSP2	697.799	0.743667	0.13603	5.46694	4.57879e-08	0.000273949	8: CD4+ T Memory CCR6hi 1
TNFRSF4	199.1	0.706173	0.174513	4.04653	5.19828e-05	0.0329459	8: CD4+ T Memory CCR6hi 1
RBM38	208.179	0.659973	0.163643	4.03301	5.50658e-05	0.0329459	8: CD4+ T Memory CCR6hi 1
IL7R	1407.86	-0.432287	0.096589	-4.47553	7.6222e-06	0.0114009	8: CD4+ T Memory CCR6hi 1
TRBV7-3	39.2768	-2.15729	0.514612	-4.19208	2.7641e-05	0.0236251	8: CD4+ T Memory CCR6hi 1
SERTAD1	177.798	0.913835	0.187396	4.87648	1.07994e-06	0.000293744	9: CD4+ T Memory CXCR3hi
BHLHE40	151.474	0.757127	0.175043	4.32537	1.52279e-05	0.00207099	9: CD4+ T Memory CXCR3hi
SKIL	140.239	0.695101	0.188865	3.68042	0.000232849	0.0158337	9: CD4+ T Memory CXCR3hi
CSRNP1	289.719	0.601441	0.13786	4.36269	1.28472e-05	0.00207099	9: CD4+ T Memory CXCR3hi
TUBB4B	234.397	0.585054	0.140926	4.15151	3.30291e-05	0.00336896	9: CD4+ T Memory CXCR3hi
SELENOK	282.718	0.56493	0.156346	3.61334	0.000302284	0.0176188	9: CD4+ T Memory CXCR3hi
NR4A2	624.563	0.563085	0.114198	4.93079	8.18957e-07	0.000293744	9: CD4+ T Memory CXCR3hi
ZNF331	318.008	0.55586	0.132512	4.19479	2.73122e-05	0.00318382	9: CD4+ T Memory CXCR3hi
PDE4D	160.249	0.534573	0.162385	3.29201	0.000994737	0.0477474	9: CD4+ T Memory CXCR3hi
RBM38	252.173	0.530662	0.136222	3.89556	9.79726e-05	0.00888285	9: CD4+ T Memory CXCR3hi
STK17A	204.193	0.522835	0.155355	3.36541	0.00076429	0.0415774	9: CD4+ T Memory CXCR3hi
ZFP36	4383.03	0.42818	0.0864251	4.95435	7.25726e-07	0.000293744	9: CD4+ T Memory CXCR3hi
RGCC	674.354	0.422603	0.11577	3.65037	0.000261861	0.0164368	9: CD4+ T Memory CXCR3hi
FTH1	4289.09	0.374091	0.0846312	4.42025	9.85862e-06	0.00201116	9: CD4+ T Memory CXCR3hi
PABPC1	1206.42	0.34094	0.0918981	3.70998	0.000207276	0.0158337	9: CD4+ T Memory CXCR3hi
DUSP2	2856.43	0.314316	0.0852177	3.68839	0.00022568	0.0158337	9: CD4+ T Memory CXCR3hi
TAGAP	186.245	-0.546015	0.163211	-3.34545	0.000821485	0.0418957	9: CD4+ T Memory CXCR3hi
