## Supplementary material for "T cell dysregulation and remodeling in pediatric obesity and weight loss": hay_supplemental_tables: s33_prepost_cd4_deg_grouped_clusters.xlsx

### Sheet: Sheet1
Table S33. DEGs between paired samples from bariatric surgery participants across n=4 CD4+ T cell cluster groups
row	baseMean	log2FoldChange	lfcSE	stat	pvalue	padj	group_cluster_name
CDKN1A	1609.01	1.67016	0.433572	3.85208	0.000117117	0.0094205	CD4+ T Helper
RGS16	291.737	1.51908	0.403108	3.76843	0.000164276	0.0117477	CD4+ T Helper
PMEPA1	185.571	1.3358	0.218254	6.1204	9.33425e-10	5.15562e-07	CD4+ T Helper
NR4A3	438.101	1.05179	0.157867	6.66249	2.69231e-11	4.46116e-08	CD4+ T Helper
NR4A1	2166.4	1.04058	0.310716	3.34897	0.000811118	0.035369	CD4+ T Helper
MIDN	746.584	1.02895	0.29083	3.53798	0.000403196	0.0225708	CD4+ T Helper
SMAD7	252.883	1.00558	0.183585	5.47747	4.31446e-08	1.88133e-05	CD4+ T Helper
KLF10	409.518	1.00234	0.152281	6.58218	4.63608e-11	6.40165e-08	CD4+ T Helper
SKIL	1207.59	1.00069	0.274523	3.64518	0.000267205	0.0171612	CD4+ T Helper
SERTAD1	1177.75	0.992735	0.14125	7.02821	2.09203e-12	4.33311e-09	CD4+ T Helper
TP53INP2	88.3109	0.966656	0.223209	4.33071	1.48627e-05	0.00205229	CD4+ T Helper
ELL2	564.429	0.943369	0.133087	7.08837	1.35703e-12	3.74766e-09	CD4+ T Helper
SLC7A5	186.976	0.919083	0.213029	4.31435	1.60076e-05	0.00217414	CD4+ T Helper
FOSL1	138.424	0.918782	0.230725	3.98215	6.82948e-05	0.00615451	CD4+ T Helper
DUSP4	235.092	0.89942	0.179448	5.01214	5.38273e-07	0.000135139	CD4+ T Helper
CSRNP1	2017.45	0.88573	0.117896	7.51282	5.78657e-14	4.79418e-10	CD4+ T Helper
TAMALIN	867.976	0.835051	0.132942	6.28132	3.35706e-10	2.52847e-07	CD4+ T Helper
BHLHE40	943.635	0.810494	0.12562	6.45193	1.10432e-10	1.14366e-07	CD4+ T Helper
ZFP36	31806.1	0.806852	0.129808	6.21575	5.10788e-10	3.52656e-07	CD4+ T Helper
DUSP2	18101	0.800947	0.108065	7.41172	1.24671e-13	5.16451e-10	CD4+ T Helper
SIK1	420.327	0.799841	0.165403	4.8357	1.32676e-06	0.000314062	CD4+ T Helper
GABARAPL1	416.829	0.785968	0.146548	5.3632	8.17614e-08	3.07906e-05	CD4+ T Helper
IDI1	995.101	0.777508	0.126486	6.147	7.89624e-10	4.67288e-07	CD4+ T Helper
NR4A2	4875.68	0.77418	0.118402	6.53858	6.21062e-11	7.35072e-08	CD4+ T Helper
JMJD6	422.921	0.773189	0.143511	5.38765	7.13834e-08	2.81625e-05	CD4+ T Helper
SH3TC1	92.269	0.772737	0.226074	3.41807	0.000630669	0.0303671	CD4+ T Helper
TUBB4B	1741.63	0.761659	0.119167	6.3915	1.64264e-10	1.36093e-07	CD4+ T Helper
FASN	116.02	0.749418	0.200138	3.7445	0.000180754	0.0123922	CD4+ T Helper
MIR22HG	126.565	0.745671	0.190836	3.90739	9.32985e-05	0.00788753	CD4+ T Helper
MTHFD1L	110.205	0.744074	0.229544	3.24153	0.00118889	0.0449769	CD4+ T Helper
TBC1D16	165.29	0.742333	0.216984	3.42114	0.000623599	0.0302135	CD4+ T Helper
ETV3	472.791	0.728109	0.161825	4.49938	6.81534e-06	0.001209	CD4+ T Helper
ZNF331	2818.96	0.719004	0.112368	6.39863	1.56778e-10	1.36093e-07	CD4+ T Helper
PLEKHG2	137.771	0.705447	0.21491	3.28253	0.00102881	0.0415745	CD4+ T Helper
SPATA2L	108.24	0.689354	0.214218	3.21799	0.00129091	0.0479165	CD4+ T Helper
GADD45G	233.636	0.688761	0.170748	4.03379	5.48836e-05	0.0054815	CD4+ T Helper
BIRC2	598.685	0.688693	0.158061	4.35714	1.31772e-05	0.00188229	CD4+ T Helper
SCML1	135.838	0.68852	0.197785	3.48116	0.000499247	0.0255325	CD4+ T Helper
KCTD16	165.184	0.680816	0.172619	3.94404	8.01197e-05	0.00698728	CD4+ T Helper
RBM38	2324.76	0.678885	0.111668	6.07953	1.20539e-09	6.24166e-07	CD4+ T Helper
DUSP8	379.908	0.677395	0.153835	4.4034	1.06569e-05	0.0016482	CD4+ T Helper
H2AX	366.967	0.673486	0.142799	4.7163	2.40167e-06	0.000510201	CD4+ T Helper
RNF125	1785.48	0.656618	0.124584	5.2705	1.36054e-07	4.6967e-05	CD4+ T Helper
NOCT	134.217	0.655061	0.1921	3.41001	0.000649609	0.0309311	CD4+ T Helper
FOSL2	523.109	0.650374	0.155994	4.16921	3.05656e-05	0.00356671	CD4+ T Helper
CKS2	286.519	0.646684	0.16489	3.92192	8.78479e-05	0.0075033	CD4+ T Helper
SELENOK	2598.59	0.640548	0.123938	5.16832	2.36212e-07	7.24821e-05	CD4+ T Helper
GPR68	185.601	0.640247	0.192401	3.32766	0.000875772	0.0373638	CD4+ T Helper
MAFF	142.264	0.637329	0.187292	3.40286	0.000666836	0.0313906	CD4+ T Helper
IRS2	428.281	0.623236	0.142678	4.36813	1.25317e-05	0.00182149	CD4+ T Helper
PRMT9	349.721	0.621096	0.153978	4.03366	5.49143e-05	0.0054815	CD4+ T Helper
EEIG2	285.176	0.620095	0.146776	4.22478	2.39176e-05	0.00300238	CD4+ T Helper
CHMP1B	760.058	0.611325	0.14216	4.30027	1.7059e-05	0.00224339	CD4+ T Helper
KPNA2	332.683	0.603839	0.151638	3.9821	6.83098e-05	0.00615451	CD4+ T Helper
KDM6B	1717.11	0.602023	0.111544	5.39716	6.77029e-08	2.80459e-05	CD4+ T Helper
CPEB2	181.485	0.598563	0.166956	3.58515	0.000336887	0.0202223	CD4+ T Helper
IRF2BPL	296.328	0.595781	0.148544	4.01079	6.0516e-05	0.00589853	CD4+ T Helper
SEC14L1	268.302	0.592996	0.158588	3.73923	0.000184587	0.0125352	CD4+ T Helper
ENSG00000261526	358.577	0.592598	0.132598	4.46913	7.85385e-06	0.00130138	CD4+ T Helper
MAP3K8	399.755	0.590981	0.152692	3.87041	0.000108652	0.0089808	CD4+ T Helper
IER5	1659.53	0.588365	0.112041	5.25136	1.50981e-07	5.00352e-05	CD4+ T Helper
ENSG00000286145	146.4	0.587898	0.173298	3.39241	0.000692818	0.0320472	CD4+ T Helper
NXT1	853.633	0.585987	0.114685	5.10955	3.22921e-07	8.63032e-05	CD4+ T Helper
PLEKHA2	424.426	0.585228	0.146517	3.99427	6.48947e-05	0.00615451	CD4+ T Helper
TBC1D22A-DT	823.192	0.579175	0.11454	5.05652	4.26986e-07	0.000110549	CD4+ T Helper
SETD1B	184.789	0.578513	0.164752	3.51143	0.000445709	0.0236712	CD4+ T Helper
YPEL5	4337.94	0.573866	0.111886	5.129	2.91279e-07	8.04416e-05	CD4+ T Helper
CEP19	255.333	0.571416	0.1478	3.86615	0.000110566	0.0089808	CD4+ T Helper
PLK3	810.309	0.570356	0.133744	4.26453	2.00323e-05	0.00255335	CD4+ T Helper
SPAG5-AS1	210.453	0.570138	0.162175	3.51556	0.000438823	0.0236081	CD4+ T Helper
GSPT1	1402.91	0.564089	0.123455	4.56919	4.89611e-06	0.000921916	CD4+ T Helper
MTMR6	426.902	0.563079	0.125734	4.47832	7.52315e-06	0.00127203	CD4+ T Helper
TUBB2A	427.762	0.560341	0.134871	4.15466	3.25778e-05	0.0036474	CD4+ T Helper
NFKB1	2277.65	0.558865	0.101334	5.51506	3.48663e-08	1.60482e-05	CD4+ T Helper
STX17-DT	195.38	0.558189	0.159195	3.50632	0.00045435	0.0239721	CD4+ T Helper
OTULIN	243.043	0.556099	0.159163	3.4939	0.000476023	0.024496	CD4+ T Helper
ZSWIM6	497.78	0.555087	0.148635	3.73456	0.00018804	0.0126659	CD4+ T Helper
LMNA	2083.75	0.545022	0.130057	4.19063	2.78177e-05	0.00329242	CD4+ T Helper
MED26	179.235	0.543787	0.16887	3.22016	0.00128119	0.0478634	CD4+ T Helper
ARL4A	1027.03	0.543386	0.112889	4.81346	1.48338e-06	0.000341383	CD4+ T Helper
CCNH	2414.62	0.541601	0.098162	5.51743	3.44002e-08	1.60482e-05	CD4+ T Helper
IL21R	300.386	0.540061	0.160369	3.36762	0.000758191	0.0335915	CD4+ T Helper
NFE2L2	949.488	0.533948	0.142608	3.74418	0.000180984	0.0123922	CD4+ T Helper
RGS1	1564.51	0.533888	0.116106	4.59828	4.25987e-06	0.000820768	CD4+ T Helper
PDE4D	1381.34	0.53348	0.113931	4.68249	2.83405e-06	0.000587003	CD4+ T Helper
TSC22D2	577.977	0.527025	0.12345	4.26912	1.96246e-05	0.00254046	CD4+ T Helper
TP53BP2	335.839	0.524072	0.148917	3.51921	0.000432837	0.0234551	CD4+ T Helper
EGR1	13816.6	0.513629	0.0962689	5.33536	9.53546e-08	3.43484e-05	CD4+ T Helper
RFTN1	676.742	0.512316	0.143239	3.57665	0.000348023	0.0204494	CD4+ T Helper
PPP1R15A	6692.52	0.509486	0.0988078	5.15633	2.51837e-07	7.26166e-05	CD4+ T Helper
UBE2S	1372.01	0.507437	0.10864	4.67081	3.00011e-06	0.000606242	CD4+ T Helper
NAF1	379.454	0.504646	0.128319	3.93275	8.398e-05	0.00724765	CD4+ T Helper
ZEB1	882.575	0.503855	0.138603	3.63523	0.000277729	0.0174317	CD4+ T Helper
ZFAND5	930.128	0.50283	0.115726	4.34502	1.39265e-05	0.00195562	CD4+ T Helper
CMSS1	367.289	0.50256	0.153391	3.27633	0.00105165	0.0416887	CD4+ T Helper
VPS37B	699.872	0.501801	0.123152	4.07464	4.60865e-05	0.00489521	CD4+ T Helper
RAP2C	337.908	0.498996	0.144007	3.46508	0.000530081	0.0264562	CD4+ T Helper
PBX4	638.506	0.486194	0.120447	4.03659	5.42346e-05	0.0054815	CD4+ T Helper
RANBP2	996.058	0.484385	0.109331	4.43046	9.40318e-06	0.00149818	CD4+ T Helper
TUBA4A	1778.78	0.483747	0.106366	4.54797	5.41668e-06	0.000997271	CD4+ T Helper
RGCC	5587.52	0.479407	0.11764	4.07521	4.59737e-05	0.00489521	CD4+ T Helper
YIPF5	541.073	0.478012	0.126888	3.76719	0.000165095	0.0117477	CD4+ T Helper
JMY	623.642	0.477615	0.143849	3.32026	0.00089934	0.037824	CD4+ T Helper
SYAP1	695.803	0.477487	0.125844	3.79427	0.000148078	0.0109538	CD4+ T Helper
NUP153	415.163	0.476866	0.128129	3.72177	0.000197833	0.0131124	CD4+ T Helper
PNPLA8	454.685	0.473978	0.141287	3.35471	0.000794468	0.0348263	CD4+ T Helper
SESN3	546.177	0.471693	0.145266	3.24711	0.00116584	0.0445114	CD4+ T Helper
TSPYL1	822.199	0.47069	0.109333	4.30509	1.66916e-05	0.00223048	CD4+ T Helper
NUP58	908.289	0.468138	0.106766	4.3847	1.16146e-05	0.00171833	CD4+ T Helper
PPP1R15B	566.673	0.46351	0.120549	3.845	0.000120554	0.00951225	CD4+ T Helper
DUSP5	1088.58	0.463385	0.120831	3.83498	0.000125576	0.00973387	CD4+ T Helper
CEMIP2	934.207	0.463321	0.117381	3.94714	7.90892e-05	0.00697079	CD4+ T Helper
NSMCE3	1394.59	0.462277	0.105118	4.39768	1.09416e-05	0.0016482	CD4+ T Helper
NFKBIA	12960.3	0.459384	0.0966257	4.75427	1.99166e-06	0.000434234	CD4+ T Helper
DNAJB6	1296.57	0.458079	0.130768	3.503	0.000460055	0.0239721	CD4+ T Helper
JOSD1	478.987	0.457665	0.139136	3.28933	0.00100428	0.0407864	CD4+ T Helper
IRF2BP2	2856.1	0.454206	0.101787	4.46233	8.10734e-06	0.00131705	CD4+ T Helper
P2RY8	2261.37	0.450625	0.112826	3.99398	6.4972e-05	0.00615451	CD4+ T Helper
PTPN7	508.895	0.450405	0.125696	3.5833	0.000339277	0.0202223	CD4+ T Helper
FTH1	43875	0.448893	0.109607	4.09548	4.21301e-05	0.00459274	CD4+ T Helper
JUND	23791.9	0.448302	0.0939141	4.77353	1.81021e-06	0.000405341	CD4+ T Helper
HAUS3	476.036	0.446319	0.134423	3.32025	0.000899376	0.037824	CD4+ T Helper
MAPK1IP1L	1696.78	0.445122	0.101152	4.40054	1.07981e-05	0.0016482	CD4+ T Helper
RILPL2	1140.62	0.444534	0.11561	3.84512	0.000120491	0.00951225	CD4+ T Helper
AGO2	487.868	0.444487	0.124611	3.567	0.000361091	0.020934	CD4+ T Helper
SRGN	8831.67	0.443908	0.109356	4.05927	4.92263e-05	0.00511913	CD4+ T Helper
NUP98	665.397	0.442907	0.125861	3.51902	0.000433148	0.0234551	CD4+ T Helper
USP36	1043.4	0.441309	0.130412	3.38397	0.000714465	0.0323461	CD4+ T Helper
ISCA1	939.287	0.437865	0.112396	3.89573	9.79026e-05	0.00819317	CD4+ T Helper
IDS	2705.2	0.43585	0.0969598	4.49517	6.95153e-06	0.001209	CD4+ T Helper
CYCS	2213.87	0.43382	0.11317	3.83334	0.000126415	0.00973387	CD4+ T Helper
ETF1	560.159	0.426353	0.123313	3.4575	0.000545214	0.0270485	CD4+ T Helper
TIPARP	609.686	0.424892	0.129099	3.29121	0.000997561	0.0407133	CD4+ T Helper
SRSF2	2982.71	0.424576	0.102129	4.15724	3.22119e-05	0.0036474	CD4+ T Helper
ALG13	1095.16	0.424174	0.117825	3.60004	0.000318164	0.0193823	CD4+ T Helper
ZBTB1	878.647	0.420321	0.10005	4.20112	2.65595e-05	0.00328426	CD4+ T Helper
STK17A	2193.3	0.418247	0.11268	3.71182	0.000205778	0.0135307	CD4+ T Helper
BTG3	579.688	0.418027	0.127401	3.28119	0.00103372	0.0415745	CD4+ T Helper
SAMSN1	2184.14	0.413242	0.118856	3.47682	0.000507404	0.0257905	CD4+ T Helper
RHBDD2	858.075	0.410877	0.122401	3.3568	0.000788498	0.0347484	CD4+ T Helper
LEPROTL1	5422.64	0.408739	0.108578	3.76449	0.00016689	0.0117477	CD4+ T Helper
SNX9	1028.19	0.40671	0.117138	3.47205	0.000516495	0.0259343	CD4+ T Helper
DDIT4	2764.23	0.403499	0.124078	3.25198	0.00114606	0.0443696	CD4+ T Helper
CHD1	1395.35	0.402443	0.113848	3.53492	0.000407905	0.0225741	CD4+ T Helper
MAP3K2	946.971	0.401325	0.105896	3.78981	0.000150763	0.0110537	CD4+ T Helper
LAPTM4A	807.859	0.400958	0.117933	3.39989	0.000674139	0.031555	CD4+ T Helper
SKI	381.017	0.400765	0.123419	3.2472	0.00116548	0.0445114	CD4+ T Helper
IFRD1	556.633	0.400005	0.117959	3.39105	0.000696257	0.0320472	CD4+ T Helper
OXCT1	601.762	0.398982	0.112319	3.55221	0.000382004	0.0216774	CD4+ T Helper
REL	1383.86	0.396302	0.115592	3.42847	0.000606995	0.0297571	CD4+ T Helper
JMJD1C	1785.77	0.39365	0.120927	3.25528	0.00113282	0.0443696	CD4+ T Helper
G3BP2	1850.64	0.390844	0.110447	3.53876	0.000402017	0.0225708	CD4+ T Helper
CUBN	499.997	0.38975	0.115628	3.37072	0.000749708	0.03353	CD4+ T Helper
ENSG00000272256	743.679	0.385463	0.106206	3.62937	0.000284112	0.0176982	CD4+ T Helper
EZR	3403.77	0.382257	0.115846	3.29971	0.000967852	0.0398938	CD4+ T Helper
ENSG00000289603	995.841	0.378671	0.107305	3.52894	0.000417232	0.0228925	CD4+ T Helper
LINC-PINT	5156.07	0.37631	0.0908906	4.14025	3.46922e-05	0.00383233	CD4+ T Helper
RNF19A	1083.63	0.371745	0.110323	3.36961	0.000752756	0.03353	CD4+ T Helper
KBTBD2	716.747	0.371536	0.115716	3.21075	0.00132388	0.0485324	CD4+ T Helper
SBDS	2239.17	0.369419	0.0964617	3.82969	0.000128303	0.00975222	CD4+ T Helper
MYADM	2626.27	0.36511	0.112235	3.25309	0.00114157	0.0443696	CD4+ T Helper
BUD31	875.685	0.364802	0.107627	3.38951	0.000700185	0.0320499	CD4+ T Helper
NLRP1	597.921	0.362663	0.111187	3.26172	0.00110737	0.0436885	CD4+ T Helper
TENT5C	2112.66	0.362446	0.0962965	3.76385	0.000167317	0.0117477	CD4+ T Helper
CBX4	570.255	0.362317	0.108918	3.32651	0.000879414	0.0373638	CD4+ T Helper
TSPYL2	1010.33	0.360101	0.111982	3.21569	0.00130129	0.0479165	CD4+ T Helper
IER2	12154.5	0.357954	0.0889978	4.02205	5.76928e-05	0.0056903	CD4+ T Helper
USP3	1748.18	0.349472	0.10327	3.38405	0.000714257	0.0323461	CD4+ T Helper
OSER1	1087.35	0.341461	0.103597	3.29605	0.000980539	0.0402167	CD4+ T Helper
JUNB	54989.9	0.336228	0.0879852	3.82142	0.000132686	0.00999371	CD4+ T Helper
EML4	2770.56	0.330141	0.0942028	3.50458	0.000457334	0.0239721	CD4+ T Helper
HSPA5	2594.04	0.329987	0.0901282	3.6613	0.000250934	0.0162592	CD4+ T Helper
POMP	1331.65	0.325946	0.100908	3.23015	0.00123726	0.0465942	CD4+ T Helper
FOSB	4685.41	0.318184	0.0953073	3.33851	0.000842296	0.036346	CD4+ T Helper
EIF4A1	4635.97	0.316956	0.0967066	3.2775	0.0010473	0.0416887	CD4+ T Helper
UBC	14706.7	0.311634	0.091212	3.41659	0.000634099	0.0303671	CD4+ T Helper
RBM3	4425.69	0.307823	0.0927659	3.31828	0.000905724	0.0378986	CD4+ T Helper
BTG2	5453.22	0.306688	0.0882964	3.4734	0.000513915	0.0259343	CD4+ T Helper
H4C3	2847.46	0.302071	0.0930864	3.24506	0.00117426	0.0446273	CD4+ T Helper
EIF1	34659.4	0.300369	0.0924096	3.25041	0.00115238	0.0444069	CD4+ T Helper
SF1	3921.69	0.289984	0.0891378	3.25321	0.0011411	0.0443696	CD4+ T Helper
TRAF3IP3	1756.81	-0.361561	0.109389	-3.30528	0.00094883	0.0395028	CD4+ T Helper
ICAM2	1256.95	-0.361695	0.0943775	-3.83242	0.000126887	0.00973387	CD4+ T Helper
IL7R	9400.98	-0.383758	0.0922316	-4.16081	3.17124e-05	0.0036474	CD4+ T Helper
PSMB9	2411.06	-0.385522	0.101427	-3.80099	0.000144117	0.0107569	CD4+ T Helper
FAM117A	914.584	-0.386115	0.106758	-3.61672	0.000298355	0.0184468	CD4+ T Helper
TRAV13-1	429.717	-0.386335	0.120106	-3.21661	0.00129715	0.0479165	CD4+ T Helper
MAT2B	1037.69	-0.39232	0.114409	-3.42911	0.000605572	0.0297571	CD4+ T Helper
LINC00910	1295.63	-0.402917	0.113082	-3.56305	0.000366571	0.0209451	CD4+ T Helper
GIMAP2	505.209	-0.403743	0.118542	-3.4059	0.000659467	0.031221	CD4+ T Helper
FLI1	723.956	-0.411032	0.113855	-3.61014	0.000306028	0.018781	CD4+ T Helper
GIMAP7	1648.34	-0.412473	0.0983841	-4.19247	2.7593e-05	0.00329242	CD4+ T Helper
LIMS1	1018.81	-0.418049	0.105624	-3.95791	7.561e-05	0.00673579	CD4+ T Helper
ATP2B1-AS1	1187.82	-0.427366	0.114765	-3.72384	0.000196214	0.0131099	CD4+ T Helper
GIMAP5	1033.07	-0.440552	0.113883	-3.86846	0.000109526	0.0089808	CD4+ T Helper
UST	474.528	-0.4445	0.118681	-3.74534	0.000180151	0.0123922	CD4+ T Helper
ENSG00000290048	903.192	-0.455714	0.136139	-3.34742	0.000815681	0.0353818	CD4+ T Helper
ENSG00000268027	685.732	-0.46624	0.133404	-3.49494	0.000474173	0.024496	CD4+ T Helper
LY9	630.059	-0.469264	0.138126	-3.39735	0.000680409	0.0316696	CD4+ T Helper
TMEM35B	513.827	-0.478994	0.146149	-3.27743	0.00104758	0.0416887	CD4+ T Helper
IRF2	412.522	-0.488497	0.137026	-3.56501	0.000363849	0.020934	CD4+ T Helper
MITD1	365.851	-0.492575	0.14611	-3.37126	0.00074825	0.03353	CD4+ T Helper
DENND2D	516.364	-0.506416	0.141568	-3.57719	0.000347306	0.0204494	CD4+ T Helper
PREPL	310.095	-0.514618	0.140566	-3.66104	0.000251198	0.0162592	CD4+ T Helper
TRBV9	428.799	-0.5271	0.159633	-3.30194	0.000960176	0.0397753	CD4+ T Helper
GIMAP1	882.483	-0.540664	0.104404	-5.1786	2.23559e-07	7.12381e-05	CD4+ T Helper
ARRDC3	551.674	-0.542614	0.151384	-3.58436	0.000337912	0.0202223	CD4+ T Helper
ARRDC3-AS1	232.659	-0.559133	0.167964	-3.32888	0.00087197	0.0373638	CD4+ T Helper
TRIM69	227.487	-0.559318	0.15825	-3.5344	0.000408704	0.0225741	CD4+ T Helper
XAF1	371.086	-0.564398	0.155079	-3.63942	0.000273248	0.0172813	CD4+ T Helper
TNFSF10	406.523	-0.571444	0.13616	-4.19685	2.70656e-05	0.00329242	CD4+ T Helper
ENSG00000288872	288.443	-0.575557	0.161393	-3.56618	0.000362219	0.020934	CD4+ T Helper
TAGAP	3206.03	-0.576006	0.124857	-4.61331	3.96305e-06	0.00078176	CD4+ T Helper
GIMAP4	1113.59	-0.584443	0.113383	-5.15459	2.5418e-07	7.26166e-05	CD4+ T Helper
ENSG00000272092	247.371	-0.591469	0.162488	-3.64007	0.00027256	0.0172813	CD4+ T Helper
GCSAM	164.396	-0.594518	0.169288	-3.51187	0.000444973	0.0236712	CD4+ T Helper
GIMAP6	174.585	-0.625924	0.165687	-3.77776	0.000158246	0.0115006	CD4+ T Helper
RIGI	140.899	-0.669606	0.195692	-3.42174	0.00062222	0.0302135	CD4+ T Helper
SAMD9L	191.754	-0.671177	0.168277	-3.98853	6.6485e-05	0.00615451	CD4+ T Helper
LETM2	229.476	-0.693903	0.170984	-4.0583	4.94303e-05	0.00511913	CD4+ T Helper
NUBPL-DT	126.348	-0.786909	0.197535	-3.98364	6.78667e-05	0.00615451	CD4+ T Helper
LINC02964	130.372	-0.792415	0.199	-3.98198	6.83422e-05	0.00615451	CD4+ T Helper
OAS1	88.7746	-0.811608	0.252063	-3.21986	0.00128252	0.0478634	CD4+ T Helper
GBP1	292.601	-0.854621	0.175011	-4.88324	1.04357e-06	0.000254295	CD4+ T Helper
CISH	304.74	-0.975048	0.157808	-6.1787	6.46297e-10	4.1189e-07	CD4+ T Helper
TRBV11-1	100.339	-1.00254	0.223106	-4.49355	7.00447e-06	0.001209	CD4+ T Helper
GADD45A	572.016	1.52982	0.425274	3.59725	0.000321601	0.0141426	CD4+ T Naive
NR4A1	2299.26	1.5223	0.372157	4.09048	4.30482e-05	0.00322018	CD4+ T Naive
DUSP2	11255	1.35227	0.285376	4.73856	2.15241e-06	0.000283962	CD4+ T Naive
ELL2	320.604	1.25887	0.182112	6.91263	4.75754e-12	3.13825e-09	CD4+ T Naive
ZFP36	11958.8	1.13724	0.113568	10.0137	1.32708e-23	9.62928e-20	CD4+ T Naive
MIDN	353.335	1.09797	0.174746	6.28327	3.31527e-10	1.1455e-07	CD4+ T Naive
CSRNP1	850.649	1.07184	0.12888	8.31661	9.05112e-17	2.18916e-13	CD4+ T Naive
SKIL	1152.84	0.986694	0.115889	8.51412	1.67861e-17	6.09001e-14	CD4+ T Naive
NR4A3	187.587	0.974578	0.207031	4.7074	2.509e-06	0.000313884	CD4+ T Naive
PMEPA1	173.388	0.971322	0.18272	5.31591	1.06126e-07	1.92512e-05	CD4+ T Naive
RAB3A	124.732	0.93726	0.206133	4.54688	5.44472e-06	0.000617295	CD4+ T Naive
DACT1	125.487	0.928884	0.222672	4.17154	3.0255e-05	0.00251129	CD4+ T Naive
ARL4A	604.431	0.911342	0.14811	6.15315	7.59607e-10	2.19209e-07	CD4+ T Naive
NR4A2	2580.35	0.89669	0.124361	7.21035	5.58089e-13	5.78499e-10	CD4+ T Naive
PDE4D	713.614	0.892933	0.134509	6.63846	3.16975e-11	1.79017e-08	CD4+ T Naive
DUSP8	165.131	0.888564	0.186022	4.77665	1.78237e-06	0.000244016	CD4+ T Naive
TAMALIN	276.485	0.875195	0.162743	5.37777	7.54145e-08	1.53093e-05	CD4+ T Naive
SERTAD1	869.019	0.863259	0.140554	6.14184	8.15689e-10	2.19209e-07	CD4+ T Naive
KDM6B	1016.34	0.846735	0.110552	7.65914	1.87184e-14	3.39552e-11	CD4+ T Naive
CDK6	652.626	0.833678	0.125823	6.62579	3.45402e-11	1.79017e-08	CD4+ T Naive
ENSG00000286145	136.476	0.832861	0.188558	4.41699	1.00083e-05	0.00102282	CD4+ T Naive
LYPD3	292.462	0.831194	0.178374	4.65985	3.16445e-06	0.000376414	CD4+ T Naive
FAM177A1	1210.71	0.806897	0.236169	3.41661	0.000634069	0.0243573	CD4+ T Naive
SIK1	492.794	0.799446	0.149944	5.33162	9.7341e-08	1.81104e-05	CD4+ T Naive
ENSG00000267598	200.51	0.792033	0.177796	4.45472	8.40019e-06	0.00089635	CD4+ T Naive
PTGER2	171.599	0.782034	0.224231	3.48762	0.00048734	0.0199622	CD4+ T Naive
JUN	15472.6	0.779798	0.103989	7.49883	6.43921e-14	9.34458e-11	CD4+ T Naive
YBX3	186.251	0.779601	0.201437	3.87019	0.000108749	0.00634387	CD4+ T Naive
RGS1	528.097	0.774701	0.117215	6.60925	3.86283e-11	1.86858e-08	CD4+ T Naive
GABARAPL1	205.628	0.771277	0.166244	4.63942	3.49386e-06	0.000402404	CD4+ T Naive
IER5	522.403	0.771177	0.118643	6.5	8.03184e-11	3.64244e-08	CD4+ T Naive
PPP1R15A	4350.43	0.766655	0.106642	7.18904	6.52508e-13	5.91825e-10	CD4+ T Naive
SETD7	131.448	0.757742	0.199675	3.79488	0.000147714	0.00777018	CD4+ T Naive
KLF16	163.555	0.754284	0.181047	4.16624	3.09671e-05	0.0025215	CD4+ T Naive
ETV3	259.731	0.749458	0.146943	5.10033	3.39055e-07	5.31332e-05	CD4+ T Naive
TUBB4B	626.236	0.741295	0.145423	5.0975	3.44165e-07	5.31332e-05	CD4+ T Naive
ENSG00000226824	217.025	0.739243	0.173035	4.27223	1.9353e-05	0.00180033	CD4+ T Naive
PFKFB3	183.929	0.73772	0.203192	3.63066	0.000282693	0.0129008	CD4+ T Naive
SELENOK	1600.7	0.734457	0.104019	7.0608	1.65552e-12	1.20125e-09	CD4+ T Naive
EDA	205.527	0.729692	0.178676	4.08389	4.42871e-05	0.00324593	CD4+ T Naive
IDI1	626.637	0.727022	0.135347	5.37154	7.80658e-08	1.53093e-05	CD4+ T Naive
NAMPT	345.774	0.711753	0.180488	3.94349	8.03055e-05	0.00502324	CD4+ T Naive
RNF125	1361.92	0.708066	0.115217	6.14551	7.97052e-10	2.19209e-07	CD4+ T Naive
NFKBIZ	1441.71	0.69239	0.127112	5.44707	5.12059e-08	1.12591e-05	CD4+ T Naive
CHMP1B	641.016	0.692233	0.128789	5.37492	7.66154e-08	1.53093e-05	CD4+ T Naive
MMD	168.514	0.691423	0.172349	4.01177	6.02659e-05	0.00408682	CD4+ T Naive
NXT1	692.237	0.690905	0.122604	5.63526	1.74799e-08	4.09144e-06	CD4+ T Naive
NFKBIA	6642.97	0.687644	0.118287	5.81334	6.12372e-09	1.5322e-06	CD4+ T Naive
PPP1R16B	235.21	0.679617	0.162616	4.17928	2.92435e-05	0.00246734	CD4+ T Naive
JUND	19694.8	0.677245	0.0928874	7.29103	3.07586e-13	3.71974e-10	CD4+ T Naive
PPP1R15B	440.278	0.677019	0.13123	5.15901	2.48265e-07	4.09411e-05	CD4+ T Naive
NFKB1	1408.54	0.676759	0.107143	6.31643	2.67679e-10	9.71138e-08	CD4+ T Naive
CYCS	1564.4	0.6619	0.129249	5.12113	3.03706e-07	4.8971e-05	CD4+ T Naive
ZNF331	2798.03	0.661326	0.114294	5.78619	7.20007e-09	1.74146e-06	CD4+ T Naive
ZEB1	993.954	0.660838	0.119773	5.51744	3.43969e-08	7.79949e-06	CD4+ T Naive
ENSG00000261526	566.419	0.647548	0.137132	4.72209	2.33439e-06	0.000297164	CD4+ T Naive
JUNB	53789.9	0.642624	0.0898495	7.15222	8.53829e-13	6.88376e-10	CD4+ T Naive
NSMCE3	1497.71	0.628759	0.0980091	6.41532	1.40529e-10	5.36673e-08	CD4+ T Naive
IER2	12430.4	0.621236	0.0966522	6.42754	1.29689e-10	5.2279e-08	CD4+ T Naive
FOSB	4127.2	0.618178	0.0932153	6.63172	3.31802e-11	1.79017e-08	CD4+ T Naive
ENSG00000289298	361.336	0.615341	0.140947	4.36575	1.26685e-05	0.00122563	CD4+ T Naive
ABTB3	291.304	0.615057	0.164484	3.73931	0.000184527	0.00918338	CD4+ T Naive
SCML1	410.27	0.614912	0.122029	5.03905	4.67854e-07	6.92805e-05	CD4+ T Naive
IRS2	341.883	0.614373	0.137204	4.47782	7.54102e-06	0.000829055	CD4+ T Naive
PLEKHA2	152.742	0.607622	0.179114	3.39237	0.000692912	0.0260506	CD4+ T Naive
BIRC2	623.774	0.606242	0.147859	4.10013	4.12924e-05	0.00312102	CD4+ T Naive
CCNH	2036.54	0.60585	0.0982749	6.16485	7.05517e-10	2.13301e-07	CD4+ T Naive
ZC3H12A	224.481	0.605029	0.192797	3.13816	0.00170011	0.049344	CD4+ T Naive
RABGEF1	322.595	0.599846	0.136297	4.40104	1.07735e-05	0.00108573	CD4+ T Naive
UBE2S	676.951	0.597817	0.12815	4.66499	3.08634e-06	0.000373242	CD4+ T Naive
CNOT6L	986.431	0.595098	0.126965	4.6871	2.77099e-06	0.000340785	CD4+ T Naive
JMJD6	202.235	0.592385	0.162249	3.6511	0.000261124	0.0123837	CD4+ T Naive
BCL2	1599.26	0.588222	0.109351	5.37923	7.48061e-08	1.53093e-05	CD4+ T Naive
NFKB2	472.76	0.581117	0.155603	3.7346	0.000188011	0.00928031	CD4+ T Naive
CHD1	1115.48	0.579931	0.0991733	5.84765	4.98563e-09	1.29199e-06	CD4+ T Naive
BTG2	5255.24	0.577554	0.0936737	6.16559	7.0221e-10	2.13301e-07	CD4+ T Naive
ITPRIP	381.467	0.574176	0.138227	4.15385	3.26928e-05	0.00257847	CD4+ T Naive
YPEL5	4416.59	0.570398	0.108149	5.27419	1.33341e-07	2.30363e-05	CD4+ T Naive
NUP153	265.494	0.565053	0.139652	4.04615	5.20673e-05	0.00363269	CD4+ T Naive
LINC-PINT	2105.49	0.564157	0.0903186	6.24631	4.20275e-10	1.38614e-07	CD4+ T Naive
ENSG00000272256	342.628	0.559794	0.143258	3.90759	9.32229e-05	0.00554447	CD4+ T Naive
PDCD4	2158.69	0.558548	0.130176	4.29072	1.78093e-05	0.00170032	CD4+ T Naive
RAP2C	294.454	0.555921	0.146164	3.8034	0.000142723	0.00761469	CD4+ T Naive
TSPYL1	875.242	0.554749	0.117167	4.73468	2.19401e-06	0.000284281	CD4+ T Naive
TBC1D22A-DT	841.054	0.553943	0.104466	5.30263	1.14144e-07	2.02007e-05	CD4+ T Naive
SNED1	293.754	0.536557	0.159826	3.35713	0.000787566	0.0287165	CD4+ T Naive
PBX4	287.544	0.531228	0.138118	3.84619	0.00011997	0.00674806	CD4+ T Naive
PSME4	366.307	0.530209	0.133971	3.95764	7.56935e-05	0.00481782	CD4+ T Naive
JOSD1	370.927	0.527874	0.146081	3.61358	0.000301993	0.0133613	CD4+ T Naive
HIVEP1	496.363	0.525602	0.144468	3.63819	0.000274561	0.0126893	CD4+ T Naive
RBM38	2022.83	0.524966	0.104833	5.00766	5.50948e-07	7.99536e-05	CD4+ T Naive
PRMT9	343.006	0.520578	0.141156	3.68795	0.00022607	0.0108634	CD4+ T Naive
AGPAT5	395.651	0.520145	0.143434	3.62638	0.000287426	0.0130141	CD4+ T Naive
FAM13A	427.553	0.520061	0.161503	3.22013	0.00128131	0.040599	CD4+ T Naive
BICDL1	353.487	0.51642	0.148939	3.46732	0.000525677	0.0210049	CD4+ T Naive
RARA	327.607	0.516168	0.148487	3.47618	0.000508604	0.0205024	CD4+ T Naive
SNN	240.158	0.514732	0.152929	3.36583	0.000763135	0.0280878	CD4+ T Naive
RFTN1	598.72	0.512849	0.145644	3.52124	0.000429533	0.0184687	CD4+ T Naive
TM9SF3	527.848	0.506413	0.119224	4.24756	2.16112e-05	0.00196014	CD4+ T Naive
SSH2	1919.8	0.503049	0.120883	4.16145	3.1623e-05	0.0025215	CD4+ T Naive
PTPN7	399.35	0.502549	0.126157	3.98352	6.79016e-05	0.00447904	CD4+ T Naive
PPP1R14B	448.598	0.497784	0.120319	4.13719	3.51584e-05	0.00274311	CD4+ T Naive
ATP8A1	380.734	0.496616	0.14137	3.51289	0.000443269	0.0187158	CD4+ T Naive
SLC7A1	198.767	0.494159	0.15698	3.14791	0.00164442	0.0481125	CD4+ T Naive
TENT5C	612.277	0.494018	0.145097	3.40475	0.000662249	0.0251585	CD4+ T Naive
CRYBG1	569.228	0.49371	0.14765	3.34379	0.000826435	0.0298339	CD4+ T Naive
IRF2BPL	254.881	0.484645	0.151464	3.19974	0.0013755	0.0426524	CD4+ T Naive
ABCC1	360.446	0.48462	0.149962	3.23163	0.00123088	0.0393449	CD4+ T Naive
GSPT1	1075.45	0.483734	0.121403	3.98452	6.76156e-05	0.00447904	CD4+ T Naive
ETF1	352.88	0.481108	0.141695	3.39539	0.00068531	0.025899	CD4+ T Naive
MAPK1IP1L	1351.65	0.473717	0.114964	4.12057	3.77935e-05	0.00291734	CD4+ T Naive
IRF2BP2	2090.23	0.470327	0.107297	4.3834	1.16839e-05	0.00114565	CD4+ T Naive
SRGN	3437.39	0.465316	0.114742	4.05532	5.00646e-05	0.00356146	CD4+ T Naive
DUSP1	15271.4	0.463283	0.0893122	5.18723	2.13448e-07	3.60181e-05	CD4+ T Naive
G3BP2	1694.15	0.462484	0.116282	3.97726	6.97132e-05	0.00455711	CD4+ T Naive
PDE3B	1969.79	0.460194	0.108793	4.23	2.3369e-05	0.0020934	CD4+ T Naive
AP3M2	697.328	0.459375	0.122406	3.75289	0.000174805	0.00886985	CD4+ T Naive
DENND4A	682.176	0.457381	0.130062	3.51663	0.000437062	0.0186548	CD4+ T Naive
RASA3	1860.45	0.456292	0.102089	4.46957	7.83778e-06	0.00084882	CD4+ T Naive
SNHG3	1257	0.449798	0.102375	4.39363	1.11473e-05	0.00110801	CD4+ T Naive
ZFAND5	688.823	0.448293	0.117719	3.80815	0.000140008	0.00752519	CD4+ T Naive
RANBP2	899.265	0.442756	0.0980141	4.51726	6.26436e-06	0.000699296	CD4+ T Naive
NUP58	800.555	0.441914	0.116468	3.7943	0.000148058	0.00777018	CD4+ T Naive
SPTY2D1	295.638	0.441864	0.133281	3.31529	0.000915487	0.0324154	CD4+ T Naive
CREM	1235.92	0.439778	0.137035	3.20925	0.00133083	0.0416228	CD4+ T Naive
OSER1	1116.15	0.438781	0.111781	3.92538	8.6594e-05	0.0053248	CD4+ T Naive
XPO4	429.131	0.436489	0.116588	3.74387	0.000181208	0.00913088	CD4+ T Naive
PELI1	605.963	0.435666	0.131415	3.31519	0.000915816	0.0324154	CD4+ T Naive
SYAP1	553.321	0.435152	0.113414	3.83684	0.000124627	0.00695608	CD4+ T Naive
NR1D2	534.195	0.432097	0.118435	3.64839	0.000263888	0.0124336	CD4+ T Naive
NUP98	571.9	0.430077	0.115649	3.71882	0.000200155	0.00981302	CD4+ T Naive
IDS	1166.9	0.426051	0.107306	3.97042	7.17468e-05	0.00460703	CD4+ T Naive
RAB21	556.395	0.424608	0.124044	3.42304	0.000619257	0.0242512	CD4+ T Naive
ALG13	1094.19	0.422055	0.106253	3.97219	7.12158e-05	0.00460703	CD4+ T Naive
SDCBP	1680.35	0.420206	0.100425	4.18426	2.86102e-05	0.0024423	CD4+ T Naive
INPP5D	379.996	0.419419	0.132935	3.15507	0.0016046	0.0475223	CD4+ T Naive
POLR1F	388.284	0.418401	0.13066	3.20223	0.0013637	0.0424679	CD4+ T Naive
CMSS1	384.444	0.417942	0.130679	3.19822	0.00138277	0.0426953	CD4+ T Naive
PLK3	539.737	0.411909	0.124136	3.3182	0.000905989	0.0324154	CD4+ T Naive
VPS37B	566.161	0.410968	0.127882	3.21365	0.00131061	0.041347	CD4+ T Naive
SNHG9	1002.99	0.408765	0.117326	3.48402	0.000493951	0.020023	CD4+ T Naive
SLC2A3	5964.19	0.407192	0.101214	4.02308	5.74417e-05	0.00393205	CD4+ T Naive
AGTPBP1	372.119	0.40698	0.123431	3.29724	0.000976392	0.0338705	CD4+ T Naive
PER1	1022.55	0.405075	0.0983669	4.118	3.82178e-05	0.00291903	CD4+ T Naive
WHAMM	642.817	0.402899	0.115072	3.50129	0.000463013	0.0193082	CD4+ T Naive
KLF3	1814.86	0.398782	0.102124	3.90488	9.42708e-05	0.00556121	CD4+ T Naive
TUBA1A	4988.02	0.397873	0.103868	3.83058	0.000127842	0.00702741	CD4+ T Naive
JMJD1C	1612.96	0.396897	0.108856	3.64607	0.000266283	0.0124655	CD4+ T Naive
COQ10B	539.346	0.3931	0.115203	3.41223	0.000644329	0.0246066	CD4+ T Naive
ZBTB1	602.85	0.392927	0.110848	3.54473	0.000393011	0.017076	CD4+ T Naive
FTH1	26756.3	0.392553	0.0964042	4.07195	4.66203e-05	0.00338277	CD4+ T Naive
SIAH2	502.58	0.392005	0.120862	3.24342	0.00118104	0.0387765	CD4+ T Naive
MAPK8	531.992	0.391262	0.116155	3.36844	0.00075595	0.0279856	CD4+ T Naive
SBDS	2114.45	0.390779	0.101067	3.86654	0.00011039	0.00635704	CD4+ T Naive
EIF5	689.531	0.38999	0.119477	3.26413	0.00109802	0.0365469	CD4+ T Naive
SIK3	875.723	0.389704	0.111781	3.48633	0.000489702	0.0199622	CD4+ T Naive
REL	792.222	0.388393	0.115434	3.36463	0.000766454	0.0280878	CD4+ T Naive
MCL1	2140.72	0.386477	0.112018	3.45013	0.000560325	0.0222171	CD4+ T Naive
MAP3K2	802.75	0.385511	0.103106	3.73896	0.000184781	0.00918338	CD4+ T Naive
TMEM243	2187.52	0.380734	0.0932212	4.0842	4.42295e-05	0.00324593	CD4+ T Naive
NGRN	603.701	0.379966	0.11585	3.27981	0.00103875	0.0352206	CD4+ T Naive
CORO7	1213.7	0.376755	0.104041	3.62121	0.000293232	0.0131339	CD4+ T Naive
ISCA1	750.638	0.370439	0.113252	3.27091	0.00107201	0.0358847	CD4+ T Naive
CSGALNACT2	564.892	0.37004	0.110358	3.35308	0.000799172	0.028994	CD4+ T Naive
MLLT3	1184.73	0.364943	0.103894	3.51266	0.000443649	0.0187158	CD4+ T Naive
ARIH1	1474.46	0.36453	0.091311	3.99218	6.54674e-05	0.00439844	CD4+ T Naive
PITPNC1	2071.28	0.364206	0.115205	3.16136	0.00157034	0.0470841	CD4+ T Naive
LEPROTL1	6873.19	0.357688	0.0857761	4.17002	3.04567e-05	0.00251129	CD4+ T Naive
CCNY	859.775	0.356504	0.0986286	3.61461	0.000300804	0.0133613	CD4+ T Naive
CCSER2	617.302	0.350322	0.110235	3.17796	0.00148314	0.0448401	CD4+ T Naive
HERC1	842.696	0.349822	0.102337	3.41832	0.0006301	0.0243573	CD4+ T Naive
P2RY8	1348.4	0.349769	0.11111	3.14794	0.00164423	0.0481125	CD4+ T Naive
CYLD	1568.76	0.346011	0.109426	3.16205	0.00156662	0.0470841	CD4+ T Naive
NR1H2	824.191	0.344106	0.109007	3.15674	0.00159541	0.0474439	CD4+ T Naive
RBM3	4387.75	0.343226	0.0889205	3.85992	0.000113426	0.00648045	CD4+ T Naive
UBC	9838.95	0.335513	0.0982054	3.41644	0.000634446	0.0243573	CD4+ T Naive
SF1	4567.4	0.330892	0.0816595	4.05209	5.07623e-05	0.00357603	CD4+ T Naive
CCNT1	797.446	0.330078	0.103553	3.18752	0.00143499	0.0437491	CD4+ T Naive
CEBPB	740.523	0.32385	0.102939	3.14603	0.00165503	0.0482285	CD4+ T Naive
BCAS2	1509.34	0.316174	0.0953053	3.31748	0.00090832	0.0324154	CD4+ T Naive
GYPC	4442.79	0.308317	0.0948328	3.25116	0.00114934	0.0380806	CD4+ T Naive
EIF4A1	3504.15	0.306592	0.0909726	3.37016	0.000751244	0.027954	CD4+ T Naive
PABPC1	16908.1	0.302196	0.0858302	3.52086	0.000430155	0.0184687	CD4+ T Naive
NME2	3583.64	0.299219	0.0872505	3.42943	0.00060486	0.0238525	CD4+ T Naive
HNRNPA0	3627.18	0.290684	0.0913125	3.1834	0.00145559	0.0441913	CD4+ T Naive
PNRC1	13333.8	0.277434	0.07954	3.48797	0.000486695	0.0199622	CD4+ T Naive
TPT1	84191.1	0.25467	0.0786859	3.23654	0.00120988	0.0391493	CD4+ T Naive
DAD1	1962.59	-0.292975	0.0888844	-3.29613	0.000980264	0.0338705	CD4+ T Naive
SCML4	2030.07	-0.306621	0.0875169	-3.50357	0.00045907	0.0192544	CD4+ T Naive
STMN3	1010.58	-0.324571	0.100352	-3.23431	0.00121937	0.0391493	CD4+ T Naive
CSK	1041.22	-0.332761	0.104299	-3.19045	0.00142052	0.0434906	CD4+ T Naive
BST2	732.045	-0.346578	0.107966	-3.21008	0.001327	0.0416228	CD4+ T Naive
ARPC5	1233.08	-0.361552	0.110361	-3.2761	0.00105253	0.0355216	CD4+ T Naive
MITD1	460.829	-0.385149	0.119558	-3.22143	0.00127551	0.0405924	CD4+ T Naive
AKTIP	495.637	-0.386047	0.120911	-3.19282	0.00140892	0.0433182	CD4+ T Naive
GIMAP1	1408.83	-0.386892	0.0985124	-3.92734	8.58891e-05	0.0053248	CD4+ T Naive
MAT2B	1058.77	-0.387677	0.098892	-3.92021	8.84723e-05	0.00539458	CD4+ T Naive
ENSG00000268027	1396.83	-0.397612	0.0978576	-4.06317	4.84107e-05	0.0034779	CD4+ T Naive
DYNLL1	529.153	-0.405319	0.125307	-3.23461	0.00121811	0.0391493	CD4+ T Naive
LDLRAP1	958.903	-0.409336	0.125156	-3.2706	0.00107318	0.0358847	CD4+ T Naive
HIKESHI	459.292	-0.410573	0.123968	-3.31194	0.000926513	0.0326349	CD4+ T Naive
MRPS6	684.35	-0.413724	0.125286	-3.30225	0.000959125	0.0336203	CD4+ T Naive
GPR174	354.18	-0.415625	0.126221	-3.29283	0.000991855	0.0341085	CD4+ T Naive
ATP2B1-AS1	710.173	-0.417971	0.106832	-3.9124	9.1384e-05	0.00548002	CD4+ T Naive
C1orf162	1318.06	-0.433545	0.118976	-3.64398	0.000268453	0.0124865	CD4+ T Naive
PARP10	334.115	-0.451888	0.137521	-3.28595	0.00101638	0.0347869	CD4+ T Naive
PTPN6	664.474	-0.455544	0.123027	-3.7028	0.000213236	0.0103842	CD4+ T Naive
LY9	688.25	-0.478062	0.131585	-3.6331	0.000280035	0.0128603	CD4+ T Naive
TRBV12-4	463.046	-0.478632	0.129722	-3.68966	0.00022455	0.0108623	CD4+ T Naive
PREPL	461.11	-0.480926	0.115509	-4.16354	3.13351e-05	0.0025215	CD4+ T Naive
GIMAP4	1201.91	-0.481586	0.0992335	-4.85306	1.21569e-06	0.000169636	CD4+ T Naive
TRAC	963.634	-0.483859	0.126929	-3.81204	0.000137823	0.00746301	CD4+ T Naive
TSC22D4	768.898	-0.490961	0.137522	-3.57005	0.000356913	0.015601	CD4+ T Naive
LBH	1569.52	-0.492001	0.115641	-4.25456	2.09461e-05	0.00192386	CD4+ T Naive
DENND2D	810.162	-0.493606	0.122336	-4.03483	5.46412e-05	0.00377597	CD4+ T Naive
AHSA1	307.638	-0.498477	0.137504	-3.62518	0.000288763	0.0130141	CD4+ T Naive
TAGAP	1942.66	-0.50357	0.117627	-4.28109	1.85982e-05	0.00175258	CD4+ T Naive
TRAV8-3	404.284	-0.51033	0.134672	-3.78943	0.000150992	0.00777018	CD4+ T Naive
RPA2	484.576	-0.512852	0.122543	-4.18508	2.85065e-05	0.0024423	CD4+ T Naive
MRPS31	429.301	-0.513407	0.158094	-3.24749	0.0011643	0.0384006	CD4+ T Naive
TRAV21	280.85	-0.517082	0.153295	-3.37311	0.000743231	0.0277984	CD4+ T Naive
FKBP4	215.326	-0.518078	0.151397	-3.42199	0.000621653	0.0242512	CD4+ T Naive
ERAL1	189.686	-0.533025	0.161549	-3.29947	0.000968692	0.0337924	CD4+ T Naive
FAM229B	366.121	-0.539473	0.128038	-4.2134	2.5156e-05	0.00219918	CD4+ T Naive
CDC42-AS1	158.532	-0.54495	0.168259	-3.23875	0.00120056	0.0390639	CD4+ T Naive
ING4	297.094	-0.551843	0.145562	-3.79113	0.000149963	0.00777018	CD4+ T Naive
TRAV13-1	336.81	-0.559459	0.16138	-3.46672	0.00052686	0.0210049	CD4+ T Naive
TRBV30	618.29	-0.570483	0.114995	-4.96094	7.01541e-07	9.98114e-05	CD4+ T Naive
TRAV12-1	262.354	-0.591936	0.152995	-3.86899	0.000109287	0.00634387	CD4+ T Naive
TRAV12-3	152.185	-0.600403	0.190108	-3.15822	0.00158738	0.0473993	CD4+ T Naive
TRAV14DV4	214.014	-0.61439	0.163062	-3.76783	0.000164676	0.00841469	CD4+ T Naive
PYHIN1	117.882	-0.61451	0.195058	-3.1504	0.00163046	0.048092	CD4+ T Naive
PRIM1	153.641	-0.615197	0.187423	-3.2824	0.00102928	0.0350633	CD4+ T Naive
TRAV9-2	308.116	-0.61526	0.162319	-3.79044	0.000150381	0.00777018	CD4+ T Naive
XAF1	354.997	-0.619791	0.158261	-3.91626	8.99336e-05	0.00543798	CD4+ T Naive
CTLA4	126.937	-0.6218	0.19179	-3.24209	0.00118656	0.0387824	CD4+ T Naive
TRAV20	171.742	-0.662912	0.180613	-3.67034	0.000242224	0.011563	CD4+ T Naive
ENSG00000288872	264.597	-0.66423	0.157381	-4.22051	2.43752e-05	0.00215691	CD4+ T Naive
ARRDC3-AS1	208.191	-0.66874	0.150321	-4.44875	8.63713e-06	0.000908276	CD4+ T Naive
ENSG00000289928	219.427	-0.669889	0.174815	-3.83199	0.000127109	0.00702741	CD4+ T Naive
TRAV4	155.818	-0.701526	0.182034	-3.85381	0.000116294	0.00659242	CD4+ T Naive
TRAV26-2	136.032	-0.729865	0.209253	-3.48796	0.000486729	0.0199622	CD4+ T Naive
DNAI7	139.389	-0.739305	0.187408	-3.9449	7.98321e-05	0.00502324	CD4+ T Naive
TRAV8-4	295.759	-0.742906	0.156487	-4.7474	2.06044e-06	0.000276862	CD4+ T Naive
ENSG00000285646	219.462	-0.749854	0.196653	-3.81309	0.000137243	0.00746301	CD4+ T Naive
ENSG00000270022	314.273	-0.754745	0.148515	-5.08194	3.73603e-07	5.64763e-05	CD4+ T Naive
ARRDC3	739.263	-0.758758	0.117947	-6.43303	1.25086e-10	5.2279e-08	CD4+ T Naive
TRAV29DV5	330.026	-0.766801	0.173454	-4.42078	9.83436e-06	0.0010194	CD4+ T Naive
GBP1	205.9	-0.840039	0.180975	-4.64174	3.45495e-06	0.000402404	CD4+ T Naive
NUBPL-DT	199.45	-0.879946	0.164105	-5.3621	8.22592e-08	1.57072e-05	CD4+ T Naive
SKIL	78.494	1.02365	0.259316	3.94749	7.89747e-05	0.0156795	CD4+ Treg
TRBV10-3	85.7912	0.867095	0.237837	3.64575	0.000266612	0.0404668	CD4+ Treg
NR4A1	205.231	0.849342	0.157831	5.38135	7.39311e-08	6.36054e-05	CD4+ Treg
ZFP36	2212.33	0.735587	0.14096	5.2184	1.80478e-07	0.000116453	CD4+ Treg
ZNF331	277.665	0.682459	0.13484	5.06124	4.16549e-07	0.000215023	CD4+ Treg
DUSP2	1591.87	0.599037	0.0840946	7.12336	1.05325e-12	2.71844e-09	CD4+ Treg
TUBB4B	164.893	0.597203	0.164469	3.6311	0.000282217	0.0404668	CD4+ Treg
IDS	223.155	0.535877	0.142983	3.74783	0.000178374	0.0294287	CD4+ Treg
NR4A2	407.204	0.520441	0.111932	4.64962	3.3255e-06	0.00122616	CD4+ Treg
CCNH	274.234	0.474107	0.126239	3.75562	0.000172915	0.0294287	CD4+ Treg
YPEL5	412.652	0.464595	0.111192	4.17832	2.93665e-05	0.00689046	CD4+ Treg
PPP1R15A	707.735	0.431603	0.0981106	4.39914	1.08679e-05	0.00311668	CD4+ Treg
JUNB	6038.71	0.403249	0.0633025	6.3702	1.88786e-10	2.43628e-07	CD4+ Treg
SRGN	777.641	0.400249	0.111311	3.59578	0.000323426	0.0439348	CD4+ Treg
LEPROTL1	791.575	0.388692	0.0902217	4.30819	1.64597e-05	0.00424826	CD4+ Treg
NFKBIA	878.604	0.360394	0.0866806	4.15772	3.21439e-05	0.00691361	CD4+ Treg
JUND	3035.88	0.357129	0.0732337	4.87657	1.07946e-06	0.00046435	CD4+ Treg
FTH1	3551.47	0.298918	0.0672234	4.44664	8.72228e-06	0.00281403	CD4+ Treg
GIMAP4	152.271	-0.648187	0.173211	-3.74218	0.000182433	0.0294287	CD4+ Treg
