## Supplementary material for "T cell dysregulation and remodeling in pediatric obesity and weight loss": hay_supplemental_tables: s34_prepost_cd4_hallmark_gsea_results.xlsx

### Sheet: Sheet1
Table S34. Hallmark GSEA results across n=4 CD4+ T cell cluster groups between bariatric surgery participants
pathway	cluster	size	NES	pval	padj
HALLMARK_TNFA_SIGNALING_VIA_NFKB	CD4+ T Helper	172	3.00382	1.96568e-33	9.82838e-32
HALLMARK_TNFA_SIGNALING_VIA_NFKB	CD4+ Treg	163	2.98944	1.79412e-26	8.61179e-25
HALLMARK_TNFA_SIGNALING_VIA_NFKB	CD4+ T Naive	179	2.98209	8.23175e-35	4.11588e-33
HALLMARK_HYPOXIA	CD4+ T Naive	164	2.17419	2.56373e-10	6.40934e-09
HALLMARK_TGF_BETA_SIGNALING	CD4+ T Helper	48	2.14797	3.44815e-06	2.15509e-05
HALLMARK_HYPOXIA	CD4+ Treg	137	2.13282	2.0836e-08	3.33376e-07
HALLMARK_TGF_BETA_SIGNALING	CD4+ T Naive	52	2.1285	4.66222e-06	3.33016e-05
HALLMARK_MYC_TARGETS_V1	CD4+ T Naive	200	2.0919	7.00048e-10	1.16675e-08
HALLMARK_HYPOXIA	CD4+ T Helper	144	2.07525	2.0993e-08	3.49884e-07
HALLMARK_UV_RESPONSE_UP	CD4+ T Helper	125	1.98591	8.78837e-07	7.32364e-06
HALLMARK_P53_PATHWAY	CD4+ T Helper	174	1.98255	1.29568e-07	1.29568e-06
HALLMARK_ANDROGEN_RESPONSE	CD4+ T Naive	94	1.9495	7.04694e-06	3.93408e-05
HALLMARK_MYC_TARGETS_V1	CD4+ T Helper	199	1.93802	1.02535e-07	1.28168e-06
HALLMARK_TGF_BETA_SIGNALING	CD4+ Treg	47	1.93269	0.000422385	0.00289635
HALLMARK_ESTROGEN_RESPONSE_LATE	CD4+ T Helper	127	1.91664	2.83441e-06	2.02458e-05
HALLMARK_P53_PATHWAY	CD4+ T Naive	179	1.89461	9.28998e-07	9.28998e-06
HALLMARK_IL2_STAT5_SIGNALING	CD4+ T Naive	180	1.87981	1.86455e-06	1.55379e-05
HALLMARK_UV_RESPONSE_DN	CD4+ T Helper	104	1.8725	2.46768e-05	0.000137093
HALLMARK_UV_RESPONSE_DN	CD4+ T Naive	121	1.86939	1.27642e-05	6.38211e-05
HALLMARK_MYC_TARGETS_V1	CD4+ Treg	200	1.85015	4.0238e-06	4.82856e-05
HALLMARK_APOPTOSIS	CD4+ T Helper	136	1.82763	3.5957e-05	0.000179785
HALLMARK_APOPTOSIS	CD4+ T Naive	144	1.81366	3.88124e-05	0.000161718
HALLMARK_ESTROGEN_RESPONSE_EARLY	CD4+ T Helper	139	1.80879	4.10597e-05	0.000186635
HALLMARK_HEME_METABOLISM	CD4+ Treg	155	1.79576	4.58357e-05	0.000440022
HALLMARK_MITOTIC_SPINDLE	CD4+ T Naive	193	1.78718	7.08135e-06	3.93408e-05
HALLMARK_G2M_CHECKPOINT	CD4+ T Naive	191	1.7302	2.66494e-05	0.000121134
HALLMARK_HEME_METABOLISM	CD4+ T Helper	157	1.72487	0.00010551	0.000405807
HALLMARK_G2M_CHECKPOINT	CD4+ T Helper	186	1.71655	6.11692e-05	0.000254872
HALLMARK_P53_PATHWAY	CD4+ Treg	171	1.69859	0.000217949	0.00174359
HALLMARK_HEME_METABOLISM	CD4+ T Naive	173	1.68259	0.000136751	0.000488395
HALLMARK_INFLAMMATORY_RESPONSE	CD4+ T Naive	151	1.68132	0.000235177	0.000783923
HALLMARK_MTORC1_SIGNALING	CD4+ T Naive	194	1.68043	0.000106104	0.000408092
HALLMARK_UV_RESPONSE_UP	CD4+ Treg	123	1.6758	0.00130862	0.00688037
HALLMARK_APOPTOSIS	CD4+ Treg	134	1.66808	0.000968672	0.00581203
HALLMARK_ANDROGEN_RESPONSE	CD4+ Treg	84	1.65581	0.00836437	0.023617
HALLMARK_ESTROGEN_RESPONSE_EARLY	CD4+ T Naive	163	1.65088	0.000646534	0.00202042
HALLMARK_UNFOLDED_PROTEIN_RESPONSE	CD4+ Treg	109	1.64489	0.00194045	0.00776181
HALLMARK_ESTROGEN_RESPONSE_LATE	CD4+ Treg	124	1.63503	0.00169881	0.00741299
HALLMARK_INFLAMMATORY_RESPONSE	CD4+ T Helper	133	1.62534	0.00133756	0.00417988
HALLMARK_INFLAMMATORY_RESPONSE	CD4+ Treg	122	1.62326	0.00243746	0.00899986
HALLMARK_IL2_STAT5_SIGNALING	CD4+ T Helper	165	1.61921	0.000800285	0.00266762
HALLMARK_KRAS_SIGNALING_UP	CD4+ T Helper	126	1.60628	0.00185642	0.00546005
HALLMARK_KRAS_SIGNALING_DN	CD4+ Treg	85	1.60578	0.00733974	0.0220192
HALLMARK_IL2_STAT5_SIGNALING	CD4+ Treg	165	1.59971	0.00143341	0.00688037
HALLMARK_CHOLESTEROL_HOMEOSTASIS	CD4+ T Helper	67	1.58662	0.00594814	0.0141622
HALLMARK_REACTIVE_OXYGEN_SPECIES_PATHWAY	CD4+ T Naive	47	1.58093	0.0117042	0.0254438
HALLMARK_HEDGEHOG_SIGNALING	CD4+ Treg	17	1.57488	0.0410297	0.0747601
HALLMARK_UNFOLDED_PROTEIN_RESPONSE	CD4+ T Helper	109	1.55817	0.00324537	0.00901491
HALLMARK_CHOLESTEROL_HOMEOSTASIS	CD4+ Treg	64	1.55781	0.0115804	0.0286539
HALLMARK_UV_RESPONSE_UP	CD4+ T Naive	137	1.55424	0.00420855	0.0116904
HALLMARK_ANDROGEN_RESPONSE	CD4+ T Helper	88	1.5452	0.00770596	0.0175135
HALLMARK_EPITHELIAL_MESENCHYMAL_TRANSITION	CD4+ Treg	93	1.54308	0.0117632	0.0286539
HALLMARK_HEDGEHOG_SIGNALING	CD4+ T Naive	26	1.53779	0.0394394	0.0704276
HALLMARK_IL6_JAK_STAT3_SIGNALING	CD4+ Treg	62	1.53195	0.0119391	0.0286539
HALLMARK_UNFOLDED_PROTEIN_RESPONSE	CD4+ T Naive	110	1.52681	0.00629591	0.0149903
HALLMARK_CHOLESTEROL_HOMEOSTASIS	CD4+ T Naive	69	1.52346	0.0131256	0.027345
HALLMARK_KRAS_SIGNALING_DN	CD4+ T Naive	115	1.52278	0.00626776	0.0149903
HALLMARK_ESTROGEN_RESPONSE_LATE	CD4+ T Naive	150	1.52	0.00386009	0.0113532
HALLMARK_REACTIVE_OXYGEN_SPECIES_PATHWAY	CD4+ Treg	44	1.51419	0.0395501	0.0747601
HALLMARK_KRAS_SIGNALING_UP	CD4+ T Naive	152	1.51111	0.00575486	0.0149903
HALLMARK_MITOTIC_SPINDLE	CD4+ Treg	184	1.50262	0.00435539	0.0149328
HALLMARK_UV_RESPONSE_DN	CD4+ Treg	100	1.49689	0.0132159	0.0302077
HALLMARK_IL6_JAK_STAT3_SIGNALING	CD4+ T Naive	67	1.49614	0.0174851	0.0349702
HALLMARK_MITOTIC_SPINDLE	CD4+ T Helper	188	1.49454	0.00361751	0.00951977
HALLMARK_KRAS_SIGNALING_UP	CD4+ Treg	117	1.48154	0.0154045	0.0336097
HALLMARK_MTORC1_SIGNALING	CD4+ T Helper	191	1.47997	0.00522275	0.0130569
HALLMARK_KRAS_SIGNALING_DN	CD4+ T Helper	93	1.44418	0.0187558	0.0407734
HALLMARK_OXIDATIVE_PHOSPHORYLATION	CD4+ T Naive	198	1.40811	0.00734096	0.016684
HALLMARK_EPITHELIAL_MESENCHYMAL_TRANSITION	CD4+ T Helper	103	1.38092	0.0391126	0.0728171
HALLMARK_ADIPOGENESIS	CD4+ T Naive	180	1.37306	0.0285067	0.0527902
HALLMARK_MYOGENESIS	CD4+ Treg	114	1.35967	0.0532673	0.0881665
HALLMARK_ALLOGRAFT_REJECTION	CD4+ Treg	162	1.33569	0.0370488	0.0740975
HALLMARK_ADIPOGENESIS	CD4+ Treg	164	1.33415	0.0444313	0.076168
HALLMARK_APICAL_SURFACE	CD4+ T Helper	33	1.32891	0.0940032	0.14688
HALLMARK_ADIPOGENESIS	CD4+ T Helper	168	1.32537	0.0393212	0.0728171
HALLMARK_MTORC1_SIGNALING	CD4+ Treg	189	1.31834	0.030919	0.0645267
HALLMARK_REACTIVE_OXYGEN_SPECIES_PATHWAY	CD4+ T Helper	45	1.30776	0.0855365	0.142561
HALLMARK_EPITHELIAL_MESENCHYMAL_TRANSITION	CD4+ T Naive	135	1.28925	0.0704846	0.11956
HALLMARK_MYOGENESIS	CD4+ T Helper	118	1.26792	0.0838323	0.142561
HALLMARK_ALLOGRAFT_REJECTION	CD4+ T Naive	170	1.25303	0.071736	0.11956
HALLMARK_SPERMATOGENESIS	CD4+ Treg	77	1.24166	0.0972222	0.145833
HALLMARK_MYC_TARGETS_V2	CD4+ T Naive	58	1.23991	0.131329	0.205128
HALLMARK_IL6_JAK_STAT3_SIGNALING	CD4+ T Helper	57	1.23568	0.154908	0.216751
HALLMARK_G2M_CHECKPOINT	CD4+ Treg	186	1.23551	0.0842434	0.132053
HALLMARK_MYC_TARGETS_V2	CD4+ T Helper	58	1.23056	0.156061	0.216751
HALLMARK_DNA_REPAIR	CD4+ Treg	145	1.22998	0.0852843	0.132053
HALLMARK_NOTCH_SIGNALING	CD4+ T Helper	25	1.22877	0.19967	0.269824
HALLMARK_PROTEIN_SECRETION	CD4+ T Naive	92	1.22203	0.135385	0.205128
HALLMARK_OXIDATIVE_PHOSPHORYLATION	CD4+ T Helper	198	1.21882	0.0935351	0.14688
HALLMARK_ESTROGEN_RESPONSE_EARLY	CD4+ Treg	139	1.19919	0.113145	0.164574
HALLMARK_OXIDATIVE_PHOSPHORYLATION	CD4+ Treg	198	1.1863	0.135514	0.185848
HALLMARK_E2F_TARGETS	CD4+ T Helper	192	1.17073	0.147945	0.216751
HALLMARK_DNA_REPAIR	CD4+ T Naive	147	1.15773	0.185673	0.265246
HALLMARK_DNA_REPAIR	CD4+ T Helper	145	1.13922	0.207299	0.272762
HALLMARK_MYOGENESIS	CD4+ T Naive	142	1.07817	0.313218	0.412129
HALLMARK_E2F_TARGETS	CD4+ T Naive	192	1.07472	0.285519	0.385837
HALLMARK_PANCREAS_BETA_CELLS	CD4+ T Helper	15	1.0593	0.370304	0.46288
HALLMARK_COMPLEMENT	CD4+ T Naive	175	1.05854	0.347339	0.445306
HALLMARK_COMPLEMENT	CD4+ T Helper	151	1.05665	0.353535	0.45325
HALLMARK_FATTY_ACID_METABOLISM	CD4+ Treg	127	1.04691	0.358108	0.45575
HALLMARK_SPERMATOGENESIS	CD4+ T Naive	91	1.03664	0.383667	0.467887
HALLMARK_PROTEIN_SECRETION	CD4+ Treg	90	1.02671	0.403114	0.496141
HALLMARK_PEROXISOME	CD4+ T Helper	85	1.01756	0.41568	0.506927
HALLMARK_PEROXISOME	CD4+ T Naive	93	0.996937	0.455793	0.54261
HALLMARK_WNT_BETA_CATENIN_SIGNALING	CD4+ T Helper	35	0.996303	0.46463	0.553131
HALLMARK_APICAL_SURFACE	CD4+ T Naive	35	0.94214	0.565724	0.642868
HALLMARK_BILE_ACID_METABOLISM	CD4+ T Naive	91	0.922887	0.617874	0.671602
HALLMARK_NOTCH_SIGNALING	CD4+ T Naive	28	0.908369	0.590592	0.656214
HALLMARK_COAGULATION	CD4+ T Naive	95	0.907907	0.650382	0.691895
HALLMARK_XENOBIOTIC_METABOLISM	CD4+ T Helper	130	0.850539	0.782673	0.847763
HALLMARK_GLYCOLYSIS	CD4+ T Helper	161	0.84253	0.796897	0.847763
HALLMARK_HEDGEHOG_SIGNALING	CD4+ T Helper	20	0.811694	0.715753	0.795282
HALLMARK_APICAL_SURFACE	CD4+ Treg	31	0.81051	0.751866	0.820217
HALLMARK_BILE_ACID_METABOLISM	CD4+ T Helper	79	0.809108	0.830015	0.864599
HALLMARK_COAGULATION	CD4+ T Helper	69	0.783734	0.854545	0.871985
HALLMARK_XENOBIOTIC_METABOLISM	CD4+ Treg	123	0.772592	0.943239	0.943239
HALLMARK_ANGIOGENESIS	CD4+ T Naive	22	0.769979	0.810714	0.827259
HALLMARK_SPERMATOGENESIS	CD4+ T Helper	79	0.764434	0.906585	0.906585
HALLMARK_NOTCH_SIGNALING	CD4+ Treg	24	0.648252	0.926415	0.943239
HALLMARK_WNT_BETA_CATENIN_SIGNALING	CD4+ Treg	33	-0.705734	0.896774	0.943239
HALLMARK_COAGULATION	CD4+ Treg	70	-0.715597	0.938356	0.943239
HALLMARK_PANCREAS_BETA_CELLS	CD4+ T Naive	19	-0.738621	0.833703	0.833703
HALLMARK_ANGIOGENESIS	CD4+ T Helper	15	-0.842865	0.674944	0.766981
HALLMARK_XENOBIOTIC_METABOLISM	CD4+ T Naive	154	-0.900957	0.753247	0.784632
HALLMARK_BILE_ACID_METABOLISM	CD4+ Treg	79	-0.914008	0.63981	0.714207
HALLMARK_PEROXISOME	CD4+ Treg	86	-0.940753	0.607059	0.693782
HALLMARK_PROTEIN_SECRETION	CD4+ T Helper	89	-0.960283	0.54878	0.638117
HALLMARK_PI3K_AKT_MTOR_SIGNALING	CD4+ Treg	93	-0.96401	0.539007	0.631033
HALLMARK_APICAL_JUNCTION	CD4+ T Naive	161	-0.998422	0.475083	0.552422
HALLMARK_APICAL_JUNCTION	CD4+ Treg	126	-1.01654	0.425061	0.510074
HALLMARK_GLYCOLYSIS	CD4+ T Naive	172	-1.02901	0.364261	0.455326
HALLMARK_MYC_TARGETS_V2	CD4+ Treg	58	-1.06585	0.360802	0.45575
HALLMARK_COMPLEMENT	CD4+ Treg	146	-1.08905	0.248744	0.331658
HALLMARK_WNT_BETA_CATENIN_SIGNALING	CD4+ T Naive	38	-1.14395	0.245614	0.341131
HALLMARK_E2F_TARGETS	CD4+ Treg	190	-1.15211	0.125	0.176471
HALLMARK_FATTY_ACID_METABOLISM	CD4+ T Naive	139	-1.15931	0.159875	0.23511
HALLMARK_APICAL_JUNCTION	CD4+ T Helper	137	-1.18198	0.0974026	0.14758
HALLMARK_PI3K_AKT_MTOR_SIGNALING	CD4+ T Naive	98	-1.21623	0.119658	0.192997
HALLMARK_ALLOGRAFT_REJECTION	CD4+ T Helper	167	-1.2325	0.056645	0.101152
HALLMARK_INTERFERON_GAMMA_RESPONSE	CD4+ T Naive	183	-1.28125	0.0249426	0.0479665
HALLMARK_GLYCOLYSIS	CD4+ Treg	145	-1.30194	0.0420526	0.0747601
HALLMARK_FATTY_ACID_METABOLISM	CD4+ T Helper	128	-1.32165	0.0298766	0.0597533
HALLMARK_PI3K_AKT_MTOR_SIGNALING	CD4+ T Helper	97	-1.32814	0.0268469	0.055931
HALLMARK_INTERFERON_GAMMA_RESPONSE	CD4+ Treg	176	-1.43707	0.0052836	0.0169075
HALLMARK_INTERFERON_GAMMA_RESPONSE	CD4+ T Helper	177	-1.59256	0.000364971	0.00130347
HALLMARK_INTERFERON_ALPHA_RESPONSE	CD4+ T Naive	94	-2.14048	1.7295e-07	2.16187e-06
HALLMARK_INTERFERON_ALPHA_RESPONSE	CD4+ Treg	92	-2.42393	1.4088e-10	3.38112e-09
HALLMARK_INTERFERON_ALPHA_RESPONSE	CD4+ T Helper	94	-2.48694	1.06787e-11	2.66968e-10
