## Supplementary material for "T cell dysregulation and remodeling in pediatric obesity and weight loss": hay_supplemental_tables: s35_prepost_cd8_cluster_annotation.xlsx

### Sheet: Sheet1
Table S35. Cluster annotations for CD8+ T cells derived from CITE-seq analysis of paired bariatric surgery participants
cluster_number	cluster_name	group_name
0	0: CD8+ T Naive 1	CD8+ T Naive
1	1: CD8+ T Naive 2	CD8+ T Naive
2	2: CD8+ T Naive 3	CD8+ T Naive
3	3: CD8+ T Memory CD57hi	CD8+ T Memory
4	4: CD8+ T MAIT	CD8+ T MAIT
5	5: CD8+ T Naive 4	CD8+ T Naive
6	6: CD8+ T Memory GZMKhi	CD8+ T Memory
7	7: CD8+ T Memory CD103hi	CD8+ T Memory
8	8: CD8+ T Naive SOX4hi	CD8+ T Naive
9	9: CD8+ T KLRC2hi	CD8+ T KLRC2hi
10	10: CD8+ T Memory TNFhi	CD8+ T Memory
11	11: CD8+ T Naive 5	CD8+ T Naive
12	12: CD8+ T Memory GZMHhi	CD8+ T Memory
13	13: CD8+ T Memory CD82hi	CD8+ T Memory
14	14: CD8+ T Memory CD56hi	CD8+ T Memory
15	15: CD8+ T TRDChi	CD8+ Tgd
16	16: CD8+ T Naive 6	CD8+ T Naive
17	17: CD8+ T Cycling	CD8+ T Cycling
