## Supplementary material for "T cell dysregulation and remodeling in pediatric obesity and weight loss": hay_supplemental_tables: s36_prepost_cd8_citeseq_unique_cluster_genes.xlsx

### Sheet: Table S36
Table S36. Genes (tf-idf > 0.5) per n=19 unique CD8+ T cell cluster from CITE-seq analysis of Pre and Post samples from bariatric surgery participants.
short_name	gene	tfidf	qval	geneFrequency	cluster_name
Naive 1	ARRDC3	0.685908	7.98755e-233	0.390047	0: CD8+ T Naive 1
Naive 1	TRABD2A	0.62371	1.98867e-166	0.486159	0: CD8+ T Naive 1
Naive 1	MAL	0.610718	2.8217e-183	0.573561	0: CD8+ T Naive 1
Naive 1	ENSG00000268027	0.585764	1.30257e-120	0.423639	0: CD8+ T Naive 1
Naive 1	LDLRAP1	0.583075	4.24361e-118	0.395334	0: CD8+ T Naive 1
Naive 1	RCAN3AS	0.568665	1.41123e-124	0.300778	0: CD8+ T Naive 1
Naive 1	ENSG00000290109	0.568037	2.64715e-112	0.334992	0: CD8+ T Naive 1
Naive 1	MYC	0.563696	9.19587e-108	0.336236	0: CD8+ T Naive 1
Naive 1	PRKCQ-AS1	0.562183	3.70859e-158	0.619907	0: CD8+ T Naive 1
Naive 1	TXK	0.560656	3.18581e-97	0.402177	0: CD8+ T Naive 1
Naive 1	ENSG00000289341	0.556918	3.17341e-188	0.673717	0: CD8+ T Naive 1
Naive 1	AIF1	0.553604	1.50778e-92	0.371695	0: CD8+ T Naive 1
Naive 1	ACTN1	0.55353	3.51011e-91	0.393468	0: CD8+ T Naive 1
Naive 1	PIM2	0.551736	7.46564e-123	0.567963	0: CD8+ T Naive 1
Naive 1	PREPL	0.547763	1.3052e-124	0.259409	0: CD8+ T Naive 1
Naive 1	LINC02446	0.54387	4.62441e-115	0.566096	0: CD8+ T Naive 1
Naive 1	LEF1	0.539887	0	0.82395	0: CD8+ T Naive 1
Naive 1	CCR7	0.539512	1.00405e-263	0.772939	0: CD8+ T Naive 1
Naive 1	ENSG00000289340	0.536334	7.85864e-85	0.325661	0: CD8+ T Naive 1
Naive 1	RCAN3	0.528499	4.13896e-111	0.589114	0: CD8+ T Naive 1
Naive 2	PASK	0.584961	4.34049e-105	0.440042	1: CD8+ T Naive 2
Naive 2	ACTN1	0.558905	2.95629e-83	0.397289	1: CD8+ T Naive 2
Naive 2	MAL	0.556263	1.26461e-96	0.522419	1: CD8+ T Naive 2
Naive 2	NELL2	0.542067	3.2479e-149	0.671185	1: CD8+ T Naive 2
Naive 2	CCR7	0.537148	8.31414e-225	0.769552	1: CD8+ T Naive 2
Naive 2	S100B	0.537085	1.98178e-68	0.367049	1: CD8+ T Naive 2
Naive 2	ARMH1	0.532178	1.01294e-63	0.402155	1: CD8+ T Naive 2
Naive 2	AREG	0.529776	3.61049e-62	0.405631	1: CD8+ T Naive 2
Naive 2	TRABD2A	0.523965	2.55007e-58	0.408412	1: CD8+ T Naive 2
Naive 2	AIF1	0.523905	1.51832e-60	0.351755	1: CD8+ T Naive 2
Naive 2	NFKBIZ	0.522715	1.60332e-62	0.470977	1: CD8+ T Naive 2
Naive 2	LINC02446	0.514264	2.04504e-69	0.53528	1: CD8+ T Naive 2
Naive 2	NR4A1	0.510072	3.53566e-111	0.652763	1: CD8+ T Naive 2
Naive 2	YBX3	0.506631	1.52057e-47	0.415711	1: CD8+ T Naive 2
Naive 2	SPINT2	0.504498	3.02588e-52	0.317344	1: CD8+ T Naive 2
Naive 2	SERINC5	0.501377	6.11068e-44	0.393813	1: CD8+ T Naive 2
Memory TNFhi	GZMH	1.63077	0	0.964912	10: CD8+ T Memory TNFhi
Memory TNFhi	FGFBP2	1.5626	5.53424e-284	0.888889	10: CD8+ T Memory TNFhi
Memory TNFhi	GZMB	1.54867	8.10407e-244	0.779727	10: CD8+ T Memory TNFhi
Memory TNFhi	CCL4L2	1.5238	2.09747e-204	0.553606	10: CD8+ T Memory TNFhi
Memory TNFhi	CCL3	1.48771	1.88718e-198	0.440546	10: CD8+ T Memory TNFhi
Memory TNFhi	CCL4	1.45928	5.22165e-247	0.85575	10: CD8+ T Memory TNFhi
Memory TNFhi	ZEB2	1.39567	1.21039e-224	0.832359	10: CD8+ T Memory TNFhi
Memory TNFhi	FCGR3A	1.3847	2.25104e-170	0.502924	10: CD8+ T Memory TNFhi
Memory TNFhi	KLRD1	1.23559	3.7212e-157	0.703704	10: CD8+ T Memory TNFhi
Memory TNFhi	TNF	1.19814	1.46609e-129	0.536062	10: CD8+ T Memory TNFhi
Memory TNFhi	ADGRG1	1.17756	1.2743e-123	0.45809	10: CD8+ T Memory TNFhi
Memory TNFhi	FCRL6	1.16062	2.25113e-120	0.506823	10: CD8+ T Memory TNFhi
Memory TNFhi	PLEK	1.15514	5.16177e-126	0.606238	10: CD8+ T Memory TNFhi
Memory TNFhi	GNLY	1.14478	9.01051e-141	0.719298	10: CD8+ T Memory TNFhi
Memory TNFhi	CST7	1.09856	8.30731e-241	0.994152	10: CD8+ T Memory TNFhi
Memory TNFhi	GZMA	1.08656	9.60094e-173	0.879142	10: CD8+ T Memory TNFhi
Memory TNFhi	PRF1	1.08125	6.29887e-152	0.820663	10: CD8+ T Memory TNFhi
Memory TNFhi	METRNL	1.07986	5.46946e-107	0.569201	10: CD8+ T Memory TNFhi
Memory TNFhi	C1orf21	1.07308	6.75182e-102	0.423002	10: CD8+ T Memory TNFhi
Memory TNFhi	EFHD2	1.07	3.04765e-166	0.871345	10: CD8+ T Memory TNFhi
Naive 5	SERINC5	0.573035	4.65505e-13	0.450098	11: CD8+ T Naive 5
Naive 5	OXNAD1	0.564919	1.14659e-24	0.677104	11: CD8+ T Naive 5
Naive 5	STMN3	0.556665	4.27336e-11	0.369863	11: CD8+ T Naive 5
Naive 5	MAL	0.545936	9.43294e-12	0.51272	11: CD8+ T Naive 5
Naive 5	GIMAP7	0.538399	2.47737e-13	0.571429	11: CD8+ T Naive 5
Naive 5	TRABD2A	0.532255	2.44443e-08	0.414873	11: CD8+ T Naive 5
Naive 5	TXK	0.515608	9.55476e-07	0.369863	11: CD8+ T Naive 5
Naive 5	NELL2	0.504174	9.4747e-13	0.624266	11: CD8+ T Naive 5
Memory GZMHhi	GZMH	1.00892	4.71616e-59	0.59697	12: CD8+ T Memory GZMHhi
Memory GZMHhi	FGFBP2	0.926909	9.67878e-46	0.527273	12: CD8+ T Memory GZMHhi
Memory GZMHhi	CCL5	0.897255	4.7303e-110	0.969697	12: CD8+ T Memory GZMHhi
Memory GZMHhi	NKG7	0.842849	8.52318e-72	0.863636	12: CD8+ T Memory GZMHhi
Memory GZMHhi	GNLY	0.805405	4.54953e-31	0.506061	12: CD8+ T Memory GZMHhi
Memory GZMHhi	CST7	0.803651	9.21515e-46	0.727273	12: CD8+ T Memory GZMHhi
Memory GZMHhi	ZEB2	0.802813	3.19255e-30	0.478788	12: CD8+ T Memory GZMHhi
Memory GZMHhi	GZMB	0.77641	2.44922e-27	0.390909	12: CD8+ T Memory GZMHhi
Memory GZMHhi	KLRD1	0.771506	1.395e-26	0.439394	12: CD8+ T Memory GZMHhi
Memory GZMHhi	CCL4	0.764785	6.01318e-26	0.448485	12: CD8+ T Memory GZMHhi
Memory GZMHhi	GZMA	0.737815	7.40105e-28	0.59697	12: CD8+ T Memory GZMHhi
Memory GZMHhi	AHNAK	0.727813	3.46209e-29	0.636364	12: CD8+ T Memory GZMHhi
Memory GZMHhi	LYAR	0.666925	2.59849e-22	0.624242	12: CD8+ T Memory GZMHhi
Memory GZMHhi	MYO1F	0.665586	1.2372e-16	0.348485	12: CD8+ T Memory GZMHhi
Memory GZMHhi	ZNF683	0.664512	7.38789e-20	0.272727	12: CD8+ T Memory GZMHhi
Memory GZMHhi	LGALS1	0.641316	2.03869e-14	0.345455	12: CD8+ T Memory GZMHhi
Memory GZMHhi	EFHD2	0.636321	8.92534e-15	0.518182	12: CD8+ T Memory GZMHhi
Memory GZMHhi	PLEK	0.629369	1.0448e-13	0.330303	12: CD8+ T Memory GZMHhi
Memory GZMHhi	FCRL6	0.624544	1.30707e-15	0.272727	12: CD8+ T Memory GZMHhi
Memory GZMHhi	HLA-DPA1	0.615304	1.77901e-11	0.415152	12: CD8+ T Memory GZMHhi
Memory CD82hi	ITGB1	1.10455	8.31955e-80	0.744337	13: CD8+ T Memory CD82hi
Memory CD82hi	LMNA	1.05576	2.27807e-56	0.478964	13: CD8+ T Memory CD82hi
Memory CD82hi	GPR183	0.981854	1.26042e-47	0.459547	13: CD8+ T Memory CD82hi
Memory CD82hi	SAMSN1	0.954447	3.16457e-48	0.585761	13: CD8+ T Memory CD82hi
Memory CD82hi	ARID5B	0.900522	1.20636e-38	0.456311	13: CD8+ T Memory CD82hi
Memory CD82hi	CD82	0.859175	5.80658e-40	0.281553	13: CD8+ T Memory CD82hi
Memory CD82hi	AP3M2	0.851403	7.27161e-37	0.31068	13: CD8+ T Memory CD82hi
Memory CD82hi	GATA3	0.850436	3.19637e-33	0.456311	13: CD8+ T Memory CD82hi
Memory CD82hi	ICOS	0.841873	1.49073e-32	0.475728	13: CD8+ T Memory CD82hi
Memory CD82hi	NPDC1	0.826471	2.11673e-32	0.343042	13: CD8+ T Memory CD82hi
Memory CD82hi	AHNAK	0.825393	8.41369e-45	0.721683	13: CD8+ T Memory CD82hi
Memory CD82hi	RILPL2	0.82537	1.06616e-31	0.359223	13: CD8+ T Memory CD82hi
Memory CD82hi	PLP2	0.817958	1.06248e-42	0.708738	13: CD8+ T Memory CD82hi
Memory CD82hi	INPP4B	0.793285	3.5601e-28	0.501618	13: CD8+ T Memory CD82hi
Memory CD82hi	NIBAN1	0.792323	3.5601e-28	0.359223	13: CD8+ T Memory CD82hi
Memory CD82hi	S100A11	0.778343	2.61519e-27	0.524272	13: CD8+ T Memory CD82hi
Memory CD82hi	LINC02762	0.766659	7.97755e-46	0.161812	13: CD8+ T Memory CD82hi
Memory CD82hi	TRADD	0.764259	2.09271e-24	0.414239	13: CD8+ T Memory CD82hi
Memory CD82hi	LGALS1	0.732964	1.78778e-21	0.394822	13: CD8+ T Memory CD82hi
Memory CD82hi	ALOX5AP	0.731493	3.01134e-21	0.440129	13: CD8+ T Memory CD82hi
Memory CD56hi	TRBV6-5	2.42808	1.33497e-250	0.81338	14: CD8+ T Memory CD56hi
Memory CD56hi	TRAV38-2DV8	2.24863	2.0195e-215	0.732394	14: CD8+ T Memory CD56hi
Memory CD56hi	ZNF683	2.02473	4.16822e-200	0.830986	14: CD8+ T Memory CD56hi
Memory CD56hi	GZMB	1.88826	2.25731e-212	0.950704	14: CD8+ T Memory CD56hi
Memory CD56hi	LGALS1	1.66034	2.48325e-167	0.894366	14: CD8+ T Memory CD56hi
Memory CD56hi	GZMH	1.64842	3.44621e-191	0.975352	14: CD8+ T Memory CD56hi
Memory CD56hi	KIR3DL2	1.62442	3.67447e-128	0.380282	14: CD8+ T Memory CD56hi
Memory CD56hi	KIR2DL3	1.59177	1.23395e-125	0.362676	14: CD8+ T Memory CD56hi
Memory CD56hi	KLRC2	1.57899	6.14723e-121	0.647887	14: CD8+ T Memory CD56hi
Memory CD56hi	GNLY	1.5691	6.49587e-186	0.985915	14: CD8+ T Memory CD56hi
Memory CD56hi	PRSS23	1.56198	2.7177e-115	0.588028	14: CD8+ T Memory CD56hi
Memory CD56hi	KLRD1	1.53327	1.51183e-146	0.873239	14: CD8+ T Memory CD56hi
Memory CD56hi	HOPX	1.35291	7.71092e-109	0.785211	14: CD8+ T Memory CD56hi
Memory CD56hi	FGFBP2	1.34321	1.05242e-104	0.764085	14: CD8+ T Memory CD56hi
Memory CD56hi	ITGB1	1.31673	3.86716e-123	0.887324	14: CD8+ T Memory CD56hi
Memory CD56hi	FCRL6	1.31433	1.15364e-84	0.573944	14: CD8+ T Memory CD56hi
Memory CD56hi	APOBEC3G	1.31036	8.68626e-104	0.785211	14: CD8+ T Memory CD56hi
Memory CD56hi	ENSG00000290036	1.30371	2.51862e-83	0.390845	14: CD8+ T Memory CD56hi
Memory CD56hi	ZEB2	1.28709	1.4588e-98	0.767606	14: CD8+ T Memory CD56hi
Memory CD56hi	PRF1	1.21083	3.95055e-118	0.919014	14: CD8+ T Memory CD56hi
TRDChi	TRDV2	2.08537	1.65799e-153	0.459227	15: CD8+ T TRDChi
TRDChi	TYROBP	2.04605	1.15773e-145	0.630901	15: CD8+ T TRDChi
TRDChi	TRDC	1.85439	7.59144e-127	0.424893	15: CD8+ T TRDChi
TRDChi	TRGV9	1.7595	1.90817e-112	0.540773	15: CD8+ T TRDChi
TRDChi	GZMB	1.55995	9.66695e-109	0.785408	15: CD8+ T TRDChi
TRDChi	FGFBP2	1.42596	8.67452e-99	0.811159	15: CD8+ T TRDChi
TRDChi	GNLY	1.41393	6.08614e-110	0.888412	15: CD8+ T TRDChi
TRDChi	KLRB1	1.3889	2.01369e-90	0.772532	15: CD8+ T TRDChi
TRDChi	FCGR3A	1.34711	5.2929e-70	0.48927	15: CD8+ T TRDChi
TRDChi	KLRD1	1.29616	9.21947e-78	0.738197	15: CD8+ T TRDChi
TRDChi	CCL4	1.2515	4.29046e-73	0.733906	15: CD8+ T TRDChi
TRDChi	GZMH	1.21134	8.72518e-68	0.716738	15: CD8+ T TRDChi
TRDChi	HOPX	1.12401	7.33847e-55	0.652361	15: CD8+ T TRDChi
TRDChi	SPON2	1.10907	1.83624e-48	0.540773	15: CD8+ T TRDChi
TRDChi	MYOM2	1.09888	3.0141e-50	0.321888	15: CD8+ T TRDChi
TRDChi	CST7	1.07656	7.49088e-97	0.974249	15: CD8+ T TRDChi
TRDChi	PRF1	1.06307	1.98708e-63	0.806867	15: CD8+ T TRDChi
TRDChi	CD300A	1.05933	5.33175e-45	0.347639	15: CD8+ T TRDChi
TRDChi	EFHD2	1.05407	1.10803e-69	0.858369	15: CD8+ T TRDChi
TRDChi	CLIC3	1.04716	1.04151e-41	0.44206	15: CD8+ T TRDChi
Naive 6	ENSG00000267598	1.36077	1.25738e-68	0.522124	16: CD8+ T Naive 6
Naive 6	ENSG00000273149	0.833888	6.86307e-69	0.973451	16: CD8+ T Naive 6
Naive 6	HLA-DRA	0.708322	1.76323e-17	0.243363	16: CD8+ T Naive 6
Naive 6	HOOK2	0.636467	1.02082e-08	0.482301	16: CD8+ T Naive 6
Naive 6	LINC02613	0.620238	1.4728e-24	0.119469	16: CD8+ T Naive 6
Naive 6	GNLY	0.591538	5.57679e-06	0.371681	16: CD8+ T Naive 6
Naive 6	TUBA1B-AS1	0.549722	1.72204e-09	0.185841	16: CD8+ T Naive 6
Naive 6	BEST1	0.531393	8.58507e-07	0.207965	16: CD8+ T Naive 6
Cycling	PCLAF	1.20981	6.67557e-34	0.210526	17: CD8+ T Cycling
Cycling	TYMS	0.968855	1.02724e-25	0.157895	17: CD8+ T Cycling
Cycling	HLA-DRA	0.944655	1.98523e-15	0.324561	17: CD8+ T Cycling
Cycling	GZMK	0.9306	2.84548e-14	0.526316	17: CD8+ T Cycling
Cycling	CLDND1	0.79949	4.53615e-10	0.570175	17: CD8+ T Cycling
Cycling	RGS1	0.784139	1.66645e-08	0.429825	17: CD8+ T Cycling
Cycling	CXCR3	0.779168	5.43318e-09	0.324561	17: CD8+ T Cycling
Cycling	ITGB1	0.768002	1.84011e-08	0.517544	17: CD8+ T Cycling
Cycling	CARHSP1	0.750808	1.08088e-07	0.359649	17: CD8+ T Cycling
Cycling	CD38	0.740811	4.68321e-12	0.184211	17: CD8+ T Cycling
Cycling	LGALS9	0.72956	1.23627e-10	0.201754	17: CD8+ T Cycling
Cycling	CYTOR	0.71833	9.22353e-07	0.342105	17: CD8+ T Cycling
Cycling	PPP1R18	0.718135	1.1326e-06	0.491228	17: CD8+ T Cycling
Cycling	TALDO1	0.717141	1.38117e-06	0.482456	17: CD8+ T Cycling
Cycling	SEM1	0.716425	1.24457e-08	0.640351	17: CD8+ T Cycling
Cycling	GPR183	0.71219	1.1326e-06	0.333333	17: CD8+ T Cycling
Cycling	HLA-DRB1	0.70852	1.1326e-06	0.324561	17: CD8+ T Cycling
Cycling	SESN3	0.706158	6.14575e-07	0.298246	17: CD8+ T Cycling
Cycling	TK1	0.702476	9.63749e-16	0.114035	17: CD8+ T Cycling
Cycling	H1-2	0.702022	5.84863e-06	0.394737	17: CD8+ T Cycling
Naive 3	PASK	0.647878	2.95657e-144	0.487372	2: CD8+ T Naive 3
Naive 3	S100B	0.622488	6.1526e-118	0.425414	2: CD8+ T Naive 3
Naive 3	SNX9	0.618557	1.7021e-120	0.48382	2: CD8+ T Naive 3
Naive 3	ZEB1	0.609094	5.56926e-111	0.467245	2: CD8+ T Naive 3
Naive 3	NELL2	0.606198	4.5555e-240	0.750592	2: CD8+ T Naive 3
Naive 3	YBX3	0.599255	1.91599e-107	0.491713	2: CD8+ T Naive 3
Naive 3	SERINC5	0.593862	1.04688e-99	0.466456	2: CD8+ T Naive 3
Naive 3	PRKCA	0.588975	9.50891e-93	0.421863	2: CD8+ T Naive 3
Naive 3	ACTN1	0.5746	2.16135e-82	0.408445	2: CD8+ T Naive 3
Naive 3	AREG	0.572623	3.84832e-82	0.438437	2: CD8+ T Naive 3
Naive 3	TSPYL1	0.57044	4.31e-80	0.428177	2: CD8+ T Naive 3
Naive 3	APBA2	0.569493	1.17218e-83	0.342936	2: CD8+ T Naive 3
Naive 3	ZNF10	0.558783	7.25317e-77	0.337806	2: CD8+ T Naive 3
Naive 3	ELL2	0.551479	9.97666e-75	0.321626	2: CD8+ T Naive 3
Naive 3	HOOK2	0.549419	6.86167e-66	0.416338	2: CD8+ T Naive 3
Naive 3	ITPKB	0.546201	2.537e-64	0.427782	2: CD8+ T Naive 3
Naive 3	MAL	0.545418	2.17345e-74	0.512234	2: CD8+ T Naive 3
Naive 3	NFKBIZ	0.544853	3.56753e-70	0.490923	2: CD8+ T Naive 3
Naive 3	CCR7	0.544297	3.38041e-210	0.779795	2: CD8+ T Naive 3
Naive 3	MAML2	0.543374	2.367e-114	0.640095	2: CD8+ T Naive 3
Memory CD57hi	GZMH	1.63232	0	0.965825	3: CD8+ T Memory CD57hi
Memory CD57hi	FGFBP2	1.58787	0	0.90326	3: CD8+ T Memory CD57hi
Memory CD57hi	GZMB	1.46717	0	0.738696	3: CD8+ T Memory CD57hi
Memory CD57hi	GNLY	1.38149	0	0.868034	3: CD8+ T Memory CD57hi
Memory CD57hi	ZEB2	1.28799	0	0.768139	3: CD8+ T Memory CD57hi
Memory CD57hi	CCL4	1.25429	0	0.735542	3: CD8+ T Memory CD57hi
Memory CD57hi	KLRD1	1.13825	0	0.648265	3: CD8+ T Memory CD57hi
Memory CD57hi	FCRL6	1.12212	0	0.490011	3: CD8+ T Memory CD57hi
Memory CD57hi	ADGRG1	1.10824	0	0.431125	3: CD8+ T Memory CD57hi
Memory CD57hi	GZMA	1.10207	0	0.891693	3: CD8+ T Memory CD57hi
Memory CD57hi	CST7	1.09631	0	0.992114	3: CD8+ T Memory CD57hi
Memory CD57hi	PRSS23	1.09353	0	0.411672	3: CD8+ T Memory CD57hi
Memory CD57hi	PLEK	1.09096	0	0.572555	3: CD8+ T Memory CD57hi
Memory CD57hi	LGALS1	1.08927	0	0.586751	3: CD8+ T Memory CD57hi
Memory CD57hi	PRF1	1.05569	0	0.801262	3: CD8+ T Memory CD57hi
Memory CD57hi	ITGB1	1.04	0	0.700841	3: CD8+ T Memory CD57hi
Memory CD57hi	ZNF683	1.0274	0	0.421661	3: CD8+ T Memory CD57hi
Memory CD57hi	SPON2	1.02437	0	0.499474	3: CD8+ T Memory CD57hi
Memory CD57hi	EFHD2	1.01816	0	0.829127	3: CD8+ T Memory CD57hi
Memory CD57hi	CYTOR	0.989149	0	0.471083	3: CD8+ T Memory CD57hi
MAIT	CEBPD	1.85309	0	0.679344	4: CD8+ T MAIT
MAIT	SLC4A10	1.79763	0	0.589508	4: CD8+ T MAIT
MAIT	KLRB1	1.78017	0	0.990164	4: CD8+ T MAIT
MAIT	TRAV1-2	1.63524	0	0.669508	4: CD8+ T MAIT
MAIT	GZMK	1.62901	0	0.921311	4: CD8+ T MAIT
MAIT	IL4I1	1.4265	0	0.448525	4: CD8+ T MAIT
MAIT	ZBTB16	1.36071	0	0.430164	4: CD8+ T MAIT
MAIT	NCR3	1.33037	0	0.789508	4: CD8+ T MAIT
MAIT	CCR6	1.27436	0	0.401311	4: CD8+ T MAIT
MAIT	PHACTR2	1.2402	0	0.634098	4: CD8+ T MAIT
MAIT	KLRG1	1.11441	0	0.767869	4: CD8+ T MAIT
MAIT	GZMA	1.11275	0	0.900328	4: CD8+ T MAIT
MAIT	ERN1	1.07886	0	0.55541	4: CD8+ T MAIT
MAIT	BLK	1.03191	0	0.295082	4: CD8+ T MAIT
MAIT	PLCB1	1.0304	0	0.428197	4: CD8+ T MAIT
MAIT	ALOX5AP	1.01028	0	0.607869	4: CD8+ T MAIT
MAIT	CST7	0.990533	0	0.896393	4: CD8+ T MAIT
MAIT	HOPX	0.989733	3.30141e-290	0.574426	4: CD8+ T MAIT
MAIT	TRBV6-4	0.98335	0	0.276066	4: CD8+ T MAIT
MAIT	IL18RAP	0.974974	0	0.266885	4: CD8+ T MAIT
Naive 4	AIF1	0.511175	6.82439e-22	0.343208	5: CD8+ T Naive 4
Naive 4	MAL	0.508542	1.16308e-22	0.477601	5: CD8+ T Naive 4
Memory GZMKhi	GZMK	1.34087	0	0.758348	6: CD8+ T Memory GZMKhi
Memory GZMKhi	HLA-DRB1	1.3006	0	0.595782	6: CD8+ T Memory GZMKhi
Memory GZMKhi	HLA-DRA	1.13302	1.56164e-283	0.389279	6: CD8+ T Memory GZMKhi
Memory GZMKhi	HLA-DRB5	1.12921	4.39093e-275	0.415641	6: CD8+ T Memory GZMKhi
Memory GZMKhi	GZMA	1.05565	0	0.85413	6: CD8+ T Memory GZMKhi
Memory GZMKhi	HLA-DQB1	1.05187	2.01928e-231	0.427944	6: CD8+ T Memory GZMKhi
Memory GZMKhi	CST7	1.04676	0	0.947276	6: CD8+ T Memory GZMKhi
Memory GZMKhi	HLA-DPA1	1.02628	1.43199e-259	0.692443	6: CD8+ T Memory GZMKhi
Memory GZMKhi	CMC1	1.00685	3.54736e-219	0.584359	6: CD8+ T Memory GZMKhi
Memory GZMKhi	ZEB2	0.945941	2.46723e-187	0.564148	6: CD8+ T Memory GZMKhi
Memory GZMKhi	HLA-DQA1	0.945882	8.46024e-211	0.294376	6: CD8+ T Memory GZMKhi
Memory GZMKhi	CCL4	0.941042	3.91444e-183	0.551845	6: CD8+ T Memory GZMKhi
Memory GZMKhi	NKG7	0.927048	0	0.949912	6: CD8+ T Memory GZMKhi
Memory GZMKhi	CCL5	0.921228	0	0.995606	6: CD8+ T Memory GZMKhi
Memory GZMKhi	TIGIT	0.882147	3.78146e-165	0.321617	6: CD8+ T Memory GZMKhi
Memory GZMKhi	HLA-DPB1	0.878717	7.19311e-202	0.719684	6: CD8+ T Memory GZMKhi
Memory GZMKhi	LYAR	0.841181	1.55997e-216	0.787346	6: CD8+ T Memory GZMKhi
Memory GZMKhi	NFATC2	0.816782	2.87081e-125	0.521968	6: CD8+ T Memory GZMKhi
Memory GZMKhi	CYTOR	0.802623	7.52771e-117	0.38225	6: CD8+ T Memory GZMKhi
Memory GZMKhi	PLEK	0.796999	2.20436e-112	0.418278	6: CD8+ T Memory GZMKhi
Memory CD103hi	GPR183	0.901547	7.41472e-152	0.42196	7: CD8+ T Memory CD103hi
Memory CD103hi	CCL5	0.882472	0	0.953721	7: CD8+ T Memory CD103hi
Memory CD103hi	SAMSN1	0.795486	4.56645e-109	0.488203	7: CD8+ T Memory CD103hi
Memory CD103hi	LYAR	0.744566	3.66189e-130	0.696915	7: CD8+ T Memory CD103hi
Memory CD103hi	ENSG00000288755	0.738739	1.28132e-95	0.558984	7: CD8+ T Memory CD103hi
Memory CD103hi	AHNAK	0.679789	2.05275e-80	0.594374	7: CD8+ T Memory CD103hi
Memory CD103hi	CLDND1	0.670553	2.68374e-63	0.478221	7: CD8+ T Memory CD103hi
Memory CD103hi	LMNA	0.656076	4.57451e-66	0.297641	7: CD8+ T Memory CD103hi
Memory CD103hi	ANXA1	0.644084	1.90754e-159	0.852995	7: CD8+ T Memory CD103hi
Memory CD103hi	LGALS3	0.627889	5.49264e-85	0.201452	7: CD8+ T Memory CD103hi
Memory CD103hi	HOPX	0.622279	2.78006e-47	0.361162	7: CD8+ T Memory CD103hi
Memory CD103hi	ITGA4	0.621023	3.09669e-80	0.684211	7: CD8+ T Memory CD103hi
Memory CD103hi	PTGER2	0.620002	2.09476e-48	0.335753	7: CD8+ T Memory CD103hi
Memory CD103hi	EPHA4	0.619305	2.22379e-71	0.224138	7: CD8+ T Memory CD103hi
Memory CD103hi	PIK3R1	0.618434	2.99408e-76	0.672414	7: CD8+ T Memory CD103hi
Memory CD103hi	TEX14	0.614863	1.2775e-44	0.453721	7: CD8+ T Memory CD103hi
Memory CD103hi	NPDC1	0.612148	3.97208e-59	0.254083	7: CD8+ T Memory CD103hi
Memory CD103hi	CDC14A	0.609682	3.40794e-42	0.414701	7: CD8+ T Memory CD103hi
Memory CD103hi	TTC39C	0.606643	9.55789e-42	0.440109	7: CD8+ T Memory CD103hi
Memory CD103hi	PLP2	0.605329	9.14267e-47	0.524501	7: CD8+ T Memory CD103hi
Naive SOX4hi	SOX4	1.57578	2.87476e-301	0.489826	8: CD8+ T Naive SOX4hi
Naive SOX4hi	CHI3L2	0.782026	7.29078e-77	0.260174	8: CD8+ T Naive SOX4hi
Naive SOX4hi	RGS1	0.723895	8.8354e-48	0.396802	8: CD8+ T Naive SOX4hi
Naive SOX4hi	ARMH1	0.673198	1.65695e-39	0.508721	8: CD8+ T Naive SOX4hi
Naive SOX4hi	FHIT	0.653529	5.35384e-35	0.340116	8: CD8+ T Naive SOX4hi
Naive SOX4hi	LRRN3	0.637623	3.08663e-39	0.263081	8: CD8+ T Naive SOX4hi
Naive SOX4hi	AOAH	0.614696	3.65742e-26	0.37064	8: CD8+ T Naive SOX4hi
Naive SOX4hi	ENSG00000287092	0.614645	6.37945e-60	0.162791	8: CD8+ T Naive SOX4hi
Naive SOX4hi	STMN1	0.59807	4.11025e-25	0.322674	8: CD8+ T Naive SOX4hi
Naive SOX4hi	ZEB1	0.596845	2.60805e-23	0.457849	8: CD8+ T Naive SOX4hi
Naive SOX4hi	AIF1	0.584504	1.34244e-20	0.392442	8: CD8+ T Naive SOX4hi
Naive SOX4hi	ACTN1	0.582758	2.61836e-20	0.414244	8: CD8+ T Naive SOX4hi
Naive SOX4hi	LEF1-AS1	0.5688	1.99747e-24	0.264535	8: CD8+ T Naive SOX4hi
Naive SOX4hi	ENSG00000290109	0.566867	4.821e-19	0.334302	8: CD8+ T Naive SOX4hi
Naive SOX4hi	SATB1	0.562038	2.86519e-20	0.521802	8: CD8+ T Naive SOX4hi
Naive SOX4hi	TRABD2A	0.546366	9.39814e-15	0.425872	8: CD8+ T Naive SOX4hi
Naive SOX4hi	LEF1	0.539051	3.59143e-60	0.822674	8: CD8+ T Naive SOX4hi
Naive SOX4hi	RCAN3	0.530702	4.62182e-20	0.59157	8: CD8+ T Naive SOX4hi
Naive SOX4hi	MAL	0.527748	6.53989e-14	0.49564	8: CD8+ T Naive SOX4hi
Naive SOX4hi	NR4A1	0.523587	8.09461e-27	0.670058	8: CD8+ T Naive SOX4hi
KLRC2hi	KLRC2	1.19323	2.73451e-130	0.489603	9: CD8+ T KLRC2hi
KLRC2hi	RTKN2	1.09576	1.21217e-135	0.26087	9: CD8+ T KLRC2hi
KLRC2hi	NCR3	0.920572	1.57707e-75	0.546314	9: CD8+ T KLRC2hi
KLRC2hi	VAV3	0.912453	1.94415e-71	0.395085	9: CD8+ T KLRC2hi
KLRC2hi	IFNG-AS1	0.869251	9.26735e-70	0.306238	9: CD8+ T KLRC2hi
KLRC2hi	ARID5B	0.835653	6.58219e-56	0.42344	9: CD8+ T KLRC2hi
KLRC2hi	LYAR	0.821982	1.32611e-87	0.769376	9: CD8+ T KLRC2hi
KLRC2hi	MAP3K1	0.799337	1.42165e-54	0.3138	9: CD8+ T KLRC2hi
KLRC2hi	METRNL	0.781814	2.76846e-46	0.412098	9: CD8+ T KLRC2hi
KLRC2hi	KLRC3	0.780114	6.3117e-62	0.238185	9: CD8+ T KLRC2hi
KLRC2hi	EPHA4	0.778251	3.79825e-54	0.281664	9: CD8+ T KLRC2hi
KLRC2hi	GZMK	0.758729	3.25071e-42	0.429112	9: CD8+ T KLRC2hi
KLRC2hi	CXCR3	0.753333	9.05527e-46	0.3138	9: CD8+ T KLRC2hi
KLRC2hi	IKZF2	0.751285	4.89295e-49	0.279773	9: CD8+ T KLRC2hi
KLRC2hi	XCL1	0.749156	3.47366e-62	0.20794	9: CD8+ T KLRC2hi
KLRC2hi	ZNF683	0.736951	9.18936e-44	0.302457	9: CD8+ T KLRC2hi
KLRC2hi	LMNA	0.729196	4.48429e-40	0.330813	9: CD8+ T KLRC2hi
KLRC2hi	FXYD2	0.726467	1.8116e-49	0.243856	9: CD8+ T KLRC2hi
KLRC2hi	NPDC1	0.701367	2.55094e-38	0.291115	9: CD8+ T KLRC2hi
KLRC2hi	TAMALIN	0.701087	2.36944e-34	0.344045	9: CD8+ T KLRC2hi
