## Supplementary material for "T cell dysregulation and remodeling in pediatric obesity and weight loss": hay_supplemental_tables: s37_prepost_cd8_citeseq_unique_cluster_adt.xlsx

### Sheet: Table S37
Table 37. ADTs (AUC > 0.75) across n=19 unique CD8+ T cell clusters in Pre and Post samples from bariatric surgery participants
feature	avgExpr	logFC	auc	padj	cluster_name
Hu.GPR56	1.3691	1.02448	0.932958	2.74268e-250	10: CD8+ T Memory TNFhi
Hu.CD244	1.6614	0.974145	0.89598	1.40915e-204	10: CD8+ T Memory TNFhi
Hu.CD11a	2.51971	0.75941	0.88346	3.24801e-192	10: CD8+ T Memory TNFhi
Hu.KLRG1	2.0942	1.24068	0.867839	4.25191e-177	10: CD8+ T Memory TNFhi
Hu.CD18	2.05848	0.575219	0.822439	1.82758e-136	10: CD8+ T Memory TNFhi
Hu.TIGIT	1.03639	0.454298	0.813394	5.21043e-129	10: CD8+ T Memory TNFhi
Hu.CD95	1.15851	0.51981	0.811436	1.6207e-127	10: CD8+ T Memory TNFhi
Hu.CD57	2.60659	1.18823	0.810584	8.31284e-127	10: CD8+ T Memory TNFhi
Hu.CD94	1.07696	0.588116	0.801688	3.2061e-120	10: CD8+ T Memory TNFhi
Hu.CD29	1.98029	0.559317	0.785666	1.56209e-107	10: CD8+ T Memory TNFhi
Hu.CD99	2.09385	0.600013	0.77249	5.80666e-98	10: CD8+ T Memory TNFhi
Hu.HLA.ABC	0.793675	0.244122	0.760446	1.29735e-89	10: CD8+ T Memory TNFhi
Hu.CD82	3.13545	1.43846	0.939046	7.67236e-153	13: CD8+ T Memory CD82hi
HuMs.CD49f	2.83052	1.16075	0.887389	1.93642e-119	13: CD8+ T Memory CD82hi
Hu.CD99	2.38107	0.885472	0.864411	7.51673e-106	13: CD8+ T Memory CD82hi
Hu.CD45RO	2.64611	1.04275	0.853883	6.07613e-100	13: CD8+ T Memory CD82hi
Hu.CD95	1.3188	0.677141	0.853371	9.02105e-100	13: CD8+ T Memory CD82hi
Hu.CD29	2.17798	0.754231	0.828765	1.79777e-86	13: CD8+ T Memory CD82hi
HuMs.CD44	1.75786	0.321124	0.79752	5.55092e-71	13: CD8+ T Memory CD82hi
Hu.CD224	1.53779	0.754039	0.790217	1.03921e-67	13: CD8+ T Memory CD82hi
Hu.CD49a	0.955042	0.661224	0.784251	1.04731e-65	13: CD8+ T Memory CD82hi
Hu.CD28	1.63109	0.374575	0.781612	7.19095e-64	13: CD8+ T Memory CD82hi
Hu.CD226-11A8	1.52152	0.352969	0.771572	1.74145e-59	13: CD8+ T Memory CD82hi
Hu.CD194	0.448269	0.340437	0.770541	6.65185e-68	13: CD8+ T Memory CD82hi
Hu.CD56	1.6458	1.37022	0.947854	6.89921e-149	14: CD8+ T Memory CD56hi
Hu.CD11c	1.15683	0.973411	0.94305	9.19176e-152	14: CD8+ T Memory CD56hi
Hu.CD57	3.44498	2.02485	0.929264	3.8033e-135	14: CD8+ T Memory CD56hi
Hu.GPR56	1.32018	0.962563	0.924342	2.77809e-135	14: CD8+ T Memory CD56hi
Hu.CD158b	1.15472	0.813733	0.91814	9.7375e-129	14: CD8+ T Memory CD56hi
Hu.CD244	1.69243	0.993967	0.910224	9.3509e-124	14: CD8+ T Memory CD56hi
Hu.CD29	2.25764	0.834087	0.86764	1.09774e-99	14: CD8+ T Memory CD56hi
Hu.CD94	1.18942	0.695196	0.865094	9.3609e-99	14: CD8+ T Memory CD56hi
Hu.CD18	2.0937	0.604075	0.835283	3.16524e-83	14: CD8+ T Memory CD56hi
Hu.CD11b	0.71461	0.364619	0.830895	1.80463e-81	14: CD8+ T Memory CD56hi
Hu.CD11a	2.36073	0.588976	0.821625	1.0406e-76	14: CD8+ T Memory CD56hi
Hu.KLRG1	1.89901	1.02774	0.816906	1.44834e-74	14: CD8+ T Memory CD56hi
Hu.TIGIT	0.980043	0.391678	0.800623	3.26416e-67	14: CD8+ T Memory CD56hi
Hu.CD95	1.08325	0.437205	0.785214	1.20987e-60	14: CD8+ T Memory CD56hi
Hu.CD99	2.09802	0.597062	0.771613	4.27759e-55	14: CD8+ T Memory CD56hi
Hu.CD49d	1.57322	0.390913	0.762054	2.23823e-51	14: CD8+ T Memory CD56hi
Hu.CD38-HIT2	1.72545	1.11233	0.882072	5.98692e-43	17: CD8+ T Cycling
Hu.CD95	1.37985	0.73171	0.861478	1.02484e-38	17: CD8+ T Cycling
HuMsRt.CD278	1.79357	0.739955	0.845624	1.50834e-35	17: CD8+ T Cycling
Hu.CD99	2.1895	0.683825	0.803219	1.37252e-27	17: CD8+ T Cycling
Hu.CD28	1.71707	0.457283	0.790214	2.27077e-25	17: CD8+ T Cycling
Hu.CD71	1.01212	0.620444	0.771018	2.94226e-22	17: CD8+ T Cycling
Hu.GPR56	1.1881	0.905074	0.931289	0	3: CD8+ T Memory CD57hi
Hu.CD11a	2.53491	0.836488	0.920492	0	3: CD8+ T Memory CD57hi
Hu.CD18	2.18753	0.763911	0.906593	0	3: CD8+ T Memory CD57hi
Hu.CD57	3.02203	1.74304	0.893473	0	3: CD8+ T Memory CD57hi
Hu.CD29	2.22169	0.871302	0.887317	0	3: CD8+ T Memory CD57hi
Hu.KLRG1	1.91204	1.13714	0.85087	0	3: CD8+ T Memory CD57hi
Hu.CD94	1.15879	0.725477	0.850297	0	3: CD8+ T Memory CD57hi
Hu.CD49d	1.70439	0.57244	0.846146	0	3: CD8+ T Memory CD57hi
Hu.CD244	1.28098	0.62967	0.818205	0	3: CD8+ T Memory CD57hi
Hu.CD99	2.10905	0.664458	0.802146	0	3: CD8+ T Memory CD57hi
Hu.CD226-11A8	1.50351	0.365101	0.770796	0	3: CD8+ T Memory CD57hi
Hu.CD95	0.980565	0.363768	0.751845	2.8714e-285	3: CD8+ T Memory CD57hi
Hu.CD161	2.27118	1.7416	0.995116	0	4: CD8+ T MAIT
Hu.CD26	2.93877	1.85173	0.993115	0	4: CD8+ T MAIT
Hu.CD195	1.93139	1.12007	0.978989	0	4: CD8+ T MAIT
Hu.TCR.Va7.2	0.871574	0.735174	0.943702	0	4: CD8+ T MAIT
Hu.KLRG1	2.233	1.4615	0.92151	0	4: CD8+ T MAIT
Hu.CD45RO	2.31821	0.757783	0.85029	0	4: CD8+ T MAIT
Hu.CD244	1.2821	0.61761	0.823837	0	4: CD8+ T MAIT
Hu.CD352	2.00866	0.353109	0.812149	0	4: CD8+ T MAIT
Hu.CD95	1.08113	0.465242	0.803744	0	4: CD8+ T MAIT
Hu.CD224	1.46578	0.727138	0.798086	0	4: CD8+ T MAIT
Hu.CD18	1.94951	0.489498	0.794284	0	4: CD8+ T MAIT
Hu.CD56	0.755801	0.499409	0.789963	0	4: CD8+ T MAIT
HuMs.CD44	1.70927	0.29022	0.786311	1.0052e-301	4: CD8+ T MAIT
Hu.CD54	0.689086	0.329657	0.785939	1.91649e-302	4: CD8+ T MAIT
Hu.CD48	3.69366	0.34735	0.778661	6.56771e-286	4: CD8+ T MAIT
Hu.CD11a	2.15978	0.411752	0.754655	4.41934e-239	4: CD8+ T MAIT
Hu.CD95	1.36167	0.7534	0.891921	0	6: CD8+ T Memory GZMKhi
Hu.CD99	2.30179	0.841422	0.863952	0	6: CD8+ T Memory GZMKhi
Hu.CD11a	2.42154	0.681099	0.858041	0	6: CD8+ T Memory GZMKhi
Hu.CD18	2.06183	0.598443	0.837799	0	6: CD8+ T Memory GZMKhi
Hu.KLRG1	1.79171	0.961777	0.800231	8.17408e-253	6: CD8+ T Memory GZMKhi
Hu.CD49d	1.64129	0.481486	0.795542	6.24613e-245	6: CD8+ T Memory GZMKhi
Hu.CD45RO	2.48827	0.922381	0.793138	4.9807e-241	6: CD8+ T Memory GZMKhi
Hu.CD244	1.29255	0.615632	0.791627	1.16539e-238	6: CD8+ T Memory GZMKhi
Hu.CD29	1.99675	0.595932	0.780674	3.60074e-221	6: CD8+ T Memory GZMKhi
Hu.TIGIT	0.897867	0.322688	0.763226	1.06569e-194	6: CD8+ T Memory GZMKhi
Hu.CD81	1.14796	0.30137	0.753305	2.12932e-180	6: CD8+ T Memory GZMKhi
Hu.CD49d	1.71807	0.561943	0.839501	0	7: CD8+ T Memory CD103hi
Hu.CD49a	0.780069	0.504355	0.796731	1.05543e-241	7: CD8+ T Memory CD103hi
Hu.CD2	2.93321	0.325922	0.78364	1.09523e-218	7: CD8+ T Memory CD103hi
Hu.CD99	2.09994	0.625772	0.779439	2.26303e-212	7: CD8+ T Memory CD103hi
Hu.CD103	1.54631	1.29893	0.762419	5.13699e-190	7: CD8+ T Memory CD103hi
Hu.CD38-HIT2	1.10618	0.504403	0.801289	4.30171e-157	8: CD8+ T Naive SOX4hi
Hu.CD94	1.75261	1.26338	0.904586	1.31842e-98
Hu.CD56	1.12563	0.840095	0.854668	5.97637e-77
Hu.GPR56	0.957022	0.592439	0.833579	5.81537e-69
Hu.CD244	1.4058	0.701215	0.829046	1.38492e-65
Hu.CD11b	0.731456	0.3807	0.824864	2.74449e-64
Hu.CD161	1.13515	0.474452	0.798	4.14428e-54
Hu.CD11a	2.31434	0.540458	0.795499	2.94531e-53
Hu.CD16	1.02473	0.7595	0.787212	5.91077e-51
Hu.CD18	1.96607	0.473291	0.773587	5.99489e-46
Hu.KLRG1	1.72168	0.845524	0.770365	6.08311e-45
Hu.CD73	2.07596	0.696991	0.755879	0
