## Supplementary material for "T cell dysregulation and remodeling in pediatric obesity and weight loss": hay_supplemental_tables: s38_prepost_cd8_unique_cluster_abundance.xlsx

### Sheet: Table S38
Table S38. Differential abundance analysis results across n=19 unique CD8+ T cell clusters from CITE-seq analysis of Pre and Post samples from bariatric surgery participants
population	group1	group2	p.adj	p.signif	method	paired
0: CD8+ T Naive 1	Pre	Post	0.0058	**	T-test	yes
1: CD8+ T Naive 2	Pre	Post	0.21	ns	T-test	yes
2: CD8+ T Naive 3	Pre	Post	0.09	ns	T-test	yes
3: CD8+ T Memory CD57hi	Pre	Post	0.4	ns	T-test	yes
4: CD8+ T MAIT	Pre	Post	0.48	ns	T-test	yes
5: CD8+ T Naive 4	Pre	Post	0.37	ns	T-test	yes
6: CD8+ T Memory GZMKhi	Pre	Post	0.34	ns	T-test	yes
7: CD8+ T Memory CD103hi	Pre	Post	0.02	*	T-test	yes
8: CD8+ T Naive SOX4hi	Pre	Post	0.19	ns	T-test	yes
9: CD8+ T KLRC2hi	Pre	Post	0.36	ns	T-test	yes
10: CD8+ T Memory TNFhi	Pre	Post	0.7	ns	T-test	yes
11: CD8+ T Naive 5	Pre	Post	0.92	ns	T-test	yes
12: CD8+ T Memory GZMHhi	Pre	Post	0.73	ns	T-test	yes
13: CD8+ T Memory CD82hi	Pre	Post	0.099	ns	T-test	yes
14: CD8+ T Memory CD56hi	Pre	Post	0.41	ns	T-test	yes
15: CD8+ T TRDChi	Pre	Post	0.06	ns	T-test	yes
16: CD8+ T Naive 6	Pre	Post	0.38	ns	T-test	yes
17: CD8+ T Cycling	Pre	Post	0.54	ns	T-test	yes
