## Supplementary material for "T cell dysregulation and remodeling in pediatric obesity and weight loss": hay_supplemental_tables: s39_prepost_cd8_group_cluster_abundance.xlsx

### Sheet: Table S39
Table S39. Differential abundance analysis results across n=5 grouped CD8+ T cell clusters from CITE-seq analysis of Pre and Post samples from bariatric surgery participants.
population	group1	group2	p.adj	p.signif	method
CD8+ T Naive	Pre	Post	0.64	ns	T-test
CD8+ T KLRC2hi	Pre	Post	0.36	ns	T-test
CD8+ T MAIT	Pre	Post	0.48	ns	T-test
CD8+ T Memory	Pre	Post	0.89	ns	T-test
CD8+ T Cycling	Pre	Post	0.54	ns	T-test
CD8+ Tgd	Pre	Post	0.06	ns	T-test
