## Supplementary material for "T cell dysregulation and remodeling in pediatric obesity and weight loss": hay_supplemental_tables: s40_prepost_cd8_deg_individual_clusters.xlsx

### Sheet: Table S40
Table S40. DEGs between paired Pre and Post samples from bariatric surgery participants across n=19 unique CD8+ T cell clusters.
row	baseMean	log2FoldChange	lfcSE	stat	pvalue	padj	cluster_name
DUSP2	866.308	1.32696	0.299215	4.43479	9.216e-06	0.0010523	0: CD8+ T Naive 1
ZFP36	1143.68	0.949115	0.0914965	10.3732	3.28222e-25	4.12247e-22	0: CD8+ T Naive 1
NR4A1	212.829	0.902037	0.154355	5.84392	5.09852e-09	1.60094e-06	0: CD8+ T Naive 1
ARID5A	140.219	0.798666	0.213258	3.74507	0.000180346	0.0107864	0: CD8+ T Naive 1
JUN	2208.69	0.777995	0.139908	5.56076	2.68595e-08	6.74711e-06	0: CD8+ T Naive 1
RBM38	311.052	0.611659	0.124031	4.93152	8.15935e-07	0.000170802	0: CD8+ T Naive 1
JUND	2318.75	0.597962	0.0665966	8.97886	2.73586e-19	1.71812e-16	0: CD8+ T Naive 1
G3BP2	307.688	0.590648	0.122225	4.83245	1.34863e-06	0.000241983	0: CD8+ T Naive 1
SELENOK	197.437	0.566839	0.146638	3.86558	0.000110827	0.00773328	0: CD8+ T Naive 1
RNF125	240.465	0.5487	0.133409	4.11292	3.90681e-05	0.0032713	0: CD8+ T Naive 1
NR4A2	380.568	0.541492	0.12968	4.17561	2.97189e-05	0.00268378	0: CD8+ T Naive 1
PPP1R15A	533.067	0.537779	0.115695	4.64826	3.34747e-06	0.000467158	0: CD8+ T Naive 1
DDX21	212.836	0.522004	0.153273	3.40571	0.000659927	0.0287118	0: CD8+ T Naive 1
MAPK1IP1L	182.854	0.503625	0.156335	3.22144	0.00127546	0.0457709	0: CD8+ T Naive 1
IRF2BP2	245.957	0.455784	0.132173	3.4484	0.000563914	0.0262324	0: CD8+ T Naive 1
RASA3	259.328	0.455234	0.128681	3.53771	0.00040362	0.0202779	0: CD8+ T Naive 1
FOSB	578.492	0.437321	0.0998431	4.38008	1.18636e-05	0.00124173	0: CD8+ T Naive 1
SBDS	310.988	0.392254	0.118188	3.31889	0.000903744	0.035472	0: CD8+ T Naive 1
JUNB	5163.02	0.387302	0.0619101	6.25588	3.95278e-10	1.6549e-07	0: CD8+ T Naive 1
EGR1	2158.51	0.370414	0.0910266	4.06929	4.71559e-05	0.00370174	0: CD8+ T Naive 1
YPEL5	608.547	0.366296	0.0997853	3.67084	0.000241757	0.013202	0: CD8+ T Naive 1
IER2	1119.58	0.358484	0.0937899	3.82221	0.000132263	0.00867011	0: CD8+ T Naive 1
PDE3B	510.233	0.352797	0.100703	3.50333	0.000459482	0.0221965	0: CD8+ T Naive 1
BTG2	575.958	0.339665	0.105137	3.23068	0.00123496	0.0456207	0: CD8+ T Naive 1
DUSP1	2204.22	0.308277	0.0645419	4.77638	1.78482e-06	0.000280217	0: CD8+ T Naive 1
SF1	630.163	0.303426	0.0893437	3.39616	0.000683382	0.0287118	0: CD8+ T Naive 1
FTH1	3209.33	0.294177	0.0650119	4.52498	6.04011e-06	0.000758638	0: CD8+ T Naive 1
EIF1	4242.99	0.241883	0.0681837	3.54751	0.000388885	0.0202779	0: CD8+ T Naive 1
MT-ND2	2064.24	0.220958	0.0652523	3.38621	0.000708652	0.0287118	0: CD8+ T Naive 1
TPT1	11288.2	0.16336	0.0511323	3.19486	0.001399	0.0474902	0: CD8+ T Naive 1
RAC2	831.998	-0.323483	0.0848677	-3.81162	0.000138059	0.00867011	0: CD8+ T Naive 1
KLRK1	658.79	-0.461027	0.113784	-4.05177	5.0832e-05	0.00375559	0: CD8+ T Naive 1
CAP1	242.87	-0.468056	0.14612	-3.20322	0.001359	0.047414	0: CD8+ T Naive 1
GIMAP4	185.309	-0.509987	0.156852	-3.2514	0.00114839	0.0437085	0: CD8+ T Naive 1
TSC22D4	154.617	-0.556692	0.164271	-3.38886	0.00070184	0.0287118	0: CD8+ T Naive 1
GIMAP1	197.667	-0.565683	0.151986	-3.72195	0.000197692	0.0112864	0: CD8+ T Naive 1
ENSG00000268027	236.354	-0.585906	0.140366	-4.17411	2.99147e-05	0.00268378	0: CD8+ T Naive 1
GADD45A	113.68	1.12944	0.22741	4.96655	6.8154e-07	0.000238444	1: CD8+ T Naive 2
IDI1	98.7426	0.773875	0.212696	3.6384	0.000274333	0.0199535	1: CD8+ T Naive 2
ARID5A	143.288	0.753381	0.218846	3.44252	0.00057633	0.0358478	1: CD8+ T Naive 2
SERTAD1	221.406	0.729121	0.170947	4.26519	1.99728e-05	0.00414103	1: CD8+ T Naive 2
CREM	141.744	0.712627	0.193943	3.67442	0.000238388	0.0185346	1: CD8+ T Naive 2
SKIL	145.362	0.701293	0.178366	3.93176	8.43265e-05	0.0131128	1: CD8+ T Naive 2
RFTN1	93.2075	0.700598	0.206449	3.39356	0.00068991	0.0370288	1: CD8+ T Naive 2
NR4A2	689.021	0.59617	0.107059	5.5686	2.56795e-08	1.59727e-05	1: CD8+ T Naive 2
NR4A1	494.455	0.590915	0.137173	4.30781	1.64882e-05	0.00384587	1: CD8+ T Naive 2
CNOT6L	157.717	0.589014	0.176297	3.34104	0.000834651	0.0420935	1: CD8+ T Naive 2
ARL4A	147.308	0.573835	0.168417	3.40723	0.000656261	0.0370288	1: CD8+ T Naive 2
CSRNP1	210.48	0.568024	0.166093	3.41992	0.000626387	0.0365262	1: CD8+ T Naive 2
DUSP2	3231.69	0.546427	0.156607	3.48916	0.000484538	0.033487	1: CD8+ T Naive 2
MAPK1IP1L	192.017	0.530189	0.152884	3.46792	0.000524507	0.0349547	1: CD8+ T Naive 2
NFKB1	308.682	0.516555	0.123623	4.17846	2.93489e-05	0.00547651	1: CD8+ T Naive 2
CYCS	302.006	0.505851	0.136507	3.70568	0.000210827	0.0185346	1: CD8+ T Naive 2
SELENOK	286.851	0.500006	0.130879	3.82036	0.000133259	0.014532	1: CD8+ T Naive 2
RBM38	304.261	0.498369	0.130879	3.80785	0.00014018	0.014532	1: CD8+ T Naive 2
RNF125	262.739	0.47439	0.140186	3.384	0.000714382	0.0370288	1: CD8+ T Naive 2
IRF2BP2	306.658	0.457822	0.124559	3.67555	0.000237342	0.0185346	1: CD8+ T Naive 2
CCNH	341.51	0.440312	0.118653	3.71093	0.000206502	0.0185346	1: CD8+ T Naive 2
SRGN	596.823	0.438887	0.127009	3.45556	0.000549159	0.0353356	1: CD8+ T Naive 2
ZNF331	511.11	0.436719	0.113211	3.85756	0.000114524	0.0141125	1: CD8+ T Naive 2
ZFP36	3201.24	0.422612	0.0747655	5.6525	1.58134e-08	1.47539e-05	1: CD8+ T Naive 2
JUN	3479.88	0.416038	0.083312	4.99373	5.92229e-07	0.000238444	1: CD8+ T Naive 2
SBDS	316.36	0.415808	0.121434	3.42416	0.000616714	0.0365262	1: CD8+ T Naive 2
PPP1R15A	865.186	0.409213	0.0920784	4.44418	8.82276e-06	0.0023519	1: CD8+ T Naive 2
JUND	3937.43	0.397955	0.0660567	6.02444	1.69695e-09	3.1665e-06	1: CD8+ T Naive 2
YPEL5	750.299	0.378254	0.102942	3.67444	0.000238372	0.0185346	1: CD8+ T Naive 2
EGR1	2365.33	0.369629	0.0747684	4.94366	7.66699e-07	0.000238444	1: CD8+ T Naive 2
FOSB	800.211	0.367552	0.0978207	3.7574	0.000171685	0.0168612	1: CD8+ T Naive 2
NFKBIA	1206.04	0.34611	0.102163	3.38784	0.000704464	0.0370288	1: CD8+ T Naive 2
TUBA1A	1200.32	0.323391	0.0838873	3.85507	0.000115697	0.0141125	1: CD8+ T Naive 2
UBC	1659.35	0.311977	0.0764928	4.07852	4.53231e-05	0.00768844	1: CD8+ T Naive 2
RAC2	686.354	-0.348661	0.0907008	-3.84408	0.000121008	0.0141125	1: CD8+ T Naive 2
KLRK1	362.259	-0.506644	0.139381	-3.63496	0.000278023	0.0199535	1: CD8+ T Naive 2
CITED2	311.072	-0.570495	0.146691	-3.88909	0.000100622	0.0141125	1: CD8+ T Naive 2
RGCC	42.4832	1.61857	0.364173	4.4445	8.80978e-06	0.0392535	10: CD8+ T Memory TNFhi
JUNB	442.582	0.576385	0.12687	4.54313	5.54255e-06	0.0392049	10: CD8+ T Memory TNFhi
JUND	305.782	0.441101	0.0973482	4.53117	5.86593e-06	0.0392049	10: CD8+ T Memory TNFhi
DUSP2	61.9165	1.31137	0.271879	4.82336	1.41161e-06	0.00461986	11: CD8+ T Naive 5
ZFP36	104.475	1.20596	0.208419	5.78625	7.19764e-09	9.42243e-05	11: CD8+ T Naive 5
JUNB	425.545	0.645311	0.127643	5.05561	4.29024e-07	0.00187212	11: CD8+ T Naive 5
ACTB	599.902	-0.491933	0.0934114	-5.26631	1.39195e-07	0.000911103	11: CD8+ T Naive 5
ABTB3	92.1936	1.01604	0.222308	4.57043	4.86717e-06	0.00117032	2: CD8+ T Naive 3
ARID5A	166.248	0.934585	0.204503	4.57004	4.87635e-06	0.00117032	2: CD8+ T Naive 3
GADD45A	129.991	0.841431	0.206108	4.08247	4.45597e-05	0.00534716	2: CD8+ T Naive 3
RELB	90.8684	0.818085	0.23981	3.41139	0.000646332	0.0387799	2: CD8+ T Naive 3
SKIL	179.903	0.812857	0.167017	4.86691	1.13355e-06	0.000544102	2: CD8+ T Naive 3
ELL2	132.907	0.786614	0.202738	3.87996	0.000104473	0.0105573	2: CD8+ T Naive 3
FAM177A1	249.814	0.741209	0.172951	4.28565	1.82208e-05	0.00311719	2: CD8+ T Naive 3
CSRNP1	259.915	0.706711	0.168797	4.18675	2.82979e-05	0.00417939	2: CD8+ T Naive 3
CREM	189.837	0.684227	0.183961	3.71941	0.000199688	0.0182572	2: CD8+ T Naive 3
G3BP2	396.379	0.666842	0.133677	4.98846	6.08627e-07	0.000443191	2: CD8+ T Naive 3
PDE4D	147.206	0.663931	0.187356	3.54368	0.000394584	0.0265894	2: CD8+ T Naive 3
SERTAD1	204.863	0.66298	0.181166	3.65951	0.000252699	0.0220537	2: CD8+ T Naive 3
ZEB1	222.399	0.619977	0.149358	4.15096	3.31089e-05	0.00425728	2: CD8+ T Naive 3
DUSP2	3031.24	0.588689	0.103344	5.6964	1.22361e-08	2.34934e-05	2: CD8+ T Naive 3
KDM6B	179.861	0.569395	0.163757	3.47708	0.000506905	0.0324419	2: CD8+ T Naive 3
SELENOK	299.688	0.556403	0.134076	4.14991	3.326e-05	0.00425728	2: CD8+ T Naive 3
YBX3	250.51	0.546771	0.152794	3.57849	0.00034558	0.0265406	2: CD8+ T Naive 3
RBM38	296.663	0.532623	0.15509	3.43429	0.000594115	0.0367968	2: CD8+ T Naive 3
NR4A2	836.457	0.522694	0.112348	4.65247	3.27986e-06	0.00117032	2: CD8+ T Naive 3
NFKB1	461.784	0.488677	0.110361	4.428	9.51113e-06	0.00202904	2: CD8+ T Naive 3
NSMCE3	313.46	0.4788	0.134325	3.56449	0.00036456	0.0265894	2: CD8+ T Naive 3
JUN	2672.16	0.470255	0.102629	4.58208	4.60383e-06	0.00117032	2: CD8+ T Naive 3
IRF2BP2	328.641	0.467453	0.130005	3.59565	0.00032358	0.0265406	2: CD8+ T Naive 3
JUND	3566.33	0.42628	0.0858836	4.96346	6.92485e-07	0.000443191	2: CD8+ T Naive 3
PPP1R15A	928.775	0.42172	0.0987463	4.27074	1.94825e-05	0.00311719	2: CD8+ T Naive 3
ZFP36	3170.87	0.416926	0.0972154	4.28868	1.79741e-05	0.00311719	2: CD8+ T Naive 3
FOSB	827.49	0.394035	0.104386	3.7748	0.000160137	0.0153732	2: CD8+ T Naive 3
RBM39	572.445	0.376069	0.105704	3.55774	0.000374054	0.0265894	2: CD8+ T Naive 3
ZNF331	710.554	0.368119	0.104017	3.53902	0.00040161	0.0265894	2: CD8+ T Naive 3
TUBA1A	1112.37	0.3379	0.0858014	3.93816	8.21088e-05	0.00875827	2: CD8+ T Naive 3
KLRK1	399.625	-0.528698	0.132636	-3.98609	6.71705e-05	0.00758632	2: CD8+ T Naive 3
LY9	99.6136	-0.763189	0.212714	-3.58786	0.000333398	0.0265406	2: CD8+ T Naive 3
FAM43A	43.7886	1.47055	0.339515	4.33133	1.48212e-05	0.00377256	4: CD8+ T MAIT
JMJD6	63.3057	1.32275	0.323963	4.08303	4.44519e-05	0.00865243	4: CD8+ T MAIT
CDKN1A	41.6234	1.32226	0.340688	3.88114	0.000103967	0.013902	4: CD8+ T MAIT
ID1	57.7006	1.27391	0.284288	4.48106	7.42715e-06	0.00273072	4: CD8+ T MAIT
LMNA	86.3754	1.25712	0.259574	4.84303	1.27872e-06	0.000846258	4: CD8+ T MAIT
SERTAD1	81.9716	1.24329	0.268277	4.63434	3.58083e-06	0.00197483	4: CD8+ T MAIT
SMAD7	41.0231	1.1414	0.327357	3.48672	0.000488978	0.0426884	4: CD8+ T MAIT
TAMALIN	60.1116	1.13168	0.311751	3.63006	0.000283357	0.028896	4: CD8+ T MAIT
SKIL	118.583	0.971043	0.232002	4.1855	2.8454e-05	0.00627696	4: CD8+ T MAIT
IFRD1	58.7025	0.970934	0.278521	3.48604	0.000490227	0.0426884	4: CD8+ T MAIT
PIM3	106.314	0.897572	0.238082	3.77001	0.000163242	0.019001	4: CD8+ T MAIT
RNF125	150.96	0.896348	0.201725	4.44341	8.85458e-06	0.00292998	4: CD8+ T MAIT
CSRNP1	168.254	0.89194	0.195546	4.56128	5.08416e-06	0.00210294	4: CD8+ T MAIT
BCL3	92.9396	0.89125	0.245814	3.6257	0.000288174	0.028896	4: CD8+ T MAIT
RBM38	214.494	0.85888	0.177095	4.84983	1.23568e-06	0.000846258	4: CD8+ T MAIT
NR4A2	422.412	0.856934	0.157597	5.43749	5.40362e-08	0.000172071	4: CD8+ T MAIT
YPEL5	270.841	0.842423	0.159657	5.27646	1.31705e-07	0.000172071	4: CD8+ T MAIT
RGCC	230.963	0.827604	0.190288	4.34921	1.36626e-05	0.00376746	4: CD8+ T MAIT
UBE2S	156.628	0.810116	0.197284	4.10635	4.01961e-05	0.00831305	4: CD8+ T MAIT
NXT1	89.0391	0.799375	0.22614	3.53487	0.000407975	0.0374997	4: CD8+ T MAIT
MYADM	148.804	0.775428	0.176479	4.39389	1.11342e-05	0.00334937	4: CD8+ T MAIT
KDM6B	132.447	0.754264	0.210416	3.58463	0.000337562	0.031914	4: CD8+ T MAIT
BHLHE40	187.009	0.743313	0.185277	4.0119	6.02326e-05	0.01049	4: CD8+ T MAIT
LDHA	279.065	0.738797	0.182681	4.0442	5.25027e-05	0.00965175	4: CD8+ T MAIT
ZNF331	182.478	0.717523	0.199267	3.60082	0.000317214	0.0308724	4: CD8+ T MAIT
IER5	236.117	0.706961	0.182269	3.87866	0.000105032	0.013902	4: CD8+ T MAIT
TUBB4B	133.471	0.696948	0.201951	3.45107	0.000558365	0.0465636	4: CD8+ T MAIT
SRSF2	314.751	0.696401	0.179424	3.88131	0.000103896	0.013902	4: CD8+ T MAIT
H4C3	181.159	0.65986	0.175067	3.76918	0.000163785	0.019001	4: CD8+ T MAIT
FTH1	2592.19	0.650306	0.123978	5.24533	1.56003e-07	0.000172071	4: CD8+ T MAIT
PPP1R15A	342.064	0.579907	0.150145	3.86232	0.000112317	0.0142945	4: CD8+ T MAIT
JUND	1524.65	0.574355	0.125123	4.59033	4.42555e-06	0.00209202	4: CD8+ T MAIT
MCL1	262.478	0.555925	0.14841	3.74587	0.000179767	0.0198283	4: CD8+ T MAIT
TGFB1	531.427	0.55125	0.139819	3.94261	8.06006e-05	0.0133354	4: CD8+ T MAIT
TNFAIP3	1301.36	0.515327	0.14145	3.64318	0.00026929	0.0287446	4: CD8+ T MAIT
CXCR4	1439.56	0.483045	0.140058	3.4489	0.000562872	0.0465636	4: CD8+ T MAIT
EIF1	2451.14	0.396158	0.100997	3.92249	8.7638e-05	0.0138092	4: CD8+ T MAIT
NFKBIA	1630.21	0.391529	0.103991	3.76504	0.000166525	0.019001	4: CD8+ T MAIT
TAGAP	242.624	-0.704149	0.167042	-4.2154	2.49335e-05	0.00589321	4: CD8+ T MAIT
MYC	71.6604	-1.00254	0.257145	-3.89875	9.6691e-05	0.013902	4: CD8+ T MAIT
NR4A1	139.483	1.40867	0.418915	3.36266	0.000771946	0.0243982	5: CD8+ T Naive 4
DUSP2	985.32	1.20242	0.294408	4.0842	4.42294e-05	0.00242796	5: CD8+ T Naive 4
TRBV20-1	59.8417	1.02209	0.268257	3.81012	0.0001389	0.00689868	5: CD8+ T Naive 4
NR4A2	186.963	0.890947	0.1663	5.35745	8.44041e-08	1.46722e-05	5: CD8+ T Naive 4
ZFP36	960.145	0.865196	0.162892	5.31148	1.08737e-07	1.62018e-05	5: CD8+ T Naive 4
SERTAD1	65.3535	0.858021	0.279804	3.06651	0.00216576	0.0470601	5: CD8+ T Naive 4
NFKBIZ	72.7665	0.832306	0.250629	3.32087	0.00089738	0.0275285	5: CD8+ T Naive 4
CSRNP1	59.9585	0.829076	0.26222	3.16176	0.00156819	0.0380376	5: CD8+ T Naive 4
SELENOK	94.4613	0.774486	0.211984	3.65351	0.000258676	0.0117304	5: CD8+ T Naive 4
PPP1R15A	291.994	0.761134	0.137924	5.51849	3.41925e-08	1.07136e-05	5: CD8+ T Naive 4
JUN	1161.57	0.759086	0.141637	5.35939	8.35028e-08	1.46722e-05	5: CD8+ T Naive 4
NFKB1	79.478	0.726617	0.215125	3.37766	0.000731067	0.0238282	5: CD8+ T Naive 4
YPEL5	218.719	0.722557	0.165919	4.35487	1.33146e-05	0.000991935	5: CD8+ T Naive 4
ZNF331	134.538	0.72019	0.175772	4.09729	4.18018e-05	0.00242218	5: CD8+ T Naive 4
CYCS	100.628	0.695448	0.210304	3.30687	0.000943447	0.0281147	5: CD8+ T Naive 4
FOSB	223.262	0.682093	0.149397	4.56564	4.97983e-06	0.000472179	5: CD8+ T Naive 4
JUND	1323.54	0.674112	0.151437	4.45145	8.52935e-06	0.000741343	5: CD8+ T Naive 4
NFKBIA	394.443	0.640587	0.114094	5.61455	1.97078e-08	1.02776e-05	5: CD8+ T Naive 4
SRGN	187.737	0.626455	0.167156	3.74772	0.000178448	0.00846008	5: CD8+ T Naive 4
EGR1	829.244	0.625013	0.106237	5.88318	4.02461e-09	4.19767e-06	5: CD8+ T Naive 4
BTG2	238.422	0.589517	0.13308	4.42979	9.43243e-06	0.000756771	5: CD8+ T Naive 4
G3BP2	113.58	0.571377	0.184714	3.0933	0.00197945	0.0453375	5: CD8+ T Naive 4
TUBA1A	404.072	0.490395	0.106724	4.59499	4.32766e-06	0.000469474	5: CD8+ T Naive 4
JUNB	3328.86	0.428953	0.131507	3.26183	0.00110695	0.031204	5: CD8+ T Naive 4
UBC	629.217	0.423522	0.10321	4.10349	4.06971e-05	0.00242218	5: CD8+ T Naive 4
SRSF7	252.388	0.417669	0.133271	3.13398	0.00172453	0.0408792	5: CD8+ T Naive 4
FTH1	1345.85	0.398831	0.0726983	5.48611	4.10876e-08	1.07136e-05	5: CD8+ T Naive 4
DUSP1	1123.81	0.380159	0.076535	4.96712	6.79539e-07	8.8595e-05	5: CD8+ T Naive 4
EIF1	1703.99	0.294055	0.0641092	4.58679	4.50119e-06	0.000469474	5: CD8+ T Naive 4
PNRC1	690.668	0.27219	0.0860205	3.16425	0.00155483	0.0380376	5: CD8+ T Naive 4
TPT1	4629.29	0.211622	0.0498436	4.24572	2.1789e-05	0.00151506	5: CD8+ T Naive 4
RPS16	2162.68	0.199225	0.0562631	3.54095	0.000398692	0.0148513	5: CD8+ T Naive 4
MT-CO3	2714.08	0.192202	0.0587677	3.27054	0.00107341	0.0310991	5: CD8+ T Naive 4
RPS2	3531.94	0.18482	0.0540377	3.4202	0.000625749	0.0210534	5: CD8+ T Naive 4
RPLP1	8681.05	0.180324	0.0463663	3.88913	0.000100605	0.00524657	5: CD8+ T Naive 4
RPL29	3989.26	0.179008	0.0491941	3.63881	0.000273899	0.0119032	5: CD8+ T Naive 4
RPL12	4128.39	0.175955	0.0487287	3.61091	0.000305122	0.0122401	5: CD8+ T Naive 4
RPS4X	4886.74	0.170972	0.0489719	3.49122	0.000480814	0.0167163	5: CD8+ T Naive 4
RPL10A	2368.82	0.166235	0.0541541	3.06967	0.00214296	0.0470601	5: CD8+ T Naive 4
RPS14	5489.95	0.162744	0.0462863	3.51604	0.000438034	0.0157541	5: CD8+ T Naive 4
RPS6	4339.71	0.156663	0.050695	3.0903	0.00199954	0.0453375	5: CD8+ T Naive 4
RPS18	7323.68	0.155994	0.0482732	3.23148	0.0012315	0.0338015	5: CD8+ T Naive 4
RPL41	10123.3	0.147426	0.0459898	3.20563	0.00134769	0.035141	5: CD8+ T Naive 4
RPL32	8713.06	0.138717	0.0431251	3.21661	0.00129714	0.0346901	5: CD8+ T Naive 4
EEF1A1	11742	0.138425	0.0435147	3.18111	0.00146713	0.0373223	5: CD8+ T Naive 4
KLRK1	169.71	-0.720998	0.171044	-4.21527	2.49485e-05	0.00162633	5: CD8+ T Naive 4
C1orf162	64.2758	-0.868693	0.244577	-3.55182	0.00038258	0.0147789	5: CD8+ T Naive 4
TRBV9	58.1904	-0.961551	0.265904	-3.61616	0.000299009	0.0122401	5: CD8+ T Naive 4
GADD45A	37.8193	1.39726	0.34714	4.02506	5.69604e-05	0.0276258	6: CD8+ T Memory GZMKhi
TUBA4A	257.716	0.97477	0.166011	5.87173	4.31273e-09	8.3667e-06	6: CD8+ T Memory GZMKhi
EGR1	554.356	0.542812	0.128733	4.21656	2.48056e-05	0.016041	6: CD8+ T Memory GZMKhi
ZFP36	1683.71	0.394793	0.0928571	4.25162	2.12234e-05	0.016041	6: CD8+ T Memory GZMKhi
MIDN	63.4163	1.11508	0.256246	4.3516	1.35146e-05	0.000930819	7: CD8+ T Memory CD103hi
SERTAD1	94.1521	1.03089	0.213039	4.83899	1.305e-06	0.00013194	7: CD8+ T Memory CD103hi
NR4A1	193.589	1.02893	0.19116	5.38254	7.34424e-08	1.61867e-05	7: CD8+ T Memory CD103hi
TUBB4B	115.505	1.01508	0.194358	5.22273	1.76301e-07	2.7032e-05	7: CD8+ T Memory CD103hi
PIM3	77.4346	0.960084	0.253039	3.79421	0.000148115	0.00636235	7: CD8+ T Memory CD103hi
CREM	143.5	0.95064	0.197953	4.80235	1.56812e-06	0.000132929	7: CD8+ T Memory CD103hi
IDI1	68.9725	0.911845	0.24443	3.73049	0.000191108	0.00702003	7: CD8+ T Memory CD103hi
RGS1	69.3692	0.906819	0.240762	3.76646	0.000165582	0.00636235	7: CD8+ T Memory CD103hi
CSRNP1	154.485	0.870392	0.185823	4.684	2.81336e-06	0.000221451	7: CD8+ T Memory CD103hi
RBM38	162.041	0.862475	0.165769	5.20286	1.9624e-07	2.7032e-05	7: CD8+ T Memory CD103hi
ZFP36	2299.02	0.859894	0.177768	4.83717	1.317e-06	0.00013194	7: CD8+ T Memory CD103hi
LMNA	74.3961	0.829169	0.261997	3.1648	0.00155191	0.0335334	7: CD8+ T Memory CD103hi
SKIL	90.6843	0.829168	0.208452	3.97775	6.95716e-05	0.00365085	7: CD8+ T Memory CD103hi
IER5	111.563	0.756413	0.194838	3.88228	0.000103483	0.00518356	7: CD8+ T Memory CD103hi
CCR7	104.466	0.753842	0.239226	3.15117	0.00162615	0.0338117	7: CD8+ T Memory CD103hi
ZBTB1	74.0179	0.742264	0.232181	3.19692	0.00138902	0.033276	7: CD8+ T Memory CD103hi
PDE4D	90.771	0.715493	0.210193	3.40398	0.000664126	0.0170202	7: CD8+ T Memory CD103hi
SELENOK	178.511	0.68131	0.177618	3.83582	0.000125146	0.00599614	7: CD8+ T Memory CD103hi
RNF125	136.139	0.678896	0.191398	3.54704	0.000389583	0.0112979	7: CD8+ T Memory CD103hi
RGCC	419.607	0.675054	0.12829	5.26193	1.42555e-07	2.61825e-05	7: CD8+ T Memory CD103hi
NR4A2	518.459	0.673529	0.111785	6.02519	1.68914e-09	6.20477e-07	7: CD8+ T Memory CD103hi
TUBA4A	134.832	0.648475	0.172298	3.76368	0.00016743	0.00636235	7: CD8+ T Memory CD103hi
YBX3	87.0657	0.645535	0.207788	3.1067	0.00189188	0.0359457	7: CD8+ T Memory CD103hi
YPEL5	357.184	0.645101	0.12452	5.18069	2.21069e-07	2.70687e-05	7: CD8+ T Memory CD103hi
PPP1R15A	423.972	0.644086	0.110413	5.83343	5.42996e-09	1.49595e-06	7: CD8+ T Memory CD103hi
DUSP2	1472.58	0.621418	0.16359	3.79863	0.000145496	0.00636235	7: CD8+ T Memory CD103hi
ZNF331	255.657	0.60851	0.149735	4.06391	4.82585e-05	0.00265904	7: CD8+ T Memory CD103hi
JUND	1753.2	0.574713	0.0843243	6.81551	9.393e-12	1.03511e-08	7: CD8+ T Memory CD103hi
GADD45B	145.112	0.554868	0.177363	3.12843	0.00175742	0.0356568	7: CD8+ T Memory CD103hi
PDE3B	203.898	0.547642	0.173413	3.15802	0.00158846	0.0336631	7: CD8+ T Memory CD103hi
NFKB1	177.712	0.544641	0.165705	3.28681	0.00101329	0.0248144	7: CD8+ T Memory CD103hi
CYCS	140.898	0.544032	0.171268	3.1765	0.00149065	0.033522	7: CD8+ T Memory CD103hi
FTH1	2437.72	0.528669	0.0819817	6.44863	1.12868e-10	6.21904e-08	7: CD8+ T Memory CD103hi
MYADM	202.252	0.52195	0.151213	3.45175	0.00055697	0.0149703	7: CD8+ T Memory CD103hi
EZR	315.989	0.517877	0.137207	3.77443	0.000160376	0.00636235	7: CD8+ T Memory CD103hi
FOSB	396.464	0.499754	0.118574	4.21471	2.50102e-05	0.00153118	7: CD8+ T Memory CD103hi
CCNH	171.876	0.496218	0.150907	3.28823	0.0010082	0.0248144	7: CD8+ T Memory CD103hi
SRGN	535.716	0.495688	0.118286	4.19058	2.78247e-05	0.00161383	7: CD8+ T Memory CD103hi
TGFB1	222.905	0.484236	0.139357	3.47478	0.000511278	0.0140857	7: CD8+ T Memory CD103hi
MCL1	304.365	0.443562	0.128859	3.44223	0.000576935	0.0151377	7: CD8+ T Memory CD103hi
ARL4C	343.558	0.418503	0.117241	3.56961	0.000357519	0.0106483	7: CD8+ T Memory CD103hi
LINC-PINT	407.966	0.397129	0.108341	3.66554	0.000246819	0.00824224	7: CD8+ T Memory CD103hi
IER2	700.14	0.39102	0.0923511	4.23406	2.29514e-05	0.00148779	7: CD8+ T Memory CD103hi
BTG2	348.756	0.376767	0.121479	3.10151	0.00192536	0.0359619	7: CD8+ T Memory CD103hi
NFKBIA	767.017	0.37023	0.0999145	3.70547	0.000211	0.00750072	7: CD8+ T Memory CD103hi
UBC	860.031	0.366761	0.102529	3.57715	0.000347365	0.0106332	7: CD8+ T Memory CD103hi
EIF1	2056.59	0.342646	0.0741026	4.62395	3.76506e-06	0.000276606	7: CD8+ T Memory CD103hi
JUNB	3462.09	0.336506	0.0699087	4.81351	1.48299e-06	0.000132929	7: CD8+ T Memory CD103hi
PABPC1	971.703	0.296516	0.0851606	3.48184	0.000497978	0.0140711	7: CD8+ T Memory CD103hi
SARAF	1025.78	0.268415	0.086046	3.11944	0.00181196	0.0356568	7: CD8+ T Memory CD103hi
RPL23A	1962.8	0.255566	0.0678999	3.76386	0.000167311	0.00636235	7: CD8+ T Memory CD103hi
TNFAIP3	1005.5	0.246903	0.0777422	3.17592	0.00149362	0.033522	7: CD8+ T Memory CD103hi
TPT1	4181.06	0.242989	0.0672544	3.61298	0.000302698	0.00953065	7: CD8+ T Memory CD103hi
RPL36A	1416.41	0.210275	0.0700961	2.9998	0.00270153	0.0450033	7: CD8+ T Memory CD103hi
RPLP0	2289.84	0.209073	0.0655662	3.18873	0.00142899	0.0335052	7: CD8+ T Memory CD103hi
RPS2	2942.02	0.19938	0.0638303	3.1236	0.00178656	0.0356568	7: CD8+ T Memory CD103hi
RPLP1	7589.4	0.197361	0.0622462	3.17065	0.00152096	0.033522	7: CD8+ T Memory CD103hi
MT-CO2	3298.95	0.19342	0.0622193	3.10868	0.00187923	0.0359457	7: CD8+ T Memory CD103hi
RPL9	1996.59	0.193211	0.0651865	2.96398	0.00303692	0.0478099	7: CD8+ T Memory CD103hi
RPL7A	2533.28	0.191463	0.0639416	2.99434	0.00275037	0.0450033	7: CD8+ T Memory CD103hi
RPL12	2942.22	0.185359	0.0614907	3.01442	0.00257468	0.0436507	7: CD8+ T Memory CD103hi
RPS10	3341.56	0.185338	0.0610143	3.03762	0.00238458	0.0410595	7: CD8+ T Memory CD103hi
RPS4X	4038.41	0.184603	0.0625079	2.95327	0.00314425	0.0488023	7: CD8+ T Memory CD103hi
RPL26	3104.41	0.182715	0.0596631	3.06244	0.00219543	0.0390906	7: CD8+ T Memory CD103hi
RPL18A	3692.74	0.179479	0.0599983	2.9914	0.00277697	0.0450033	7: CD8+ T Memory CD103hi
RPL10	7409.54	0.174122	0.0583453	2.98433	0.00284199	0.0453894	7: CD8+ T Memory CD103hi
EEF1A1	9770.19	0.171096	0.0560478	3.05268	0.00226805	0.0396729	7: CD8+ T Memory CD103hi
RPL32	6168	0.170169	0.0551451	3.08584	0.0020298	0.0372807	7: CD8+ T Memory CD103hi
KLRK1	208.189	-0.538521	0.148015	-3.6383	0.000274447	0.00889533	7: CD8+ T Memory CD103hi
ENSG00000276216	90.7688	-0.725454	0.236928	-3.06191	0.00219929	0.0390906	7: CD8+ T Memory CD103hi
TRAC	70.8052	-0.856867	0.23297	-3.67802	0.000235055	0.00809472	7: CD8+ T Memory CD103hi
JUND	753.05	0.392276	0.102664	3.82097	0.000132927	0.0451705	8: CD8+ T Naive SOX4hi
FTH1	778.862	0.34387	0.0921266	3.73258	0.000189527	0.0451705	8: CD8+ T Naive SOX4hi
EEF1A1	6667.27	0.178703	0.0455556	3.92274	8.7546e-05	0.0451705	8: CD8+ T Naive SOX4hi
