## Supplementary material for "T cell dysregulation and remodeling in pediatric obesity and weight loss": hay_supplemental_tables: s41_prepost_cd8_deg_grouped_clusters.xlsx

### Sheet: Table S41
Table S41. DEGs between Pre and Post samples from bariatric surgery participants across n=5 grouped CD8+ T cell clusters
row	baseMean	log2FoldChange	lfcSE	stat	pvalue	padj	cluster_name
GADD45A	123.597	1.21406	0.354909	3.42077	0.000624433	0.040047	CD8+ T Memory
CDKN1A	66.0902	1.13549	0.315678	3.59698	0.000321934	0.0274449	CD8+ T Memory
SLC7A5	69.5692	1.00722	0.267593	3.76402	0.000167205	0.0162905	CD8+ T Memory
ID1	121.659	1.00154	0.203167	4.92966	8.23737e-07	0.000401278	CD8+ T Memory
JMJD6	169.496	0.930429	0.192135	4.84258	1.28163e-06	0.000440955	CD8+ T Memory
TAMALIN	99.026	0.903475	0.253176	3.56856	0.000358942	0.027818	CD8+ T Memory
NR4A1	440.421	0.888981	0.233675	3.80435	0.000142179	0.0146918	CD8+ T Memory
KLF10	81.1861	0.880064	0.232827	3.7799	0.00015689	0.0157351	CD8+ T Memory
ETV3	86.1633	0.878551	0.222603	3.94671	7.92328e-05	0.00931669	CD8+ T Memory
MIDN	219.404	0.876369	0.175678	4.9885	6.08503e-07	0.000345833	CD8+ T Memory
ELL2	127.676	0.810352	0.200861	4.0344	5.47428e-05	0.00760815	CD8+ T Memory
BHLHE40	148.195	0.7976	0.176642	4.51535	6.32119e-06	0.00153966	CD8+ T Memory
SIK1	96.7499	0.783787	0.223511	3.50671	0.000453688	0.0329165	CD8+ T Memory
NR4A3	155.503	0.761671	0.18233	4.17744	2.94813e-05	0.0047326	CD8+ T Memory
TUBA4A	558.311	0.745947	0.121421	6.14349	8.07287e-10	2.39091e-06	CD8+ T Memory
SKIL	251.979	0.742066	0.153294	4.84081	1.29312e-06	0.000440955	CD8+ T Memory
ARID5A	196.309	0.724158	0.168027	4.30978	1.63416e-05	0.00293289	CD8+ T Memory
SERTAD1	286.489	0.722508	0.139826	5.1672	2.3763e-07	0.000162064	CD8+ T Memory
TRBV4-1	102.981	0.702459	0.206791	3.39695	0.000681403	0.0407646	CD8+ T Memory
CSRNP1	380.293	0.689298	0.144684	4.76416	1.89638e-06	0.000587876	CD8+ T Memory
IDI1	228.609	0.681116	0.170221	4.00135	6.29816e-05	0.00826028	CD8+ T Memory
TUBB4B	341.077	0.675267	0.144478	4.67383	2.95628e-06	0.000840077	CD8+ T Memory
CXCR3	132.415	0.673272	0.187894	3.58325	0.000339345	0.027818	CD8+ T Memory
PDE4B	190.694	0.668891	0.191582	3.49142	0.000480467	0.0341332	CD8+ T Memory
PDE4D	218.396	0.666664	0.155283	4.29323	1.76094e-05	0.0030024	CD8+ T Memory
RBM38	508.678	0.616869	0.12677	4.86604	1.13858e-06	0.000440955	CD8+ T Memory
DNAJB6	251.581	0.600172	0.161013	3.72748	0.000193401	0.0183193	CD8+ T Memory
YPEL5	869.076	0.597535	0.114835	5.2034	1.95673e-07	0.000162064	CD8+ T Memory
NR4A2	1392.97	0.592636	0.0978719	6.05522	1.40229e-09	2.39091e-06	CD8+ T Memory
RNF125	422.993	0.581732	0.131054	4.43888	9.04265e-06	0.0020557	CD8+ T Memory
ZFP36	5880.74	0.579165	0.0970629	5.9669	2.418e-09	2.74846e-06	CD8+ T Memory
RALGAPA1	175.471	0.553972	0.16404	3.37705	0.000732681	0.0430766	CD8+ T Memory
KDM6B	252.178	0.537611	0.152424	3.52708	0.000420174	0.0311477	CD8+ T Memory
GSPT1	262.219	0.537226	0.161079	3.33517	0.00085246	0.0484482	CD8+ T Memory
KLRB1	266.658	0.527021	0.1334	3.95069	7.79248e-05	0.00931669	CD8+ T Memory
ZNF331	610.442	0.504695	0.127096	3.97097	7.15814e-05	0.00904046	CD8+ T Memory
SELENOK	526.802	0.494639	0.142245	3.47736	0.000506368	0.0345343	CD8+ T Memory
LDHA	519.491	0.47972	0.130696	3.67049	0.000242086	0.0223112	CD8+ T Memory
NFKB1	435.359	0.478042	0.12332	3.87642	0.000106004	0.0120491	CD8+ T Memory
SRSF2	705.969	0.460686	0.106731	4.31633	1.58644e-05	0.00293289	CD8+ T Memory
REL	368.767	0.458959	0.134156	3.42107	0.000623753	0.040047	CD8+ T Memory
GADD45B	411.381	0.455967	0.12777	3.56866	0.000358812	0.027818	CD8+ T Memory
IER5	297.836	0.449557	0.134632	3.33915	0.000840338	0.0484482	CD8+ T Memory
TGFB1	840.614	0.447581	0.107348	4.16945	3.05329e-05	0.0047326	CD8+ T Memory
EGR1	2363.2	0.447094	0.115852	3.85918	0.000113766	0.0125143	CD8+ T Memory
FTH1	6198.2	0.435306	0.100681	4.32359	1.53508e-05	0.00293289	CD8+ T Memory
JUND	4545.17	0.42793	0.0922193	4.64035	3.4782e-06	0.000912358	CD8+ T Memory
MYADM	506.211	0.42333	0.123931	3.41585	0.000635828	0.040047	CD8+ T Memory
P2RY8	478.523	0.419211	0.123016	3.40778	0.000654926	0.040047	CD8+ T Memory
EZR	825.643	0.407021	0.117664	3.45917	0.000541849	0.0362295	CD8+ T Memory
NFKBIA	2018.04	0.395879	0.0916066	4.32151	1.54963e-05	0.00293289	CD8+ T Memory
PPP1R15A	1066.49	0.388584	0.106726	3.64096	0.000271621	0.023947	CD8+ T Memory
CCNH	542.539	0.378185	0.105901	3.57111	0.000355476	0.027818	CD8+ T Memory
FOSB	892.85	0.361382	0.103763	3.48277	0.000496246	0.0345343	CD8+ T Memory
DUSP2	4289.49	0.356303	0.0928309	3.8382	0.000123941	0.0132074	CD8+ T Memory
IER2	2103.31	0.343724	0.0826675	4.15791	3.21178e-05	0.00476182	CD8+ T Memory
IL7R	1000.52	-0.335287	0.094909	-3.53272	0.000411305	0.0311477	CD8+ T Memory
KLRK1	560.333	-0.391247	0.114848	-3.40665	0.000657664	0.040047	CD8+ T Memory
PSMB9	506.728	-0.431517	0.118587	-3.63883	0.000273881	0.023947	CD8+ T Memory
TRBV5-4	80.4918	-1.13607	0.281903	-4.02999	5.57782e-05	0.00760815	CD8+ T Memory
GADD45A	412.088	1.22073	0.309162	3.94852	7.86345e-05	0.0058546	CD8+ T Naive
ELL2	283.634	1.02359	0.154759	6.61406	3.73913e-11	4.17586e-08	CD8+ T Naive
PFKFB3	109.163	0.987657	0.22708	4.34937	1.36529e-05	0.00149931	CD8+ T Naive
SKIL	560.392	0.916189	0.135509	6.76109	1.36959e-11	1.91195e-08	CD8+ T Naive
SERTAD1	676.559	0.909622	0.143925	6.32013	2.6135e-10	1.62153e-07	CD8+ T Naive
DUSP2	9407.54	0.909405	0.209451	4.34185	1.4129e-05	0.00151235	CD8+ T Naive
RGS1	202.304	0.891679	0.175185	5.08993	3.58189e-07	7.40788e-05	CD8+ T Naive
ABTB3	255.092	0.882632	0.148448	5.94571	2.75257e-09	1.35754e-06	CD8+ T Naive
TUBB4B	469.47	0.881873	0.266622	3.30758	0.000941068	0.0357478	CD8+ T Naive
NR4A1	1640.67	0.866566	0.220649	3.92735	8.58865e-05	0.00614859	CD8+ T Naive
CSRNP1	710.143	0.857079	0.231063	3.70928	0.000207849	0.0118432	CD8+ T Naive
NR4A3	178.967	0.821566	0.195081	4.21142	2.53773e-05	0.00240181	CD8+ T Naive
MMD	154.284	0.820603	0.185519	4.42328	9.72148e-06	0.00114958	CD8+ T Naive
MIDN	304.692	0.820413	0.158184	5.18644	2.14351e-07	5.04598e-05	CD8+ T Naive
PDE4D	436.016	0.812603	0.145322	5.59172	2.24827e-08	8.85497e-06	CD8+ T Naive
IL4R	137.412	0.779384	0.193058	4.03704	5.41307e-05	0.00438066	CD8+ T Naive
GABARAPL1	167.957	0.77433	0.178568	4.33634	1.44872e-05	0.00151235	CD8+ T Naive
LYPD3	191.968	0.772873	0.182503	4.23485	2.28705e-05	0.00220188	CD8+ T Naive
TAMALIN	202.071	0.758837	0.182531	4.15731	3.2201e-05	0.00290017	CD8+ T Naive
ZFP36	9627.13	0.744352	0.0977262	7.61671	2.60227e-14	1.45311e-10	CD8+ T Naive
NR4A2	2393.56	0.735664	0.11184	6.57784	4.7734e-11	4.44244e-08	CD8+ T Naive
RFTN1	385.668	0.732667	0.13032	5.62205	1.88708e-08	8.10574e-06	CD8+ T Naive
RELB	277.212	0.720854	0.173656	4.15104	3.30964e-05	0.0029335	CD8+ T Naive
ARHGEF7	217.61	0.718621	0.162418	4.42452	9.66585e-06	0.00114958	CD8+ T Naive
KLF16	115.926	0.71587	0.194713	3.67654	0.000236415	0.0128169	CD8+ T Naive
CDK6	315.319	0.712048	0.149389	4.76639	1.87553e-06	0.000308029	CD8+ T Naive
JMJD6	174.355	0.709894	0.180937	3.92342	8.7299e-05	0.0061706	CD8+ T Naive
IDI1	389.311	0.707621	0.138915	5.09392	3.50741e-07	7.40788e-05	CD8+ T Naive
MXD4	105.914	0.687767	0.197923	3.47492	0.000511014	0.02195	CD8+ T Naive
JUN	10553	0.682069	0.106976	6.37593	1.81859e-10	1.26937e-07	CD8+ T Naive
TRBV14	150.668	0.678169	0.193798	3.49936	0.000466371	0.0206307	CD8+ T Naive
TUBB2A	194.424	0.674805	0.166568	4.05124	5.09472e-05	0.00418366	CD8+ T Naive
ZC3H12A	137.175	0.673219	0.197382	3.41075	0.000647856	0.0262147	CD8+ T Naive
SEC14L1	143.06	0.663482	0.206012	3.2206	0.00127924	0.0449261	CD8+ T Naive
GPR132	370.001	0.655155	0.160008	4.09452	4.23042e-05	0.00357919	CD8+ T Naive
NFKB1	1255.46	0.654615	0.0928072	7.05349	1.74483e-12	4.87155e-09	CD8+ T Naive
SELENOK	1001.15	0.649402	0.10176	6.38169	1.7514e-10	1.26937e-07	CD8+ T Naive
HSPA13	111.826	0.642053	0.190953	3.36236	0.000772786	0.0301765	CD8+ T Naive
ENSG00000272256	299.946	0.633226	0.137907	4.59168	4.39686e-06	0.000570978	CD8+ T Naive
ARL4A	461.451	0.625057	0.140505	4.44864	8.64167e-06	0.00109671	CD8+ T Naive
ZEB1	641.458	0.623568	0.118805	5.24868	1.5319e-07	4.27708e-05	CD8+ T Naive
NXT1	429.626	0.622625	0.116479	5.34537	9.02327e-08	2.90471e-05	CD8+ T Naive
ZDBF2	161.03	0.62235	0.173424	3.58861	0.000332452	0.0164284	CD8+ T Naive
G3BP2	1324.29	0.621844	0.104755	5.93618	2.91734e-09	1.35754e-06	CD8+ T Naive
RNF125	1088.98	0.616796	0.118141	5.22085	1.78107e-07	4.52068e-05	CD8+ T Naive
ETV3	151.26	0.616238	0.176694	3.48759	0.000487395	0.0210978	CD8+ T Naive
PPP1R15A	2952.15	0.611646	0.101074	6.05147	1.43527e-09	8.01457e-07	CD8+ T Naive
ENSG00000226824	145.19	0.607592	0.171221	3.54859	0.000387301	0.0181739	CD8+ T Naive
IRS2	247.113	0.606573	0.161709	3.75102	0.000176117	0.0104621	CD8+ T Naive
CNOT6L	654.988	0.605585	0.128945	4.69645	2.64725e-06	0.00039952	CD8+ T Naive
JUND	12576.6	0.603793	0.0883281	6.8358	8.15512e-12	1.51794e-08	CD8+ T Naive
NFKBIZ	869.484	0.601158	0.123779	4.8567	1.19359e-06	0.000215358	CD8+ T Naive
HGSNAT	136.254	0.593727	0.177585	3.34334	0.000827756	0.0320986	CD8+ T Naive
KDM6B	572.93	0.584095	0.118825	4.91558	8.85222e-07	0.000170451	CD8+ T Naive
NSMCE3	1026.98	0.581668	0.112199	5.18426	2.16876e-07	5.04598e-05	CD8+ T Naive
BICDL1	185.603	0.580466	0.172628	3.36253	0.000772328	0.0301765	CD8+ T Naive
RBM38	1181.84	0.57914	0.110907	5.22185	1.7714e-07	4.52068e-05	CD8+ T Naive
ENSG00000289298	166.248	0.578109	0.164405	3.51636	0.000437503	0.0199242	CD8+ T Naive
SNN	209.096	0.576629	0.171218	3.36781	0.000757681	0.0300063	CD8+ T Naive
HIVEP1	241.263	0.573934	0.156461	3.66823	0.000244237	0.0131137	CD8+ T Naive
CREM	634.124	0.564559	0.135646	4.162	3.15475e-05	0.00288789	CD8+ T Naive
TSPYL1	574.846	0.557109	0.115011	4.84397	1.27271e-06	0.000215358	CD8+ T Naive
IRF2BP2	1136.91	0.553963	0.0992422	5.58193	2.37866e-08	8.85497e-06	CD8+ T Naive
PRMT9	255.61	0.55235	0.143532	3.84827	0.000118957	0.0077239	CD8+ T Naive
NUP98	353.141	0.528276	0.139953	3.77466	0.000160224	0.00994098	CD8+ T Naive
SIK1	377.051	0.527985	0.138777	3.80456	0.000142057	0.00902103	CD8+ T Naive
CYCS	994.101	0.524761	0.121194	4.32992	1.49165e-05	0.00151443	CD8+ T Naive
SCML1	215.492	0.5222	0.152054	3.4343	0.000594091	0.0245734	CD8+ T Naive
YBX3	763.228	0.519764	0.132295	3.92883	8.53599e-05	0.00614859	CD8+ T Naive
FOSB	2736.24	0.515811	0.0955967	5.3957	6.8257e-08	2.38217e-05	CD8+ T Naive
DDX21	924.528	0.515064	0.126462	4.07287	4.64379e-05	0.00387029	CD8+ T Naive
ZNF331	1945.32	0.514094	0.104524	4.91842	8.72452e-07	0.000170451	CD8+ T Naive
MTMR6	191.102	0.511969	0.157964	3.24104	0.00119095	0.0426301	CD8+ T Naive
PSME4	231.216	0.50468	0.14346	3.51792	0.000434935	0.0199242	CD8+ T Naive
ZBTB1	436.08	0.503636	0.125949	3.99872	6.36868e-05	0.00500884	CD8+ T Naive
MAPK1IP1L	749.682	0.496884	0.106323	4.67336	2.96317e-06	0.00043543	CD8+ T Naive
PTS	284.295	0.495597	0.133312	3.71757	0.000201151	0.0117003	CD8+ T Naive
CHD1	692.855	0.493328	0.116204	4.24535	2.18256e-05	0.00213815	CD8+ T Naive
MTFP1	578.21	0.493244	0.140309	3.51543	0.000439051	0.0199242	CD8+ T Naive
YPEL5	2812.12	0.491526	0.101311	4.85166	1.22435e-06	0.000215358	CD8+ T Naive
GSPT1	574.864	0.488137	0.122687	3.97873	6.92841e-05	0.00537337	CD8+ T Naive
SRGN	2289.07	0.485837	0.110597	4.39285	1.11872e-05	0.00127489	CD8+ T Naive
CCDC57	533.026	0.485148	0.122584	3.95768	7.56802e-05	0.00571079	CD8+ T Naive
TENT5C	367.994	0.480164	0.132296	3.62946	0.000284011	0.0145497	CD8+ T Naive
CCNH	1254.93	0.479194	0.0897592	5.33867	9.36332e-08	2.90471e-05	CD8+ T Naive
ALG13	721.32	0.470519	0.113815	4.13407	3.56394e-05	0.00310954	CD8+ T Naive
NFKBIA	4001.08	0.469306	0.099085	4.7364	2.17552e-06	0.000337448	CD8+ T Naive
CEMIP2	337.548	0.465014	0.129007	3.60457	0.000312675	0.0157295	CD8+ T Naive
JMY	321.01	0.463829	0.131037	3.53968	0.000400609	0.0186416	CD8+ T Naive
IER5	453.194	0.463343	0.125445	3.69358	0.000221118	0.0123117	CD8+ T Naive
WHAMM	381.043	0.462546	0.127389	3.63098	0.000282343	0.0145497	CD8+ T Naive
BCL2	892.868	0.454166	0.116227	3.90758	9.32266e-05	0.00650722	CD8+ T Naive
LINC-PINT	1781.15	0.442715	0.0912802	4.85007	1.23418e-06	0.000215358	CD8+ T Naive
SBDS	1219.75	0.442152	0.0962879	4.59198	4.39059e-06	0.000570978	CD8+ T Naive
NUP58	470.36	0.434441	0.118641	3.66183	0.000250421	0.0133176	CD8+ T Naive
BTAF1	284.75	0.43372	0.130635	3.32008	0.00089991	0.0346558	CD8+ T Naive
CHMP1B	369.176	0.430813	0.134133	3.21183	0.00131891	0.0457442	CD8+ T Naive
NR1D2	279.802	0.427296	0.131768	3.24278	0.00118368	0.0426301	CD8+ T Naive
UBE2S	599.382	0.426029	0.12367	3.44487	0.000571324	0.023808	CD8+ T Naive
ENSG00000261526	351.059	0.420009	0.127468	3.29501	0.000984183	0.037133	CD8+ T Naive
TBC1D22A-DT	517.147	0.417341	0.108391	3.85033	0.000117958	0.0077239	CD8+ T Naive
PER1	736.22	0.411964	0.107008	3.84985	0.000118189	0.0077239	CD8+ T Naive
MLLT3	472.339	0.405803	0.117093	3.46564	0.000528975	0.022209	CD8+ T Naive
FTH1	13630.4	0.396339	0.0965609	4.10455	4.05109e-05	0.0034802	CD8+ T Naive
SDCBP	956.296	0.395436	0.108694	3.63807	0.000274686	0.014335	CD8+ T Naive
ATP8A1	558.549	0.393567	0.122168	3.22151	0.00127515	0.0449261	CD8+ T Naive
NR1H2	462.828	0.393046	0.113313	3.46867	0.000523039	0.0221262	CD8+ T Naive
TUBA1A	4198.74	0.39119	0.0885097	4.41974	9.88175e-06	0.00114958	CD8+ T Naive
IDS	802.881	0.390156	0.108564	3.59379	0.000325897	0.0162483	CD8+ T Naive
P2RY8	829.082	0.388502	0.114212	3.40158	0.000669969	0.0269144	CD8+ T Naive
KLF3	771.71	0.387384	0.102329	3.78566	0.000153298	0.00961818	CD8+ T Naive
RANBP2	606.37	0.387373	0.111568	3.47207	0.000516461	0.0220147	CD8+ T Naive
RASA3	946.881	0.386974	0.100302	3.85809	0.000114276	0.00768818	CD8+ T Naive
ZNF10	460.074	0.384549	0.118636	3.24143	0.00118933	0.0426301	CD8+ T Naive
MCL1	1455.89	0.382913	0.111615	3.43067	0.000602091	0.0247211	CD8+ T Naive
JMJD1C	956.318	0.378942	0.110633	3.42523	0.000614288	0.0250379	CD8+ T Naive
ARIH1	976.911	0.378088	0.0993826	3.80437	0.000142165	0.00902103	CD8+ T Naive
ADK	519.206	0.37436	0.1147	3.26382	0.0010992	0.0409197	CD8+ T Naive
SNHG15	589.398	0.372705	0.116923	3.18762	0.00143448	0.0480727	CD8+ T Naive
JUNB	30266.4	0.372521	0.0805922	4.62229	3.79526e-06	0.000529818	CD8+ T Naive
UBC	5926.78	0.358425	0.0910192	3.9379	8.21967e-05	0.0060393	CD8+ T Naive
PDE3B	2140.85	0.357585	0.101778	3.51338	0.000442443	0.0199242	CD8+ T Naive
OSER1	585.766	0.35425	0.107743	3.28792	0.00100931	0.0378253	CD8+ T Naive
BTG2	2700.81	0.348319	0.0926124	3.76104	0.000169205	0.0101596	CD8+ T Naive
SERINC1	715.212	0.347755	0.0994226	3.49774	0.000469216	0.0206307	CD8+ T Naive
SRSF2	1571.11	0.334046	0.0957585	3.48842	0.000485886	0.0210978	CD8+ T Naive
SLC2A3	2989.03	0.333354	0.105051	3.17327	0.00150734	0.0498047	CD8+ T Naive
IER2	5888.61	0.332092	0.0860426	3.85963	0.000113561	0.00768818	CD8+ T Naive
CLK1	767.249	0.329255	0.103161	3.19167	0.0014145	0.0478703	CD8+ T Naive
HNRNPA0	2105.77	0.316024	0.088296	3.57915	0.000344716	0.0167382	CD8+ T Naive
SF1	2576.88	0.288642	0.081014	3.56287	0.000366826	0.0175073	CD8+ T Naive
EIF1	16330.9	0.279002	0.0827291	3.37248	0.000744941	0.0297125	CD8+ T Naive
LEPROTL1	4070.77	0.2743	0.0849944	3.22727	0.00124978	0.0444508	CD8+ T Naive
RBM39	2113.97	0.27373	0.0858902	3.18697	0.00143771	0.0480727	CD8+ T Naive
DUSP1	10335.9	0.265806	0.0815911	3.25778	0.00112288	0.0415241	CD8+ T Naive
RAC2	2960.77	-0.287553	0.0804177	-3.57574	0.000349234	0.0168114	CD8+ T Naive
ACTR3	764.735	-0.334199	0.104175	-3.20806	0.00133634	0.0460624	CD8+ T Naive
PSMB10	724.475	-0.362807	0.112765	-3.21738	0.00129366	0.0451488	CD8+ T Naive
CSK	572.689	-0.36473	0.11215	-3.25217	0.00114529	0.0420744	CD8+ T Naive
LBH	980.612	-0.384117	0.10385	-3.69877	0.000216644	0.0122196	CD8+ T Naive
TAGAP	850.011	-0.385043	0.102087	-3.7717	0.000162137	0.00994913	CD8+ T Naive
GIMAP2	336.813	-0.401893	0.1266	-3.17451	0.00150092	0.0498047	CD8+ T Naive
LDLRAP1	562.032	-0.402123	0.125923	-3.1934	0.00140607	0.0478703	CD8+ T Naive
STMN3	503.856	-0.402736	0.108042	-3.72758	0.000193327	0.0113636	CD8+ T Naive
PTPN6	443.286	-0.427587	0.11944	-3.57995	0.000343665	0.0167382	CD8+ T Naive
MAT2B	550.291	-0.428025	0.116133	-3.68563	0.000228133	0.0124892	CD8+ T Naive
GIMAP7	972.681	-0.431143	0.118012	-3.65338	0.00025881	0.0136339	CD8+ T Naive
TRAC	559.594	-0.434193	0.135952	-3.19372	0.00140452	0.0478703	CD8+ T Naive
CITED2	1249.99	-0.478716	0.107903	-4.43656	9.1409e-06	0.00113428	CD8+ T Naive
GIMAP1	626.052	-0.489985	0.121729	-4.02521	5.69235e-05	0.00454087	CD8+ T Naive
NHERF1	431.178	-0.495018	0.152666	-3.24249	0.00118491	0.0426301	CD8+ T Naive
TSC22D4	506.54	-0.50124	0.128662	-3.89578	9.78816e-05	0.00674779	CD8+ T Naive
ENSG00000291143	282.828	-0.502784	0.133665	-3.76154	0.000168871	0.0101596	CD8+ T Naive
DENND2D	427.828	-0.504333	0.126933	-3.97324	7.09022e-05	0.00542353	CD8+ T Naive
GIMAP4	550.467	-0.539919	0.117551	-4.59305	4.36807e-06	0.000570978	CD8+ T Naive
ENSG00000268027	644.105	-0.544282	0.114395	-4.75791	1.95604e-06	0.000312073	CD8+ T Naive
LY9	407.792	-0.544853	0.146847	-3.71033	0.000206986	0.0118432	CD8+ T Naive
MRPS6	366.552	-0.558669	0.128468	-4.34872	1.36935e-05	0.00149931	CD8+ T Naive
KLRK1	1799.4	-0.583656	0.111119	-5.25252	1.5003e-07	4.27708e-05	CD8+ T Naive
AHSA1	178.442	-0.605583	0.167729	-3.61049	0.000305618	0.0155143	CD8+ T Naive
SNAPIN	102.564	-0.69589	0.198364	-3.50815	0.000451236	0.0201576	CD8+ T Naive
TRAV27	108.209	-0.722888	0.20351	-3.5521	0.000382169	0.018085	CD8+ T Naive
FBLN5	111.652	-0.728047	0.219809	-3.31218	0.000925727	0.0354059	CD8+ T Naive
ARRDC3	358.725	-0.758094	0.148556	-5.10308	3.34167e-07	7.40788e-05	CD8+ T Naive
TRAV38-2DV8	162.896	-0.786375	0.169859	-4.62957	3.6642e-06	0.000524638	CD8+ T Naive
GBP1	139.997	-0.787742	0.213377	-3.69178	0.000222687	0.0123117	CD8+ T Naive
XAF1	155.841	-0.838489	0.196312	-4.2712	1.94425e-05	0.0019387	CD8+ T Naive
TRAV29DV5	164.074	-0.854384	0.197123	-4.33426	1.46251e-05	0.00151235	CD8+ T Naive
ENSG00000288872	104.076	-0.880937	0.210065	-4.19364	2.74519e-05	0.00255485	CD8+ T Naive
