## Supplementary material for "T cell dysregulation and remodeling in pediatric obesity and weight loss": hay_supplemental_tables: s42_prepost_cd8_hallmark_gsea_results.xlsx

### Sheet: Table S42
Table S42. Hallmark GSEA results across n=5 grouped CD8+ T cell clusters between Pre and Post samples from bariatric surgery participants.
pathway	cluster	size	NES	pval	padj
HALLMARK_TNFA_SIGNALING_VIA_NFKB	CD8+ MAIT	162	3.04629	1.48284e-30	7.11761e-29
HALLMARK_TNFA_SIGNALING_VIA_NFKB	CD8+ T Memory	172	2.91108	1.41226e-29	6.92009e-28
HALLMARK_TNFA_SIGNALING_VIA_NFKB	CD8+ T Naive	178	2.90209	2.85868e-32	1.42934e-30
HALLMARK_TNFA_SIGNALING_VIA_NFKB	CD8+ T KLRC2hi	152	2.60794	6.98269e-16	3.35169e-14
HALLMARK_E2F_TARGETS	CD8+ T Cycling	198	2.46082	1.02367e-15	4.81124e-14
HALLMARK_TGF_BETA_SIGNALING	CD8+ T Memory	49	2.39002	2.84556e-09	3.48581e-08
HALLMARK_TGF_BETA_SIGNALING	CD8+ MAIT	47	2.3659	9.64959e-08	1.54393e-06
HALLMARK_G2M_CHECKPOINT	CD8+ T Cycling	190	2.31817	8.66094e-13	2.03532e-11
HALLMARK_HYPOXIA	CD8+ MAIT	138	2.29982	1.53743e-10	3.68984e-09
HALLMARK_HYPOXIA	CD8+ T Memory	146	2.21992	2.54623e-10	6.23827e-09
HALLMARK_TGF_BETA_SIGNALING	CD8+ T Naive	50	2.11936	1.98587e-06	1.65489e-05
HALLMARK_HYPOXIA	CD8+ T Naive	156	2.07978	1.62051e-08	4.05127e-07
HALLMARK_P53_PATHWAY	CD8+ T Memory	178	2.06857	4.99413e-09	4.89425e-08
HALLMARK_APOPTOSIS	CD8+ T Memory	141	2.03373	1.17403e-07	9.58793e-07
HALLMARK_APOPTOSIS	CD8+ MAIT	136	2.01498	3.91081e-07	4.24703e-06
HALLMARK_APOPTOSIS	CD8+ T Naive	142	1.97595	4.38162e-07	4.38162e-06
HALLMARK_P53_PATHWAY	CD8+ T Naive	175	1.96265	1.76053e-07	2.93422e-06
HALLMARK_HYPOXIA	CD8+ T Cycling	118	1.9592	3.16641e-06	3.72053e-05
HALLMARK_MITOTIC_SPINDLE	CD8+ T Cycling	173	1.95864	2.13949e-07	3.35187e-06
HALLMARK_P53_PATHWAY	CD8+ MAIT	167	1.9528	4.42399e-07	4.24703e-06
HALLMARK_MYC_TARGETS_V1	CD8+ T Memory	199	1.91843	2.97385e-07	2.0817e-06
HALLMARK_HEME_METABOLISM	CD8+ T Memory	160	1.89973	6.27702e-06	3.07574e-05
HALLMARK_TNFA_SIGNALING_VIA_NFKB	CD8+ T gd	148	1.88569	5.77798e-06	0.000277343
HALLMARK_EPITHELIAL_MESENCHYMAL_TRANSITION	CD8+ MAIT	91	1.88262	4.75597e-05	0.000253652
HALLMARK_MTORC1_SIGNALING	CD8+ T Memory	193	1.86024	1.78587e-06	1.09385e-05
HALLMARK_CHOLESTEROL_HOMEOSTASIS	CD8+ T Memory	65	1.84718	0.000351851	0.00123148
HALLMARK_MTORC1_SIGNALING	CD8+ MAIT	186	1.83421	5.12488e-06	4.0999e-05
HALLMARK_IL2_STAT5_SIGNALING	CD8+ MAIT	158	1.83372	1.06741e-05	6.40444e-05
HALLMARK_TNFA_SIGNALING_VIA_NFKB	CD8+ T Cycling	146	1.82268	5.94678e-06	5.36712e-05
HALLMARK_G2M_CHECKPOINT	CD8+ T Memory	188	1.81911	4.30359e-06	2.34306e-05
HALLMARK_UNFOLDED_PROTEIN_RESPONSE	CD8+ MAIT	108	1.80964	0.00013372	0.000583506
HALLMARK_UV_RESPONSE_DN	CD8+ T Naive	111	1.80171	0.00018747	0.000789072
HALLMARK_UV_RESPONSE_UP	CD8+ T Memory	125	1.79456	0.000200651	0.000819325
HALLMARK_IL2_STAT5_SIGNALING	CD8+ T Naive	176	1.79023	1.08772e-05	7.76942e-05
HALLMARK_OXIDATIVE_PHOSPHORYLATION	CD8+ T Cycling	198	1.7816	6.85165e-06	5.36712e-05
HALLMARK_ANGIOGENESIS	CD8+ T Memory	16	1.7763	0.00510711	0.0100099
HALLMARK_UV_RESPONSE_UP	CD8+ MAIT	125	1.77346	6.43666e-05	0.00030896
HALLMARK_CHOLESTEROL_HOMEOSTASIS	CD8+ T Naive	67	1.76334	0.000894944	0.00248784
HALLMARK_ANDROGEN_RESPONSE	CD8+ T Memory	86	1.75746	0.000949146	0.00258379
HALLMARK_UV_RESPONSE_UP	CD8+ T KLRC2hi	119	1.74667	0.000183144	0.00175818
HALLMARK_MYC_TARGETS_V1	CD8+ T Naive	200	1.7462	3.61335e-05	0.000225834
HALLMARK_MYOGENESIS	CD8+ MAIT	107	1.73958	0.000270858	0.00108343
HALLMARK_MITOTIC_SPINDLE	CD8+ T Memory	185	1.73715	3.52942e-05	0.00015722
HALLMARK_MTORC1_SIGNALING	CD8+ T Cycling	186	1.72801	2.60098e-05	0.000174637
HALLMARK_HEME_METABOLISM	CD8+ T Naive	172	1.72408	9.10886e-05	0.000506048
HALLMARK_ADIPOGENESIS	CD8+ T Cycling	155	1.71465	9.46043e-05	0.0005558
HALLMARK_INFLAMMATORY_RESPONSE	CD8+ MAIT	128	1.70125	0.000371448	0.0013715
HALLMARK_UV_RESPONSE_DN	CD8+ MAIT	97	1.6934	0.000921228	0.00294793
HALLMARK_MITOTIC_SPINDLE	CD8+ T Naive	190	1.69135	0.000121617	0.000608083
HALLMARK_HYPOXIA	CD8+ T KLRC2hi	130	1.68741	0.000455293	0.00273176
HALLMARK_INFLAMMATORY_RESPONSE	CD8+ T Memory	131	1.68685	0.00039972	0.00130575
HALLMARK_G2M_CHECKPOINT	CD8+ T Naive	189	1.67979	0.000189377	0.000789072
HALLMARK_UNFOLDED_PROTEIN_RESPONSE	CD8+ T Naive	110	1.67224	0.00048802	0.001877
HALLMARK_ANDROGEN_RESPONSE	CD8+ T Naive	90	1.66308	0.00145256	0.00382253
HALLMARK_UNFOLDED_PROTEIN_RESPONSE	CD8+ T Memory	109	1.65999	0.00136355	0.0033407
HALLMARK_ESTROGEN_RESPONSE_EARLY	CD8+ T Memory	140	1.65803	0.000447531	0.00137056
HALLMARK_SPERMATOGENESIS	CD8+ T Cycling	61	1.64486	0.00264541	0.0124334
HALLMARK_ESTROGEN_RESPONSE_EARLY	CD8+ T Naive	152	1.63727	0.000631637	0.00210546
HALLMARK_UV_RESPONSE_DN	CD8+ T Memory	107	1.63266	0.00254777	0.00594479
HALLMARK_G2M_CHECKPOINT	CD8+ MAIT	169	1.62949	0.000730894	0.00250592
HALLMARK_ESTROGEN_RESPONSE_LATE	CD8+ T Memory	137	1.61706	0.00132218	0.0033407
HALLMARK_HEME_METABOLISM	CD8+ MAIT	156	1.61532	0.00101016	0.00303047
HALLMARK_KRAS_SIGNALING_DN	CD8+ T Memory	93	1.60399	0.00500398	0.0100099
HALLMARK_CHOLESTEROL_HOMEOSTASIS	CD8+ MAIT	62	1.59549	0.00677262	0.0141342
HALLMARK_EPITHELIAL_MESENCHYMAL_TRANSITION	CD8+ T Memory	106	1.59488	0.00401488	0.00855344
HALLMARK_IL2_STAT5_SIGNALING	CD8+ T Memory	168	1.59418	0.000927481	0.00258379
HALLMARK_EPITHELIAL_MESENCHYMAL_TRANSITION	CD8+ T KLRC2hi	73	1.58767	0.00361268	0.0158085
HALLMARK_MTORC1_SIGNALING	CD8+ T Naive	194	1.57315	0.000764005	0.00238752
HALLMARK_EPITHELIAL_MESENCHYMAL_TRANSITION	CD8+ T gd	74	1.57281	0.00416288	0.0399637
HALLMARK_FATTY_ACID_METABOLISM	CD8+ T Cycling	117	1.56876	0.00214048	0.011178
HALLMARK_ESTROGEN_RESPONSE_EARLY	CD8+ T gd	110	1.5655	0.00246404	0.0295684
HALLMARK_TGF_BETA_SIGNALING	CD8+ T KLRC2hi	46	1.56537	0.0144572	0.0500662
HALLMARK_KRAS_SIGNALING_DN	CD8+ MAIT	81	1.56473	0.00658571	0.0141342
HALLMARK_IL6_JAK_STAT3_SIGNALING	CD8+ T Naive	65	1.55148	0.0125248	0.0260934
HALLMARK_FATTY_ACID_METABOLISM	CD8+ MAIT	129	1.52998	0.00462231	0.0110935
HALLMARK_KRAS_SIGNALING_UP	CD8+ MAIT	110	1.52285	0.00399682	0.0100972
HALLMARK_HEDGEHOG_SIGNALING	CD8+ T Naive	25	1.52188	0.0267568	0.0495496
HALLMARK_INFLAMMATORY_RESPONSE	CD8+ T Naive	149	1.52071	0.00405551	0.00965597
HALLMARK_ADIPOGENESIS	CD8+ T Memory	169	1.50475	0.0032473	0.00723263
HALLMARK_G2M_CHECKPOINT	CD8+ T KLRC2hi	154	1.48768	0.00362279	0.0158085
HALLMARK_ESTROGEN_RESPONSE_LATE	CD8+ T Cycling	107	1.48115	0.0111874	0.0350537
HALLMARK_UV_RESPONSE_UP	CD8+ T Naive	132	1.47432	0.0120821	0.0260934
HALLMARK_KRAS_SIGNALING_UP	CD8+ T Memory	128	1.47289	0.00985507	0.018573
HALLMARK_APOPTOSIS	CD8+ T gd	127	1.4666	0.01008	0.0806396
HALLMARK_EPITHELIAL_MESENCHYMAL_TRANSITION	CD8+ T Naive	124	1.46367	0.00872298	0.019825
HALLMARK_HEME_METABOLISM	CD8+ T Cycling	138	1.44842	0.00796473	0.0317707
HALLMARK_KRAS_SIGNALING_DN	CD8+ T Naive	114	1.44582	0.0158344	0.0316688
HALLMARK_ESTROGEN_RESPONSE_LATE	CD8+ T Naive	142	1.43297	0.0175337	0.0337187
HALLMARK_APOPTOSIS	CD8+ T KLRC2hi	127	1.4324	0.0141599	0.0500662
HALLMARK_IL6_JAK_STAT3_SIGNALING	CD8+ T Memory	58	1.42985	0.0432692	0.0706731
HALLMARK_MITOTIC_SPINDLE	CD8+ MAIT	174	1.42843	0.0105937	0.0211874
HALLMARK_ANGIOGENESIS	CD8+ T Naive	20	1.42497	0.0786325	0.131054
HALLMARK_MYC_TARGETS_V1	CD8+ MAIT	197	1.4226	0.00567834	0.0129791
HALLMARK_IL6_JAK_STAT3_SIGNALING	CD8+ MAIT	56	1.422	0.0482529	0.085783
HALLMARK_HEDGEHOG_SIGNALING	CD8+ MAIT	19	1.41894	0.0892193	0.138146
HALLMARK_E2F_TARGETS	CD8+ T Memory	190	1.41808	0.0110626	0.0200766
HALLMARK_APICAL_SURFACE	CD8+ T Naive	34	1.41529	0.0536585	0.0958188
HALLMARK_ESTROGEN_RESPONSE_EARLY	CD8+ MAIT	127	1.41162	0.0166103	0.0318919
HALLMARK_KRAS_SIGNALING_DN	CD8+ T gd	57	1.41065	0.0379349	0.165534
HALLMARK_ALLOGRAFT_REJECTION	CD8+ T Memory	169	1.39158	0.0124674	0.0218179
HALLMARK_GLYCOLYSIS	CD8+ T Cycling	131	1.38384	0.0209079	0.0578043
HALLMARK_MYC_TARGETS_V1	CD8+ T Cycling	200	1.37697	0.0107302	0.0350537
HALLMARK_SPERMATOGENESIS	CD8+ T Memory	80	1.36779	0.064915	0.102608
HALLMARK_IL6_JAK_STAT3_SIGNALING	CD8+ T gd	49	1.36453	0.0663616	0.245027
HALLMARK_MYC_TARGETS_V1	CD8+ T KLRC2hi	196	1.34	0.0146026	0.0500662
HALLMARK_REACTIVE_OXYGEN_SPECIES_PATHWAY	CD8+ T Naive	47	1.33009	0.086478	0.134787
HALLMARK_HEDGEHOG_SIGNALING	CD8+ T gd	16	1.31927	0.136161	0.343985
HALLMARK_OXIDATIVE_PHOSPHORYLATION	CD8+ T Memory	198	1.315	0.0392707	0.0663539
HALLMARK_KRAS_SIGNALING_DN	CD8+ T KLRC2hi	61	1.31461	0.079922	0.25575
HALLMARK_PI3K_AKT_MTOR_SIGNALING	CD8+ T Memory	95	1.31451	0.0913242	0.131614
HALLMARK_P53_PATHWAY	CD8+ T gd	160	1.31131	0.0251727	0.120829
HALLMARK_SPERMATOGENESIS	CD8+ MAIT	73	1.31083	0.0759076	0.125113
HALLMARK_E2F_TARGETS	CD8+ MAIT	179	1.29706	0.0458716	0.084686
HALLMARK_PEROXISOME	CD8+ T Cycling	80	1.29348	0.077381	0.20205
HALLMARK_PROTEIN_SECRETION	CD8+ T Naive	90	1.28577	0.0900901	0.134787
HALLMARK_ADIPOGENESIS	CD8+ MAIT	162	1.28338	0.059633	0.102228
HALLMARK_MYOGENESIS	CD8+ T Memory	124	1.27543	0.0730253	0.11182
HALLMARK_ALLOGRAFT_REJECTION	CD8+ T Naive	170	1.26947	0.0831099	0.134048
HALLMARK_KRAS_SIGNALING_UP	CD8+ T Naive	151	1.25365	0.0916553	0.134787
HALLMARK_UV_RESPONSE_UP	CD8+ T Cycling	111	1.2462	0.107004	0.245365
HALLMARK_OXIDATIVE_PHOSPHORYLATION	CD8+ T Naive	198	1.24596	0.0658762	0.11358
HALLMARK_OXIDATIVE_PHOSPHORYLATION	CD8+ MAIT	198	1.24144	0.0781955	0.125113
HALLMARK_PROTEIN_SECRETION	CD8+ T Memory	90	1.23258	0.14871	0.208194
HALLMARK_MYOGENESIS	CD8+ T gd	82	1.23231	0.126761	0.338028
HALLMARK_DNA_REPAIR	CD8+ T KLRC2hi	140	1.2287	0.0873984	0.262195
HALLMARK_ESTROGEN_RESPONSE_LATE	CD8+ MAIT	118	1.22163	0.114551	0.171827
HALLMARK_EPITHELIAL_MESENCHYMAL_TRANSITION	CD8+ T Cycling	55	1.21942	0.166667	0.290123
HALLMARK_COMPLEMENT	CD8+ MAIT	140	1.21868	0.119632	0.17401
HALLMARK_PROTEIN_SECRETION	CD8+ T Cycling	85	1.21772	0.124248	0.253899
HALLMARK_ALLOGRAFT_REJECTION	CD8+ T Cycling	143	1.21131	0.111332	0.245365
HALLMARK_HEME_METABOLISM	CD8+ T KLRC2hi	146	1.21026	0.104126	0.294002
HALLMARK_UNFOLDED_PROTEIN_RESPONSE	CD8+ T KLRC2hi	106	1.20399	0.112676	0.300469
HALLMARK_DNA_REPAIR	CD8+ T Cycling	141	1.1997	0.114851	0.245365
HALLMARK_ANDROGEN_RESPONSE	CD8+ MAIT	83	1.19934	0.15016	0.205933
HALLMARK_CHOLESTEROL_HOMEOSTASIS	CD8+ T Cycling	57	1.1962	0.190099	0.319095
HALLMARK_MYOGENESIS	CD8+ T Naive	141	1.18686	0.155556	0.208601
HALLMARK_ADIPOGENESIS	CD8+ T Naive	175	1.18577	0.145527	0.202121
HALLMARK_ESTROGEN_RESPONSE_EARLY	CD8+ T KLRC2hi	117	1.18435	0.122449	0.309345
HALLMARK_P53_PATHWAY	CD8+ T KLRC2hi	164	1.17896	0.145161	0.348387
HALLMARK_PI3K_AKT_MTOR_SIGNALING	CD8+ T Cycling	91	1.17894	0.163347	0.290123
HALLMARK_GLYCOLYSIS	CD8+ T Memory	157	1.17496	0.163028	0.221899
HALLMARK_DNA_REPAIR	CD8+ T Naive	146	1.16726	0.18144	0.232616
HALLMARK_INFLAMMATORY_RESPONSE	CD8+ T KLRC2hi	112	1.16536	0.156379	0.357437
HALLMARK_COMPLEMENT	CD8+ T Naive	169	1.16338	0.158537	0.208601
HALLMARK_DNA_REPAIR	CD8+ T Memory	146	1.16266	0.182493	0.241679
HALLMARK_COAGULATION	CD8+ MAIT	64	1.15801	0.217463	0.289951
HALLMARK_UV_RESPONSE_DN	CD8+ T KLRC2hi	92	1.14467	0.214429	0.428858
HALLMARK_FATTY_ACID_METABOLISM	CD8+ T Memory	131	1.14377	0.197349	0.254476
HALLMARK_COMPLEMENT	CD8+ T Cycling	115	1.13296	0.210736	0.341537
HALLMARK_CHOLESTEROL_HOMEOSTASIS	CD8+ T KLRC2hi	61	1.12091	0.255361	0.490292
HALLMARK_COMPLEMENT	CD8+ T Memory	157	1.11836	0.253275	0.311111
HALLMARK_COAGULATION	CD8+ T Naive	82	1.10787	0.294294	0.367868
HALLMARK_GLYCOLYSIS	CD8+ MAIT	148	1.10739	0.24037	0.311831
HALLMARK_DNA_REPAIR	CD8+ T gd	138	1.10702	0.241218	0.494948
HALLMARK_HEDGEHOG_SIGNALING	CD8+ T KLRC2hi	16	1.08343	0.344609	0.512845
HALLMARK_SPERMATOGENESIS	CD8+ T KLRC2hi	63	1.08124	0.305882	0.512845
HALLMARK_UV_RESPONSE_UP	CD8+ T gd	114	1.06606	0.311164	0.574456
HALLMARK_XENOBIOTIC_METABOLISM	CD8+ T Cycling	103	1.06271	0.320463	0.456417
HALLMARK_ANDROGEN_RESPONSE	CD8+ T KLRC2hi	76	1.05399	0.37395	0.512845
HALLMARK_APICAL_SURFACE	CD8+ T Memory	33	1.04681	0.386325	0.461705
HALLMARK_G2M_CHECKPOINT	CD8+ T gd	149	1.03839	0.368545	0.608817
HALLMARK_ALLOGRAFT_REJECTION	CD8+ MAIT	159	1.03763	0.377099	0.452519
HALLMARK_INFLAMMATORY_RESPONSE	CD8+ T gd	108	1.03486	0.38051	0.608817
HALLMARK_MTORC1_SIGNALING	CD8+ T KLRC2hi	181	1.03408	0.365112	0.512845
HALLMARK_MITOTIC_SPINDLE	CD8+ T KLRC2hi	161	1.03371	0.371951	0.512845
HALLMARK_MYC_TARGETS_V2	CD8+ T Naive	58	1.03071	0.404423	0.47026
HALLMARK_FATTY_ACID_METABOLISM	CD8+ T Naive	138	1.02888	0.384401	0.465058
HALLMARK_PI3K_AKT_MTOR_SIGNALING	CD8+ T gd	90	1.02739	0.411085	0.615873
HALLMARK_IL2_STAT5_SIGNALING	CD8+ T gd	146	1.02681	0.379147	0.608817
HALLMARK_PI3K_AKT_MTOR_SIGNALING	CD8+ T Naive	96	1.02672	0.390649	0.465058
HALLMARK_HEDGEHOG_SIGNALING	CD8+ T Memory	23	1.02368	0.424084	0.494764
HALLMARK_PROTEIN_SECRETION	CD8+ MAIT	88	1.01966	0.419614	0.479559
HALLMARK_P53_PATHWAY	CD8+ T Cycling	151	1.0149	0.430303	0.569344
HALLMARK_E2F_TARGETS	CD8+ T Naive	192	1.0116	0.432148	0.480164
HALLMARK_MITOTIC_SPINDLE	CD8+ T gd	159	1.00904	0.424821	0.615873
HALLMARK_HEME_METABOLISM	CD8+ T gd	137	1.00382	0.449074	0.615873
HALLMARK_IL2_STAT5_SIGNALING	CD8+ T KLRC2hi	149	1.00101	0.434263	0.563368
HALLMARK_MYOGENESIS	CD8+ T Cycling	68	0.997729	0.445312	0.569344
HALLMARK_COAGULATION	CD8+ T Memory	73	0.985313	0.490476	0.546212
HALLMARK_TGF_BETA_SIGNALING	CD8+ T Cycling	45	0.979756	0.5	0.618421
HALLMARK_SPERMATOGENESIS	CD8+ T Naive	88	0.975766	0.512744	0.55733
HALLMARK_XENOBIOTIC_METABOLISM	CD8+ T Memory	131	0.954841	0.561119	0.610997
HALLMARK_UV_RESPONSE_DN	CD8+ T gd	90	0.938612	0.572748	0.723213
HALLMARK_APICAL_JUNCTION	CD8+ T Cycling	91	0.937911	0.595618	0.717795
HALLMARK_PANCREAS_BETA_CELLS	CD8+ T Naive	20	0.937042	0.550427	0.585561
HALLMARK_PEROXISOME	CD8+ MAIT	82	0.929005	0.617978	0.674157
HALLMARK_KRAS_SIGNALING_UP	CD8+ T KLRC2hi	100	0.915777	0.673469	0.734694
HALLMARK_TGF_BETA_SIGNALING	CD8+ T gd	46	0.89626	0.641084	0.7693
HALLMARK_ESTROGEN_RESPONSE_LATE	CD8+ T gd	95	0.883989	0.731377	0.816421
HALLMARK_PI3K_AKT_MTOR_SIGNALING	CD8+ MAIT	93	0.882461	0.677939	0.707414
HALLMARK_REACTIVE_OXYGEN_SPECIES_PATHWAY	CD8+ T Memory	46	0.87487	0.669951	0.698459
HALLMARK_WNT_BETA_CATENIN_SIGNALING	CD8+ T Naive	36	0.852383	0.702703	0.717044
HALLMARK_INFLAMMATORY_RESPONSE	CD8+ T Cycling	101	0.851084	0.773438	0.865513
HALLMARK_REACTIVE_OXYGEN_SPECIES_PATHWAY	CD8+ MAIT	45	0.84458	0.728843	0.74435
HALLMARK_NOTCH_SIGNALING	CD8+ T Cycling	18	0.833432	0.678	0.77722
HALLMARK_KRAS_SIGNALING_UP	CD8+ T gd	91	0.796737	0.888889	0.895556
HALLMARK_ESTROGEN_RESPONSE_EARLY	CD8+ T Cycling	102	0.796477	0.886497	0.901261
HALLMARK_PEROXISOME	CD8+ T Memory	87	0.780752	0.866972	0.866972
HALLMARK_BILE_ACID_METABOLISM	CD8+ T Cycling	65	0.77169	0.881092	0.901261
HALLMARK_KRAS_SIGNALING_DN	CD8+ T Cycling	54	0.768763	0.864811	0.901261
HALLMARK_NOTCH_SIGNALING	CD8+ T KLRC2hi	21	0.763815	0.852761	0.870905
HALLMARK_APICAL_SURFACE	CD8+ T gd	27	0.729846	0.895556	0.895556
HALLMARK_APICAL_SURFACE	CD8+ MAIT	31	0.72527	0.870438	0.870438
HALLMARK_NOTCH_SIGNALING	CD8+ T Naive	26	0.674911	0.902357	0.902357
HALLMARK_APICAL_SURFACE	CD8+ T Cycling	24	-0.704765	0.878	0.901261
HALLMARK_COAGULATION	CD8+ T KLRC2hi	51	-0.754502	0.902196	0.902196
HALLMARK_REACTIVE_OXYGEN_SPECIES_PATHWAY	CD8+ T Cycling	44	-0.75852	0.901261	0.901261
HALLMARK_APICAL_SURFACE	CD8+ T KLRC2hi	26	-0.78176	0.818182	0.853755
HALLMARK_NOTCH_SIGNALING	CD8+ T Memory	26	-0.808105	0.747126	0.762692
HALLMARK_COAGULATION	CD8+ T gd	49	-0.824791	0.79469	0.829242
HALLMARK_BILE_ACID_METABOLISM	CD8+ T gd	66	-0.837855	0.762478	0.828571
HALLMARK_NOTCH_SIGNALING	CD8+ MAIT	22	-0.8553	0.64859	0.691829
HALLMARK_APICAL_JUNCTION	CD8+ T gd	104	-0.862425	0.776786	0.828571
HALLMARK_REACTIVE_OXYGEN_SPECIES_PATHWAY	CD8+ T gd	46	-0.867827	0.690519	0.789164
HALLMARK_WNT_BETA_CATENIN_SIGNALING	CD8+ T Memory	37	-0.871723	0.654589	0.69728
HALLMARK_SPERMATOGENESIS	CD8+ T gd	56	-0.893783	0.659574	0.772185
HALLMARK_UV_RESPONSE_DN	CD8+ T Cycling	85	-0.911141	0.622266	0.731163
HALLMARK_GLYCOLYSIS	CD8+ T KLRC2hi	134	-0.914188	0.689723	0.735705
HALLMARK_MYC_TARGETS_V2	CD8+ T gd	55	-0.929717	0.587611	0.723213
HALLMARK_PROTEIN_SECRETION	CD8+ T KLRC2hi	87	-0.939658	0.588694	0.657147
HALLMARK_MYOGENESIS	CD8+ T KLRC2hi	89	-0.943677	0.572816	0.654646
HALLMARK_BILE_ACID_METABOLISM	CD8+ T Naive	86	-0.947259	0.585507	0.609903
HALLMARK_NOTCH_SIGNALING	CD8+ T gd	19	-0.948956	0.539179	0.699476
HALLMARK_E2F_TARGETS	CD8+ T KLRC2hi	161	-0.954515	0.562745	0.654646
HALLMARK_DNA_REPAIR	CD8+ MAIT	141	-0.968687	0.507042	0.566001
HALLMARK_XENOBIOTIC_METABOLISM	CD8+ T KLRC2hi	110	-0.977325	0.513672	0.616406
HALLMARK_REACTIVE_OXYGEN_SPECIES_PATHWAY	CD8+ T KLRC2hi	45	-0.983167	0.475806	0.585608
HALLMARK_PEROXISOME	CD8+ T gd	79	-0.993118	0.464837	0.619783
HALLMARK_COMPLEMENT	CD8+ T KLRC2hi	131	-0.998368	0.463074	0.584935
HALLMARK_IL2_STAT5_SIGNALING	CD8+ T Cycling	138	-0.999723	0.448207	0.569344
HALLMARK_ADIPOGENESIS	CD8+ T gd	154	-1.00937	0.442735	0.615873
HALLMARK_APICAL_JUNCTION	CD8+ T Memory	135	-1.01182	0.434505	0.495133
HALLMARK_PEROXISOME	CD8+ T Naive	88	-1.01255	0.426866	0.480164
HALLMARK_BILE_ACID_METABOLISM	CD8+ MAIT	74	-1.01488	0.39899	0.46711
HALLMARK_INTERFERON_GAMMA_RESPONSE	CD8+ T gd	169	-1.02212	0.404762	0.615873
HALLMARK_ESTROGEN_RESPONSE_LATE	CD8+ T KLRC2hi	105	-1.02279	0.398406	0.531208
HALLMARK_ANDROGEN_RESPONSE	CD8+ T Cycling	77	-1.04386	0.384	0.530824
HALLMARK_PEROXISOME	CD8+ T KLRC2hi	78	-1.04738	0.35225	0.512845
HALLMARK_WNT_BETA_CATENIN_SIGNALING	CD8+ MAIT	34	-1.05825	0.357456	0.439946
HALLMARK_UNFOLDED_PROTEIN_RESPONSE	CD8+ T Cycling	104	-1.06145	0.318275	0.456417
HALLMARK_XENOBIOTIC_METABOLISM	CD8+ MAIT	122	-1.07102	0.277286	0.350256
HALLMARK_BILE_ACID_METABOLISM	CD8+ T KLRC2hi	66	-1.07107	0.316733	0.512845
HALLMARK_ADIPOGENESIS	CD8+ T KLRC2hi	159	-1.0752	0.286561	0.509442
HALLMARK_IL6_JAK_STAT3_SIGNALING	CD8+ T KLRC2hi	48	-1.08083	0.325253	0.512845
HALLMARK_WNT_BETA_CATENIN_SIGNALING	CD8+ T gd	30	-1.09458	0.335125	0.595779
HALLMARK_APOPTOSIS	CD8+ T Cycling	119	-1.09769	0.250493	0.37978
HALLMARK_MTORC1_SIGNALING	CD8+ T gd	179	-1.09815	0.241206	0.494948
HALLMARK_COMPLEMENT	CD8+ T gd	122	-1.10166	0.253054	0.494948
HALLMARK_ANDROGEN_RESPONSE	CD8+ T gd	76	-1.1089	0.257785	0.494948
HALLMARK_MYC_TARGETS_V2	CD8+ T KLRC2hi	57	-1.10952	0.283133	0.509442
HALLMARK_IL6_JAK_STAT3_SIGNALING	CD8+ T Cycling	47	-1.11922	0.237705	0.372404
HALLMARK_MYC_TARGETS_V2	CD8+ T Memory	58	-1.124	0.253968	0.311111
HALLMARK_PI3K_AKT_MTOR_SIGNALING	CD8+ T KLRC2hi	90	-1.14449	0.205479	0.428827
HALLMARK_XENOBIOTIC_METABOLISM	CD8+ T gd	108	-1.14516	0.192644	0.44033
HALLMARK_E2F_TARGETS	CD8+ T gd	156	-1.15046	0.173986	0.417568
HALLMARK_XENOBIOTIC_METABOLISM	CD8+ T Naive	146	-1.15528	0.135714	0.193878
HALLMARK_INTERFERON_GAMMA_RESPONSE	CD8+ T Cycling	163	-1.17	0.158915	0.290123
HALLMARK_APICAL_JUNCTION	CD8+ MAIT	119	-1.18516	0.126761	0.178956
HALLMARK_INTERFERON_ALPHA_RESPONSE	CD8+ T Cycling	89	-1.18768	0.162325	0.290123
HALLMARK_WNT_BETA_CATENIN_SIGNALING	CD8+ T KLRC2hi	34	-1.20775	0.199226	0.428827
HALLMARK_PROTEIN_SECRETION	CD8+ T gd	88	-1.23525	0.111693	0.335079
HALLMARK_HYPOXIA	CD8+ T gd	123	-1.23785	0.0958188	0.30662
HALLMARK_OXIDATIVE_PHOSPHORYLATION	CD8+ T gd	198	-1.24783	0.0623946	0.245027
HALLMARK_FATTY_ACID_METABOLISM	CD8+ T gd	121	-1.26378	0.0795053	0.27259
HALLMARK_BILE_ACID_METABOLISM	CD8+ T Memory	77	-1.27394	0.0881543	0.130896
HALLMARK_CHOLESTEROL_HOMEOSTASIS	CD8+ T gd	58	-1.27594	0.121317	0.338028
HALLMARK_COAGULATION	CD8+ T Cycling	41	-1.32104	0.105155	0.245365
HALLMARK_ALLOGRAFT_REJECTION	CD8+ T gd	145	-1.38663	0.0183114	0.0976606
HALLMARK_GLYCOLYSIS	CD8+ T gd	129	-1.40001	0.0175322	0.0976606
HALLMARK_UNFOLDED_PROTEIN_RESPONSE	CD8+ T gd	106	-1.47683	0.0135173	0.09269
HALLMARK_ALLOGRAFT_REJECTION	CD8+ T KLRC2hi	145	-1.50039	0.00317117	0.0158085
HALLMARK_INTERFERON_GAMMA_RESPONSE	CD8+ MAIT	173	-1.5165	0.00141761	0.00400267
HALLMARK_APICAL_JUNCTION	CD8+ T Naive	152	-1.52163	0.00168724	0.00421809
HALLMARK_INTERFERON_GAMMA_RESPONSE	CD8+ T Naive	183	-1.52956	0.000895621	0.00248784
HALLMARK_MYC_TARGETS_V2	CD8+ T Cycling	56	-1.5314	0.0162101	0.0476171
HALLMARK_MYC_TARGETS_V1	CD8+ T gd	196	-1.54577	0.00115375	0.01846
HALLMARK_KRAS_SIGNALING_UP	CD8+ T Cycling	82	-1.55508	0.00844202	0.0317707
HALLMARK_GLYCOLYSIS	CD8+ T Naive	170	-1.59287	0.000554088	0.00197889
HALLMARK_INTERFERON_GAMMA_RESPONSE	CD8+ T Memory	182	-1.60601	0.000248276	0.000935809
HALLMARK_INTERFERON_GAMMA_RESPONSE	CD8+ T KLRC2hi	166	-1.62876	0.000252918	0.00202335
HALLMARK_WNT_BETA_CATENIN_SIGNALING	CD8+ T Cycling	28	-1.65404	0.00878765	0.0317707
HALLMARK_FATTY_ACID_METABOLISM	CD8+ T KLRC2hi	123	-1.68992	0.000412444	0.00273176
HALLMARK_MYC_TARGETS_V2	CD8+ MAIT	56	-1.70892	0.00337745	0.00900653
HALLMARK_INTERFERON_ALPHA_RESPONSE	CD8+ T gd	90	-1.71304	0.000765591	0.0183742
HALLMARK_OXIDATIVE_PHOSPHORYLATION	CD8+ T KLRC2hi	199	-1.74368	1.64517e-05	0.000263227
HALLMARK_APICAL_JUNCTION	CD8+ T KLRC2hi	113	-1.77487	0.000125831	0.00150998
HALLMARK_INTERFERON_ALPHA_RESPONSE	CD8+ MAIT	93	-1.9761	6.91286e-06	4.74025e-05
HALLMARK_INTERFERON_ALPHA_RESPONSE	CD8+ T KLRC2hi	90	-2.01191	4.48047e-06	0.000107531
HALLMARK_INTERFERON_ALPHA_RESPONSE	CD8+ T Naive	94	-2.10055	3.48498e-07	4.35623e-06
HALLMARK_INTERFERON_ALPHA_RESPONSE	CD8+ T Memory	94	-2.3144	1.07772e-09	1.76027e-08
