## Supplementary material for "T cell dysregulation and remodeling in pediatric obesity and weight loss": hay_supplemental_tables: s43_reagent-list.xlsx

### Sheet: Table S43
Table 43. Reagent list
Reagent	Manufacturer	Vendor	Catalog	Indication
GemCell™ U.S. Origin Fetal Bovine Serum	GeminiBio	GeminiBio	100-500-500	Buffers/Media
L-Glutamine- 200mM (100X)	Corning	Penn Cell Center	25-005-CI	Buffers/Media
Penicillin-Streptomycin	Invitrogen	Penn Cell Center	15140122	Buffers/Media
Corning® 500 mL RPMI 1640	Corning	Fisher Scientific	10-040-CV	Buffers/Media
Sodium Pyruvate- 100X 11g/l 100mM	Penn Cell Center Service Facility	Penn Cell Center	1175	Buffers/Media
DPBS (1X) without Ca++ & Mg++	Corning	Penn Cell Center	21-031-CM	Buffers/Media
HEPES Buffer	Penn Cell Center Service Facility	Penn Cell Center	1138	Buffers/Media
GolgiPlug Protein Transport Inhibitor (Containing Brefeldin A)	BD Biosciences	BD Biosciences	555029	Cell Stimulation
GolgiStop Protein Transport Inhibitor (Containing Monensin)	BD Biosciences	BD Biosciences	554724	Cell Stimulation
Ionomycin calcium salt	Sigma-Aldrich	Sigma-Aldrich	I0634-1MG	Cell Stimulation
Phorbol 12-myristate 13-acetate (PMA)	Sigma-Aldrich	Sigma-Aldrich	P1585-1MG	Cell Stimulation
Paraformaldehdye	Thermo Fisher Scientific	Fisher Scientific	AA433689M	Flow Cytometry
BD Horizon™ Brilliant Stain Buffer	BD Biosciences	BD Biosciences	566349	Flow Cytometry
eBioscience Foxp3 / Transcription Factor Staining Buffer Set	Invitrogen	Thermo Fisher Scientific	00-5523-00	Flow Cytometry
UltraPure™ 0.5M EDTA, pH 8.0	Invitrogen	Penn Cell Center	15575020	Flow Cytometry
ACK Lysing Buffer	Gibco	Thermo Fisher Scientific	A1049201	PBMC Processing
Lymphoprep Media	StemCell Technologies	StemCell Technologies	07811	PBMC Processing
DMSO	Thermo Fisher Scientific	Penn Cell Center	BP231-1	PBMC Processing
TotalSeq-C Universal Cocktail	BioLegend	BioLegend	399905	Single Cell CITE Seq
Next GEM Single Cell 5’ Kit v2	10x Genomics	10x Genomics	1000263	Single Cell CITE Seq
Chromium Single Cell Human TCR Amplification Kit	10X Genomics	10X Genomics	1000252	Single Cell CITE Seq
TruStain FcX blocking reagent	BioLegend	BioLegend	422301	Single Cell CITE Seq
Cell Staining Buffer	BioLegend	BioLegend	420201	Single Cell CITE Seq
TotalSeq Hashtag Antibodies	BioLegend	BioLegend	394661 – 394976	Single Cell CITE Seq
